# Measuring carbohydrate recognition profile of lectins on live cells using liquid glycan array (LiGA)

**DOI:** 10.1101/2023.10.04.559794

**Authors:** Mirat Sojitra, Edward N. Schmidt, Guilherme M. Lima, Eric J. Carpenter, Kelli A. McCord, Alexey Atrazhev, Matthew S. Macauley, Ratmir Derda

**Affiliations:** Department of Chemistry, University of Alberta, Edmonton, AB T6G 2G2, Canada; Department of Medical Microbiology and Immunology, University of Alberta, Edmonton, AB T6G 2G2, Canada

## Abstract

Glycans constitute a significant fraction of biomolecular diversity on the surface of cells across all the species in all kingdoms of life. As the structure of glycans is not encoded by the DNA of the host organisms, it is impossible to use cutting-edge DNA technology to study the role of cellular glycosylation or to understand how cell-surface glycome is recognized by glycan-binding proteins (GBPs). To address this gap, we recently described a genetically-encoded liquid glycan array (LiGA) platform that allows profiling of glycan:GBP interactions on the surface of live cells *in vitro* and *in vivo* using next-generation sequencing (NGS). LiGA is a library of DNA-barcoded bacteriophages coated with 5-1500 copies of a glycan; the DNA barcode inside each bacteriophage encodes the structure and density of the displayed glycans. Deep sequencing of the glycophages associated with live cells yields a glycan-binding profile of GBPs displayed on the surface of such cells. This protocol provides detailed instructions of using LiGA to probe cell surface receptors and includes information on the preparation of glycophages, analysis by MALDI-TOF MS, the assembly of a LiGA library, and its deep-sequencing. Using the protocol detailed in this report, we measure a glycan-binding profile of the immunomodulatory SiglecLJ1, -2, -6, -7, and -9 expressed on the surface of different cell types and uncover previously unknown environment-dependent recognition of glycans by Siglec-receptors on the surface of live cells. Protocols similar to the one described in this report will make it possible to measure the precise glycan-binding profile of any GPBs displayed on the surface of any cell types.
