## Supplementary material for "Measuring carbohydrate recognition profile of lectins on live cells using liquid glycan array (LiGA)": Zipped folder containing all the software, MALDI TOF spectra and analyzed files: Derda_Figure3a_Sig7-Jurkat vs wt-Raji_37.csv

Type	Filename	Columns	Dictionary	Labels	ExcludedSDBs	OrderTable
Test	20211004-87EFujQQ-MS	1,2,3,4,5	EF	Axis.name		All-Axis
Control	20211004-87EFehQQ-MS	1,2,3,4,5	EF	Axis.name		All-Axis
Naive	20211004-87EFooNA-MS	1,2,3,4	EF	Axis.name		All-Axis
