## Supplementary material for "Measuring carbohydrate recognition profile of lectins on live cells using liquid glycan array (LiGA)": Zipped folder containing all the software, MALDI TOF spectra and analyzed files: Derda_Figure3c_Sig7vsCHO_DEC2022-EF.csv

Type	Filename	Columns	Dictionary	Labels	ExcludedSDBs	OrderTable
Test	20230317-87EFcrGT-MS	1,2,3,4,5	EF	Axis.name		All-Axis
Control	20221215-87EFrbGT-MS	1,2,3,4,5	EF	Axis.name		All-Axis
Naive	20221215-87EFooGT-MS	3,4,5	EF	Axis.name		All-Axis
