## Supplementary material for "Measuring carbohydrate recognition profile of lectins on live cells using liquid glycan array (LiGA)": Zipped folder containing all the software, MALDI TOF spectra and analyzed files: Derda_Figure4c_Sig9_U937.csv

Type	Filename	Columns	Dictionary	Labels	ExcludedSDBs	OrderTable
Test	20220408-87EFrnGT-MS	1,2,3,4,5	EF	Axis.name		All-Axis
Control	20220408-87EFfjGT-MS	1,2,3,4,5	EF	Axis.name		All-Axis
Naive	20220408-87EFooGT-MS	1,2,3,4,5	EF	Axis.name		All-Axis
