## Supplementary material for "Measuring carbohydrate recognition profile of lectins on live cells using liquid glycan array (LiGA)": Zipped folder containing all the software, MALDI TOF spectra and analyzed files: Extended Data Fig 4a_Sig7R-CHO-EF.csv

Type	Filename	Columns	Dictionary	Labels	ExcludedSDBs	OrderTable
Test	20221021-87EFkqRC-MS	1,2,3,4,5,6,7,8,9,10	EF	Axis.name		All-Axis
Control	20221021-87EFrbGT-MS	1,2,3,4,5,6,7,8,9,10,11,12,13,14,15	EF	Axis.name		All-Axis
