## Supplementary material for "Measuring carbohydrate recognition profile of lectins on live cells using liquid glycan array (LiGA)": Zipped folder containing all the software, MALDI TOF spectra and analyzed files: Extended Data Fig 5b_Sig6 vs CHO_EF.csv

Type	Filename	Columns	Dictionary	Labels	ExcludedSDBs	OrderTable
Test	20211115-87EFolGT-MS	1,2,3,4,5	EF	Axis.name		All-Axis
Control	20211115-87EFrbGT-MS	1,2,3,4	EF	Axis.name		All-Axis
Naive	20211115-87EFooGT-MS	1,2,3,4,5,6	EF	Axis.name		All-Axis
