## Supplementary material for "Measuring carbohydrate recognition profile of lectins on live cells using liquid glycan array (LiGA)": Zipped folder containing all the software, MALDI TOF spectra and analyzed files: Extended Data Fig 5c_Sig6fc-EF.csv

Type	Filename	Columns	Dictionary	Labels	ExcludedSDBs	OrderTable
Test	20220408-87EFejAA-MS	1,2,3,4,5	EF	Axis.name		All-Axis
Control	20220408-87EFbsAA-MS	1,2,3,4,5,6,7,8,9,10,11	EF	Axis.name		All-Axis
Na�ve	20220408-87EFooGT-MS	1,2,3,4,5	EF	Axis.name		All-Axis
