## Supplementary material for "Measuring carbohydrate recognition profile of lectins on live cells using liquid glycan array (LiGA)": Zipped folder containing all the software, MALDI TOF spectra and analyzed files: Sig7vsCHO_March2023-EF.csv

Type	Filename	Columns	Dictionary	Labels	ExcludedSDBs	OrderTable
Test	20230317-87EFcrGT-MS	6,7,8,9,10	EF	Axis.name		All-Axis
Control	20230317-87EFrbGT-MS	1,2,3,4,5	EF	Axis.name		All-Axis
Naive	20230317-87EFooGT-MS	1,2,3,4	EF	Axis.name		All-Axis
