## Supplementary material for "Measuring carbohydrate recognition profile of lectins on live cells using liquid glycan array (LiGA)": Zipped folder containing all the software, MALDI TOF spectra and analyzed files: EF.txt

.....SDB	Position....	Sequence..........................................................	Alphanum..	#	Modification....................................................................	order	Common name	Axis name.......	GlyTouCan ID	#	MALDI.txt	QR...............	box #	Density	Copy	Volume	other names	Isolation	Modification
SDB217	[7:27 52:96]	TTATTATTCGCAATTCCTTTAAGTGTGGAAAAGAACGATCAAAAAACTTATCACGCGGGTGGGGGC	PZ-10048	43	Mana-S6	1	aMan	aMan-[840]		43	MS-XIV-114_219	310005149		31			aMan-[840].SDB217
SDB20	[7:27 52:96]	CTGCTCTTTGCCATCCCGCTTAGTGTGGAGAAGAATGATCAGAAGACTTATCATGCGGGTGGAGGT	(Man)3	107	Mana1-6[Mana1-3]Mana-S6	2	(Man)3	(Man)3-[350]		110	MS-XIV-114_20	310005184		13			(Man)3-[350].SDB20
SDB137	[7:27 52:96]	CTGCTGTTTGCGATCCCTCTAAGTGTGGAAAAAAACGATCAGAAAACCTATCACGCTGGCGGGGGT	Man3	106	Mana1-6[Mana1-3]Mana-S6	3	(Man)3	(Man)3-[410]		106	RR	310009999		RR			(Man)3-[410].SDB137
SDB121	[7:27 52:96]	CTGCTGTTTGCGATACCGCTTAGTGTGGAGAAAAACGATCAGAAGACCTATCATGCTGGGGGTGGA	PZ-8015	93	Mana1-6[Mana1-3]Mana-S6	4	(Man)3	(Man)3-[1300]		93	MS-XIV-164_121	310005335		48			(Man)3-[1300].SDB121
SDB122	[7:27 52:96]	CTGCTTTTTGCTATACCCCTGAGCGTGGAGAAGAACGATCAAAAGACCTATCACGCGGGGGGAGGC	PZ-8015	94	Mana1-6[Mana1-3]Mana-S6	5	(Man)3	(Man)3-[1730]		94	MS-XIV-164_122	310005336		64			(Man)3-[1730].SDB122
SDB154	[7:27 52:96]	CTACTGTTCGCTATTCCGCTAAGTGTAGAAAAAAACGATCAAAAGACGTATCACGCCGGTGGGGGA	M5	82	GlcNAcb-Sp	6	GN	GN-[1050]		82	MS-XIV-157_154	310005324		39			GN-[1050].SDB154
SDB123	[7:27 52:96]	NTGCTATTTGCCATCCCACTAAGCGTGGAAAAGAATGATCAGAAGACATATCATGCCGGCGGAGGT	PZ-5080	95	Galb1-4Glcb-P4	7	Lac-peg4	Lac-peg4-[1080]		95	MS-XIV-164_123	310005337		40			Lac-peg4-[1080].SDB123
SDB79	[7:27 52:96]	CTACTGTTCGCAATACCTCTCAGCGTGGAGAAAAACGACCAGAAAACGTATCATGCTGGTGGTGGA	D10	32	Galb1-4GlcNAcb-Sp	8	LacNAc, LN	LacNAc, LN-[970]		32	MS-XIV-114_79	310005138		36			LacNAc,.LN-[970].SDB79
SDB52	[7:27 52:96]	CTACTGTTTGCTATCCCGCTGAGTGTAGAGAAGAATGACCAAAAGACATATCATGCGGGAGGAGGT	D8	19	Galb1-3GlcNAcb-Sp	9	Lec	Lec-[680]		19	MS-XIV-114_52	310005125		25			Lec-[680].SDB52
SDB113	[7:27 52:96]	CTACTGTTTGCCATTCCCCTGAGTGTCGAAAAAAATGATCAGAAAACTTATCACGCAGGAGGGGGG	Tr59	98	Gala1-3Galb1-4Glcb-Sp	10	Galili-tri	Galili-tri-[1000]		98	MS-XIV-164_113	310005341		37			Galili-tri-[1000].SDB113
SDB152	[7:27 52:96]	CTGCTTTTTGCTATACCTCTCAGCGTAGAAAAGAATGACCAGAAGACGTACCATGCCGGTGGGGGG	Tr61	80	Gala1-4Galb1-4Glcb-Sp	11	Pk	Pk-[860]		80	MS-XIV-157_152	310005322		32			Pk-[860].SDB152
SDB168	[7:27 52:96]	TTATTATTCGCAATTCCTTTAAGCGTGGAAAAAAATGATCAAAAGACATATCACGCTGGTGGTGGG	Tr260	76	Gala1-3Galb1-3GlcNAcb-Sp	12	Gala3-type1	Gala3-type1-[350]		76	MS-XIV-157_168	310005318		13			Gala3-type1-[350].SDB168
SDB143	[7:27 52:96]	CTGCTGTTCGCGATTCCCCTAAGTGTCGAAAAAAATGATCAAAAAACCTATCACGCAGGAGGCGGT	Tr60	48	Gala1-3Galb1-4GlcNAcb-Sp	13	B2 tri	B2 tri-[350]		48	RR-III-82ii	310005154		13			B2.tri-[350].SDB143
SDB55	[7:27 52:96]	CTGCTCTTTGCAATTCCGCTGAGTGTCGAAAAAAATGACCAAAAGACTTATCACGCTGGTGGTGGA	Tr62	21	Gala1-4Galb1-4GlcNAcb-Sp	14	P1 tri	P1.tri-[620]		21	MS-XIV-114_55	310005127		23			P1.tri-[620].SDB55
SDB58	[7:27 52:96]	CTACTCTTCGCTATACCCCTCAGCGTGGAGAAAAACGACCAAAAGACCTACCATGCAGGTGGTGGC	D21	23	GalNAcb1-4GlcNAcb-Sp	15	LacDiNAc	LacDiNAc-[50]		23	MS-XIV-114_58	310005129		2			LacDiNAc-[50].SDB58
SDB115	[7:27 52:96]	CTACTGTTCGCTATCCCGCTGAGTGTCGAAAAAAATGACCAGAAAACGTATCATGCGGGGGGGGGT	Tr54	84	GlcNAcb1-3Galb1-4Glcb-Sp	16	LNT-2	LNT-2-[430]		84	MS-XIV-164_115	310005326		16			LNT-2-[430].SDB115
SDB153	[7:27 52:96]	CTACTATTCGCTATTCCTCTGAGTGTCGAGAAAAACGATCAAAAGACCTATCATGCGGGTGGGGGT	Tr55	81	GlcNAcb1-3Galb1-4GlcNAcb-Sp	17	GNLN	GNLN-[810]		81	MS-XIV-157_153	310005323		30			GNLN-[810].SDB153
SDB169	[7:27 52:96]	CTGCTGTTCGCGATTCCCCTAAGCGTCGAAAAGAATGACCAAAAGACGTATCACGCTGGCGGGGGG	Tr307	77	GlcNAcb1-3Galb1-3GlcNAcb-Sp	18	3'GN type1	3'GN.type1-[860]		77	MS-XIV-157_169	310005319		32			3'GN.type1-[860].SDB169
SDB8	[7:27 52:96]	CTGCTTTTTGCAATACCCCTCAGTGTGGAGAAGAATGATCAGAAGACTTATCATGCGGGTGGAGGT	Te72	87	Galb1-4GlcNAcb1-3Galb1-4Glcb-Sp	19	LNnT	LNnT-[240]		87	MS-XIV-164_8	310005329		9			LNnT-[240].SDB8
SDB33	[7:27 52:96]	CTGCTTTTTGCCATACCGCTGAGTGTGGAGAAGAATGATCAGAAGACTTATCATGCGGGTGGAGGT	Te272	10	GalNAcb1-3Gala1-4Galb1-4Glcb-Sp	20	Globoside-P	Globoside-P-[1030]		10	387.txt	310005088		38			Globoside-P-[1030].SDB33
SDB59	[7:27 52:96]	TTATTATTCGCAATTCCTTTAAGTGTCGAAAAGAATGACCAAAAAACTTATCATGCAGGTGGGGGA	Te272	24	GalNAcb1-3Gala1-4Galb1-4Glcb-Sp	21	Globoside-P	Globoside-P-[730]		24	MS-XIV-114_59	310005130		27			Globoside-P-[730].SDB59
SDB89	[7:27 52:96]	CTACTGTTCGCAATACCTCTCAGCGTGGAGAAAAATGATCAAAAAACATATCATGCAGGGGGTGGC	Te289	37	GalNAcb1-3Gala1-4Galb1-4GlcNAcb-Sp	22	P1 tetra	P1.tetra-[970]		37	MS-XIV-114_89	310005143		36			P1.tetra-[970].SDB89
SDB53	[7:27 52:96]	CTGCTGTTTGCGATCCCGCTCAGTGTGGAGAAAAATGACCAAAAGACCTATCATGCTGGAGGGGGT	Te327	20	Gala1-4Galb1-4GlcNAcb1-3Galb1-4Glcb-Sp	23	P1 penta	P1.penta-[620]		20	MS-XIV-114_53	310005126		23			P1.penta-[620].SDB53
SDB23	[7:27 52:96]	CTGCTCTTTGCAATACCTCTTAGTGTGGAGAAGAATGATCAGAAGACTTATCATGCGGGTGGAGGT	Te302	88	Galb1-3GalNAcb1-3Gala1-4Galb1-4GlcNAcb-Sp	24	P1 penta	P1.penta-[620]		88	MS-XIV-164_23	310005330		23			P1.penta-[620].SDB23
SDB186	[7:27 52:96]	CTACTGTTCGCAATCCCGCTAAGTGTTGAGAAAAACGATCAAAAGACTTATCATGCAGGCGGAGGA	Te98	42	(Galb1-4GlcNAcb1-3)2b-Sp	25	Di-LN	Di-LN-[650]		42	MS-XIV-114_186	310005148		24			Di-LN-[650].SDB186
SDB112	[7:27 52:96]	CTACTGTTCGCGATCCCACTGAGTGTAGAAAAAAATGACCAGAAGACGTATCACGCAGGCGGAGGC	Te100	91	(Galb1-4GlcNAcb1-3)3b-Sp	26	Tri-LN	Tri-LN-[380]		91	MS-XIV-164_112	310005333		14			Tri-LN-[380].SDB112
SDB125	[7:27 52:96]	CTGCTATTCGCTATCCCGCTGAGTGTAGAAAAAAACGACCAGAAAACCTATCATGCCGGTGGCGGG	Di-N3	96	Fuca1-2Galb-Sp	27	Di-N3	Di-N3-[970]		96	MS-XIV-164_125	310005338		36			Di-N3-[970].SDB125
SDB167	[7:27 52:96]	CTGCTTTTTGCTATTCCTCTGAGTGTCGAAAAAAACGATCAGAAGACGTATCACGCAGGTGGTGGT	Tr120	75	Fuca1-2Galb1-4Glcb-Sp	28	2'FL	2'FL-[950]		75	MS-XIV-157_167	310005317		35			2'FL-[950].SDB167
SDB146	[7:27 52:96]	CTGCTGTTTGCTATACCCCTTAGTGTCGAGAAAAATGACCAAAAGACGTACCATGCGGGAGGAGGG	Tr116	51	Fuca1-2Galb1-3GlcNAcb-Sp	29	H type 1	H.type.1-[700]		51	RR-III-84	310005157		26			H.type.1-[700].SDB146
SDB64	[7:27 52:96]	CTGCTCTTTGCTATACCCCTAAGCGTCGAGAAGAACGACCAGAAGACCTACCACGCTGGAGGGGGA	Tr117	15	Fuca1-2Galb1-4GlcNAcb-Sp	30	H-type 2	H-type 2-[540]		15	402.txt	310005093		20			H-type.2-[540].SDB64
SDB126	[7:27 52:96]	CTGCTCTTTGCAATTCCGCTGAGTGTAGAAAAAAATGATCAGAAAACATACCATGCTGGTGGCGGA	Tri-AN3	97	GalNAca1-3[Fuca1-2]Galb-Sp	31	Tri-AN3	Tri-AN3-[1080]		97	MS-XIV-164_126	310005339		40			Tri-AN3-[1080].SDB126
SDB114	[7:27 52:96]	CTACTGTTTGCGATCCCACTCAGCGTGGAGAAGAACGACCAGAAGACCTACCACGCGGGGGGAGGG	Tr57	99	Galb1-3[Fuca1-4]GlcNAcb-Sp	32	LeA	LeA-[950]		99	MS-XIV-164_114	310005342		35			LeA-[950].SDB114
SDB151	[7:27 52:96]	CTGCTGTTTGCGATCCCGCTTAGCGTAGAAAAGAATGACCAGAAGACATACCACGCGGGAGGGGGG	Tr58	79	Galb1-4[Fuca1-3]GlcNAcb-Sp	33	Lex	Lex-[810]		79	MS-XIV-157_151	310005321		30			Lex-[810].SDB151
SDB142	[7:27 52:96]	CTGCTTTTTGCTATACCCCTGAGCGTTGAGAAGAATGACCAGAAGACTTATCACGCAGGTGGAGGG	Te258	47	Gala1-3[Fuca1-2]Galb1-3GlcNAcb-Sp	34	B tetra type 1	B tetra type 1-[620]		47	RR-III-82i	310005153		23			B.tetra.type.1-[620].SDB142
SDB144	[7:27 52:96]	CTTCTTTTTGCCATACCCCTGAGCGTAGAGAAGAATGATCAAAAGACTTATCATGCTGGGGGAGGA	Te223	49	Gala1-3[Fuca1-2]Galb1-4GlcNAcb-Sp	35	B tetra type 2	B.tetra.type.2-[970]		49	RR-III-83i	310005155		36			B.tetra.type.2-[970].SDB144
SDB30	[7:27 52:96]	CTGCTTTTTGCGATTCCCCTTAGTGTGGAGAAGAATGATCAGAAGACTTATCATGCGGGTGGAGGT	Te225	9	Gala1-3[Fuca1-2]Galb1-4Glcb-Sp	36	B tetra L	B.tetra.L-[920]		9	386.txt	310005087		34			B.tetra.L-[920].SDB30
SDB34	[7:27 52:96]	CTTCTTTTTGCGATTCCGCTGAGTGTGGAGAAGAATGATCAGAAGACTTATCATGCGGGTGGAGGT	Te259	53	GalNAca1-3[Fuca1-2]Galb1-3GlcNAcb-Sp	37	A tetra type 1	A.tetra type.1-[700]		53	RR-III-107ii	310005159		26			A.tetra.type.1-[700].SDB34
SDB15	[7:27 52:96]	CTGCTGTTCGCCATACCCCTTAGTGTGGAGAAGAATGATCAGAAGACTTATCATGCGGGTGGAGGT	Te224	52	GalNAca1-3[Fuca1-2]Galb1-4Glcb-Sp	38	A tetra L	A.tetra.L-[590]		52	RR-III-107i	310005158		22			A.tetra.L-[590].SDB15
SDB134	[7:27 52:96]	CTGCTTTTTGCTATACCCCTGAGTGTAGAGAAGAATGACCAAAAAACTTACCACGCTGGTGGGGGC	Te222	2	GalNAca1-3[Fuca1-2]Galb1-4GlcNAcb-Sp	39	A tetra type 2	A.tetra type.2-[920]		2	RR-II-79.txt	310004001		34			A.tetra.type.2-[920].SDB134
SDB56	[7:27 52:96]	CTACTGTTTGCTATACCTCTTAGCGTTGAAAAAAATGACCAGAAAACTTACCATGCGGGTGGAGGT	Te221	22	Gala1-3Galb1-4[Fuca1-3]GlcNAcb-Sp	40	Gala3Lex	Gala3Lex-[620]		22	MS-XIV-114_56	310005128		23			Gala3Lex-[620].SDB56
SDB72	[7:27 52:96]	TTATTATTCGCAATTCCTCTAAGCGTCGAGAAGAACGATCAAAAAACTTATCACGCGGGAGGTGGA	Te262	12	Gala1-3[Fuca1-2]Galb1-4[Fuca1-3]GlcNAcb-Sp	41	2'F-B type 2	2'F-B type 2-[220]		12	389.txt	310005090		8			2'F-B.type.2-[220].SDB72
SDB60	[7:27 52:96]	CTACTGTTCGCCATCCCTCTGAGTGTAGAAAAGAACGACCAAAAGACTTACCATGCTGGTGGGGGG	Te262	11	Gala1-3[Fuca1-2]Galb1-4[Fuca1-3]GlcNAcb-Sp	42	2'F-B type 2	2'F-B type 2-[760]		11	388.txt	310005089		28			2'F-B.type.2-[760].SDB60
SDB35	[7:27 52:96]	CTGCTCTTCGCTATTCCACTTAGTGTGGAGAAGAATGATCAGAAGACTTATCATGCGGGTGGAGGT	Te134	59	Fuca1-2(Galb1-4GlcNAcb1-3)2b-Sp	43	H2	H2-[430]		59	RR-III-108	310005284		16			H2-[430].SDB35
SDB145	[7:27 52:96]	CTGCTTTTTGCCATTCCACTTAGTGTTGAGAAGAACGACCAGAAAACGTACCACGCGGGGGGTGGG	Te135	50	Fuca1-2(Galb1-4GlcNAcb1-3)3b-Sp	44	H3	H3-[190]		50	RR-III-83ii	310005156		7			H3-[190].SDB145
SDB111	[7:27 52:96]	CTGCTGTTTGCTATCCCGCTAAGTGTAGAAAAAAATGACCAGAAAACGTACCATGCGGGCGGTGGG	Te101	90	(Galb1-4[Fuca1-3]GlcNAcb1-3)2b-Sp	45	Di-Lex	Di-Lex-[410]		90	MS-XIV-164_111	310005332		15			Di-Lex-[410].SDB111
SDB26	[7:27 52:96]	CTGCTATTCGCTATCCCACTCAGTGTGGAGAAGAATGATCAGAAGACTTATCATGCGGGTGGAGGT	Te212	89	Fuca1-2Galb1-4[Fuca1-3]GlcNAcb1-3Galb1-4[Fuca1-3]GlcNAcb-Sp	46	Ley-Lex	Ley-Lex-[350]		89	MS-XIV-164_26	310005331		13			Ley-Lex-[350].SDB26
SDB130	[7:27 52:96]	CTTCTCTTTGCGATACCGCTAAGTGTGGAAAAGAATGATCAAAAAACGTACCATGCCGGTGGGGGT	Te287	38	Galb1-3[Fuca1-4]GlcNAcb1-3Galb1-4[Fuca1-3]GlcNAcb-Sp	47	LeALex	LeALex-[350]		38	MS-XIV-114_130	310005144		13			LeALex-[350].SDB130
SDB84	[7:27 52:96]	CTACTCTTCGCGATCCCACTGAGCGTCGAGAAGAACGATCAGAAGACTTATCACGCTGGCGGCGGC	Te319	35	Galb1-4[Fuca1-3]GlcNAcb1-3Galb1-3[Fuca1-4]GlcNAcb-Sp	48	Lex-LeA	Lex-LeA-[410]		35	MS-XIV-114_84	310005141		15			Lex-LeA-[410].SDB84
SDB69	[7:27 52:96]	CTTCTGTTTGCGATTCCACTGAGCGTGGAGAAGAACGACCAGAAAACATACCATGCTGGTGGTGGA	Te286	27	Galb1-3GlcNAcb1-3Galb1-4[Fuca1-3]GlcNAcb-Sp	49	Lec-LeX	Lec-LeX-[570]		27	MS-XIV-114_69	310005133		21			Lec-LeX-[570].SDB69
SDB135	[7:27 52:96]	CTTCTGTTTGCTATACCTCTAAGTGTGGAGAAGAATGACCAAAAGACATATCACGCAGGTGGGGGA	Te102	1	(Galb1-4[Fuca1-3]GlcNAcb1-3)3b-Sp	50	Tri-Lex	Tri-Lex-[430]		1	MS-XIV-62.txt	310004000		16			Tri-Lex-[430].SDB135
SDB160	[7:27 52:96]	TTATTATTCGCAATTCCTTTAAGTGTCGAAAAAAATGACCAGAAAACTTACCATGCTGGAGGGGGC	Te267	83	Fuca1-2Galb1-4[Fuca1-3]GlcNAcb1-3(Galb1-4[Fuca1-3]GlcNAcb1-3)2b-Sp	51	Ley-Di-Lex	Ley-Di-Lex-[510]		83	MS-XIV-157_160	310005325		19			Ley-Di-Lex-[510].SDB160
SDB39	[7:27 52:96]	CTGCTGTTTGCGATCCCTCTAAGTGTCGAAAAGAACGACCAAAAAACTTACCTTGCAGGGGGGGGT	Te75	110	Neu5Aca2-3[Galb1-3GalNAcb1-4]Galb1-4Glcb-Sp	52	GM1	GM1-[190]		116.5	MS-XV-63_39	310005279		7			GM1-[190].SDB39
SDB99	[7:27 52:96]	CTTCTCTTCGCGATACCGCTAAGTGTTGAGAAAAATGATCAAAAAACGTATCATGCGGGTGGTGGG	Te75	57	Neu5Aca2-3[Galb1-3GalNAcb1-4]Galb1-4Glcb-Sp	53	GM1	GM1-[460]		57	MS-XIV-75iv	310005163		17			GM1-[460].SDB99
SDB10	[7:27 52:96]	CTACTGTTTGCTATACCGCTGAGTGTGGAGAAGAATGATCAGAAGACTTATCATGCGGGTGGAGGT	Te75	109	Neu5Aca2-3[Galb1-3GalNAcb1-4]Galb1-4Glcb-Sp	54	GM1	GM1-[460]		114	MS-XV-63_10	310005280		17			GM1-[460].SDB10
SDB91	[7:27 52:96]	CTGCTGTTTGCGATTCCCCTGAGCGTCGAGAAGAATGACCAAAAAACGTACCATGCGGGGGGTGGG	Te75	111	Neu5Aca2-3[Galb1-3GalNAcb1-4]Galb1-4Glcb-Sp	55	GM1	GM1-[1190]		119	MS-XV-63_91	310005278		44			GM1-[1190].SDB91
SDB97	[7:27 52:96]	CTGCTGTTTGCAATCCCCCTAAGTGTCGAAAAGAACGATCAGAAAACATACCATGCGGGTGGGGGT	Te74	114	Neu5Aca2-3[GalNAcb1-4]Galb1-4Glcb-Sp	56	GM2	GM2-[190]		126.5	MS-XV-63_97	310005276		7			GM2-[190].SDB97
SDB92	[7:27 52:96]	TTATTATTCGCAATTCCTTTAAGTGTGGAGAAGAATGACCAGAAAACGTACCACGCGGGGGGTGGG	Te74	113	Neu5Aca2-3[GalNAcb1-4]Galb1-4Glcb-Sp	57	GM2	GM2-[460]		124	MS-XV-63_92	310005277		17			GM2-[460].SDB92
SDB98	[7:27 52:96]	CTGCTGTTTGCGATTCCTCTGAGTGTCGAAAAGAATGATCAAAAAACATACCATGCGGGGGGTGGG	Te74	56	Neu5Aca2-3[GalNAcb1-4]Galb1-4Glcb-Sp	58	GM2	GM2-[590]		56	MS-XIV-75iii	310005162		22			GM2-[590].SDB98
SDB162	[7:27 52:96]	TTATTATTCGCAATTCCTTTAAGTGTTGAGAAAAACGACCAGAAGACTTATCATGCTGGGGGGGGA	Te74	112	Neu5Aca2-3[GalNAcb1-4]Galb1-4Glcb-Sp	59	GM2	GM2-[1190]		121.5	MS-XV-63_162	310005275		44			GM2-[1190].SDB162
SDB65	[7:27 52:96]	CTGCTTTTTGCCATCCCTCTTAGTGTTGAAAAGAACGATCAAAAAACTTATCACGCAGGGGGGGGG	Te201	25	Neu5Aca2-3[GalNAcb1-4]Galb1-4GlcNAcb-Sp	60	CT|Sda	CT|Sda-[350]		25	MS-XIV-114_65	310005131		13			CT|Sda-[350].SDB65
SDB31	[7:27 52:96]	CTGCTTTTCGCGATACCACTGAGTGTGGAGAAGAATGATCAGAAGACTTATCATGCGGGTGGAGGT	Te303	13	Neu5Aca2-3[Neu5Aca2-3Galb1-3GalNAcb1-4]Galb1-4Glcb-Sp	61	GD1a	GD1a-[110]		13	400.txt	310005091		4			GD1a-[110].SDB31
SDB62	[7:27 52:96]	TTATTATTCGCAATTCCTTTAAGCGTAGAAAAGAACGATCAAAAAACGTATCACGCAGGTGGTGGA	Te325	55	Neu5Aca2-3(Galb1-3[Fuca1-4]GlcNAcb1-3)2b-Sp	62	3'S-Di-LeA	3'S-Di-LeA-[160]		55	MS-XIV-75ii	310005161		6			3'S-Di-LeA-[160].SDB62
SDB96	[7:27 52:96]	CTGCTGTTCGCAATCCCGCTAAGTGTTGAAAAAAATGATCAGAAAACATATCACGCTGGGGGTGGA	Te304	54	Neu5Aca2-3Galb1-3[Fuca1-4]GlcNAcb1-3Galb1-4[Fuca1-3]GlcNAcb-Sp	63	3'SLeA-Lex	3'SLeA-Lex-[570]		54	MS-XIV-75i	310005160		21			3'SLeA-Lex-[570].SDB96
SDB13	[7:27 52:96]	CTACTTTTCGCAATTCCTCTGAGTGTGGAGAAGAATGATCAGAAGACTTATCATGCGGGTGGAGGT	Te140	108	Neu5Aca2-3(Galb1-4[Fuca1-3]GlcNAcb1-3)2b-Sp	64	3'S-Di-Lex	3'S-Di-Lex-[410]		111	MS-XIV-157_13	310005315		15			3'S-Di-Lex-[410].SDB13
SDB218	[7:27 52:96]	CTGCTTTTTGCTATTCCTCTGAGTGTGGAAAAGAACGATCAGAAGACGTATCATGCCGGAGGAGGT	Te193	46	Neu5Aca2-3(Galb1-4[Fuca1-3]GlcNAcb1-3)3b-Sp	65	3'S-Tri-LeX	3'S-Tri-LeX-[160]		46	MS-XIV-114_218	310005152		6			3'S-Tri-LeX-[160].SDB218
SDB73	[7:27 52:96]	TTATTATTCGCAATTCCTTTAAGCGTTGAAAAAAACGATCAAAAGACATATCACGCTGGCGGAGGA	Tr34	29	Neu5Aca2-3Galb1-3GlcNAcb-Sp	66	3'SLec	3'SLec-[430]		29	MS-XIV-114_73	310005135		16			3'SLec-[430].SDB73
SDB181	[7:27 52:96]	TTATTATTCGCAATTCCTTTAAGTGTGGAGAAAAACGACCAAAAGACCTACCATGCTGGGGGGGGT	Tr32	117	Neu5Aca2-3Galb1-4Glcb-Sp	67	GM3	GM3-[190]		134	MS-XV-63_181	310005273		7			GM3-[190].SDB181
SDB171	[7:27 52:96]	CTTCTCTTTGCAATCCCGCTGAGCGTCGAGAAGAATGACCAGAAGACATACCACGCTGGTGGCGGC	Tr32	116	Neu5Aca2-3Galb1-4Glcb-Sp	68	GM3	GM3-[460]		131.5	MS-XV-63_171	310005274		17			GM3-[460].SDB171
SDB132	[7:27 52:96]	CTACTGTTCGCAATACCTCTCAGCGTAGAAAAAAATGATCAAAAAACATATCACGCAGGTGGCGGA	Tr32	40	Neu5Aca2-3Galb1-4Glcb-Sp	69	GM3	GM3-[540]		40	MS-XIV-114_132	310005146		20			GM3-[540].SDB132
SDB192	[7:27 52:96]	CTACTATTTGCGATACCGCTAAGTGTGGAAAAAAACGATCAAAAAACATACCACGCTGGCGGCGGG	Tr32	115	Neu5Aca2-3Galb1-4Glcb-Sp	70	GM3	GM3-[1190]		129	MS-XV-63_192	310005272		44			GM3-[1190].SDB192
SDB220	[7:27 52:96]	TTATTATTCGCAATTCCTTTAAGTGTGGAAAAAAATGATCAAAAGACATACCACGCGGGGGGCGGG	Tr268	44	Neu5Aca2-3GalNAcb1-4GlcNAcb-Sp	71	3'SLDN	3'SLDN-[460]		44	MS-XIV-114_220	310005150		17			3'SLDN-[460].SDB220
SDB83	[7:27 52:96]	CTGCTCTTCGCGATCCCTCTGAGTGTCGAAAAGAATGATCAAAAAACGTATCATGCGGGCGGTGGT	Te321	34	Neu5Aca2-3Galb1-3GlcNAcb1-3Galb1-3GlcNAcb-Sp	72	3'S-Di-Lec	3'S-Di-Lec-[270]		34	MS-XIV-114_83	310005140		10			3'S-Di-Lec-[270].SDB83
SDB88	[7:27 52:96]	CTGCTGTTCGCGATTCCTCTAAGTGTAGAGAAGAATGACCAGAAGACCTACCACGCGGGCGGGGGG	Te288	36	Neu5Aca2-3Galb1-3GlcNAcb1-3Galb1-4GlcNAcb-Sp	73	3'SLecLN	3'SLecLN-[860]		36	MS-XIV-114_88	310005142		32			3'SLecLN-[860].SDB88
SDB80	[7:27 52:96]	CTTCTGTTCGCGATCCCCCTAAGTGTAGAGAAGAATGATCAGAAAACGTATCATGCGGGAGGGGGT	Te320	33	Neu5Aca2-3Galb1-4GlcNAcb1-3Galb1-3GlcNAcb-Sp	74	3'SLN-Lec	3'SLN-Lec-[410]		33	MS-XIV-114_80	310005139		15			3'SLN-Lec-[410].SDB80
SDB198	[7:27 52:96]	CTGCTCTTTGCTATACCCCTAAGTGTGGAGAAAAATGACCAAAAAACTTATCACGCAGGAGGTGGT	Te175	5	Neu5Aca2-3(Galb1-4GlcNAcb1-3)2b-Sp	75	3'S-Di-LN	3'S-Di-LN-[1350]		5	MS-XIV-40i.txt	310005009		50			3'S-Di-LN-[1350].SDB198
SDB196	[7:27 52:96]	CTGCTTTTTGCTATTCCTCTGAGTGTTGAGAAGAATGACCAGAAGACGTACCACGCGGGCGGGGGT	Te192	7	Neu5Aca2-3(Galb1-4GlcNAcb1-3)3b-Sp	76	3'STri-LN	3'STri-LN-[160]		7	MS-XIV-40iii.txt	310005011		6			3'STri-LN-[160].SDB196
SDB118	[7:27 52:96]	CTACTCTTCGCGATACCCCTCAGTGTCGAAAAGAATGATCAGAAGACTTATCATGCAGGTGGTGGT	Tr41	86	Neu5Gca2-3Galb1-3GlcNAcb-Sp	77	3'SLec (Gc)	3'SLec (Gc)-[350]		86	MS-XIV-164_118	310005328		13			3'SLec.(Gc)-[350].SDB118
SDB77	[7:27 52:96]	CTGCTATTTGCCATCCCGCTGAGCGTCGAGAAAAACGATCAAAAGACATACCATGCCGGCGGAGGA	Tr39	31	Neu5Gca2-3Galb1-4Glcb-Sp	78	3'SL (Gc)	3'SL (Gc)-[490]		31	MS-XIV-114_77	310005137		18			3'SL.(Gc)-[490].SDB77
SDB141	[7:27 52:96]	CTTCTTTTTGCCATACCCCTGAGCGTAGAAAAAAACGACCAGAAAACATATCATGCTGGCGGCGGT	Tr40	41	Neu5Gca2-3Galb1-4GlcNAcb-Sp	79	3'SLN (Gc)	3'SLN (Gc)-[570]		41	MS-XIV-114_141	310005147		21			3'SLN.(Gc)-[570].SDB141
SDB150	[7:27 52:96]	CTGCTCTTTGCTATCCCTCTAAGTGTTGAAAAAAACGACCAGAAGACTTATCACGCAGGTGGTGGG	Tr48	78	KDNa2-3Galb1-3GlcNAcb-Sp	80	3'-KDNLec	3'-KDNLec-[760]		78	MS-XIV-157_150	310005320		28			3'-KDNLec-[760].SDB150
SDB117	[7:27 52:96]	TTATTATTCGCAATTCCTTTAAGCGTTGAAAAGAATGACCAGAAAACGTACCACGCGGGGGGCGGA	Tr47	85	KDNa2-3Galb1-4GlcNAcb-Sp	81	3'KDNLN	3'KDNLN-[510]		85	MS-XIV-164_117	310005327		19			3'KDNLN-[510].SDB117
SDB161	[7:27 52:96]	CTGCTATTCGCTATCCCCCTGAGTGTTGAGAAGAATGACCAAAAGACATATCACGCCGGGGGAGGG	Tr43	74	Neu5Gca2-6Galb1-4GlcNAcb-Sp	82	6'SLN (Gc)	6'SLN (Gc)-[430]		74	MS-XIV-157_161	310005316		16			6'SLN.(Gc)-[430].SDB161
SDB75	[7:27 52:96]	CTGCTCTTCGCGATCCCTCTAAGTGTGGAAAAAAATGATCAGAAAACGTACCATGCTGGAGGGGGT	Tr35	30	Neu5Aca2-6Galb1-4Glcb-Sp	83	6'SL	6'SL-[620]		30	MS-XIV-114_75	310005136		23			6'SL-[620].SDB75
SDB131	[7:27 52:96]	CTGCTGTTTGCGATTCCCCTGAGTGTCGAAAAGAATGACCAAAAGACGTACCATGCGGGGGGGGGG	Tr269	39	Neu5Aca2-6GalNAcb1-4GlcNAcb-Sp	84	6'SLDN	6'SLDN-[620]		39	MS-XIV-114_131	310005145		23			6'SLDN-[620].SDB131
SDB199	[7:27 52:96]	CTGCTCTTTGCTATACCCCTAAGCGTAGAAAAAAACGATCAGAAAACATATCATGCTGGAGGTGGT	Te324	8	Neu5Aca2-6Galb1-4GlcNAcb1-3Galb1-3GlcNAcb-Sp	85	6SLN-Lec	6SLN-Lec-[300]		8	MS-XIV-40iv.txt	310005012		11			6SLN-Lec-[300].SDB199
SDB197	[7:27 52:96]	CTGCTGTTTGCGATACCGCTTAGTGTTGAAAAAAATGACCAGAAAACCTACCACGCCGGTGGGGGT	Te176	6	Neu5Aca2-6(Galb1-4GlcNAcb1-3)2b-Sp	86	6'S-Di-LN	6'S-Di-LN-[300]		6	MS-XIV-40ii.txt	310005010		11			6'S-Di-LN-[300].SDB197
SDB100	[7:27 52:96]	CTACTGTTCGCAATCCCGCTCAGCGTCGAGAAGAATGACCAGAAGACGTACCATGCCGGGGGCGGG	Te78	58	Neu5Aca2-8Neu5Aca2-3[GalNAcb1-4]Galb1-4Glcb-Sp	87	GD2	GD2-[460]		58	MS-XIV-75v	310005164		17			GD2-[460].SDB100
SDB71	[7:27 52:96]	CTGCTTTTTGCTATTCCTCTGAGTGTTGAAAAAAACGATCAGAAGACTTATCACGCGGGGGGCGGG	Te119	28	Neu5Aca2-8Neu5Aca2-8Neu5Aca2-3[GalNAcb1-4]Galb1-4Glcb-Sp	88	GT2	GT2-[160]		28	MS-XIV-114_71	310005134		6			GT2-[160].SDB71
SDB44	[7:27 52:96]	CTGCTATTTGCGATTCCCCTAAGTGTAGAGAAAAACGATCAAAAGACGTATCATGCCGGGGGCGGT	Te306	18	Neu5Aca2-8Neu5Aca2-8Neu5Aca2-8Neu5Aca2-3[GalNAcb1-4]Galb1-4Glcb-Sp	89	GQ2	GQ2-[140]		18	MS-XIV-114_44	310005124		5			GQ2-[140].SDB44
SDB68	[7:27 52:96]	CTACTATTCGCGATCCCCCTCAGCGTGGAGAAGAACGACCAGAAGACGTATCACGCAGGGGGGGGG	Te79	26	Neu5Aca2-8Neu5Aca2-3Galb1-4Glcb-Sp	90	GD3	GD3-[320]		26	MS-XIV-114_68	310005132		12			GD3-[320].SDB68
SDB201	[7:27 52:96]	CTACTCTTTGCTATTCCACTAAGTGTGGAGAAAAATGATCAAAAGACGTACCATGCGGGTGGCGGT	Te97	45	Neu5Aca2-8Neu5Aca2-8Neu5Aca2-3Galb1-4Glcb-Sp	91	GT3	GT3-[510]		45	MS-XIV-114_201	310005151		19			GT3-[510].SDB201
SDB78	[7:27 52:96]	CTGCTGTTCGCGATTCCCCTAAGTGTCGAGAAAAATGATCAAAAAACTTATCATGCGGGAGGCGGG	Te305	17	Neu5Aca2-8Neu5Aca2-8Neu5Aca2-8Neu5Aca2-3Galb1-4Glcb-Sp	92	TetraSLac	TetraSLac-[80]		17	404.txt	310005096		3			TetraSLac-[80].SDB78
SDB1	[7:27 52:96]	CTGCTGTTCGCAATACCACTCAGTGTGGAGAAGAATGATCAGAAGACTTATCATGCGGGTGGAGGT	Galf4	92	Galfb1-5Galfb1-5Galfb1-5Galfb-S8	93	(Galf)4	(Galf)4-[<8]		92	0	310005334		0			(Galf)4-[<8].SDB1
SDB85	[7:27 52:96]	TTATTATTCGCAATTCCTTTAAGTGTGGAGAAGAACGACCAGAAAACGTATCACGCAGGTGGGGGT	AzOH	16	AzOH	94	AzOH	AzOH-[460]		16	409.txt	310005095		17			AzOH-[460].SDB85
SDB66	[7:27 52:96]	TTATTATTCGCAATTCCTTTAAGTGTCGAGAAGAACGATCAGAAGACCTACCACGCAGGGGGGGGT	AzOH	100	AzOH	95	AzOH	AzOH-[950]		100	MS-XIV-173	310005343		35			AzOH-[950].SDB66
SDB74	[7:27 52:96]	CTACTCTTTGCGATCCCTCTGAGTGTCGAAAAAAATGACCAAAAGACCTATCACGCGGGCGGGGGA	AzOH	101	AzOH	96	AzOH	AzOH-[950]		101	MS-XIV-173	310005343		35			AzOH-[950].SDB74
SDB40	[7:27 52:96]	CTTCTGTTCGCTATTCCGCTTAGCGTGGAAAAGAACGATCAAAAGACCTATCACGCCGGGGGAGGG	AzOH	102	AzOH	97	AzOH	AzOH-[950]		102	MS-XIV-173	310005343		35			AzOH-[950].SDB40
SDB41	[7:27 52:96]	CTTCTCTTTGCGATTCCCCTGAGTGTAGAAAAAAATGATCAGAAGACATATCATGCGGGAGGTGGG	AzOH	103	AzOH	98	AzOH	AzOH-[950]		103	MS-XIV-173	310005343		35			AzOH-[950].SDB41
SDB46	[7:27 52:96]	CTGCTATTTGCCATCCCGCTGAGCGTTGAAAAAAACGACCAGAAAACGTATCACGCGGGGGGGGGG	AzOH	104	AzOH	99	AzOH	AzOH-[950]		104	MS-XIV-173	310005343		35			AzOH-[950].SDB46
SDB51	[7:27 52:96]	CTGCTCTTTGCTATACCCCTAAGCGTCGAGAAAAATGATCAAAAAACCTATCACGCCGGGGGGGGA	AzOH	105	AzOH	100	AzOH	AzOH-[950]		105	MS-XIV-173	310005343		35			AzOH-[950].SDB51
