## Supplementary material for "Measuring carbohydrate recognition profile of lectins on live cells using liquid glycan array (LiGA)": Zipped folder containing all the software, MALDI TOF spectra and analyzed files: EF.xlsx

### Sheet: Sheet1
.....SDB	Position....	Sequence..........................................................	Alphanum..	#	Modification....................................................................	order	Common name	Axis name.......	GlyTouCan ID	#	MALDI.txt	QR...............	box #	Density	Copy	Volume	other names	Isolation	Modification
SDB123	[7:27 52:96]	NTGCTATTTGCCATCCCACTAAGCGTGGAAAAGAATGATCAGAAGACATATCATGCCGGCGGAGGT	PZ-5080	95	Galb1-4Glcb-P4	1	Lac-peg4	Lac-peg4-[1080]		95	MS-XIV-164_123	310005337		40
SDB217	[7:27 52:96]	TTATTATTCGCAATTCCTTTAAGTGTGGAAAAGAACGATCAAAAAACTTATCACGCGGGTGGGGGC	PZ-10048	43	Mana-S6	2	aMan	aMan-[840]		43	MS-XIV-114_219	310005149		31
SDB20	[7:27 52:96]	CTGCTCTTTGCCATCCCGCTTAGTGTGGAGAAGAATGATCAGAAGACTTATCATGCGGGTGGAGGT	(Man)3	107	Mana1-6[Mana1-3]Mana-S6	3	(Man)3	(Man)3-[350]		110	MS-XIV-114_20	310005184		13
SDB137	[7:27 52:96]	CTGCTGTTTGCGATCCCTCTAAGTGTGGAAAAAAACGATCAGAAAACCTATCACGCTGGCGGGGGT	Man3	106	Mana1-6[Mana1-3]Mana-S6	4	(Man)3	(Man)3-[410]		106	RR	310009999		RR
SDB121	[7:27 52:96]	CTGCTGTTTGCGATACCGCTTAGTGTGGAGAAAAACGATCAGAAGACCTATCATGCTGGGGGTGGA	PZ-8015	93	Mana1-6[Mana1-3]Mana-S6	5	(Man)3	(Man)3-[1300]		93	MS-XIV-164_121	310005335		48
SDB122	[7:27 52:96]	CTGCTTTTTGCTATACCCCTGAGCGTGGAGAAGAACGATCAAAAGACCTATCACGCGGGGGGAGGC	PZ-8015	94	Mana1-6[Mana1-3]Mana-S6	6	(Man)3	(Man)3-[1730]		94	MS-XIV-164_122	310005336		64
SDB167	[7:27 52:96]	CTGCTTTTTGCTATTCCTCTGAGTGTCGAAAAAAACGATCAGAAGACGTATCACGCAGGTGGTGGT	Tr120	75	Fuca1-2Galb1-4Glcb-Sp	7	2'FL	2'FL-[950]		75	MS-XIV-157_167	310005317		35
SDB146	[7:27 52:96]	CTGCTGTTTGCTATACCCCTTAGTGTCGAGAAAAATGACCAAAAGACGTACCATGCGGGAGGAGGG	Tr116	51	Fuca1-2Galb1-3GlcNAcb-Sp	8	H type 1	H type 1-[700]		51	RR-III-84	310005157		26
SDB35	[7:27 52:96]	CTGCTCTTCGCTATTCCACTTAGTGTGGAGAAGAATGATCAGAAGACTTATCATGCGGGTGGAGGT	Te134	59	Fuca1-2(Galb1-4GlcNAcb1-3)2b-Sp	9	H2	H2-[430]		59	RR-III-108	310005284		16
SDB145	[7:27 52:96]	CTGCTTTTTGCCATTCCACTTAGTGTTGAGAAGAACGACCAGAAAACGTACCACGCGGGGGGTGGG	Te135	50	Fuca1-2(Galb1-4GlcNAcb1-3)3b-Sp	10	H3	H3-[190]		50	RR-III-83ii	310005156		7
SDB64	[7:27 52:96]	CTGCTCTTTGCTATACCCCTAAGCGTCGAGAAGAACGACCAGAAGACCTACCACGCTGGAGGGGGA	Tr117	15	Fuca1-2Galb1-4GlcNAcb-Sp	11	H-type 2	H-type 2-[540]		15	402.txt	310005093		20
SDB34	[7:27 52:96]	CTTCTTTTTGCGATTCCGCTGAGTGTGGAGAAGAATGATCAGAAGACTTATCATGCGGGTGGAGGT	Te259	53	GalNAca1-3[Fuca1-2]Galb1-3GlcNAcb-Sp	12	A tetra type 1	A tetra type 1-[700]		53	RR-III-107ii	310005159		26
SDB134	[7:27 52:96]	CTGCTTTTTGCTATACCCCTGAGTGTAGAGAAGAATGACCAAAAAACTTACCACGCTGGTGGGGGC	Te222	2	GalNAca1-3[Fuca1-2]Galb1-4GlcNAcb-Sp	13	A tetra type 2	A tetra type 2-[920]		2	RR-II-79.txt	310004001		34
SDB15	[7:27 52:96]	CTGCTGTTCGCCATACCCCTTAGTGTGGAGAAGAATGATCAGAAGACTTATCATGCGGGTGGAGGT	Te224	52	GalNAca1-3[Fuca1-2]Galb1-4Glcb-Sp	14	A tetra L	A tetra L-[590]		52	RR-III-107i	310005158		22
SDB30	[7:27 52:96]	CTGCTTTTTGCGATTCCCCTTAGTGTGGAGAAGAATGATCAGAAGACTTATCATGCGGGTGGAGGT	Te225	9	Gala1-3[Fuca1-2]Galb1-4Glcb-Sp	15	B tetra L	B tetra L-[920]		9	386.txt	310005087		34
SDB153	[7:27 52:96]	CTACTATTCGCTATTCCTCTGAGTGTCGAGAAAAACGATCAAAAGACCTATCATGCGGGTGGGGGT	Tr55	81	GlcNAcb1-3Galb1-4GlcNAcb-Sp	16	GNLN	GNLN-[810]		81	MS-XIV-157_153	310005323		30
SDB33	[7:27 52:96]	CTGCTTTTTGCCATACCGCTGAGTGTGGAGAAGAATGATCAGAAGACTTATCATGCGGGTGGAGGT	Te272	10	GalNAcb1-3Gala1-4Galb1-4Glcb-Sp	17	Globoside-P	Globoside-P-[1030]		10	387.txt	310005088		38
SDB59	[7:27 52:96]	TTATTATTCGCAATTCCTTTAAGTGTCGAAAAGAATGACCAAAAAACTTATCATGCAGGTGGGGGA	Te272	24	GalNAcb1-3Gala1-4Galb1-4Glcb-Sp	18	Globoside-P	Globoside-P-[730]		24	MS-XIV-114_59	310005130		27
SDB154	[7:27 52:96]	CTACTGTTCGCTATTCCGCTAAGTGTAGAAAAAAACGATCAAAAGACGTATCACGCCGGTGGGGGA	M5	82	GlcNAcb-Sp	19	GN	GN-[1050]		82	MS-XIV-157_154	310005324		39
SDB89	[7:27 52:96]	CTACTGTTCGCAATACCTCTCAGCGTGGAGAAAAATGATCAAAAAACATATCATGCAGGGGGTGGC	Te289	37	GalNAcb1-3Gala1-4Galb1-4GlcNAcb-Sp	20	P1 tetra	P1 tetra-[970]		37	MS-XIV-114_89	310005143		36
SDB53	[7:27 52:96]	CTGCTGTTTGCGATCCCGCTCAGTGTGGAGAAAAATGACCAAAAGACCTATCATGCTGGAGGGGGT	Te327	20	Gala1-4Galb1-4GlcNAcb1-3Galb1-4Glcb-Sp	21	P1 penta	P1 penta-[620]		20	MS-XIV-114_53	310005126		23
SDB23	[7:27 52:96]	CTGCTCTTTGCAATACCTCTTAGTGTGGAGAAGAATGATCAGAAGACTTATCATGCGGGTGGAGGT	Te302	88	Galb1-3GalNAcb1-3Gala1-4Galb1-4GlcNAcb-Sp	22	P1 penta	P1 penta-[620]		88	MS-XIV-164_23	310005330		23
SDB58	[7:27 52:96]	CTACTCTTCGCTATACCCCTCAGCGTGGAGAAAAACGACCAAAAGACCTACCATGCAGGTGGTGGC	D21	23	GalNAcb1-4GlcNAcb-Sp	23	LacDiNAc	LacDiNAc-[50]		23	MS-XIV-114_58	310005129		2
SDB169	[7:27 52:96]	CTGCTGTTCGCGATTCCCCTAAGCGTCGAAAAGAATGACCAAAAGACGTATCACGCTGGCGGGGGG	Tr307	77	GlcNAcb1-3Galb1-3GlcNAcb-Sp	24	3'GN type1	3'GN type1-[860]		77	MS-XIV-157_169	310005319		32
SDB8	[7:27 52:96]	CTGCTTTTTGCAATACCCCTCAGTGTGGAGAAGAATGATCAGAAGACTTATCATGCGGGTGGAGGT	Te72	87	Galb1-4GlcNAcb1-3Galb1-4Glcb-Sp	25	LNnT	LNnT-[240]		87	MS-XIV-164_8	310005329		9
SDB142	[7:27 52:96]	CTGCTTTTTGCTATACCCCTGAGCGTTGAGAAGAATGACCAGAAGACTTATCACGCAGGTGGAGGG	Te258	47	Gala1-3[Fuca1-2]Galb1-3GlcNAcb-Sp	26	B tetra type 1	B tetra type 1-[620]		47	RR-III-82i	310005153		23
SDB72	[7:27 52:96]	TTATTATTCGCAATTCCTCTAAGCGTCGAGAAGAACGATCAAAAAACTTATCACGCGGGAGGTGGA	Te262	12	Gala1-3[Fuca1-2]Galb1-4[Fuca1-3]GlcNAcb-Sp	27	2'F-B type 2	2'F-B type 2-[220]		12	389.txt	310005090		8
SDB60	[7:27 52:96]	CTACTGTTCGCCATCCCTCTGAGTGTAGAAAAGAACGACCAAAAGACTTACCATGCTGGTGGGGGG	Te262	11	Gala1-3[Fuca1-2]Galb1-4[Fuca1-3]GlcNAcb-Sp	28	2'F-B type 2	2'F-B type 2-[760]		11	388.txt	310005089		28
SDB144	[7:27 52:96]	CTTCTTTTTGCCATACCCCTGAGCGTAGAGAAGAATGATCAAAAGACTTATCATGCTGGGGGAGGA	Te223	49	Gala1-3[Fuca1-2]Galb1-4GlcNAcb-Sp	29	B tetra type 2	B tetra type 2-[970]		49	RR-III-83i	310005155		36
SDB151	[7:27 52:96]	CTGCTGTTTGCGATCCCGCTTAGCGTAGAAAAGAATGACCAGAAGACATACCACGCGGGAGGGGGG	Tr58	79	Galb1-4[Fuca1-3]GlcNAcb-Sp	30	Lex	Lex-[810]		79	MS-XIV-157_151	310005321		30
SDB111	[7:27 52:96]	CTGCTGTTTGCTATCCCGCTAAGTGTAGAAAAAAATGACCAGAAAACGTACCATGCGGGCGGTGGG	Te101	90	(Galb1-4[Fuca1-3]GlcNAcb1-3)2b-Sp	31	Di-Lex	Di-Lex-[410]		90	MS-XIV-164_111	310005332		15
SDB69	[7:27 52:96]	CTTCTGTTTGCGATTCCACTGAGCGTGGAGAAGAACGACCAGAAAACATACCATGCTGGTGGTGGA	Te286	27	Galb1-3GlcNAcb1-3Galb1-4[Fuca1-3]GlcNAcb-Sp	32	Lec-LeX	Lec-LeX-[570]		27	MS-XIV-114_69	310005133		21
SDB130	[7:27 52:96]	CTTCTCTTTGCGATACCGCTAAGTGTGGAAAAGAATGATCAAAAAACGTACCATGCCGGTGGGGGT	Te287	38	Galb1-3[Fuca1-4]GlcNAcb1-3Galb1-4[Fuca1-3]GlcNAcb-Sp	33	LeALex	LeALex-[350]		38	MS-XIV-114_130	310005144		13
SDB84	[7:27 52:96]	CTACTCTTCGCGATCCCACTGAGCGTCGAGAAGAACGATCAGAAGACTTATCACGCTGGCGGCGGC	Te319	35	Galb1-4[Fuca1-3]GlcNAcb1-3Galb1-3[Fuca1-4]GlcNAcb-Sp	34	Lex-LeA	Lex-LeA-[410]		35	MS-XIV-114_84	310005141		15
SDB115	[7:27 52:96]	CTACTGTTCGCTATCCCGCTGAGTGTCGAAAAAAATGACCAGAAAACGTATCATGCGGGGGGGGGT	Tr54	84	GlcNAcb1-3Galb1-4Glcb-Sp	35	LNT-2	LNT-2-[430]		84	MS-XIV-164_115	310005326		16
SDB26	[7:27 52:96]	CTGCTATTCGCTATCCCACTCAGTGTGGAGAAGAATGATCAGAAGACTTATCATGCGGGTGGAGGT	Te212	89	Fuca1-2Galb1-4[Fuca1-3]GlcNAcb1-3Galb1-4[Fuca1-3]GlcNAcb-Sp	36	Ley-Lex	Ley-Lex-[350]		89	MS-XIV-164_26	310005331		13
SDB160	[7:27 52:96]	TTATTATTCGCAATTCCTTTAAGTGTCGAAAAAAATGACCAGAAAACTTACCATGCTGGAGGGGGC	Te267	83	Fuca1-2Galb1-4[Fuca1-3]GlcNAcb1-3(Galb1-4[Fuca1-3]GlcNAcb1-3)2b-Sp	37	Ley-Di-Lex	Ley-Di-Lex-[510]		83	MS-XIV-157_160	310005325		19
SDB56	[7:27 52:96]	CTACTGTTTGCTATACCTCTTAGCGTTGAAAAAAATGACCAGAAAACTTACCATGCGGGTGGAGGT	Te221	22	Gala1-3Galb1-4[Fuca1-3]GlcNAcb-Sp	38	Gala3Lex	Gala3Lex-[620]		22	MS-XIV-114_56	310005128		23
SDB117	[7:27 52:96]	TTATTATTCGCAATTCCTTTAAGCGTTGAAAAGAATGACCAGAAAACGTACCACGCGGGGGGCGGA	Tr47	85	KDNa2-3Galb1-4GlcNAcb-Sp	39	3'KDNLN	3'KDNLN-[510]		85	MS-XIV-164_117	310005327		19
SDB168	[7:27 52:96]	TTATTATTCGCAATTCCTTTAAGCGTGGAAAAAAATGATCAAAAGACATATCACGCTGGTGGTGGG	Tr260	76	Gala1-3Galb1-3GlcNAcb-Sp	40	Gala3-type1	Gala3-type1-[350]		76	MS-XIV-157_168	310005318		13
SDB152	[7:27 52:96]	CTGCTTTTTGCTATACCTCTCAGCGTAGAAAAGAATGACCAGAAGACGTACCATGCCGGTGGGGGG	Tr61	80	Gala1-4Galb1-4Glcb-Sp	41	Pk	Pk-[860]		80	MS-XIV-157_152	310005322		32
SDB55	[7:27 52:96]	CTGCTCTTTGCAATTCCGCTGAGTGTCGAAAAAAATGACCAAAAGACTTATCACGCTGGTGGTGGA	Tr62	21	Gala1-4Galb1-4GlcNAcb-Sp	42	P1 tri	P1 tri-[620]		21	MS-XIV-114_55	310005127		23
SDB143	[7:27 52:96]	CTGCTGTTCGCGATTCCCCTAAGTGTCGAAAAAAATGATCAAAAAACCTATCACGCAGGAGGCGGT	Tr60	48	Gala1-3Galb1-4GlcNAcb-Sp	43	B2 tri	B2 tri-[350]		48	RR-III-82ii	310005154		13
SDB113	[7:27 52:96]	CTACTGTTTGCCATTCCCCTGAGTGTCGAAAAAAATGATCAGAAAACTTATCACGCAGGAGGGGGG	Tr59	98	Gala1-3Galb1-4Glcb-Sp	44	Galili-tri	Galili-tri-[1000]		98	MS-XIV-164_113	310005341		37
SDB125	[7:27 52:96]	CTGCTATTCGCTATCCCGCTGAGTGTAGAAAAAAACGACCAGAAAACCTATCATGCCGGTGGCGGG	Di-N3	96	Fuca1-2Galb-Sp	45	Di-N3	Di-N3-[970]		96	MS-XIV-164_125	310005338		36
SDB126	[7:27 52:96]	CTGCTCTTTGCAATTCCGCTGAGTGTAGAAAAAAATGATCAGAAAACATACCATGCTGGTGGCGGA	Tri-AN3	97	GalNAca1-3[Fuca1-2]Galb-Sp	46	Tri-AN3	Tri-AN3-[1080]		97	MS-XIV-164_126	310005339		40
SDB52	[7:27 52:96]	CTACTGTTTGCTATCCCGCTGAGTGTAGAGAAGAATGACCAAAAGACATATCATGCGGGAGGAGGT	D8	19	Galb1-3GlcNAcb-Sp	47	Lec	Lec-[680]		19	MS-XIV-114_52	310005125		25
SDB79	[7:27 52:96]	CTACTGTTCGCAATACCTCTCAGCGTGGAGAAAAACGACCAGAAAACGTATCATGCTGGTGGTGGA	D10	32	Galb1-4GlcNAcb-Sp	48	LacNAc, LN	LacNAc, LN-[970]		32	MS-XIV-114_79	310005138		36
SDB114	[7:27 52:96]	CTACTGTTTGCGATCCCACTCAGCGTGGAGAAGAACGACCAGAAGACCTACCACGCGGGGGGAGGG	Tr57	99	Galb1-3[Fuca1-4]GlcNAcb-Sp	49	LeA	LeA-[950]		99	MS-XIV-164_114	310005342		35
SDB135	[7:27 52:96]	CTTCTGTTTGCTATACCTCTAAGTGTGGAGAAGAATGACCAAAAGACATATCACGCAGGTGGGGGA	Te102	1	(Galb1-4[Fuca1-3]GlcNAcb1-3)3b-Sp	50	Tri-Lex	Tri-Lex-[430]		1	MS-XIV-62.txt	310004000		16
SDB186	[7:27 52:96]	CTACTGTTCGCAATCCCGCTAAGTGTTGAGAAAAACGATCAAAAGACTTATCATGCAGGCGGAGGA	Te98	42	(Galb1-4GlcNAcb1-3)2b-Sp	51	Di-LN	Di-LN-[650]		42	MS-XIV-114_186	310005148		24
SDB112	[7:27 52:96]	CTACTGTTCGCGATCCCACTGAGTGTAGAAAAAAATGACCAGAAGACGTATCACGCAGGCGGAGGC	Te100	91	(Galb1-4GlcNAcb1-3)3b-Sp	52	Tri-LN	Tri-LN-[380]		91	MS-XIV-164_112	310005333		14
SDB73	[7:27 52:96]	TTATTATTCGCAATTCCTTTAAGCGTTGAAAAAAACGATCAAAAGACATATCACGCTGGCGGAGGA	Tr34	29	Neu5Aca2-3Galb1-3GlcNAcb-Sp	53	3'SLec	3'SLec-[430]		29	MS-XIV-114_73	310005135		16
SDB220	[7:27 52:96]	TTATTATTCGCAATTCCTTTAAGTGTGGAAAAAAATGATCAAAAGACATACCACGCGGGGGGCGGG	Tr268	44	Neu5Aca2-3GalNAcb1-4GlcNAcb-Sp	54	3'SLDN	3'SLDN-[460]		44	MS-XIV-114_220	310005150		17
SDB181	[7:27 52:96]	TTATTATTCGCAATTCCTTTAAGTGTGGAGAAAAACGACCAAAAGACCTACCATGCTGGGGGGGGT	Tr32	117	Neu5Aca2-3Galb1-4Glcb-Sp	55	GM3	GM3-[190]		134	MS-XV-63_181	310005273		7
SDB171	[7:27 52:96]	CTTCTCTTTGCAATCCCGCTGAGCGTCGAGAAGAATGACCAGAAGACATACCACGCTGGTGGCGGC	Tr32	116	Neu5Aca2-3Galb1-4Glcb-Sp	56	GM3	GM3-[460]		131.5	MS-XV-63_171	310005274		17
SDB192	[7:27 52:96]	CTACTATTTGCGATACCGCTAAGTGTGGAAAAAAACGATCAAAAAACATACCACGCTGGCGGCGGG	Tr32	115	Neu5Aca2-3Galb1-4Glcb-Sp	57	GM3	GM3-[1190]		129	MS-XV-63_192	310005272		44
SDB98	[7:27 52:96]	CTGCTGTTTGCGATTCCTCTGAGTGTCGAAAAGAATGATCAAAAAACATACCATGCGGGGGGTGGG	Te74	56	Neu5Aca2-3[GalNAcb1-4]Galb1-4Glcb-Sp	58	GM2	GM2-[590]		56	MS-XIV-75iii	310005162		22
SDB97	[7:27 52:96]	CTGCTGTTTGCAATCCCCCTAAGTGTCGAAAAGAACGATCAGAAAACATACCATGCGGGTGGGGGT	Te74	114	Neu5Aca2-3[GalNAcb1-4]Galb1-4Glcb-Sp	59	GM2	GM2-[190]		126.5	MS-XV-63_97	310005276		7
SDB92	[7:27 52:96]	TTATTATTCGCAATTCCTTTAAGTGTGGAGAAGAATGACCAGAAAACGTACCACGCGGGGGGTGGG	Te74	113	Neu5Aca2-3[GalNAcb1-4]Galb1-4Glcb-Sp	60	GM2	GM2-[460]		124	MS-XV-63_92	310005277		17
SDB162	[7:27 52:96]	TTATTATTCGCAATTCCTTTAAGTGTTGAGAAAAACGACCAGAAGACTTATCATGCTGGGGGGGGA	Te74	112	Neu5Aca2-3[GalNAcb1-4]Galb1-4Glcb-Sp	61	GM2	GM2-[1190]		121.5	MS-XV-63_162	310005275		44
SDB39	[7:27 52:96]	CTGCTGTTTGCGATCCCTCTAAGTGTCGAAAAGAACGACCAAAAAACTTACCTTGCAGGGGGGGGT	Te75	110	Neu5Aca2-3[Galb1-3GalNAcb1-4]Galb1-4Glcb-Sp	62	GM1	GM1-[190]		116.5	MS-XV-63_39	310005279		7
SDB99	[7:27 52:96]	CTTCTCTTCGCGATACCGCTAAGTGTTGAGAAAAATGATCAAAAAACGTATCATGCGGGTGGTGGG	Te75	57	Neu5Aca2-3[Galb1-3GalNAcb1-4]Galb1-4Glcb-Sp	63	GM1	GM1-[460]		57	MS-XIV-75iv	310005163		17
SDB10	[7:27 52:96]	CTACTGTTTGCTATACCGCTGAGTGTGGAGAAGAATGATCAGAAGACTTATCATGCGGGTGGAGGT	Te75	109	Neu5Aca2-3[Galb1-3GalNAcb1-4]Galb1-4Glcb-Sp	64	GM1	GM1-[460]		114	MS-XV-63_10	310005280		17
SDB91	[7:27 52:96]	CTGCTGTTTGCGATTCCCCTGAGCGTCGAGAAGAATGACCAAAAAACGTACCATGCGGGGGGTGGG	Te75	111	Neu5Aca2-3[Galb1-3GalNAcb1-4]Galb1-4Glcb-Sp	65	GM1	GM1-[1190]		119	MS-XV-63_91	310005278		44
SDB65	[7:27 52:96]	CTGCTTTTTGCCATCCCTCTTAGTGTTGAAAAGAACGATCAAAAAACTTATCACGCAGGGGGGGGG	Te201	25	Neu5Aca2-3[GalNAcb1-4]Galb1-4GlcNAcb-Sp	66	CT|Sda	CT|Sda-[350]		25	MS-XIV-114_65	310005131		13
SDB31	[7:27 52:96]	CTGCTTTTCGCGATACCACTGAGTGTGGAGAAGAATGATCAGAAGACTTATCATGCGGGTGGAGGT	Te303	13	Neu5Aca2-3[Neu5Aca2-3Galb1-3GalNAcb1-4]Galb1-4Glcb-Sp	67	GD1a	GD1a-[110]		13	400.txt	310005091		4
SDB96	[7:27 52:96]	CTGCTGTTCGCAATCCCGCTAAGTGTTGAAAAAAATGATCAGAAAACATATCACGCTGGGGGTGGA	Te304	54	Neu5Aca2-3Galb1-3[Fuca1-4]GlcNAcb1-3Galb1-4[Fuca1-3]GlcNAcb-Sp	68	3'SLeA-Lex	3'SLeA-Lex-[570]		54	MS-XIV-75i	310005160		21
SDB88	[7:27 52:96]	CTGCTGTTCGCGATTCCTCTAAGTGTAGAGAAGAATGACCAGAAGACCTACCACGCGGGCGGGGGG	Te288	36	Neu5Aca2-3Galb1-3GlcNAcb1-3Galb1-4GlcNAcb-Sp	69	3'SLecLN	3'SLecLN-[860]		36	MS-XIV-114_88	310005142		32
SDB80	[7:27 52:96]	CTTCTGTTCGCGATCCCCCTAAGTGTAGAGAAGAATGATCAGAAAACGTATCATGCGGGAGGGGGT	Te320	33	Neu5Aca2-3Galb1-4GlcNAcb1-3Galb1-3GlcNAcb-Sp	70	3'SLN-Lec	3'SLN-Lec-[410]		33	MS-XIV-114_80	310005139		15
SDB118	[7:27 52:96]	CTACTCTTCGCGATACCCCTCAGTGTCGAAAAGAATGATCAGAAGACTTATCATGCAGGTGGTGGT	Tr41	86	Neu5Gca2-3Galb1-3GlcNAcb-Sp	71	3'SLec (Gc)	3'SLec (Gc)-[350]		86	MS-XIV-164_118	310005328		13
SDB198	[7:27 52:96]	CTGCTCTTTGCTATACCCCTAAGTGTGGAGAAAAATGACCAAAAAACTTATCACGCAGGAGGTGGT	Te175	5	Neu5Aca2-3(Galb1-4GlcNAcb1-3)2b-Sp	72	3'S-Di-LN	3'S-Di-LN-[1350]		5	MS-XIV-40i.txt	310005009		50
SDB196	[7:27 52:96]	CTGCTTTTTGCTATTCCTCTGAGTGTTGAGAAGAATGACCAGAAGACGTACCACGCGGGCGGGGGT	Te192	7	Neu5Aca2-3(Galb1-4GlcNAcb1-3)3b-Sp	73	3'STri-LN	3'STri-LN-[160]		7	MS-XIV-40iii.txt	310005011		6
SDB218	[7:27 52:96]	CTGCTTTTTGCTATTCCTCTGAGTGTGGAAAAGAACGATCAGAAGACGTATCATGCCGGAGGAGGT	Te193	46	Neu5Aca2-3(Galb1-4[Fuca1-3]GlcNAcb1-3)3b-Sp	74	3'S-Tri-LeX	3'S-Tri-LeX-[160]		46	MS-XIV-114_218	310005152		6
SDB132	[7:27 52:96]	CTACTGTTCGCAATACCTCTCAGCGTAGAAAAAAATGATCAAAAAACATATCACGCAGGTGGCGGA	Tr32	40	Neu5Aca2-3Galb1-4Glcb-Sp	75	GM3	GM3-[540]		40	MS-XIV-114_132	310005146		20
SDB161	[7:27 52:96]	CTGCTATTCGCTATCCCCCTGAGTGTTGAGAAGAATGACCAAAAGACATATCACGCCGGGGGAGGG	Tr43	74	Neu5Gca2-6Galb1-4GlcNAcb-Sp	76	6'SLN (Gc)	6'SLN (Gc)-[430]		74	MS-XIV-157_161	310005316		16
SDB131	[7:27 52:96]	CTGCTGTTTGCGATTCCCCTGAGTGTCGAAAAGAATGACCAAAAGACGTACCATGCGGGGGGGGGG	Tr269	39	Neu5Aca2-6GalNAcb1-4GlcNAcb-Sp	77	6'SLDN	6'SLDN-[620]		39	MS-XIV-114_131	310005145		23
SDB75	[7:27 52:96]	CTGCTCTTCGCGATCCCTCTAAGTGTGGAAAAAAATGATCAGAAAACGTACCATGCTGGAGGGGGT	Tr35	30	Neu5Aca2-6Galb1-4Glcb-Sp	78	6'SL	6'SL-[620]		30	MS-XIV-114_75	310005136		23
SDB199	[7:27 52:96]	CTGCTCTTTGCTATACCCCTAAGCGTAGAAAAAAACGATCAGAAAACATATCATGCTGGAGGTGGT	Te324	8	Neu5Aca2-6Galb1-4GlcNAcb1-3Galb1-3GlcNAcb-Sp	79	6SLN-Lec	6SLN-Lec-[300]		8	MS-XIV-40iv.txt	310005012		11
SDB197	[7:27 52:96]	CTGCTGTTTGCGATACCGCTTAGTGTTGAAAAAAATGACCAGAAAACCTACCACGCCGGTGGGGGT	Te176	6	Neu5Aca2-6(Galb1-4GlcNAcb1-3)2b-Sp	80	6'S-Di-LN	6'S-Di-LN-[300]		6	MS-XIV-40ii.txt	310005010		11
SDB141	[7:27 52:96]	CTTCTTTTTGCCATACCCCTGAGCGTAGAAAAAAACGACCAGAAAACATATCATGCTGGCGGCGGT	Tr40	41	Neu5Gca2-3Galb1-4GlcNAcb-Sp	81	3'SLN (Gc)	3'SLN (Gc)-[570]		41	MS-XIV-114_141	310005147		21
SDB77	[7:27 52:96]	CTGCTATTTGCCATCCCGCTGAGCGTCGAGAAAAACGATCAAAAGACATACCATGCCGGCGGAGGA	Tr39	31	Neu5Gca2-3Galb1-4Glcb-Sp	82	3'SL (Gc)	3'SL (Gc)-[490]		31	MS-XIV-114_77	310005137		18
SDB68	[7:27 52:96]	CTACTATTCGCGATCCCCCTCAGCGTGGAGAAGAACGACCAGAAGACGTATCACGCAGGGGGGGGG	Te79	26	Neu5Aca2-8Neu5Aca2-3Galb1-4Glcb-Sp	83	GD3	GD3-[320]		26	MS-XIV-114_68	310005132		12
SDB201	[7:27 52:96]	CTACTCTTTGCTATTCCACTAAGTGTGGAGAAAAATGATCAAAAGACGTACCATGCGGGTGGCGGT	Te97	45	Neu5Aca2-8Neu5Aca2-8Neu5Aca2-3Galb1-4Glcb-Sp	84	GT3	GT3-[510]		45	MS-XIV-114_201	310005151		19
SDB71	[7:27 52:96]	CTGCTTTTTGCTATTCCTCTGAGTGTTGAAAAAAACGATCAGAAGACTTATCACGCGGGGGGCGGG	Te119	28	Neu5Aca2-8Neu5Aca2-8Neu5Aca2-3[GalNAcb1-4]Galb1-4Glcb-Sp	85	GT2	GT2-[160]		28	MS-XIV-114_71	310005134		6
SDB44	[7:27 52:96]	CTGCTATTTGCGATTCCCCTAAGTGTAGAGAAAAACGATCAAAAGACGTATCATGCCGGGGGCGGT	Te306	18	Neu5Aca2-8Neu5Aca2-8Neu5Aca2-8Neu5Aca2-3[GalNAcb1-4]Galb1-4Glcb-Sp	86	GQ2	GQ2-[140]		18	MS-XIV-114_44	310005124		5
SDB78	[7:27 52:96]	CTGCTGTTCGCGATTCCCCTAAGTGTCGAGAAAAATGATCAAAAAACTTATCATGCGGGAGGCGGG	Te305	17	Neu5Aca2-8Neu5Aca2-8Neu5Aca2-8Neu5Aca2-3Galb1-4Glcb-Sp	87	TetraSLac	TetraSLac-[80]		17	404.txt	310005096		3
SDB100	[7:27 52:96]	CTACTGTTCGCAATCCCGCTCAGCGTCGAGAAGAATGACCAGAAGACGTACCATGCCGGGGGCGGG	Te78	58	Neu5Aca2-8Neu5Aca2-3[GalNAcb1-4]Galb1-4Glcb-Sp	88	GD2	GD2-[460]		58	MS-XIV-75v	310005164		17
SDB150	[7:27 52:96]	CTGCTCTTTGCTATCCCTCTAAGTGTTGAAAAAAACGACCAGAAGACTTATCACGCAGGTGGTGGG	Tr48	78	KDNa2-3Galb1-3GlcNAcb-Sp	89	3'-KDNLec	3'-KDNLec-[760]		78	MS-XIV-157_150	310005320		28
SDB83	[7:27 52:96]	CTGCTCTTCGCGATCCCTCTGAGTGTCGAAAAGAATGATCAAAAAACGTATCATGCGGGCGGTGGT	Te321	34	Neu5Aca2-3Galb1-3GlcNAcb1-3Galb1-3GlcNAcb-Sp	90	3'S-Di-Lec	3'S-Di-Lec-[270]		34	MS-XIV-114_83	310005140		10
SDB62	[7:27 52:96]	TTATTATTCGCAATTCCTTTAAGCGTAGAAAAGAACGATCAAAAAACGTATCACGCAGGTGGTGGA	Te325	55	Neu5Aca2-3(Galb1-3[Fuca1-4]GlcNAcb1-3)2b-Sp	91	3'S-Di-LeA	3'S-Di-LeA-[160]		55	MS-XIV-75ii	310005161		6
SDB13	[7:27 52:96]	CTACTTTTCGCAATTCCTCTGAGTGTGGAGAAGAATGATCAGAAGACTTATCATGCGGGTGGAGGT	Te140	108	Neu5Aca2-3(Galb1-4[Fuca1-3]GlcNAcb1-3)2b-Sp	92	3'S-Di-Lex	3'S-Di-Lex-[410]		111	MS-XIV-157_13	310005315		15
SDB1	[7:27 52:96]	CTGCTGTTCGCAATACCACTCAGTGTGGAGAAGAATGATCAGAAGACTTATCATGCGGGTGGAGGT	Galf4	92	Galfb1-5Galfb1-5Galfb1-5Galfb-S8	93	(Galf)4	(Galf)4-[<8]		92	0	310005334		0
SDB85	[7:27 52:96]	TTATTATTCGCAATTCCTTTAAGTGTGGAGAAGAACGACCAGAAAACGTATCACGCAGGTGGGGGT	AzOH	16	AzOH	94	AzOH	AzOH-[460]		16	409.txt	310005095		17
SDB66	[7:27 52:96]	TTATTATTCGCAATTCCTTTAAGTGTCGAGAAGAACGATCAGAAGACCTACCACGCAGGGGGGGGT	AzOH	100	AzOH	95	AzOH	AzOH-[950]		100	MS-XIV-173	310005343		35
SDB74	[7:27 52:96]	CTACTCTTTGCGATCCCTCTGAGTGTCGAAAAAAATGACCAAAAGACCTATCACGCGGGCGGGGGA	AzOH	101	AzOH	96	AzOH	AzOH-[950]		101	MS-XIV-173	310005343		35
SDB40	[7:27 52:96]	CTTCTGTTCGCTATTCCGCTTAGCGTGGAAAAGAACGATCAAAAGACCTATCACGCCGGGGGAGGG	AzOH	102	AzOH	97	AzOH	AzOH-[950]		102	MS-XIV-173	310005343		35
SDB41	[7:27 52:96]	CTTCTCTTTGCGATTCCCCTGAGTGTAGAAAAAAATGATCAGAAGACATATCATGCGGGAGGTGGG	AzOH	103	AzOH	98	AzOH	AzOH-[950]		103	MS-XIV-173	310005343		35
SDB46	[7:27 52:96]	CTGCTATTTGCCATCCCGCTGAGCGTTGAAAAAAACGACCAGAAAACGTATCACGCGGGGGGGGGG	AzOH	104	AzOH	99	AzOH	AzOH-[950]		104	MS-XIV-173	310005343		35
SDB51	[7:27 52:96]	CTGCTCTTTGCTATACCCCTAAGCGTCGAGAAAAATGATCAAAAAACCTATCACGCCGGGGGGGGA	AzOH	105	AzOH	100	AzOH	AzOH-[950]		105	MS-XIV-173	310005343		35
