## Supplementary material for "Measuring carbohydrate recognition profile of lectins on live cells using liquid glycan array (LiGA)": Zipped folder containing all the software, MALDI TOF spectra and analyzed files: EH.xlsx

### Sheet: Sheet1
.....SDB	Position....	Sequence..........................................................	Alphanum..	#	Modification....................................................................	order	Common name	Axis name.......	GlyTouCan ID	#	MALDI.txt	QR...............	box #	Density	Copy	Volume	other names	Isolation	Modification
SDB132	[7:27 52:96]	CTACTGTTCGCAATACCTCTCAGCGTAGAAAAAAATGATCAAAAAACATATCACGCAGGTGGCGGA	Tr32	19	Neu5Aca2-3Galb1-4Glcb-Sp	19	GM3	GM3-[540]		40	MS-XIV-114_132	310005146		20			GM3-[540].SDB132
SDB98	[7:27 52:96]	CTGCTGTTTGCGATTCCTCTGAGTGTCGAAAAGAATGATCAAAAAACATACCATGCGGGGGGTGGG	Te74	26	Neu5Aca2-3[GalNAcb1-4]Galb1-4Glcb-Sp	26	GM2	GM2-[590]		56	MS-XIV-75iii	310005162		22			GM2-[590].SDB98
SDB99	[7:27 52:96]	CTTCTCTTCGCGATACCGCTAAGTGTTGAGAAAAATGATCAAAAAACGTATCATGCGGGTGGTGGG	Te75	27	Neu5Aca2-3[Galb1-3GalNAcb1-4]Galb1-4Glcb-Sp	27	GM1	GM1-[460]		57	MS-XIV-75iv	310005163		17			GM1-[460].SDB99
SDB192	[7:27 52:96]	CTACTATTTGCGATACCGCTAAGTGTGGAAAAAAACGATCAAAAAACATACCACGCTGGCGGCGGG	Tr32	29	Neu5Aca2-3Galb1-4Glcb-Sp	29	GM3	GM3-[1190]		129	MS-XV-63_192	310005272		44			GM3-[1190].SDB192
SDB181	[7:27 52:96]	TTATTATTCGCAATTCCTTTAAGTGTGGAGAAAAACGACCAAAAGACCTACCATGCTGGGGGGGGT	Tr32	30	Neu5Aca2-3Galb1-4Glcb-Sp	30	GM3	GM3-[190]		134	MS-XV-63_181	310005273		7			GM3-[190].SDB181
SDB171	[7:27 52:96]	CTTCTCTTTGCAATCCCGCTGAGCGTCGAGAAGAATGACCAGAAGACATACCACGCTGGTGGCGGC	Tr32	31	Neu5Aca2-3Galb1-4Glcb-Sp	31	GM3	GM3-[460]		131.5	MS-XV-63_171	310005274		17			GM3-[460].SDB171
SDB162	[7:27 52:96]	TTATTATTCGCAATTCCTTTAAGTGTTGAGAAAAACGACCAGAAGACTTATCATGCTGGGGGGGGA	Te74	32	Neu5Aca2-3[GalNAcb1-4]Galb1-4Glcb-Sp	32	GM2	GM2-[1190]		121.5	MS-XV-63_162	310005275		44			GM2-[1190].SDB162
SDB97	[7:27 52:96]	CTGCTGTTTGCAATCCCCCTAAGTGTCGAAAAGAACGATCAGAAAACATACCATGCGGGTGGGGGT	Te74	33	Neu5Aca2-3[GalNAcb1-4]Galb1-4Glcb-Sp	33	GM2	GM2-[190]		126.5	MS-XV-63_97	310005276		7			GM2-[190].SDB97
SDB92	[7:27 52:96]	TTATTATTCGCAATTCCTTTAAGTGTGGAGAAGAATGACCAGAAAACGTACCACGCGGGGGGTGGG	Te74	34	Neu5Aca2-3[GalNAcb1-4]Galb1-4Glcb-Sp	34	GM2	GM2-[460]		124	MS-XV-63_92	310005277		17			GM2-[460].SDB92
SDB91	[7:27 52:96]	CTGCTGTTTGCGATTCCCCTGAGCGTCGAGAAGAATGACCAAAAAACGTACCATGCGGGGGGTGGG	Te75	35	Neu5Aca2-3[Galb1-3GalNAcb1-4]Galb1-4Glcb-Sp	35	GM1	GM1-[1190]		119	MS-XV-63_91	310005278		44			GM1-[1190].SDB91
SDB39	[7:27 52:96]	CTGCTGTTTGCGATCCCTCTAAGTGTCGAAAAGAACGACCAAAAAACTTACCTTGCAGGGGGGGGT	Te75	36	Neu5Aca2-3[Galb1-3GalNAcb1-4]Galb1-4Glcb-Sp	36	GM1	GM1-[190]		116.5	MS-XV-63_39	310005279		7			GM1-[190].SDB39
SDB10	[7:27 52:96]	CTACTGTTTGCTATACCGCTGAGTGTGGAGAAGAATGATCAGAAGACTTATCATGCGGGTGGAGGT	Te75	37	Neu5Aca2-3[Galb1-3GalNAcb1-4]Galb1-4Glcb-Sp	37	GM1	GM1-[460]		114	MS-XV-63_10	310005280		17			GM1-[460].SDB10
SDB119	[7:27 52:96]	CTGCTTTTTGCCATCCCTCTTAGTGTCGAGAAAAACGACCAGAAAACATACCACGCCGGAGGGGGT	Tr32		Neu5Aca2-3Galb1-4Glcb-Sp	44	GM3	GM3-[160]									GM3-[160].SDB119
SDB120	[7:27 52:96]	CTGCTGTTTGCTATTCCACTAAGTGTTGAAAAAAACGATCAGAAGACTTATCATGCTGGGGGAGGA	Tr32		Neu5Aca2-3Galb1-4Glcb-Sp	45	GM3	GM3-[160]									GM3-[160].SDB120
SDB122	[7:27 52:96]	CTGCTTTTTGCTATACCCCTGAGCGTGGAGAAGAACGATCAAAAGACCTATCACGCGGGGGGAGGC	Tr32		Neu5Aca2-3Galb1-4Glcb-Sp	46	GM3	GM3-[160]									GM3-[160].SDB122
SDB123	[7:27 52:96]	NTGCTATTTGCCATCCCACTAAGCGTGGAAAAGAATGATCAGAAGACATATCATGCCGGCGGAGGT	Tr32		Neu5Aca2-3Galb1-4Glcb-Sp	47	GM3	GM3-[160]									GM3-[160].SDB123
SDB125	[7:27 52:96]	CTGCTATTCGCTATCCCGCTGAGTGTAGAAAAAAACGACCAGAAAACCTATCATGCCGGTGGCGGG	Tr32		Neu5Aca2-3Galb1-4Glcb-Sp	48	GM3	GM3-[160]									GM3-[160].SDB125
SDB126	[7:27 52:96]	CTGCTCTTTGCAATTCCGCTGAGTGTAGAAAAAAATGATCAGAAAACATACCATGCTGGTGGCGGA	Tr32		Neu5Aca2-3Galb1-4Glcb-Sp	49	GM3	GM3-[380]									GM3-[380].SDB126
SDB127	[7:27 52:96]	CTGCTATTTGCCATCCCACTAAGTGTTGAGAAGAACGATCAGAAAACGTATCATGCAGGTGGTGGA	Tr32		Neu5Aca2-3Galb1-4Glcb-Sp	50	GM3	GM3-[380]									GM3-[380].SDB127
SDB128	[7:27 52:96]	TTATTATTCGCAATTCCTTTAAGCGTTGAAAAGAATGACCAGAAAACATATCACGCTGGGGGAGGG	Tr32		Neu5Aca2-3Galb1-4Glcb-Sp	51	GM3	GM3-[380]									GM3-[380].SDB128
SDB129	[7:27 52:96]	CTTCTGTTCGCGATACCGCTGAGCGTCGAAAAGAATGATCAGAAAACTTATCATGCGGGGGGCGGG	Tr32		Neu5Aca2-3Galb1-4Glcb-Sp	52	GM3	GM3-[380]									GM3-[380].SDB129
SDB133	[7:27 52:96]	CTACTCTTTGCTATTCCACTAAGCGTTGAAAAAAACGATCAGAAGACGTACCACGCTGGGGGCGGG	Tr32		Neu5Aca2-3Galb1-4Glcb-Sp	53	GM3	GM3-[380]									GM3-[380].SDB133
SDB136	[7:27 52:96]	CTTCTTTTTGCGATTCCGCTCAGTGTAGAGAAGAACGATCAAAAGACGTATCATGCTGGAGGAGGT	Tr32		Neu5Aca2-3Galb1-4Glcb-Sp	54	GM3	GM3-[680]									GM3-[680].SDB136
SDB138	[7:27 52:96]	CTACTATTCGCTATACCCCTAAGCGTGGAGAAAAATGACCAGAAGACGTATCACGCGGGGGGGGGG	Tr32		Neu5Aca2-3Galb1-4Glcb-Sp	55	GM3	GM3-[680]									GM3-[680].SDB138
SDB139	[7:27 52:96]	CTGCTTTTTGCTATTCCTCTGAGCGTTGAGAAAAATGATCAAAAGACTTATCATGCTGGAGGGGGT	Tr32		Neu5Aca2-3Galb1-4Glcb-Sp	56	GM3	GM3-[680]									GM3-[680].SDB139
SDB140	[7:27 52:96]	CTGCTGTTTGCGATCCCGCTTAGCGTAGAGAAGAACGACCAGAAGACGTACCACGCCGGCGGGGGG	Tr32		Neu5Aca2-3Galb1-4Glcb-Sp	57	GM3	GM3-[680]									GM3-[680].SDB140
SDB143	[7:27 52:96]	CTGCTGTTCGCGATTCCCCTAAGTGTCGAAAAAAATGATCAAAAAACCTATCACGCAGGAGGCGGT	Tr32		Neu5Aca2-3Galb1-4Glcb-Sp	58	GM3	GM3-[680]									GM3-[680].SDB143
SDB147	[7:27 52:96]	CTACTGTTCGCAATCCCGCTAAGCGTTGAGAAGAACGATCAAAAAACATACCACGCAGGTGGGGGA	Tr32		Neu5Aca2-3Galb1-4Glcb-Sp	59	GM3	GM3-[810]									GM3-[810].SDB147
SDB148	[7:27 52:96]	CTTCTATTTGCTATCCCGCTAAGCGTTGAGAAAAATGACCAGAAAACGTACCATGCGGGCGGTGGG	Tr32		Neu5Aca2-3Galb1-4Glcb-Sp	60	GM3	GM3-[810]									GM3-[810].SDB148
SDB149	[7:27 52:96]	CTACTCTTTGCAATCCCGCTTAGCGTGGAGAAGAACGACCAGAAGACTTACCACGCGGGTGGTGGG	Tr32		Neu5Aca2-3Galb1-4Glcb-Sp	61	GM3	GM3-[810]									GM3-[810].SDB149
SDB155	[7:27 52:96]	TTATTATTCGCAATTCCTTTAAGTGTGGAGAAGAATGATCAAAAGACGTACCATGCAGGCGGAGGT	Tr32		Neu5Aca2-3Galb1-4Glcb-Sp	62	GM3	GM3-[810]									GM3-[810].SDB155
SDB156	[7:27 52:96]	TTATTATTCGCAATTCCTTTAAGTGTCGAGAAAAACGATCAAAAGACCTACCACGCAGGGGGTGGT	Tr32		Neu5Aca2-3Galb1-4Glcb-Sp	63	GM3	GM3-[810]									GM3-[810].SDB156
SDB157	[7:27 52:96]	CTGCTGTTTGCTATACCCCTTAGCGTGGAAAAGAATGACCAGAAGACCTACCATGCCGGTGGGGGT	Tr32		Neu5Aca2-3Galb1-4Glcb-Sp	64	GM3	GM3-[950]									GM3-[950].SDB157
SDB158	[7:27 52:96]	CTACTTTTTGCTATTCCGCTGAGCGTGGAGAAGAATGATCAGAAGACATACCATGCGGGTGGAGGG	Tr32		Neu5Aca2-3Galb1-4Glcb-Sp	65	GM3	GM3-[950]									GM3-[950].SDB158
SDB159	[7:27 52:96]	CTGCTTTTTGCTATTCCTCTGAGTGTCGAAAAGAACGATCAAAAGACTTATCATGCAGGGGGGGGG	Tr32		Neu5Aca2-3Galb1-4Glcb-Sp	66	GM3	GM3-[950]									GM3-[950].SDB159
SDB163	[7:27 52:96]	CTGCTGTTTGCGATACCCCTGAGCGTGGAGAAAAATGACCAAAAGACTTACCATGCTGGAGGAGGA	Tr32		Neu5Aca2-3Galb1-4Glcb-Sp	67	GM3	GM3-[950]									GM3-[950].SDB163
SDB164	[7:27 52:96]	CTGCTATTCGCGATCCCCCTGAGCGTTGAAAAAAATGATCAAAAAACTTATCATGCAGGCGGAGGG	Tr32		Neu5Aca2-3Galb1-4Glcb-Sp	68	GM3	GM3-[950]									GM3-[950].SDB164
SDB165	[7:27 52:96]	CTGCTGTTTGCTATTCCACTCAGCGTGGAAAAAAATGACCAAAAGACCTACCACGCAGGCGGAGGG	Tr32		Neu5Aca2-3Galb1-4Glcb-Sp	69	GM3	GM3-[1300]									GM3-[1300].SDB165
SDB166	[7:27 52:96]	CTGCTTTTTGCTATTCCTCTTAGCGTGGAAAAAAACGACCAAAAAACGTACCATGCAGGTGGCGGG	Tr32		Neu5Aca2-3Galb1-4Glcb-Sp	70	GM3	GM3-[1300]									GM3-[1300].SDB166
SDB170	[7:27 52:96]	TTATTATTCGCAATTCCTTTAAGCGTGGAGAAAAATGACCAAAAAACGTATCATGCGGGGGGGGGT	Tr32		Neu5Aca2-3Galb1-4Glcb-Sp	71	GM3	GM3-[1300]									GM3-[1300].SDB170
SDB174	[7:27 52:96]	CTACTGTTCGCTATTCCGCTTAGCGTGGAGAAAAATGATCAAAAAACCTACCACGCTGGGGGAGGT	Tr32		Neu5Aca2-3Galb1-4Glcb-Sp	72	GM3	GM3-[1300]									GM3-[1300].SDB174
SDB183	[7:27 52:96]	CTACTATTTGCGATCCCCCTAAGTGTAGAGAAAAATGATCAGAAAACCTACCACGCCGGAGGCGGT	Tr32		Neu5Aca2-3Galb1-4Glcb-Sp	73	GM3	GM3-[1300]									GM3-[1300].SDB183
SDB61	[7:27 52:96]	CTGCTCTTTGCTATTCCCCGGAGTGTTGAGAAGAATGATCAGAAGACGTATCATGNGGGGGGGGGG	Te74		Neu5Aca2-3[GalNAcb1-4]Galb1-4Glcb-Sp	74	GM2	GM2-[160]									GM2-[160].SDB61
SDB64	[7:27 52:96]	CTGCTCTTTGCTATACCCCTAAGCGTCGAGAAGAACGACCAGAAGACCTACCACGCTGGAGGGGGA	Te74		Neu5Aca2-3[GalNAcb1-4]Galb1-4Glcb-Sp	75	GM2	GM2-[160]									GM2-[160].SDB64
SDB66	[7:27 52:96]	TTATTATTCGCAATTCCTTTAAGTGTCGAGAAGAACGATCAGAAGACCTACCACGCAGGGGGGGGT	Te74		Neu5Aca2-3[GalNAcb1-4]Galb1-4Glcb-Sp	76	GM2	GM2-[160]									GM2-[160].SDB66
SDB67	[7:27 52:96]	CTTCTGTTCGCTATACCTCTCAGCGTGGAGAAGAATGACCAGAAAACTTATCACGCAGGAGGTGGA	Te74		Neu5Aca2-3[GalNAcb1-4]Galb1-4Glcb-Sp	77	GM2	GM2-[160]									GM2-[160].SDB67
SDB70	[7:27 52:96]	CTACTGTTCGCAATCCCGCTCAGTGTTGAAAAAAACGATCAAAAAACGTATCATGCTGGTGGAGGT	Te74		Neu5Aca2-3[GalNAcb1-4]Galb1-4Glcb-Sp	78	GM2	GM2-[160]									GM2-[160].SDB70
SDB74	[7:27 52:96]	CTACTCTTTGCGATCCCTCTGAGTGTCGAAAAAAATGACCAAAAGACCTATCACGCGGGCGGGGGA	Te74		Neu5Aca2-3[GalNAcb1-4]Galb1-4Glcb-Sp	79	GM2	GM2-[380]									GM2-[380].SDB74
SDB76	[7:27 52:96]	CTGCTTTTTGCCATACCGCTAAGTGTTGAGAAGAATGATCAGAAGACCTACCACGCAGGAGGTGGC	Te74		Neu5Aca2-3[GalNAcb1-4]Galb1-4Glcb-Sp	80	GM2	GM2-[380]									GM2-[380].SDB76
SDB79	[7:27 52:96]	CTACTGTTCGCAATACCTCTCAGCGTGGAGAAAAACGACCAGAAAACGTATCATGCTGGTGGTGGA	Te74		Neu5Aca2-3[GalNAcb1-4]Galb1-4Glcb-Sp	81	GM2	GM2-[380]									GM2-[380].SDB79
SDB81	[7:27 52:96]	CTACTCTTTGCTATTCCGCTTAGCGTGGAGAAGAATGATCAGAAAACGTACCACGCCGGTGGTGGC	Te74		Neu5Aca2-3[GalNAcb1-4]Galb1-4Glcb-Sp	82	GM2	GM2-[380]									GM2-[380].SDB81
SDB82	[7:27 52:96]	TTATTATTCGCAATTCCTTTAAGCGTGGAGAAGAACGACCAAAAGACTTATCACGCGGGCGGGGGG	Te74		Neu5Aca2-3[GalNAcb1-4]Galb1-4Glcb-Sp	83	GM2	GM2-[380]									GM2-[380].SDB82
SDB86	[7:27 52:96]	CTTCTATTTGCTATTCCTCTAAGTGTGGAGAAGAATGATCAGAAGACATATCACGCTGGCGGGGGG	Te74		Neu5Aca2-3[GalNAcb1-4]Galb1-4Glcb-Sp	84	GM2	GM2-[680]									GM2-[680].SDB86
SDB87	[7:27 52:96]	CTACTCTTCGCTATACCCCTCAGCGTAGAAAAAAATGACCAAAAGACCTACCATGCGGGAGGTGGG	Te74		Neu5Aca2-3[GalNAcb1-4]Galb1-4Glcb-Sp	85	GM2	GM2-[680]									GM2-[680].SDB87
SDB89	[7:27 52:96]	CTACTGTTCGCAATACCTCTCAGCGTGGAGAAAAATGATCAAAAAACATATCATGCAGGGGGTGGC	Te74		Neu5Aca2-3[GalNAcb1-4]Galb1-4Glcb-Sp	86	GM2	GM2-[680]									GM2-[680].SDB89
SDB90	[7:27 52:96]	CTTCTATTTGCGATTCCGCTGAGTGTTGAAAAAAACGATCAAAAAACTTACCACGCCGGTGGGGGC	Te74		Neu5Aca2-3[GalNAcb1-4]Galb1-4Glcb-Sp	87	GM2	GM2-[680]									GM2-[680].SDB90
SDB93	[7:27 52:96]	TTATTATTCGCAATTCCTTTAAGTGTAGAAAAGAACGATCAAAAGACTTATCATGCGGGGGGGGGA	Te74		Neu5Aca2-3[GalNAcb1-4]Galb1-4Glcb-Sp	88	GM2	GM2-[680]									GM2-[680].SDB93
SDB94	[7:27 52:96]	CTACTCTTTGCTATCCCTCTAAGTGTAGAAAAGAATGATCAAAAAACATATCATGCGGGTGGGGGT	Te74		Neu5Aca2-3[GalNAcb1-4]Galb1-4Glcb-Sp	89	GM2	GM2-[810]									GM2-[810].SDB94
SDB95	[7:27 52:96]	CTTCTCTTTGCGATACCGCTAAGTGTAGAAAAGAACGACCAAAAGACCTATCACGCGGGTGGTGGG	Te74		Neu5Aca2-3[GalNAcb1-4]Galb1-4Glcb-Sp	90	GM2	GM2-[810]									GM2-[810].SDB95
SDB101	[7:27 52:96]	CTACTTTTTGCTATTCCTCTCAGTGTTGAAAAAAACGATCAGAAGACTTACCATGCGGGTGGGGGT	Te74		Neu5Aca2-3[GalNAcb1-4]Galb1-4Glcb-Sp	91	GM2	GM2-[810]									GM2-[810].SDB101
SDB102	[7:27 52:96]	CTACTCTTTGCTATCCCTCTAAGTGTCGAGAAGAATGATCAGAAAACATACCATGCCGGGGGGGGT	Te74		Neu5Aca2-3[GalNAcb1-4]Galb1-4Glcb-Sp	92	GM2	GM2-[810]									GM2-[810].SDB102
SDB103	[7:27 52:96]	TTATTATTCGCAATTCCTTTAAGTGTTGAAAAAAACGACCAGAAGACTTATCACGCGGGTGGGGGG	Te74		Neu5Aca2-3[GalNAcb1-4]Galb1-4Glcb-Sp	93	GM2	GM2-[810]									GM2-[810].SDB103
SDB104	[7:27 52:96]	CTGCTATTTGCCATCCCACTAAGTGTGGAGAAAAATGATCAGAAAACTTATCATGCCGGAGGTGGG	Te74		Neu5Aca2-3[GalNAcb1-4]Galb1-4Glcb-Sp	94	GM2	GM2-[950]									GM2-[950].SDB104
SDB105	[7:27 52:96]	CTGCTTTTTGCTATTCCTCTTAGTGTCGAGAAGAATGATCAAAAAACTTACCACGCGGGTGGTGGA	Te74		Neu5Aca2-3[GalNAcb1-4]Galb1-4Glcb-Sp	95	GM2	GM2-[950]									GM2-[950].SDB105
SDB106	[7:27 52:96]	CTACTGTTCGCAATCCCGCTAAGTGTAGAAAAAAACGATCAGAAGACTTACCATGCTGGTGGTGGG	Te74		Neu5Aca2-3[GalNAcb1-4]Galb1-4Glcb-Sp	96	GM2	GM2-[950]									GM2-[950].SDB106
SDB107	[7:27 52:96]	TTATTATTCGCAATTCCTTTAAGTGTGGAGAAGAACGATCAGAAGACCTATCACGCAGGAGGCGGA	Te74		Neu5Aca2-3[GalNAcb1-4]Galb1-4Glcb-Sp	97	GM2	GM2-[950]									GM2-[950].SDB107
SDB108	[7:27 52:96]	CTTCTGTTCGCGATCCCCCTAAGTGTGGAGAAAAATGACCAAAAGACTTATCATGCTGGGGGAGGT	Te74		Neu5Aca2-3[GalNAcb1-4]Galb1-4Glcb-Sp	98	GM2	GM2-[950]									GM2-[950].SDB108
SDB109	[7:27 52:96]	CTTCTCTTCGCGATCCCACTGAGTGTCGAGAAGAATGACCAGAAGACATACCACGCGGGCGGAGGC	Te74		Neu5Aca2-3[GalNAcb1-4]Galb1-4Glcb-Sp	99	GM2	GM2-[1300]									GM2-[1300].SDB109
SDB110	[7:27 52:96]	CTGCTGTTTGCGATCCCGCTAAGCGTGGAAAAGAACGATCAGAAGACGTACCATGCGGGAGGGGGG	Te74		Neu5Aca2-3[GalNAcb1-4]Galb1-4Glcb-Sp	100	GM2	GM2-[1300]									GM2-[1300].SDB110
SDB113	[7:27 52:96]	CTACTGTTTGCCATTCCCCTGAGTGTCGAAAAAAATGATCAGAAAACTTATCACGCAGGAGGGGGG	Te74		Neu5Aca2-3[GalNAcb1-4]Galb1-4Glcb-Sp	101	GM2	GM2-[1300]									GM2-[1300].SDB113
SDB115	[7:27 52:96]	CTTCTGTTCGCAATTCCGCTGAGCGTAGAGAAGAATGATCAAAAGACGTATCATGCGGGTGGTGGA	Te74		Neu5Aca2-3[GalNAcb1-4]Galb1-4Glcb-Sp	102	GM2	GM2-[1300]									GM2-[1300].SDB115
SDB116	[7:27 52:96]	CTGCTTTTTGCTATACCTCTTAGCGTGGAGAAGAACGATCAGAAAACGTATCATGCTGGTGGTGGG	Te74		Neu5Aca2-3[GalNAcb1-4]Galb1-4Glcb-Sp	103	GM2	GM2-[1300]									GM2-[1300].SDB116
SDB1	[7:27 52:96]	CTGCTGTTCGCAATACCACTCAGTGTGGAGAAGAATGATCAGAAGACTTATCATGCGGGTGGAGGT	Te75		Neu5Aca2-3[Galb1-3GalNAcb1-4]Galb1-4Glcb-Sp	104	GM1	GM1-[160]									GM1-[160].SDB1
SDB2	[7:27 52:96]	CTTCTATTCGCAATTCCGCTCAGTGTGGAGAAGAATGATCAGAAGACTTATCATGCGGGTGGAGGT	Te75		Neu5Aca2-3[Galb1-3GalNAcb1-4]Galb1-4Glcb-Sp	105	GM1	GM1-[160]									GM1-[160].SDB2
SDB3	[7:27 52:96]	CTGCTTTTCGCAATTCCGCTTAGTGTGGAGAAGAATGATCAGAAGACTTATCATGCGGGTGGAGGT	Te75		Neu5Aca2-3[Galb1-3GalNAcb1-4]Galb1-4Glcb-Sp	106	GM1	GM1-[160]									GM1-[160].SDB3
SDB5	[7:27 52:96]	CTTCTGTTCGCCATTCCGCTGAGTGTGGAGAAGAATGATCAGAAGACTTATCATGCGGGTGGAGGT	Te75		Neu5Aca2-3[Galb1-3GalNAcb1-4]Galb1-4Glcb-Sp	107	GM1	GM1-[160]									GM1-[160].SDB5
SDB6	[7:27 52:96]	CTGCTGTTTGCGATTCCACTGAGTGTGGAGAAGAATGATCAGAAGACTTATCATGCGGGTGGAGGT	Te75		Neu5Aca2-3[Galb1-3GalNAcb1-4]Galb1-4Glcb-Sp	108	GM1	GM1-[160]									GM1-[160].SDB6
SDB9	[7:27 52:96]	CTTCTTTTTGCAATTCCTCTAAGTGTGGAGAAGAATGATCAGAAGACTTATCATGCGGGTGGAGGT	Te75		Neu5Aca2-3[Galb1-3GalNAcb1-4]Galb1-4Glcb-Sp	109	GM1	GM1-[380]									GM1-[380].SDB9
SDB5	[7:27 52:96]	CTGCTGTTCGCCATACCCCTTAGTGTGGAGAAGAATGATCAGAAGACTTATCATGCGGGTGGAGGT	Te75		Neu5Aca2-3[Galb1-3GalNAcb1-4]Galb1-4Glcb-Sp	110	GM1	GM1-[380]									GM1-[380].SDB5
SDB16	[7:27 52:96]	CTGCTGTTCGCAATCCCGCTGAGTGTGGAGAAGAATGATCAGAAGACTTATCATGCGGGTGGAGGT	Te75		Neu5Aca2-3[Galb1-3GalNAcb1-4]Galb1-4Glcb-Sp	111	GM1	GM1-[380]									GM1-[380].SDB16
SDB25	[7:27 52:96]	CTGCTTTTCGCAATACCTCTAAGTGTGGAGAAGAATGATCAGAAGACTTATCATGCGGGTGGAGGT	Te75		Neu5Aca2-3[Galb1-3GalNAcb1-4]Galb1-4Glcb-Sp	112	GM1	GM1-[380]									GM1-[380].SDB25
SDB27	[7:27 52:96]	CTGCTTTTCGCTATTCCTCTCAGTGTGGAGAAGAATGATCAGAAGACTTATCATGCGGGTGGAGGT	Te75		Neu5Aca2-3[Galb1-3GalNAcb1-4]Galb1-4Glcb-Sp	113	GM1	GM1-[380]									GM1-[380].SDB27
SDB34	[7:27 52:96]	CTTCTTTTTGCGATTCCGCTGAGTGTGGAGAAGAATGATCAGAAGACTTATCATGCGGGTGGAGGT	Te75		Neu5Aca2-3[Galb1-3GalNAcb1-4]Galb1-4Glcb-Sp	114	GM1	GM1-[680]									GM1-[680].SDB34
SDB35	[7:27 52:96]	CTGCTCTTCGCTATTCCACTTAGTGTGGAGAAGAATGATCAGAAGACTTATCATGCGGGTGGAGGT	Te75		Neu5Aca2-3[Galb1-3GalNAcb1-4]Galb1-4Glcb-Sp	115	GM1	GM1-[680]									GM1-[680].SDB35
SDB36	[7:27 52:96]	CTGCTCTTCGCGATCCCTCTGAGTGTGGAGAAGAATGATCAGAAGACTTATCATGCGGGTGGAGGT	Te75		Neu5Aca2-3[Galb1-3GalNAcb1-4]Galb1-4Glcb-Sp	116	GM1	GM1-[680]									GM1-[680].SDB36
SDB37	[7:27 52:96]	CTTCTTTTTGCCATCCCGCTCAGTGTGGAGAAGAATGATCAGAAGACTTATCATGCGGGTGGAGGT	Te75		Neu5Aca2-3[Galb1-3GalNAcb1-4]Galb1-4Glcb-Sp	117	GM1	GM1-[680]									GM1-[680].SDB37
SDB38	[7:27 52:96]	CTGCTGTTTGCGATACCGCTAAGTGTGGAGAAGAATGATCAGAAGACTTATCATGCGGGTGGAGGT	Te75		Neu5Aca2-3[Galb1-3GalNAcb1-4]Galb1-4Glcb-Sp	118	GM1	GM1-[680]									GM1-[680].SDB38
SDB40	[7:27 52:96]	CTTCTGTTCGCTATTCCGCTTAGCGTGGAAAAGAACGATCAAAAGACCTATCACGCCGGGGGAGGG	Te75		Neu5Aca2-3[Galb1-3GalNAcb1-4]Galb1-4Glcb-Sp	119	GM1	GM1-[810]									GM1-[810].SDB40
SDB41	[7:27 52:96]	CTTCTCTTTGCGATTCCCCTGAGTGTAGAAAAAAATGATCAGAAGACATATCATGCGGGAGGTGGG	Te75		Neu5Aca2-3[Galb1-3GalNAcb1-4]Galb1-4Glcb-Sp	120	GM1	GM1-[810]									GM1-[810].SDB41
SDB42	[7:27 52:96]	CTTCTGTTTGCAATACCCCTGAGCGTGGAGAAGAATGATCAAAAGACGTACCATGCGGGGGGAGGG	Te75		Neu5Aca2-3[Galb1-3GalNAcb1-4]Galb1-4Glcb-Sp	121	GM1	GM1-[810]									GM1-[810].SDB42
SDB43	[7:27 52:96]	CTTCTGTTTGCTATTCCGCTCAGTGTGGAGAAGAATGATCAAAAAACCTACCATGCCGGGGGAGGG	Te75		Neu5Aca2-3[Galb1-3GalNAcb1-4]Galb1-4Glcb-Sp	122	GM1	GM1-[810]									GM1-[810].SDB43
SDB45	[7:27 52:96]	CTGCTGTTTGCGATTCCTCTGAGCGTGGAAAAAAATGACCAAAAAACCTACCATGCAGGGGGGGGA	Te75		Neu5Aca2-3[Galb1-3GalNAcb1-4]Galb1-4Glcb-Sp	123	GM1	GM1-[810]									GM1-[810].SDB45
SDB46	[7:27 52:96]	CTGCTATTTGCCATCCCGCTGAGCGTTGAAAAAAACGACCAGAAAACGTATCACGCGGGGGGGGGG	Te75		Neu5Aca2-3[Galb1-3GalNAcb1-4]Galb1-4Glcb-Sp	124	GM1	GM1-[950]									GM1-[950].SDB46
SDB48	[7:27 52:96]	TTATTATTCGCAATTCCTTTAAGCGTAGAGAAAAACGACCAGAAGACCTATCACGCGGGAGGAGGT	Te75		Neu5Aca2-3[Galb1-3GalNAcb1-4]Galb1-4Glcb-Sp	125	GM1	GM1-[950]									GM1-[950].SDB48
SDB49	[7:27 52:96]	CTACTGTTCGCTATCCCGCTGAGTGTGGAAAAGAATGATCAGAAGACTTACCACGCTGGTGGTGGG	Te75		Neu5Aca2-3[Galb1-3GalNAcb1-4]Galb1-4Glcb-Sp	126	GM1	GM1-[950]									GM1-[950].SDB49
SDB50	[7:27 52:96]	CTGCTCTTTGCGATTCCGCTGAGTGTCGAGAAGAACGACCAGAAAACATATCACGCGGGGGGGGGA	Te75		Neu5Aca2-3[Galb1-3GalNAcb1-4]Galb1-4Glcb-Sp	127	GM1	GM1-[950]									GM1-[950].SDB50
SDB51	[7:27 52:96]	CTGCTCTTTGCTATACCCCTAAGCGTCGAGAAAAATGATCAAAAAACCTATCACGCCGGGGGGGGA	Te75		Neu5Aca2-3[Galb1-3GalNAcb1-4]Galb1-4Glcb-Sp	128	GM1	GM1-[950]									GM1-[950].SDB51
SDB53	[7:27 52:96]	CTGCTGTTTGCGATCCCGCTCAGTGTGGAGAAAAATGACCAAAAGACCTATCATGCTGGAGGGGGT	Te75		Neu5Aca2-3[Galb1-3GalNAcb1-4]Galb1-4Glcb-Sp	129	GM1	GM1-[1300]									GM1-[1300].SDB53
SDB54	[7:27 52:96]	TTATTATTCGCAATTCCTTTAAGTGTCGAAAAAAACGATCAGAAGACCTATCACGCAGGCGGGGGC	Te75		Neu5Aca2-3[Galb1-3GalNAcb1-4]Galb1-4Glcb-Sp	130	GM1	GM1-[1300]									GM1-[1300].SDB54
SDB55	[7:27 52:96]	CTGCTCTTTGCAATTCCGCTGAGTGTCGAAAAAAATGACCAAAAGACTTATCACGCTGGTGGTGGA	Te75		Neu5Aca2-3[Galb1-3GalNAcb1-4]Galb1-4Glcb-Sp	131	GM1	GM1-[1300]									GM1-[1300].SDB55
SDB57	[7:27 52:96]	TTATTATTCGCAATTCCTTTAAGCGTCGAGAAGAACGACCAAAAAACCTATCACGCAGGTGGCGGG	Te75		Neu5Aca2-3[Galb1-3GalNAcb1-4]Galb1-4Glcb-Sp	132	GM1	GM1-[1300]									GM1-[1300].SDB57
SDB60	[7:27 52:96]	CTACTGTTCGCCATCCCTCTGAGTGTAGAAAAGAACGACCAAAAGACTTACCATGCTGGTGGGGGG	Te75		Neu5Aca2-3[Galb1-3GalNAcb1-4]Galb1-4Glcb-Sp	133	GM1	GM1-[1300]									GM1-[1300].SDB60
SDB184	[7:27 52:96]	CTGCTATTTGCCATCCCGCTGAGCGTGGAGAAGAACGATCAAAAGACGTACCATGCTGGAGGTGGG	Te303		Neu5Aca2-3[Neu5Aca2-3Galb1-3GalNAcb1-4]Galb1-4Glcb-Sp	134	GD1a	GD1a-[160]									GD1a-[160].SDB184
SDB185	[7:27 52:96]	CTTCTTTTTGCAATTCCACTCAGCGTGGAGAAAAACGATCAGAAAACATATCATGCGGGTGGAGGG	Te303		Neu5Aca2-3[Neu5Aca2-3Galb1-3GalNAcb1-4]Galb1-4Glcb-Sp	135	GD1a	GD1a-[160]									GD1a-[160].SDB185
SDB187	[7:27 52:96]	CTACTATTTGCGATTCCGCTAAGCGTAGAGAAAAATGACCAGAAGACTTACCACGCAGGAGGTGGG	Te303		Neu5Aca2-3[Neu5Aca2-3Galb1-3GalNAcb1-4]Galb1-4Glcb-Sp	136	GD1a	GD1a-[160]									GD1a-[160].SDB187
SDB188	[7:27 52:96]	CTACTGTTCGCCATCCCGCTTAGCGTGGAAAAAAACGATCAGAAGACATACCATGCGGGGGGAGGG	Te303		Neu5Aca2-3[Neu5Aca2-3Galb1-3GalNAcb1-4]Galb1-4Glcb-Sp	137	GD1a	GD1a-[160]									GD1a-[160].SDB188
SDB189	[7:27 52:96]	TTATTATTCGCAATTCCTTTAAGCGTGGAAAAGAATGATCAAAAGACGTACCATGCCGGCGGGGGC	Te303		Neu5Aca2-3[Neu5Aca2-3Galb1-3GalNAcb1-4]Galb1-4Glcb-Sp	138	GD1a	GD1a-[160]									GD1a-[160].SDB189
SDB190	[7:27 52:96]	CTGCTGTTCGCTATTCCACTAAGTGTAGAAAAGAATGATCAGAAGACTTATCATGCAGGTGGGGGG	Te303		Neu5Aca2-3[Neu5Aca2-3Galb1-3GalNAcb1-4]Galb1-4Glcb-Sp	139	GD1a	GD1a-[380]									GD1a-[380].SDB190
SDB191	[7:27 52:96]	TTATTATTCGCAATTCCTTTAAGCGTAGAGAAGAATGATCAAAAAACATATCACGCTGGTGGTGGT	Te303		Neu5Aca2-3[Neu5Aca2-3Galb1-3GalNAcb1-4]Galb1-4Glcb-Sp	140	GD1a	GD1a-[380]									GD1a-[380].SDB191
SDB193	[7:27 52:96]	CTGCTGTTCGCTATCCCGCTAAGTGTTGAGAAAAATGATCAAAAGACTTACCATGCAGGAGGTGGA	Te303		Neu5Aca2-3[Neu5Aca2-3Galb1-3GalNAcb1-4]Galb1-4Glcb-Sp	141	GD1a	GD1a-[380]									GD1a-[380].SDB193
SDB194	[7:27 52:96]	CTTCTCTTTGCGATACCGCTCAGTGTTGAAAAAAACGATCAAAAGACCTACCACGCGGGTGGTGGC	Te303		Neu5Aca2-3[Neu5Aca2-3Galb1-3GalNAcb1-4]Galb1-4Glcb-Sp	142	GD1a	GD1a-[380]									GD1a-[380].SDB194
SDB195	[7:27 52:96]	CTTCTTTTCGCCATACCGCTAAGCGTTGAAAAAAACGATCAAAAAACTTATCATGCTGGAGGGGGT	Te303		Neu5Aca2-3[Neu5Aca2-3Galb1-3GalNAcb1-4]Galb1-4Glcb-Sp	143	GD1a	GD1a-[380]									GD1a-[380].SDB195
SDB200	[7:27 52:96]	CTTCTCTTTGCTATTCCTCTTAGTGTCGAGAAAAACGACCAAAAGACCTACCATGCGGGGGGAGGG	Te303		Neu5Aca2-3[Neu5Aca2-3Galb1-3GalNAcb1-4]Galb1-4Glcb-Sp	144	GD1a	GD1a-[680]									GD1a-[680].SDB200
SDB202	[7:27 52:96]	CTGCTCTTTGCTATTCCCCTGAGCGTGGAGAAGAATGACCAGAAAACGTACCATGCAGGAGGCGGG	Te303		Neu5Aca2-3[Neu5Aca2-3Galb1-3GalNAcb1-4]Galb1-4Glcb-Sp	145	GD1a	GD1a-[680]									GD1a-[680].SDB202
SDB203	[7:27 52:96]	CTACTCTTCGCTATACCCCTCAGTGTTGAGAAAAACGATCAAAAGACCTATCATGCCGGAGGGGGT	Te303		Neu5Aca2-3[Neu5Aca2-3Galb1-3GalNAcb1-4]Galb1-4Glcb-Sp	146	GD1a	GD1a-[680]									GD1a-[680].SDB203
SDB204	[7:27 52:96]	CTGCTGTTTGCGATACCGCTTAGTGTTGAAAAAAATGATCAAAAAACCTATCACGCCGGTGGAGGG	Te303		Neu5Aca2-3[Neu5Aca2-3Galb1-3GalNAcb1-4]Galb1-4Glcb-Sp	147	GD1a	GD1a-[680]									GD1a-[680].SDB204
SDB205	[7:27 52:96]	CTTCTTTTTGCTATCCCACTGAGCGTCGAGAAGAATGACCAAAAGACTTACCACGCGGGAGGTGGA	Te303		Neu5Aca2-3[Neu5Aca2-3Galb1-3GalNAcb1-4]Galb1-4Glcb-Sp	148	GD1a	GD1a-[680]									GD1a-[680].SDB205
SDB206	[7:27 52:96]	CTTCTATTTGCTATTCCTCTAAGTGTTGAAAAAAACGACCAAAAAACATATCATGCGGGGGGCGGA	Te303		Neu5Aca2-3[Neu5Aca2-3Galb1-3GalNAcb1-4]Galb1-4Glcb-Sp	149	GD1a	GD1a-[810]									GD1a-[810].SDB206
SDB207	[7:27 52:96]	CTACTCTTCGCGATCCCACTGAGTGTTGAAAAAAATGATCAAAAAACCTACCATGCTGGCGGGGGT	Te303		Neu5Aca2-3[Neu5Aca2-3Galb1-3GalNAcb1-4]Galb1-4Glcb-Sp	150	GD1a	GD1a-[810]									GD1a-[810].SDB207
SDB208	[7:27 52:96]	TTATTATTCGCAATTCCTTTAAGTGTTGAGAAAAATGACCAGAAAACTTACCATGCGGGAGGAGGA	Te303		Neu5Aca2-3[Neu5Aca2-3Galb1-3GalNAcb1-4]Galb1-4Glcb-Sp	151	GD1a	GD1a-[810]									GD1a-[810].SDB208
SDB209	[7:27 52:96]	CTGCTATTTGCGATCCCCCTTAGTGTGGAAAAAAATGATCAGAAGACGTATCACGCGGGAGGAGGA	Te303		Neu5Aca2-3[Neu5Aca2-3Galb1-3GalNAcb1-4]Galb1-4Glcb-Sp	152	GD1a	GD1a-[810]									GD1a-[810].SDB209
SDB210	[7:27 52:96]	CTACTGTTCGCTATTCCGCTTAGTGTTGAAAAGAATGACCAGAAAACGTATCATGCCGGTGGCGGA	Te303		Neu5Aca2-3[Neu5Aca2-3Galb1-3GalNAcb1-4]Galb1-4Glcb-Sp	153	GD1a	GD1a-[810]									GD1a-[810].SDB210
SDB211	[7:27 52:96]	CTACTGTTTGCTATCCCGCTTAGCGTTGAGAAGAATGATCAAAAGACGTATCATGCGGGCGGCGGA	Te303		Neu5Aca2-3[Neu5Aca2-3Galb1-3GalNAcb1-4]Galb1-4Glcb-Sp	154	GD1a	GD1a-[950]									GD1a-[950].SDB211
SDB212	[7:27 52:96]	CTACTGTTCGCGATCCCACTGAGTGTTGAAAAGAATGACCAGAAAACATATCACGCGGGTGGGGGT	Te303		Neu5Aca2-3[Neu5Aca2-3Galb1-3GalNAcb1-4]Galb1-4Glcb-Sp	155	GD1a	GD1a-[950]									GD1a-[950].SDB212
SDB213	[7:27 52:96]	CTTCTCTTCGCCATACCGCTCAGTGTTGAAAAAAATGATCAGAAGACTTATCATGCTGGTGGAGGC	Te303		Neu5Aca2-3[Neu5Aca2-3Galb1-3GalNAcb1-4]Galb1-4Glcb-Sp	156	GD1a	GD1a-[950]									GD1a-[950].SDB213
SDB214	[7:27 52:96]	CTGCTGTTTGCGATACCGCTTAGCGTAGAAAAAAATGATCAAAAAACTTACCACGCCGGTGGCGGG	Te303		Neu5Aca2-3[Neu5Aca2-3Galb1-3GalNAcb1-4]Galb1-4Glcb-Sp	157	GD1a	GD1a-[950]									GD1a-[950].SDB214
SDB215	[7:27 52:96]	CTTCTTTTCGCCATTCCACTAAGTGTTGAGAAAAACGACCAAAAAACGTACCATGCCGGGGGTGGG	Te303		Neu5Aca2-3[Neu5Aca2-3Galb1-3GalNAcb1-4]Galb1-4Glcb-Sp	158	GD1a	GD1a-[950]									GD1a-[950].SDB215
SDB219	[7:27 52:96]	CTTCTCTTTGCAATACCCCTTAGTGTAGAAAAAAATGACCAGAAAACATACCATGCCGGTGGAGGT	Te303		Neu5Aca2-3[Neu5Aca2-3Galb1-3GalNAcb1-4]Galb1-4Glcb-Sp	159	GD1a	GD1a-[1300]									GD1a-[1300].SDB219
SDB221	[7:27 52:96]	TTATTATTCGCAATTCCTTTAAGCGTGGAGAAAAATGACCAAAAAACGTACCACGCTGGGGGGGGG	Te303		Neu5Aca2-3[Neu5Aca2-3Galb1-3GalNAcb1-4]Galb1-4Glcb-Sp	160	GD1a	GD1a-[1300]									GD1a-[1300].SDB221
SDB222	[7:27 52:96]	CTGCTATTTGCTATCCCGCTGAGTGTTGAGAAAAACGATCAAAAAACGTACCACGCTGGAGGTGGT	Te303		Neu5Aca2-3[Neu5Aca2-3Galb1-3GalNAcb1-4]Galb1-4Glcb-Sp	161	GD1a	GD1a-[1300]									GD1a-[1300].SDB222
SDB223	[7:27 52:96]	CTACTCTTTGCTATTCCACTAAGCGTTGAAAAAAATGACCAGAAAACTTATCATGCCGGAGGGGGA	Te303		Neu5Aca2-3[Neu5Aca2-3Galb1-3GalNAcb1-4]Galb1-4Glcb-Sp	162	GD1a	GD1a-[1300]									GD1a-[1300].SDB223
SDB224	[7:27 52:96]	TTATTATTCGCAATTCCTTTAAGTGTGGAGAAGAACGATCAGAAGACCTATCACGCCGGGGGTGGA	Te303		Neu5Aca2-3[Neu5Aca2-3Galb1-3GalNAcb1-4]Galb1-4Glcb-Sp	163	GD1a	GD1a-[1300]									GD1a-[1300].SDB224

### Sheet: Sheet2
SDB135	[7:27 52:96]	CTTCTGTTTGCTATACCTCTAAGTGTGGAGAAGAATGACCAAAAGACATATCACGCAGGTGGGGGA	Te102	1	(Galb1-4[Fuca1-3]GlcNAcb1-3)3b-Sp	1	Tri-Lex	Tri-Lex-[430]		1	MS-XIV-62.txt	310004000		16			Tri-Lex-[430].SDB135
SDB198	[7:27 52:96]	CTGCTCTTTGCTATACCCCTAAGTGTGGAGAAAAATGACCAAAAAACTTATCACGCAGGAGGTGGT	Te175	2	Neu5Aca2-3(Galb1-4GlcNAcb1-3)2b-Sp	2	3'S-Di-LN	3'S-Di-LN-[1350]		5	MS-XIV-40i.txt	310005009		50			3'S-Di-LN-[1350].SDB198
SDB197	[7:27 52:96]	CTGCTGTTTGCGATACCGCTTAGTGTTGAAAAAAATGACCAGAAAACCTACCACGCCGGTGGGGGT	Te176	3	Neu5Aca2-6(Galb1-4GlcNAcb1-3)2b-Sp	3	6'S-Di-LN	6'S-Di-LN-[300]		6	MS-XIV-40ii.txt	310005010		11			6'S-Di-LN-[300].SDB197
SDB196	[7:27 52:96]	CTGCTTTTTGCTATTCCTCTGAGTGTTGAGAAGAATGACCAGAAGACGTACCACGCGGGCGGGGGT	Te192	4	Neu5Aca2-3(Galb1-4GlcNAcb1-3)3b-Sp	4	3'STri-LN	3'STri-LN-[160]		7	MS-XIV-40iii.txt	310005011		6			3'STri-LN-[160].SDB196
SDB199	[7:27 52:96]	CTGCTCTTTGCTATACCCCTAAGCGTAGAAAAAAACGATCAGAAAACATATCATGCTGGAGGTGGT	Te324	5	Neu5Aca2-6Galb1-4GlcNAcb1-3Galb1-3GlcNAcb-Sp	5	6SLN-Lec	6SLN-Lec-[300]		8	MS-XIV-40iv.txt	310005012		11			6SLN-Lec-[300].SDB199
SDB78	[7:27 52:96]	CTGCTGTTCGCGATTCCCCTAAGTGTCGAGAAAAATGATCAAAAAACTTATCATGCGGGAGGCGGG	Te305	7	Neu5Aca2-8Neu5Aca2-8Neu5Aca2-8Neu5Aca2-3Galb1-4Glcb-Sp	7	TetraSLac	TetraSLac-[80]		17	404.txt	310005096		3			TetraSLac-[80].SDB78
SDB44	[7:27 52:96]	CTGCTATTTGCGATTCCCCTAAGTGTAGAGAAAAACGATCAAAAGACGTATCATGCCGGGGGCGGT	Te306	8	Neu5Aca2-8Neu5Aca2-8Neu5Aca2-8Neu5Aca2-3[GalNAcb1-4]Galb1-4Glcb-Sp	8	GQ2	GQ2-[140]		18	MS-XIV-114_44	310005124		5			GQ2-[140].SDB44
SDB65	[7:27 52:96]	CTGCTTTTTGCCATCCCTCTTAGTGTTGAAAAGAACGATCAAAAAACTTATCACGCAGGGGGGGGG	Te201	9	Neu5Aca2-3[GalNAcb1-4]Galb1-4GlcNAcb-Sp	9	CT|Sda	CT|Sda-[350]		25	MS-XIV-114_65	310005131		13			CT|Sda-[350].SDB65
SDB68	[7:27 52:96]	CTACTATTCGCGATCCCCCTCAGCGTGGAGAAGAACGACCAGAAGACGTATCACGCAGGGGGGGGG	Te79	10	Neu5Aca2-8Neu5Aca2-3Galb1-4Glcb-Sp	10	GD3	GD3-[320]		26	MS-XIV-114_68	310005132		12			GD3-[320].SDB68
SDB71	[7:27 52:96]	CTGCTTTTTGCTATTCCTCTGAGTGTTGAAAAAAACGATCAGAAGACTTATCACGCGGGGGGCGGG	Te119	11	Neu5Aca2-8Neu5Aca2-8Neu5Aca2-3[GalNAcb1-4]Galb1-4Glcb-Sp	11	GT2	GT2-[160]		28	MS-XIV-114_71	310005134		6			GT2-[160].SDB71
SDB73	[7:27 52:96]	TTATTATTCGCAATTCCTTTAAGCGTTGAAAAAAACGATCAAAAGACATATCACGCTGGCGGAGGA	Tr34	12	Neu5Aca2-3Galb1-3GlcNAcb-Sp	12	3'SLec	3'SLec-[430]		29	MS-XIV-114_73	310005135		16			3'SLec-[430].SDB73
SDB75	[7:27 52:96]	CTGCTCTTCGCGATCCCTCTAAGTGTGGAAAAAAATGATCAGAAAACGTACCATGCTGGAGGGGGT	Tr35	13	Neu5Aca2-6Galb1-4Glcb-Sp	13	6'SL	6'SL-[620]		30	MS-XIV-114_75	310005136		23			6'SL-[620].SDB75
SDB77	[7:27 52:96]	CTGCTATTTGCCATCCCGCTGAGCGTCGAGAAAAACGATCAAAAGACATACCATGCCGGCGGAGGA	Tr39	14	Neu5Gca2-3Galb1-4Glcb-Sp	14	3'SL (Gc)	3'SL (Gc)-[490]		31	MS-XIV-114_77	310005137		18			3'SL (Gc)-[490].SDB77
SDB80	[7:27 52:96]	CTTCTGTTCGCGATCCCCCTAAGTGTAGAGAAGAATGATCAGAAAACGTATCATGCGGGAGGGGGT	Te320	15	Neu5Aca2-3Galb1-4GlcNAcb1-3Galb1-3GlcNAcb-Sp	15	3'SLN-Lec	3'SLN-Lec-[410]		33	MS-XIV-114_80	310005139		15			3'SLN-Lec-[410].SDB80
SDB83	[7:27 52:96]	CTGCTCTTCGCGATCCCTCTGAGTGTCGAAAAGAATGATCAAAAAACGTATCATGCGGGCGGTGGT	Te321	16	Neu5Aca2-3Galb1-3GlcNAcb1-3Galb1-3GlcNAcb-Sp	16	3'S-Di-Lec	3'S-Di-Lec-[270]		34	MS-XIV-114_83	310005140		10			3'S-Di-Lec-[270].SDB83
SDB88	[7:27 52:96]	CTGCTGTTCGCGATTCCTCTAAGTGTAGAGAAGAATGACCAGAAGACCTACCACGCGGGCGGGGGG	Te288	17	Neu5Aca2-3Galb1-3GlcNAcb1-3Galb1-4GlcNAcb-Sp	17	3'SLecLN	3'SLecLN-[860]		36	MS-XIV-114_88	310005142		32			3'SLecLN-[860].SDB88
SDB131	[7:27 52:96]	CTGCTGTTTGCGATTCCCCTGAGTGTCGAAAAGAATGACCAAAAGACGTACCATGCGGGGGGGGGG	Tr269	18	Neu5Aca2-6GalNAcb1-4GlcNAcb-Sp	18	6'SLDN	6'SLDN-[620]		39	MS-XIV-114_131	310005145		23			6'SLDN-[620].SDB131
SDB141	[7:27 52:96]	CTTCTTTTTGCCATACCCCTGAGCGTAGAAAAAAACGACCAGAAAACATATCATGCTGGCGGCGGT	Tr40	20	Neu5Gca2-3Galb1-4GlcNAcb-Sp	20	3'SLN (Gc)	3'SLN (Gc)-[570]		41	MS-XIV-114_141	310005147		21			3'SLN (Gc)-[570].SDB141
SDB220	[7:27 52:96]	TTATTATTCGCAATTCCTTTAAGTGTGGAAAAAAATGATCAAAAGACATACCACGCGGGGGGCGGG	Tr268	21	Neu5Aca2-3GalNAcb1-4GlcNAcb-Sp	21	3'SLDN	3'SLDN-[460]		44	MS-XIV-114_220	310005150		17			3'SLDN-[460].SDB220
SDB201	[7:27 52:96]	CTACTCTTTGCTATTCCACTAAGTGTGGAGAAAAATGATCAAAAGACGTACCATGCGGGTGGCGGT	Te97	22	Neu5Aca2-8Neu5Aca2-8Neu5Aca2-3Galb1-4Glcb-Sp	22	GT3	GT3-[510]		45	MS-XIV-114_201	310005151		19			GT3-[510].SDB201
SDB218	[7:27 52:96]	CTGCTTTTTGCTATTCCTCTGAGTGTGGAAAAGAACGATCAGAAGACGTATCATGCCGGAGGAGGT	Te193	23	Neu5Aca2-3(Galb1-4[Fuca1-3]GlcNAcb1-3)3b-Sp	23	3'S-Tri-LeX	3'S-Tri-LeX-[160]		46	MS-XIV-114_218	310005152		6			3'S-Tri-LeX-[160].SDB218
SDB96	[7:27 52:96]	CTGCTGTTCGCAATCCCGCTAAGTGTTGAAAAAAATGATCAGAAAACATATCACGCTGGGGGTGGA	Te304	24	Neu5Aca2-3Galb1-3[Fuca1-4]GlcNAcb1-3Galb1-4[Fuca1-3]GlcNAcb-Sp	24	3'SLeA-Lex	3'SLeA-Lex-[570]		54	MS-XIV-75i	310005160		21			3'SLeA-Lex-[570].SDB96
SDB62	[7:27 52:96]	TTATTATTCGCAATTCCTTTAAGCGTAGAAAAGAACGATCAAAAAACGTATCACGCAGGTGGTGGA	Te325	25	Neu5Aca2-3(Galb1-3[Fuca1-4]GlcNAcb1-3)2b-Sp	25	3'S-Di-LeA	3'S-Di-LeA-[160]		55	MS-XIV-75ii	310005161		6			3'S-Di-LeA-[160].SDB62
SDB100	[7:27 52:96]	CTACTGTTCGCAATCCCGCTCAGCGTCGAGAAGAATGACCAGAAGACGTACCATGCCGGGGGCGGG	Te78	28	Neu5Aca2-8Neu5Aca2-3[GalNAcb1-4]Galb1-4Glcb-Sp	28	GD2	GD2-[460]		58	MS-XIV-75v	310005164		17			GD2-[460].SDB100
SDB13	[7:27 52:96]	CTACTTTTCGCAATTCCTCTGAGTGTGGAGAAGAATGATCAGAAGACTTATCATGCGGGTGGAGGT	Te140	38	Neu5Aca2-3(Galb1-4[Fuca1-3]GlcNAcb1-3)2b-Sp	38	3'S-Di-Lex	3'S-Di-Lex-[410]		111	MS-XIV-157_13	310005315		15			3'S-Di-Lex-[410].SDB13
SDB161	[7:27 52:96]	CTGCTATTCGCTATCCCCCTGAGTGTTGAGAAGAATGACCAAAAGACATATCACGCCGGGGGAGGG	Tr43	39	Neu5Gca2-6Galb1-4GlcNAcb-Sp	39	6'SLN (Gc)	6'SLN (Gc)-[430]		74	MS-XIV-157_161	310005316		16			6'SLN (Gc)-[430].SDB161
SDB150	[7:27 52:96]	CTGCTCTTTGCTATCCCTCTAAGTGTTGAAAAAAACGACCAGAAGACTTATCACGCAGGTGGTGGG	Tr48	40	KDNa2-3Galb1-3GlcNAcb-Sp	40	3'-KDNLec	3'-KDNLec-[760]		78	MS-XIV-157_150	310005320		28			3'-KDNLec-[760].SDB150
SDB117	[7:27 52:96]	TTATTATTCGCAATTCCTTTAAGCGTTGAAAAGAATGACCAGAAAACGTACCACGCGGGGGGCGGA	Tr47	41	KDNa2-3Galb1-4GlcNAcb-Sp	41	3'KDNLN	3'KDNLN-[510]		85	MS-XIV-164_117	310005327		19			3'KDNLN-[510].SDB117
SDB118	[7:27 52:96]	CTACTCTTCGCGATACCCCTCAGTGTCGAAAAGAATGATCAGAAGACTTATCATGCAGGTGGTGGT	Tr41	42	Neu5Gca2-3Galb1-3GlcNAcb-Sp	42	3'SLec (Gc)	3'SLec (Gc)-[350]		86	MS-XIV-164_118	310005328		13			3'SLec (Gc)-[350].SDB118
SDB111	[7:27 52:96]	CTGCTGTTTGCTATCCCGCTAAGTGTAGAAAAAAATGACCAGAAAACGTACCATGCGGGCGGTGGG	Te101	43	(Galb1-4[Fuca1-3]GlcNAcb1-3)2b-Sp	43	Di-Lex	Di-Lex-[410]		90	MS-XIV-164_111	310005332		15			Di-Lex-[410].SDB111
