## Supplementary material for "Measuring carbohydrate recognition profile of lectins on live cells using liquid glycan array (LiGA)": Zipped folder containing all the software, MALDI TOF spectra and analyzed files: compare_Derda_Figure3a_Sig7-Jurkat vs wt-Raji_37-knownGlycans.txt

sequence	20211004-87EFujQQ1	20211004-87EFujQQ2	20211004-87EFujQQ3	20211004-87EFujQQ4	20211004-87EFujQQ5	20211004-87EFehQQ1	20211004-87EFehQQ2	20211004-87EFehQQ3	20211004-87EFehQQ4	20211004-87EFehQQ5	control_coef	test_coef	control_CPM	test_CPM	sd_test	sd_control	logFC	PValue	QValue
Lac-peg4-[1080].SDB123	404	502	208	151	85	595	1116	382	567	659	-5.94039688217205	-6.10416234364279	2630.98525263365	2233.55153532226	337.873535926633	280.764468271838	-0.236263619132726	0.091618015637671	0.114522519547089
Lec-[680].SDB52	877	1076	426	385	200	1168	1429	600	932	1106	-5.46347803425241	-5.306425303031	4238.78742948075	4959.62422089852	436.64295903	447.898089011526	0.226579196491198	0.126829050022982	0.152806084365039
LacDiNAc-[50].SDB58	688	707	324	278	224	92953	135168	79073	83805	139512	-0.810941817627883	-5.53324397735371	444439.288291441	3953.14435557747	624.132561992944	119283.016290207	-6.8128419074157	5.95113521569781e-13	8.50162173671116e-12
Galili-tri-[1000].SDB113	87	104	55	41	29	221	454	134	211	241	-6.92225745073874	-7.49061093677008	985.602478241372	558.301769187324	66.1665171359226	130.200232422098	-0.819960755769374	3.87462844325497e-05	7.45120854472109e-05
P1.tri-[620].SDB55	285	421	163	161	89	481	607	259	426	443	-6.31965861083198	-6.25080271979366	1800.55809234721	1928.90514426824	115.125624908934	204.694231138536	0.0993380525369874	0.408703462888573	0.454114958765081
LNT-2-[430].SDB115	1	2	1	0	2	6	4	0	3	1	-11.3557323905486	-11.3995320355285	11.702215319362	11.2007251577834	17.0573387497986	8.53050326297707	-0.063189530605256	0.942119547547562	0.951635906613699
GNLN-[810].SDB153	27	26	14	14	8	133	265	76	151	170	-7.37297688920558	-8.75713058772407	627.995919451688	157.335421683307	18.6148261637779	119.509443389725	-1.99691167668074	7.87530414379315e-09	3.15012165751726e-08
Gala3-type1-[350].SDB168	0	1	0	1	1	82	168	116	89	94	-7.67984328198236	-12.0383313968768	462.04730424546	5.91315281901798	9.31521535282289	187.400682847781	-6.28796918913165	6.94496770403607e-10	3.65524616001898e-09
Di-LN-[650].SDB186	35	70	23	19	12	185	308	96	126	200	-7.24096960651678	-8.2190396341773	716.616587028789	269.473734041566	49.9778894328116	100.322887897426	-1.41105677854798	3.30628322483175e-07	9.44652349951929e-07
LNnT-[240].SDB8	49	39	16	23	9	68	141	46	65	68	-8.09347365735636	-8.3539515068441	305.526616929303	235.464239135234	55.6889527529437	39.4695131513521	-0.37579010171739	0.0960546602988498	0.11858600036895
P1.penta-[620].SDB53	431	548	222	220	98	557	702	246	356	464	-6.29886023633312	-5.96560180674929	1838.39892368452	2565.50020737699	235.683817343413	157.211608549853	0.48079028369504	0.000677906787125758	0.00104293351865501
P1.penta-[620].SDB23	134	200	89	101	46	349	552	215	316	273	-6.59697691973787	-6.89590402158465	1364.48676179167	1011.92176179507	143.324786337401	148.289544577549	-0.431260647421666	0.00441842670372093	0.00640351696191439
Tri-LN-[380].SDB112	39	36	24	20	10	93	213	70	77	102	-7.74331039660657	-8.38077228877536	433.633696899608	229.232843125534	36.895617439314	78.9418830659227	-0.919663110587608	0.000195196550403296	0.000325327584005493
Di-N3-[970].SDB125	140	220	92	101	46	324	435	177	237	254	-6.77414804952814	-6.85932996462905	1142.9438168059	1049.61697756992	132.256908887483	50.4820893212669	-0.122891526489506	0.330995065411979	0.371904567878628
2'FL-[950].SDB167	104	113	52	65	27	1267	2199	814	1079	1595	-5.19347938153557	-7.35953388982052	5552.65336583334	636.495067237227	91.8991199105264	823.92191852348	-3.12495609739788	7.78337742340424e-14	1.55667548468085e-12
H-type.2-[540].SDB64	11	3	6	6	3	248	673	207	766	285	-6.32643833166626	-9.85630653107357	1788.39209875571	52.4155879416276	24.4202124168601	1122.67837676581	-5.09252334627658	5.0788848943584e-06	1.1286410876352e-05
H.type.1-[700].SDB146	208	321	146	103	52	594	646	199	427	515	-6.27261924582409	-6.56963898337707	1887.27885650042	1402.30357566567	235.146537321048	376.081471492186	-0.42850890241382	0.0121025187294438	0.0170458010273856
H2-[430].SDB35	63	97	46	35	19	122	189	50	107	99	-7.72012584861897	-7.70523658632466	443.804748173614	450.462112106658	57.0251115681206	66.8976334541394	0.0214806648745024	0.898229019759576	0.916560224244465
Tri-AN3-[1080].SDB126	362	495	199	201	103	468	524	164	300	258	-6.61316127552963	-6.05694209723977	1342.58116470272	2341.55018380204	102.496950162819	246.976072378769	0.802454650166118	8.74608696611608e-06	1.86086956725874e-05
LeA-[950].SDB114	65	140	37	55	19	354	757	242	298	304	-6.48948673333157	-7.53995913276905	1519.32862871764	531.419338991346	145.985933213705	259.054877233036	-1.51551132125919	1.07169573916004e-07	3.34904918487513e-07
A.tetra.L-[590].SDB15	221	292	141	101	51	335	551	206	333	376	-6.53817687232488	-6.59411266793421	1447.1243880305	1368.40059789051	198.563328572809	173.295356770777	-0.080698294933753	0.54552141452253	0.586582166153258
Gala3Lex-[620].SDB56	202	236	121	110	58	486	382	187	280	319	-6.61135723095109	-6.6587903104814	1345.00542705534	1282.69709748031	89.7731355321542	285.779212711398	-0.068431468612469	0.645677697371248	0.686891167416221
B.tetra.type.2-[970].SDB144	88	121	48	57	26	160	140	72	72	66	-7.79875898968166	-7.43154428244019	410.243779964821	592.272169804285	60.6261911836373	120.402105681611	0.529778837078758	0.0139906135591278	0.0191652240535997
B.tetra.type.1-[620].SDB142	137	181	73	102	35	367	526	160	284	266	-6.67991566945006	-6.98886586404978	1255.88387747485	922.091716231435	187.049634611889	128.508074507889	-0.445720913630692	0.00553257837577752	0.00790368339396789
A.tetra.type.2-[920].SDB134	123	163	58	69	42	287	352	138	240	239	-6.89612111888969	-7.13805528842548	1011.70210015252	794.295270672214	91.8252407381153	108.784059935635	-0.349037226610883	0.019171609209386	0.0259075800126838
A.tetra.type.1-[700].SDB34	50	81	36	21	16	145	181	53	91	116	-7.68509386478417	-7.95975501202598	459.627644487009	349.238666253482	65.9514668317491	62.7157771342861	-0.396252275050621	0.0379735244306341	0.04931626549433
Lec-LeX-[570].SDB69	761	951	355	411	194	811	770	267	490	346	-6.15881493903851	-5.39034484566408	2114.7579044039	4560.40043023103	370.063741151908	561.961736747367	1.10866799278278	2.67432157373738e-06	6.36743231842233e-06
Di-Lex-[410].SDB111	15	15	15	21	3	154	379	101	127	140	-7.28283101996257	-8.97646822333121	687.237224798488	126.348294387448	81.2542605825316	157.028108651685	-2.44340199436499	1.02414373284656e-07	3.30368946079534e-07
Lex-LeA-[410].SDB84	173	249	114	96	48	247	318	93	166	173	-7.15727159205567	-6.74860963482284	779.177569944599	1172.50870328992	112.233310218298	96.0492771615965	0.589574579099777	0.000287095845586945	0.000463057815462814
H3-[190].SDB145	143	145	48	76	27	120	146	41	77	52	-7.98846595025586	-7.20175675801083	339.354270596849	745.275389158792	167.818843688404	83.7114191274523	1.13498145027367	2.39180721661637e-05	4.78361443323274e-05
Ley-Lex-[350].SDB26	33	42	10	8	4	171	218	103	120	119	-7.43363187293466	-8.74633757468977	591.03703772602	159.042741931482	58.7629342286112	72.9504088418524	-1.89383400606877	8.06336311465093e-08	2.68778770488364e-07
Ley-Di-Lex-[510].SDB160	2	3	0	0	3	51	92	40	22	48	-8.51593938553598	-11.1326100334198	200.250918444691	14.6274591288362	27.1782970850939	61.4386164038539	-3.77505776734168	1.60957862853626e-06	4.23573323299016e-06
Tri-Lex-[430].SDB135	46	92	31	46	22	97	119	36	90	74	-8.01062260422085	-7.77438106208378	331.918001090446	420.367570282264	107.741045936392	71.6327459874655	0.340824501293113	0.117360558505394	0.143122632323651
GM3-[190].SDB181	33	35	15	5	6	40	156	25	18	27	-8.56758978168232	-8.75729903016974	190.170450193353	157.308921951991	55.4770536479571	121.159992797044	-0.273692592003565	0.507448845608585	0.551574832183245
GM3-[460].SDB171	1875	2130	729	845	329	1426	1469	443	897	618	-5.57756022528946	-4.64263753401934	3781.78096597506	9632.25868428308	1768.39519550488	1013.93311291095	1.34880833030996	4.27105140245515e-06	9.93267768012826e-06
GM3-[540].SDB132	171	203	89	105	78	186	289	111	166	168	-7.21326557557383	-6.73359129990641	736.747318804119	1190.25072603276	295.164989929163	49.8268112784266	0.692023698747392	0.000230556443558284	0.000377961382882432
GM3-[1190].SDB192	1627	1821	1310	1393	1446	29	34	28	34	34	-8.9131859078	-4.10355615514759	134.602319575547	16513.8450637252	9059.22291726903	43.2130201786005	6.93882899266365	9.44953680880589e-13	1.04868152576714e-11
3'SL.(Gc)-[490].SDB77	260	350	141	152	62	334	414	141	283	253	-6.77997112015437	-6.40989394960397	1136.30771423728	1645.19896682136	183.708280213187	163.42728444476	0.533908498699277	0.000648082733532637	0.00101262927114474
3'SLN.(Gc)-[570].SDB141	580	501	510	373	572	117	133	39	53	40	-8.13014009993607	-5.16359247656951	294.526934710454	5721.10977060229	3953.71394537172	93.9522359162579	4.27982354479188	4.918083805667e-06	1.11774631946977e-05
6'SLN.(Gc)-[430].SDB161	406	396	268	289	184	186	233	83	135	142	-7.38654054263622	-5.8120613828824	619.535507200886	2991.25758539872	814.751693582057	46.2615471225968	2.27149327575986	8.48829910031117e-11	4.9931171178301e-10
6'SLDN-[620].SDB131	10	11	6	4	4	5	5	0	6	2	-11.1111204551479	-9.68785308692251	14.9451988756415	62.0324398154605	15.0829406885256	10.9050641666351	2.0533407739978	0.00105726484560212	0.00157800723224197
3'SLec.(Gc)-[350].SDB118	179	270	84	104	30	374	651	219	273	277	-6.57016602765996	-6.82058447825295	1401.56469431193	1091.08302157985	269.781692574981	169.066813995156	-0.361277456817604	0.0345394462829764	0.0454466398460215
3'KDNLN-[510].SDB117	22	17	4	11	5	54	79	37	29	29	-8.61281381352646	-9.18304757922614	181.761746522969	102.766865264895	37.6836725530948	50.7462661829283	-0.822673425922369	0.0221692534989199	0.0295590046652265
3'-KDNLec-[760].SDB150	35	46	22	24	13	126	205	74	82	120	-7.64371932188047	-8.29800904024197	479.043417891955	249.012106987468	33.5661032746586	50.1999942361101	-0.943940531984774	3.07573860094804e-05	6.0308600018589e-05
CT|Sda-[350].SDB65	14	13	2	6	2	10	16	3	7	10	-10.2126948807818	-9.66840994551559	36.7014284696749	63.2503469171479	25.0407667994713	8.723561116191	0.785237176939127	0.0750328654440594	0.0949783106886828
GD1a-[110].SDB31	27	16	7	10	5	124	209	93	97	145	-7.52570473897982	-9.08501375869492	539.048645907736	113.351861484783	36.028297975476	84.7329941189307	-2.2496073899564	1.26748540904911e-08	4.87494388095813e-08
3'S-Di-Lec-[270].SDB83	202	297	134	125	68	245	301	118	179	165	-7.12379295203218	-6.53467285747467	805.704947938894	1452.2040277454	119.387776736314	75.5796414369384	0.849920638906163	1.65309843654156e-06	4.23871393985015e-06
3'SLecLN-[860].SDB88	307	387	133	146	95	252	322	114	175	132	-7.15010433826211	-6.29823340036427	784.78219422875	1839.55165950537	199.288864333974	131.137102182115	1.22898997758264	6.21414270541797e-08	2.14280782945447e-07
6'S-Di-LN-[300].SDB197	62	90	14	32	19	52	63	22	33	32	-8.73874946363546	-7.9201728017678	160.254166318277	363.339535355974	112.789901240854	18.7349221478196	1.18095649066392	0.000151268527876325	0.000265383382239166
GM1-[190].SDB39	40	63	34	24	15	69	143	52	114	94	-7.86668566470393	-8.07670344279306	383.30265278012	310.693568195099	53.4209748892673	111.029452958701	-0.302991606947705	0.180017639060906	0.206916826506788
GM1-[460].SDB10	644	938	404	335	168	805	1049	301	614	628	-5.92914097875546	-5.46792555039855	2660.76666243407	4219.97721432202	433.618614123513	370.252549074843	0.665393211271988	0.000132434204577705	0.000236489651031615
GM1-[460].SDB99	62	86	28	27	21	119	168	65	99	108	-7.70998793290669	-7.86530391996694	448.326887103914	383.832645276124	58.981682121194	24.7474687483792	-0.224073604302583	0.172346725133817	0.202760853098609
GM1-[1190].SDB91	207	256	127	106	52	229	274	67	190	169	-7.22349930045419	-6.6500801053841	729.246097620317	1293.91845147973	119.040276482738	176.512548145549	0.827269029078158	6.78400737905078e-05	0.000123345588710014
GD3-[320].SDB68	42737	34397	30389	38660	33281	333	386	148	164	214	-6.92662960484944	-0.923582827921263	981.302678856871	397093.770710848	215690.60488741	148.425686699219	8.66056581529875	1.04868152576714e-12	1.04868152576714e-11
TetraSLac-[80].SDB78	15	22	12	8	7	110	201	98	126	169	-7.45425596701491	-9.08604310622241	578.972274308766	113.235243057169	26.4892457852451	131.244619512743	-2.35417121352104	6.01536935481949e-09	2.50640389784146e-08
GQ2-[140].SDB44	73099	72316	69880	73282	69076	178	305	121	126	125	-7.29759725232975	-0.217400848508336	677.163875983836	804607.378986734	455631.919874919	116.344557324139	10.214564240313	4.80037124349818e-13	8.00061873916364e-12
GT2-[160].SDB71	3805	2508	2710	2756	3559	58	107	34	50	58	-8.32729697319279	-3.33275033307434	241.824821219539	35694.7973583959	24944.7230781292	21.7356833136904	7.20560766918752	1.36377647123348e-11	1.04905882402576e-10
3'S-Di-Lex-[410].SDB13	124	92	123	73	68	52	82	39	56	40	-8.42842892297757	-6.94611488555609	218.564602617013	962.366805228887	441.80685519761	45.8123565279397	2.13852711082807	8.24372087793896e-07	2.22803266971323e-06
3'S-Tri-LeX-[160].SDB218	31	32	7	5	11	43	24	23	15	15	-9.21494448845426	-8.83086829407837	99.5406466218641	146.151282081456	75.2462726262281	49.6363951450351	0.55410482094961	0.179244589602877	0.206916826506788
GD2-[460].SDB100	39084	38349	34410	39636	35332	398	510	164	322	201	-6.68028670945234	-0.874338994795109	1255.41798075659	417137.658732626	231105.947293868	276.463164803337	8.3762119755966	2.48925782912711e-12	2.26296166284283e-11
GT3-[510].SDB201	205	273	159	124	83	151	215	78	120	115	-7.5240166904075	-6.4754460041539	539.959354648911	1540.81157571413	262.470338279955	32.4472053845915	1.51276772907962	2.06671713755998e-09	9.39416880709081e-09
(Man)3-[1300].SDB121	179	190	102	98	53	3155	5738	2323	2780	4616	-4.19936433279156	-6.8016862971851	15005.1120472285	1111.89857462292	104.612780375028	3136.14413974542	-3.75435699282698	8.53707161188352e-13	1.04868152576714e-11
(Man)3-[1730].SDB122	177	321	143	130	61	7342	10905	4857	5816	8637	-3.4901432650371	-6.53485665968461	30496.5027756325	1451.93713396439	233.404450515093	4478.77927621002	-4.39259291538616	3.09279200067699e-12	2.57732666723083e-11
(Galf)4-[<8].SDB1	145	209	79	67	35	854	1242	550	733	1110	-5.61089084655164	-7.01744606995184	3657.80935901326	896.111178130677	102.217953669844	682.624419987378	-2.02923024553593	5.32391706452324e-11	3.80279790323089e-10
(Man)3-[350].SDB20	127	151	79	75	30	711	1063	365	545	754	-5.90482461357321	-7.12218011341802	2726.2598877865	807.005468473505	111.810081439323	297.151459851362	-1.75627274262501	7.77340496475556e-11	4.85837810297222e-10
(Man)3-[410].SDB137	464	528	347	293	183	4180	5794	4291	5131	7728	-3.75427951678483	-5.6834945759888	23417.3163161022	3401.65032305704	647.509733391862	8358.74363624047	-2.78326899872187	1.48107059926e-08	5.48544666392592e-08
2'F-B.type.2-[220].SDB72	0	2	1	1	0	14	19	15	6	26	-9.61955208592738	-11.7868985650369	66.4173602618414	7.60352528418114	6.20223843950242	36.3799280444375	-3.12682001729944	0.000431106154720099	0.000684295483682697
2'F-B.type.2-[760].SDB60	43	37	25	9	3	296	555	219	273	283	-6.64598479112273	-8.52802573601802	1299.22831953507	197.845183225252	96.7231991351621	162.503721478367	-2.71521113795041	8.00112379972619e-10	4.00056189986309e-09
3'GN.type1-[860].SDB169	128	147	68	49	22	271	609	201	253	349	-6.62762982681864	-7.27470188386404	1323.29581224729	692.846638684839	134.797166603081	224.102862468366	-0.933527647797219	1.5275456438304e-05	3.11744008944979e-05
3'S-Di-LeA-[160].SDB62	22	22	14	27	12	2	7	6	3	17	-10.4377647270962	-8.59989557476792	29.3046389921603	184.125019961648	92.7662294025981	26.8249119577188	2.65148471186685	5.12145822873343e-05	9.4841819050619e-05
3'S-Di-LN-[1350].SDB198	77	78	35	37	13	82	95	30	48	55	-8.31697983431025	-7.80025162881011	244.332676183953	409.631890825086	74.3778898674233	33.6702376474357	0.745481219562512	0.000795327003898027	0.00120504091499701
3'SLDN-[460].SDB220	339	357	171	148	96	652	883	426	567	725	-5.92614847331856	-6.24204439913897	2668.74094673141	1945.87331189442	159.13484549889	374.817716195901	-0.455741485618127	0.00216741573400929	0.00318737607942543
3'SLeA-Lex-[570].SDB96	409	341	307	292	276	108	156	48	87	68	-7.90962489573987	-5.6805158777656	367.192290158086	3411.79791863974	1632.89680185545	53.8431199976588	3.21592452583235	6.61473665047446e-07	1.83742684735402e-06
3'SLec-[430].SDB73	21	14	9	6	4	39	46	38	19	25	-8.88170789688805	-9.26857385638817	138.906724494551	94.3429645603226	24.9445671454705	67.0557262335306	-0.558129601259564	0.136688697931047	0.162724640394104
3'SLN-Lec-[410].SDB80	580	597	251	282	84	333	351	102	186	143	-7.05313979554647	-5.81973880004653	864.689741650396	2968.38038434854	687.338881795411	228.840522436766	1.77942149963527	2.30046368051405e-08	8.21594171612161e-08
3'STri-LN-[160].SDB196	71	104	23	31	34	73	82	16	44	44	-8.51158586213168	-7.69081406392387	201.124615956212	457.005988177045	178.621072683493	56.3726320995116	1.18412340297592	0.000186480841083411	0.000319678654633447
6'SL-[620].SDB75	5597	4589	4823	3457	4181	550	699	267	403	375	-6.30431093276795	-3.00960470663009	1828.40562917456	49311.1672858566	26424.3282678804	155.910297223943	4.75325633363509	1.27872963342714e-10	7.10405351903969e-10
6SLN-Lec-[300].SDB199	156	175	66	90	32	154	153	45	135	96	-7.67154849733908	-7.02702443833453	465.89582639445	887.568871145756	158.629520018686	141.508441408226	0.929851663659489	0.000188610406233734	0.000319678654633447
aMan-[840].SDB217	55	46	21	19	19	2520	2440	1637	1417	1892	-4.79370622517816	-8.1676838063942	8281.7065630112	283.67430071164	83.4097456402094	1968.76241392899	-4.86762072449092	3.43395484635318e-14	8.58488711588295e-13
AzOH-[460].SDB85	0	1	1	0	0	29	78	45	27	46	-8.60033766891854	-12.394719160674	184.043637358053	4.1403958420585	5.09706102383998	77.9055753184061	-5.47413536139646	1.92804186407263e-07	5.67071136491949e-07
AzOH-[950].SDB40	31	7	1	2	3	377	461	329	274	460	-6.43318460508415	-9.49837249837591	1607.32398319251	74.9737505485339	73.3853168793169	467.201615381019	-4.42213137304492	2.05914414074304e-06	5.02230278230009e-06
AzOH-[950].SDB41	0	0	0	0	0	0	0	0	0	0	-14.2006987225452	-14.2006987225452	0.68032261154105	0.68032261154105	0	0	0	1	1
AzOH-[950].SDB46	0	0	0	0	0	1	2	0	2	8	-11.4059412540993	-14.2006987225452	11.129166823555	0.68032261154105	0	13.7682134866753	-4.03198274021428	0.0549030693148977	0.070388550403715
AzOH-[950].SDB51	3	0	0	0	0	71	113	56	64	77	-8.07583064817618	-12.0496815249248	310.964858241945	5.84641722257234	8.30709028868261	47.4297684464184	-5.73305495311746	3.29144658390527e-09	1.43106373213272e-08
AzOH-[950].SDB66	1	3	2	3	5	49	58	65	24	51	-8.45565784391139	-10.5548203375233	212.693617361557	26.067523272016	41.4177217242371	129.986748890618	-3.02845131955396	5.02005225744366e-05	9.47179671215786e-05
AzOH-[950].SDB74	3	13	7	9	5	241	350	153	166	281	-6.94771704861986	-9.61376248899484	960.826171182793	66.8030052945135	37.7802416354461	162.122914365967	-3.84629053561363	6.36123820980482e-11	4.24082547320322e-10
B.tetra.L-[920].SDB30	20	39	20	17	3	999	2381	786	1048	1524	-5.23606108390579	-8.67450719954448	5321.17527376461	170.88714338579	68.1141951934891	1105.90684905949	-4.96062915939585	3.01744469968107e-14	8.58488711588295e-13
B2.tri-[350].SDB143	114	207	90	96	78	362	405	179	226	229	-6.78939972521741	-6.81538447585241	1125.64426728163	1096.7714329698	364.797487787486	137.290018993319	-0.0374880708798556	0.835765114688079	0.861613520296988
Globoside-P-[730].SDB59	135	135	59	55	24	156	166	100	80	77	-7.65701376244558	-7.28036815905415	472.716950247906	688.931880488283	110.188151836279	143.137038842617	0.543384744185455	0.0134291237667652	0.0186515607871739
Globoside-P-[1030].SDB33	20	14	11	8	2	413	865	310	438	471	-6.22122637806543	-9.2490894688846	1986.80714586817	96.1992045647396	35.8658082576509	280.456293380791	-4.36828306561555	3.32334688754578e-14	8.58488711588295e-13
GM2-[190].SDB97	0	0	0	0	1	8	0	0	1	1	-11.6560463170676	-12.9249221856858	8.66649326177689	2.4365628356529	9.78036017969152	12.1455752338629	-1.83060092315913	0.259448974608715	0.294828380237176
GM2-[460].SDB92	752	820	335	290	111	463	402	171	287	180	-6.72143849009353	-5.58938059556082	1204.80386840831	3737.34207416972	823.978568851653	348.330826424309	1.63321431044154	1.35735519037262e-07	4.11319754658368e-07
GM2-[590].SDB98	69	98	42	23	25	119	225	50	83	120	-7.69164720908075	-7.72277158407474	456.62539441827	442.632110144965	101.248668466721	89.33743900763	-0.0449029814546091	0.817486288910089	0.851548217614676
GM2-[1190].SDB162	3	5	2	0	1	8	13	1	5	2	-10.6799577617587	-10.8455767059789	23.0013473858218	19.4906302868926	10.128030748156	11.8599040709154	-0.238937629503637	0.716471207951861	0.754180218896696
GN-[1050].SDB154	40	37	26	22	9	1216	2486	826	1147	1413	-5.18735900065075	-8.3427070444414	5586.74193044284	238.126849676913	49.2887846860989	719.275123997851	-4.55220497505547	8.74743594589392e-16	8.74743594589392e-14
LacNAc,.LN-[970].SDB79	206	267	128	122	61	580	862	391	443	615	-6.05605699734345	-6.58711099130202	2343.62360708497	1378.01531667728	98.3714296242042	281.843630487792	-0.766148963528316	5.7436701413922e-06	1.24862394378091e-05
LeALex-[350].SDB130	321	397	125	139	62	294	274	124	167	151	-7.11641402200512	-6.37186967504138	811.672177180121	1708.96103491488	288.406320503401	163.328348026096	1.07415043708649	1.86015567112008e-06	4.6503891778002e-06
Lex-[810].SDB151	132	176	55	59	30	217	303	128	156	212	-7.1098285676311	-7.19205936872192	817.035046353238	752.537770893944	101.084894088279	69.3616985495129	-0.118633968942047	0.419168209024668	0.460624405521613
P1.tetra-[970].SDB89	196	290	126	122	83	253	300	123	195	163	-7.09278689339982	-6.52478690836171	831.078009389487	1466.63164068591	215.650757699018	105.500001032076	0.819450761639484	1.07583274790754e-05	2.24131822480738e-05
Pk-[860].SDB152	58	58	32	26	8	264	584	230	315	399	-6.53912468216377	-8.07259819416031	1445.75343909951	311.971664197082	78.3660518883284	289.557977735068	-2.21233463109199	9.92724965768394e-10	4.72726174175426e-09
