## Supplementary material for "Measuring carbohydrate recognition profile of lectins on live cells using liquid glycan array (LiGA)": Zipped folder containing all the software, MALDI TOF spectra and analyzed files: compare_Derda_Figure3a_wt-Jurkat vs wt-Raji_37-knownGlycans.txt

sequence	20211004-87EFfjQQ1	20211004-87EFfjQQ2	20211004-87EFfjQQ3	20211004-87EFfjQQ4	20211004-87EFehQQ1	20211004-87EFehQQ2	20211004-87EFehQQ3	20211004-87EFehQQ4	20211004-87EFehQQ5	control_coef	test_coef	control_CPM	test_CPM	sd_test	sd_control	logFC	PValue	QValue
Lac-peg4-[1080].SDB123	1039	411	1405	420	595	1116	382	567	659	-4.69764128986769	-5.06097214078015	9116.75554470434	6339.39373322229	583.582475908424	1088.61422176096	-0.524175616813364	0.000583110204111091	0.00100536242088119
Lec-[680].SDB52	1860	742	3112	906	1168	1429	600	932	1106	-4.22238165154064	-4.37902694934821	14663.6791097927	12537.5523610458	573.70066548537	1487.16416114241	-0.225991394325555	0.107263106149753	0.121889893351992
LacDiNAc-[50].SDB58	1835	702	2757	865	92953	135168	79073	83805	139512	0.434372888312131	-4.43867744598428	1543994.49828934	11811.5496065874	347.018696555417	441771.583448058	-7.03032555129174	2.65930516944922e-14	2.65930516944922e-12
Galili-tri-[1000].SDB113	294	98	469	121	221	454	134	211	241	-5.67990527867556	-6.31050051077499	3413.88179548618	1817.12352166546	217.28891480923	487.575153624907	-0.909756614158079	8.4642091762213e-06	2.35116921561703e-05
P1.tri-[620].SDB55	1259	543	1971	586	481	607	259	426	443	-5.0790371671818	-4.77802487853518	6225.90063246898	8412.59847289414	378.707581236504	632.478783152794	0.434268936077119	0.00105018428703245	0.00169384562424588
LNT-2-[430].SDB115	4	0	10	2	6	4	0	3	1	-10.1422420232048	-10.3812481061924	39.3804119779329	31.0085338402943	17.8121201505847	28.6113183488016	-0.344812890668377	0.649534229807641	0.66279003041596
GNLN-[810].SDB153	98	35	200	39	133	265	76	151	170	-6.13158177828268	-7.30542552032881	2173.14081371315	671.883550550281	147.379524344443	412.229569227176	-1.69349854542849	1.24641734530035e-07	6.56009129105447e-07
Gala3-type1-[350].SDB168	22	7	46	9	82	168	116	89	94	-6.43673604333688	-8.76364077142457	1601.62579568375	156.314466095651	37.7434707983678	686.885414157901	-3.3570139118332	7.37118524246533e-09	4.60699077654083e-08
Di-LN-[650].SDB186	140	73	344	87	185	308	96	126	200	-5.99798815506461	-6.72453891239251	2483.74406144439	1201.07425230887	221.756755427703	390.935648899258	-1.04819117455108	1.06044166319424e-05	2.79063595577431e-05
LNnT-[240].SDB8	120	42	169	46	68	141	46	65	68	-6.85181481621276	-7.2423644309945	1057.5347191738	715.617729449503	75.5914726676299	151.030690164228	-0.563443992466709	0.00816659806405177	0.0109225971656524
P1.penta-[620].SDB53	1049	436	1694	462	557	702	246	356	464	-5.05771160940891	-4.97440032541248	6360.09725927044	6912.66304513317	455.516813854008	531.038027353357	0.120192776271747	0.268809722458379	0.289042712320838
P1.penta-[620].SDB23	553	187	900	228	349	552	215	316	273	-5.35578709820518	-5.67345954013605	4720.75233911998	3435.95785677039	419.833931561129	501.368894921659	-0.458304456600754	0.00197367647899182	0.00294578578954003
Tri-LN-[380].SDB112	153	34	223	53	93	213	70	77	102	-6.49955658828397	-7.08671805403392	1504.10598335048	836.137023975149	217.086938632096	308.164757915463	-0.847094934838541	0.000852754674102583	0.00144534690525861
Di-N3-[970].SDB125	541	205	741	3067	324	435	177	237	254	-5.53261738237043	-4.3545204692977	3955.62215220528	12848.5994050453	19042.2799894632	191.071877102533	1.69963457417663	0.0909110336262047	0.105597209680727
2'FL-[950].SDB167	240	99	461	113	1267	2199	814	1079	1595	-3.94960271438994	-6.38354765148302	19262.3529110707	1689.11990581445	203.018713376782	3206.49906526146	-3.51144029054098	3.22457768123927e-13	1.61228884061963e-11
H-type.2-[540].SDB64	105	37	263	53	248	673	207	766	285	-5.09137727661368	-7.1199271670357	6149.54442825718	808.825658149183	233.559724913987	3688.84859119452	-2.92657886710771	0.00026313559834601	0.000469884997046446
H.type.1-[700].SDB146	753	250	1173	305	594	646	199	427	515	-5.03383360900969	-5.38642829000883	6513.79131509613	4578.29651495591	541.832837917198	1211.87579589897	-0.508686597721285	0.00234507718371004	0.00339866258508702
H2-[430].SDB35	268	148	442	121	122	189	50	107	99	-6.48024233984328	-6.25204677990355	1533.43902092046	1926.50696237302	335.593248192981	205.198998763925	0.329216602677932	0.0496950517352368	0.0613519157225145
Tri-AN3-[1080].SDB126	1285	496	1918	587	468	524	164	300	258	-5.37518306979039	-4.80196090864893	4630.07102980824	8213.62507887445	280.514250403129	741.598397239211	0.826984769206438	2.8867757243626e-06	9.02117413863314e-06
LeA-[950].SDB114	316	106	619	184	354	757	242	298	304	-5.24610944333015	-6.09295660274425	5267.97393279388	2258.72089238462	414.938788363142	986.363298132246	-1.22174219727763	8.22973758237048e-07	3.4290573259877e-06
A.tetra.L-[590].SDB15	718	258	1131	363	335	551	206	333	376	-5.29637604106462	-5.36078825498266	5009.7160553786	4697.2020549817	329.116320963374	611.156892813634	-0.0929271815922413	0.444370526805174	0.462885965422056
Gala3Lex-[620].SDB56	724	240	1049	292	486	382	187	280	319	-5.37241619954691	-5.44667870320494	4642.89957484143	4310.59771630344	450.715676440742	911.794562369435	-0.107138145751444	0.470907283580558	0.48547142637171
B.tetra.type.2-[970].SDB144	488	229	853	249	160	140	72	72	66	-6.55983463937414	-5.65352177191702	1416.11986145317	3505.15067119624	226.97496859612	407.065692983659	1.30753307937423	1.23111415310799e-06	4.73505443503073e-06
B.tetra.type.1-[620].SDB142	659	318	970	278	367	526	160	284	266	-5.44023020727031	-5.43227361705242	4338.48440511808	4373.14164157268	597.871426101498	356.960947920235	0.0114789332497326	0.92561948843347	0.934969180235828
A.tetra.type.2-[920].SDB134	628	256	1051	319	287	352	138	240	239	-5.65636017285793	-5.4486391457252	3495.21575454156	4302.15531537746	156.712379826959	298.122656611405	0.299678095732757	0.0148489576630703	0.01928436060139
A.tetra.type.1-[700].SDB34	419	165	471	149	145	181	53	91	116	-6.44461858406796	-6.04116021512728	1589.05054269821	2378.79739522626	421.235669378547	202.566852935092	0.582067388075872	0.00167490330533853	0.00253773228081595
Lec-LeX-[570].SDB69	2495	952	4003	1202	811	770	267	490	346	-4.92196129454211	-4.10979382064326	7284.82913081987	16411.1578194606	713.433138348958	1763.20086121893	1.17170998696519	1.73952586417917e-06	6.03956737236386e-06
Di-Lex-[410].SDB111	127	62	318	65	154	379	101	127	140	-6.03877284862073	-6.86878392310959	2384.48324085164	1039.74070075845	237.290257468909	582.945394277166	-1.197452861048	1.56425154647021e-05	3.81524767431759e-05
Lex-LeA-[410].SDB84	696	293	1027	309	247	318	93	166	173	-5.91791243291699	-5.40287074554364	2690.81156749377	4503.63358118104	264.056640440276	281.076611430845	0.743048088224618	7.85730229130984e-06	2.24494351180281e-05
H3-[190].SDB145	370	125	521	135	120	146	41	77	52	-6.75000290186916	-6.13983608567656	1170.87622305664	2155.27687009531	277.062353116658	267.421506335623	0.880284639836077	0.000114303717925255	0.000233272893725011
Ley-Lex-[350].SDB26	107	76	230	78	171	218	103	120	119	-6.19318151116424	-6.92333630924879	2043.31556976963	984.539726002918	216.707400016812	268.034364954391	-1.05339070627787	1.35475846097922e-05	3.38689615244806e-05
Ley-Di-Lex-[510].SDB160	30	14	68	20	51	92	40	22	48	-7.27248350708179	-8.28923386011939	694.385339659995	251.206848621968	41.2278250728302	228.430169189761	-1.46686069214945	0.000123377660222108	0.000241916980827662
Tri-Lex-[430].SDB135	388	165	552	165	97	119	36	90	74	-6.77274139181849	-6.00353636936582	1144.5526788313	2470.0018746725	207.847738428138	216.648055586266	1.10972827131935	1.81187021170916e-06	6.03956737236386e-06
GM3-[190].SDB181	159	76	162	57	40	156	25	18	27	-7.31737121594522	-6.9795241943232	663.905182618778	930.745952073037	253.048421667054	431.098462024709	0.487410222673185	0.220813271206599	0.240014425224564
GM3-[460].SDB171	6139	2433	8643	2500	1426	1469	443	897	618	-4.34079338015998	-3.27287270766188	13026.1893824562	37897.4023939102	3173.46286076923	3182.34033330715	1.54068385827581	2.68181741707639e-07	1.34090870853819e-06
GM3-[540].SDB132	573	182	845	272	186	289	111	166	168	-5.97220327501251	-5.64496586319701	2548.61991782924	3535.26908184399	383.367429664914	173.810193945793	0.472103791219554	0.00118320835139152	0.00184876304904925
GM3-[1190].SDB192	75	37	127	41	29	34	28	34	34	-7.67846645226429	-7.50841800239709	462.683902848471	548.448046265442	41.5834592784927	153.372165752426	0.245328055334269	0.365346968432041	0.388666987693661
3'SL.(Gc)-[490].SDB77	899	308	1252	394	334	414	141	283	253	-5.54129677640234	-5.21425592485605	3921.43831101272	5438.4786081065	415.683839048477	455.168672580455	0.471820214693927	0.000911389733679472	0.00149408153062208
3'SLN.(Gc)-[570].SDB141	485	174	582	193	117	133	39	53	40	-6.88991465751682	-5.87892768738684	1018.0007159973	2797.78376591082	327.805395383354	313.102385338603	1.45854588820989	1.21944140558314e-06	4.73505443503073e-06
6'SLN.(Gc)-[430].SDB161	252	91	463	99	186	233	83	135	142	-6.14662964275434	-6.41195049268572	2140.68449684291	1641.81902096144	281.871163114686	104.54032150117	-0.382777074440444	0.0172821830986613	0.0221566449982837
6'SLDN-[620].SDB131	15	2	19	9	5	5	0	6	2	-9.8924779600224	-9.33985079253736	50.5535210552546	87.852543364052	38.00413940678	36.2775041807338	0.797272473991187	0.179765951933548	0.199739946592831
3'SLec.(Gc)-[350].SDB118	394	213	772	171	374	651	219	273	277	-5.3277746436445	-5.83130387697258	4854.86179756763	2934.24858572547	550.882472095806	652.659996481186	-0.726439127865041	0.000117506257451813	0.000235012514903626
3'KDNLN-[510].SDB117	111	88	195	47	54	79	37	29	29	-7.37265076534986	-7.01733927282812	628.200757301754	896.206885337572	357.23960132966	185.780583413249	0.512606128231978	0.0746124089386942	0.0888242963555883
3'-KDNLec-[760].SDB150	157	50	261	59	126	205	74	82	120	-6.40103399817344	-6.94532949071561	1659.84011391117	963.12294004568	163.963424608446	215.045420320486	-0.785252407868809	0.000231838121161164	0.000429481808912378
CT|Sda-[350].SDB65	31	13	59	27	10	16	3	7	10	-8.97843516219165	-8.26632928914166	126.100019268302	257.027033691072	73.4529699172649	30.4603075500135	1.02735161163713	0.00819194787423926	0.0109225971656524
GD1a-[110].SDB31	115	41	254	50	124	209	93	97	145	-6.28286390259616	-7.10377816243332	1868.04303282584	821.993424416565	198.782756231778	340.207517529766	-1.1843289316621	1.14772608297421e-05	2.94288739224155e-05
3'S-Di-Lec-[270].SDB83	701	296	1209	290	245	301	118	179	165	-5.88397494813927	-5.36811406389097	2783.69819838372	4662.91698658556	534.709531103776	202.721695912005	0.744229939493618	9.6954738450291e-06	2.62039833649435e-05
3'SLecLN-[860].SDB88	1086	369	1418	446	252	322	114	175	132	-5.9109392937036	-5.05883767295297	2709.64054338999	6352.93941645943	608.140505642993	413.578519523152	1.22932278259039	5.94958167539467e-08	3.30532315299704e-07
6'S-Di-LN-[300].SDB197	197	82	214	94	52	63	22	33	32	-7.50013947945052	-6.72457515937556	553.007231623536	1201.03071777982	196.127795727033	54.8964511623956	1.11890279846258	2.79582800833429e-05	6.65673335317689e-05
GM1-[190].SDB39	109	56	201	69	69	143	52	114	94	-6.62743645802655	-7.06509916288745	1323.55172110167	854.410190379261	91.8877735547233	364.787184450528	-0.631413813884869	0.00766449297631637	0.0104993054470087
GM1-[460].SDB10	1817	802	3382	940	805	1049	301	614	628	-4.68997950259206	-4.33406073024035	9186.87446142829	13114.186048331	1017.59481371015	1090.37247140187	0.513482247831099	0.00113733935736914	0.0018053005672526
GM1-[460].SDB99	223	127	432	139	119	168	65	99	108	-6.46973391285635	-6.31161894298643	1549.63801682659	1815.09232827446	241.669410905412	79.2565367713974	0.22811168292164	0.123171197815589	0.138394604287178
GM1-[1190].SDB91	634	273	1065	311	229	274	67	190	169	-5.98626447828955	-5.43337942708838	2513.03403160597	4368.30845044488	175.858532316839	551.713938763921	0.797644521549561	5.85002974527163e-05	0.000127174559679818
GD3-[320].SDB68	687	278	1263	303	333	386	148	164	214	-5.68484115575683	-5.36641847280811	3397.07281223752	4670.83009384929	555.372169126211	509.193546634632	0.459386825596665	0.00318767975321793	0.00455382821888276
TetraSLac-[80].SDB78	172	59	284	50	110	201	98	126	169	-6.21229005257647	-6.88603919502728	2004.64146918227	1021.95359425475	243.055904832919	482.678881992547	-0.972014546616976	0.000226770604683648	0.000429481808912378
GQ2-[140].SDB44	441	198	883	201	178	305	121	126	125	-6.05589917187107	-5.75054674349245	2343.99351977789	3181.04110744644	463.869904384548	444.209281064164	0.440530434145231	0.0105330777910969	0.0138593128830222
GT2-[160].SDB71	313	106	439	134	58	107	34	50	58	-7.08508562558648	-6.27292049028998	837.503072523944	1886.71040981432	156.125046966621	87.5091906903372	1.17170661307517	6.84477633787507e-07	2.9759897121196e-06
3'S-Di-Lex-[410].SDB13	941	537	3004	787	52	82	39	56	40	-7.18750625004209	-4.64060930268979	755.971976916827	9651.81495874108	2809.25244299495	156.63687400482	3.67439559560041	2.02205736470903e-11	2.24673040523226e-10
3'S-Tri-LeX-[160].SDB218	130	41	164	71	43	24	23	15	15	-7.98119270066233	-7.13029660977493	341.831476656138	800.481921514082	137.696472395692	172.442221402694	1.22758357063506	0.000881458811676152	0.00146909801946025
GD2-[460].SDB100	1168	428	1667	411	398	510	164	322	201	-5.44205993196231	-4.97887002123734	4330.55343103839	6881.8344924332	948.085430426433	856.676473841638	0.66824178719272	0.000339767409285415	0.000596083174184939
GT3-[510].SDB201	383	144	451	150	151	215	78	120	115	-6.28380316672031	-6.1116746902932	1866.28927077457	2216.83519003363	287.518348581896	80.6201050535736	0.248328899337162	0.0836185092764221	0.0983747167957907
(Man)3-[1300].SDB121	512	261	993	243	3155	5738	2323	2780	4616	-2.95430675441137	-5.57072509996065	52114.7763947913	3807.7184548563	525.447424693636	11878.7117585908	-3.77469377201485	5.65754498400137e-12	8.08220712000196e-11
(Man)3-[1730].SDB122	1000	361	1534	447	7342	10905	4857	5816	8637	-2.24620381373854	-5.06645172110883	105800.100067739	6304.75151511438	396.975956434028	17545.8174620688	-4.06875767004058	1.06262159055283e-12	2.65655397638208e-11
(Galf)4-[<8].SDB1	340	159	527	133	854	1242	550	733	1110	-4.36737946321901	-6.10507444381931	12684.4370865906	2231.51524136583	326.117417791009	2541.38233549562	-2.5069639310897	3.33085581501874e-11	3.02805074092612e-10
(Man)3-[350].SDB20	464	180	657	180	711	1063	365	545	754	-4.66256789547968	-5.8687869415771	9442.18470034099	2826.29972207424	283.400052873203	1130.2188735073	-1.74020623603056	1.12092735318768e-10	8.6225181014437e-10
(Man)3-[410].SDB137	1606	680	2947	916	4180	5794	4291	5131	7728	-2.50951920784547	-4.44684021877472	81307.3217672644	11715.5270491767	950.221225081842	30031.4570392066	-2.79496341507762	1.13092346491637e-08	6.65249097009631e-08
2'F-B.type.2-[220].SDB72	19	13	38	18	14	19	15	6	26	-8.38263945262729	-8.63084253706884	228.805227185921	178.514176975077	51.4859252205779	131.283351086095	-0.358081359057178	0.391685486555917	0.412300512164123
2'F-B.type.2-[760].SDB60	143	81	300	67	296	555	219	273	283	-5.40301077754224	-6.79514489221758	4503.00297252344	1119.19579449686	216.833602262938	642.28470527178	-2.00842498349446	7.10859597239266e-10	5.07756855170904e-09
3'GN.type1-[860].SDB169	318	123	600	138	271	609	201	253	349	-5.38334328542114	-6.13918716614087	4592.44238953317	2156.67592524914	308.379809253156	872.040611857421	-1.09045221840062	2.63326945921055e-06	8.49441761035661e-06
3'S-Di-LeA-[160].SDB62	20	14	59	18	2	7	6	3	17	-9.20482410614032	-8.44958610485488	100.553150844478	213.988966035204	54.9693372374665	95.193328411076	1.08957811914541	0.0457500174561125	0.0571875218201406
3'S-Di-LN-[1350].SDB198	196	82	260	104	82	95	30	48	55	-7.07760264919049	-6.65636310028123	843.793594809006	1285.81425442626	123.701484133384	102.6763876495	0.607720208237697	0.00225856038858252	0.00332141233615076
3'SLDN-[460].SDB220	961	365	1502	426	652	883	426	567	725	-4.68336727035491	-5.0912421976172	9247.82148477877	6150.37515865317	346.380468430207	1400.96640875982	-0.588439134864261	0.000251867037698326	0.000457940068542412
3'SLeA-Lex-[570].SDB96	2671	1189	9151	2610	108	156	48	87	68	-6.67151611877501	-3.57682904528838	1266.47716489111	27964.2311246462	10930.5996043752	162.000114980749	4.46468969402235	8.85605046358945e-12	1.10700630794868e-10
3'SLec-[430].SDB73	122	40	140	54	39	46	38	19	25	-7.64402211025212	-7.26393110787943	478.898391072827	700.349467734056	93.6015289141947	243.717459872639	0.548355404209596	0.0690814634886867	0.0832306789020322
3'SLN-Lec-[410].SDB80	964	418	1535	430	333	351	102	186	143	-5.81595000445297	-5.04889340601931	2979.64830331042	6416.42990179157	428.113993862998	728.248607180923	1.10662875064139	1.76991712664188e-06	6.03956737236386e-06
3'STri-LN-[160].SDB196	271	130	463	136	73	82	16	44	44	-7.27233992659596	-6.24637095028537	694.485047002259	1937.47257769366	142.339690247405	182.732399827295	1.48016035422922	4.85274773687163e-07	2.20579442585074e-06
6'SL-[620].SDB75	1503	612	2184	664	550	699	267	403	375	-5.06411652484971	-4.64661096187271	6319.49155100721	9594.06153639688	506.684663932425	411.748664813333	0.602333205250467	3.04984648752127e-05	7.09266625004947e-05
6SLN-Lec-[300].SDB199	415	138	615	190	154	153	45	135	96	-6.43558596133805	-5.9648503215252	1603.46885631249	2567.42886746425	223.434422149973	441.378548093469	0.6791279731277	0.00136819045796488	0.00210490839686904
aMan-[840].SDB217	301	119	359	118	2520	2440	1637	1417	1892	-3.5501537948601	-6.33639693333449	28720.2222919948	1770.67060134313	237.503179184969	7197.60135743915	-4.01969915858791	1.97343103283239e-12	3.94686206566479e-11
AzOH-[460].SDB85	17	5	23	7	29	78	45	27	46	-7.35704252941559	-9.20117646665776	638.082782810307	100.920602245294	13.2516104282127	286.959718199088	-2.66052288599432	1.49711348475916e-06	5.54486475836725e-06
AzOH-[950].SDB40	31	13	63	66	377	461	329	274	460	-5.18794730481944	-7.89545401757311	5583.45619347689	372.432770775437	332.453620574222	1738.53226988297	-3.90610650766329	6.06562138815435e-05	0.00012905577421605
AzOH-[950].SDB41	0	0	0	0	0	0	0	0	0	-13.5717945101365	-13.5717945101365	1.27598196119452	1.27598196119452	0	0	0	1	1
AzOH-[950].SDB46	1	0	2	0	1	2	0	2	8	-10.1930363262801	-11.8724632516721	37.4300639966664	6.97998875884401	4.47745896784365	48.5582767211183	-2.42290089679848	0.040956206985714	0.0518432999819164
AzOH-[950].SDB51	5	2	9	2	71	113	56	64	77	-6.83478770043921	-10.2393722567681	1075.69566072865	35.7352751792928	4.75736120597428	185.212856341594	-4.91177725570284	2.4351996719403e-11	2.4351996719403e-10
AzOH-[950].SDB66	29	35	38	18	49	58	65	24	51	-7.2143909189481	-8.2376921468218	735.918691423006	264.493958847759	187.90931291712	471.112869470275	-1.47631160678897	0.00567925766415558	0.00799895445655716
AzOH-[950].SDB74	51	25	99	15	241	350	153	166	281	-5.70424415580161	-7.94722619723935	3331.79475137644	353.641737857474	100.911154199973	630.113691638268	-3.23593906798523	3.70964160510726e-11	3.09136800425605e-10
B.tetra.L-[920].SDB30	177	68	347	77	999	2381	786	1048	1524	-3.99109435138229	-6.71134480632596	18479.4800057349	1217.02635886346	198.6571742236	4160.21434346064	-3.92449184132317	1.00488125698668e-12	2.65655397638208e-11
B2.tri-[350].SDB143	892	345	1270	406	362	405	179	226	229	-5.54870282801618	-5.17909332003726	3892.50321614031	5633.11152905301	231.284502021743	448.30343243485	0.533233804226587	0.000231920176812684	0.000429481808912378
Globoside-P-[730].SDB59	563	213	649	233	156	166	100	80	77	-6.41598532616008	-5.71704291317796	1635.20790096996	3289.4236458683	419.318479884575	512.981902940411	1.00836075307627	5.29635952544612e-05	0.000117696878343247
Globoside-P-[1030].SDB33	148	47	255	80	413	865	310	438	471	-4.97804766732863	-6.91531649039851	6887.49612354025	992.467302630498	152.355004687217	1058.36843010809	-2.7948881239117	3.9621442202386e-12	6.60357370039767e-11
GM2-[190].SDB97	6	7	23	7	8	0	0	1	1	-10.4543669252525	-9.37739428718863	28.8221339734882	84.6153989535237	32.2855339163588	40.9335750040174	1.55374308410781	0.0583205167394913	0.0711225813896235
GM2-[460].SDB92	1579	582	1998	655	463	402	171	287	180	-5.48459937796409	-4.67035305057754	4150.19740681303	9368.96122586985	875.012873845615	1109.98544028735	1.17470913858263	3.45497127184265e-06	1.04696099146747e-05
GM2-[590].SDB98	180	86	386	72	119	225	50	83	120	-6.44888099665091	-6.62883108291414	1582.29176824557	1321.70714947314	291.060388571066	325.804776857827	-0.259613097059498	0.185038432192834	0.203338936475642
GM2-[1190].SDB162	25	10	18	15	8	13	1	5	2	-9.45004463367962	-8.84892739971364	78.6860531453292	143.53561007547	53.232585061764	40.5717590939585	0.867228852435609	0.0918695724222321	0.105597209680727
GN-[1050].SDB154	130	193	258	46	1216	2486	826	1147	1413	-3.9437043717528	-6.57061874767139	19376.3046012251	1400.93032153496	1155.88001131745	2833.11120057855	-3.78983634297768	7.04859310313282e-05	0.000146845689648601
LacNAc,.LN-[970].SDB79	733	291	1097	328	580	862	391	443	615	-4.81220512019779	-5.36038809323171	8129.91248284729	4699.08207171092	193.099891850493	1160.14777717942	-0.790860856695802	4.61990733238066e-06	1.35879627422961e-05
LeALex-[350].SDB130	813	398	1460	462	294	274	124	167	151	-5.87737460545487	-5.09856848684919	2802.13232929073	6105.48038820085	462.309645279151	520.079663234614	1.12357972512639	3.07055954906599e-07	1.46217121384095e-06
Lex-[810].SDB151	278	144	525	152	217	303	128	156	212	-5.86755937047395	-6.15354743187621	2829.77133633261	2125.9267970981	217.387515065383	298.0360802063	-0.412593557938494	0.00631224324543652	0.00876700450755073
P1.tetra-[970].SDB89	630	279	1093	330	253	300	123	195	163	-5.85345977661795	-5.40834491076616	2869.95256673289	4479.04730292764	202.771898258895	302.096794613038	0.642165009590338	3.85872897932436e-05	8.76983858937355e-05
Pk-[860].SDB152	161	72	331	60	264	584	230	315	399	-5.29522995774476	-6.78159292774998	5015.4608987927	1134.46633534013	252.449795935884	1071.83274984251	-2.14436848578752	6.18913991028324e-09	4.12609327352216e-08
