## Supplementary material for "Measuring carbohydrate recognition profile of lectins on live cells using liquid glycan array (LiGA)": Zipped folder containing all the software, MALDI TOF spectra and analyzed files: compare_Derda_Figure3b_Sig7_vs_Jurkat-knownGlycans.txt

sequence	20211004-87EFujQQ1	20211004-87EFujQQ2	20211004-87EFujQQ3	20211004-87EFujQQ4	20211004-87EFujQQ5	20211004-87EFfjQQ1	20211004-87EFfjQQ2	20211004-87EFfjQQ3	20211004-87EFfjQQ4	control_coef	test_coef	control_CPM	test_CPM	sd_test	sd_control	logFC	PValue	QValue
Lac-peg4-[1080].SDB123	404	502	208	151	85	1039	411	1405	420	-5.61100889311956	-5.4069230467604	3657.37759265709	4485.42042885324	694.213120278429	309.328976250883	0.294433638457992	0.0269631637054419	0.0573684334158338
Lec-[680].SDB52	877	1076	426	385	200	1860	742	3112	906	-4.92884358447199	-4.60863590039449	7234.86495583749	9965.402842499	902.582495826141	219.609315895683	0.461962037873157	0.000995147305181872	0.00368573075993286
LacDiNAc-[50].SDB58	688	707	324	278	224	1835	702	2757	865	-4.98815142547424	-4.83582155453648	6818.25690566317	7940.16236820188	1290.80374419801	167.358611346098	0.219765549381166	0.0918385518465516	0.161998673694117
Galili-tri-[1000].SDB113	87	104	55	41	29	294	98	469	121	-6.86294125652195	-6.7927631547992	1045.83334030945	1121.86460193677	137.997447581214	97.6331958091941	0.101245599334417	0.78039409902561	0.855856196063123
P1.tri-[620].SDB55	285	421	163	161	89	1259	543	1971	586	-5.32753533511483	-5.55160075668443	4856.02374643274	3881.23934830456	323.747784219822	216.239485234424	-0.323258072533156	0.00379224051149474	0.0105340014208187
LNT-2-[430].SDB115	1	2	1	0	2	4	0	10	2	-10.9309635059266	-10.718691663761	17.8954600473475	22.1274494462959	34.9370858833897	10.0710531233717	0.306243534012585	0.693506741908278	0.815890284597974
GNLN-[810].SDB153	27	26	14	14	8	98	35	200	39	-7.86402000688615	-8.05997248855688	384.325769526823	315.935497023451	33.3017294824007	75.0339999633531	-0.282699673556238	0.238122431644927	0.340174902349895
Gala3-type1-[350].SDB168	0	1	0	1	1	22	7	46	9	-9.32903919311853	-11.3721874209874	88.8075229971192	11.5112306487234	18.93180054599	19.5989173367948	-2.94763981614752	0.000367770672022767	0.00216335689425157
Di-LN-[650].SDB186	35	70	23	19	12	140	73	344	87	-7.27652087583492	-7.51855952026144	691.587501739197	542.914059550115	115.320873847727	123.173381604312	-0.349187952017629	0.11230189012715	0.190342186656187
LNnT-[240].SDB8	49	39	16	23	9	120	42	169	46	-7.79541469333288	-7.65837214748691	411.618053448304	472.075254547501	101.898658000771	34.188321002762	0.197710601282789	0.353911564133176	0.471882085510901
P1.penta-[620].SDB53	431	548	222	220	98	1049	436	1694	462	-5.5247474542191	-5.26857906384777	3986.87543356852	5150.92451033495	465.220987552767	188.678263609813	0.369572866421224	0.00165882748700835	0.00552942495669449
P1.penta-[620].SDB23	134	200	89	101	46	553	187	900	228	-6.2252769489037	-6.19741341522723	1978.77571969321	2034.68672540654	286.113571120848	188.59664664834	0.0401985818566809	0.744177612735272	0.845656378108264
Tri-LN-[380].SDB112	39	36	24	20	10	153	34	223	53	-7.6431884803269	-7.68511576953843	479.297781551563	459.617576566675	65.6468570486115	114.592308746006	-0.0604882922233925	0.787387700378073	0.855856196063123
Di-N3-[970].SDB125	140	220	92	101	46	541	205	741	3067	-4.87917263638388	-6.16008083287119	7603.30212148649	2112.08253913658	274.945870764945	11412.139640999	-1.84795990290626	0.082692229291894	0.151786724842251
2'FL-[950].SDB167	104	113	52	65	27	240	99	461	113	-6.93402542571125	-6.66367223368135	974.07191172115	1276.45032928957	163.256778798687	96.7744871374879	0.39003720943004	0.011639761283844	0.0283896616679122
H-type.2-[540].SDB64	11	3	6	6	3	105	37	263	53	-7.6762679414254	-9.15884552598898	463.702237423493	105.284375990794	47.8785084384762	124.761077471003	-2.13890732898301	4.12547410263296e-05	0.000343789508552747
H.type.1-[700].SDB146	208	321	146	103	52	753	250	1173	305	-5.93798717755689	-5.87127187156622	2637.33279471858	2819.28528393989	496.429890588949	242.079583539289	0.0962498411041262	0.454141023608351	0.574862055200445
H2-[430].SDB35	63	97	46	35	19	268	148	442	121	-6.80206022521256	-7.00633436849675	1111.48288230652	906.124024870917	122.683879011965	199.977173867737	-0.29470529349795	0.083482698663238	0.151786724842251
Tri-AN3-[1080].SDB126	362	495	199	201	103	1285	496	1918	587	-5.35171810954249	-5.35858622911368	4740.00015989282	4707.55681195587	274.845334105755	95.290590302126	-0.00990860204558335	0.911131851156659	0.949095678288186
LeA-[950].SDB114	65	140	37	55	19	316	106	619	184	-6.64325340447563	-6.83879729743455	1302.78186526299	1071.3911900028	307.283594894474	235.1642027855	-0.282110204647952	0.168875384886454	0.259808284440699
A.tetra.L-[590].SDB15	221	292	141	101	51	718	258	1131	363	-5.91052025784626	-5.89678235939318	2710.77621786573	2748.27356390465	401.022365620913	191.877003321981	0.0198195979704829	0.862178984092164	0.91721168520443
Gala3Lex-[620].SDB56	202	236	121	110	58	724	240	1049	292	-5.99799202288181	-5.96124781173959	2483.73445479498	2576.69473525173	148.112444942157	200.607663552827	0.0530106911962524	0.962480195524189	0.972202217701201
B.tetra.type.2-[970].SDB144	88	121	48	57	26	488	229	853	249	-6.20332753713526	-6.73350518280059	2022.68885347706	1190.35323139417	122.016024029797	140.195168284307	-0.764884660191546	6.56693651909392e-06	7.29659613232657e-05
B.tetra.type.1-[620].SDB142	137	181	73	102	35	659	318	970	278	-5.98203202096504	-6.2917592665417	2523.69288155192	1851.4997983141	357.810005255959	352.716729364656	-0.446841961221635	0.00523030362677587	0.0141359557480429
A.tetra.type.2-[920].SDB134	123	163	58	69	42	628	256	1051	319	-5.99845146697694	-6.43898564361409	2482.59357977007	1598.02682748749	205.087196356245	90.2089647495011	-0.635556471976516	3.01651926898297e-05	0.000274229024452997
A.tetra.type.1-[700].SDB34	50	81	36	21	16	419	165	471	149	-6.59169972586552	-7.25964742700994	1371.70645607816	703.355976214944	143.190559145766	238.309747357313	-0.963644836014238	7.15381658267119e-05	0.000510986898762228
Lec-LeX-[570].SDB69	761	951	355	411	194	2495	952	4003	1202	-4.6595332816986	-4.69265149980394	9470.88160414381	9162.359924454	732.696918936518	282.758972250193	-0.0477794890236454	0.678274045549863	0.807469101845075
Di-Lex-[410].SDB111	15	15	15	21	3	127	62	318	65	-7.42381497495547	-8.27997898169127	596.867761008889	253.542529013879	158.591879839076	126.080548160796	-1.23518356670535	0.00157023944033104	0.00552942495669449
Lex-LeA-[410].SDB84	173	249	114	96	48	696	293	1027	309	-5.95269754660413	-6.0504239216988	2598.82061468272	2356.86266945819	240.771751166657	147.679624844403	-0.140989356713131	0.18274081960341	0.272747491945388
H3-[190].SDB145	143	145	48	76	27	370	125	521	135	-6.69229927656022	-6.50485047785985	1240.42740592085	1496.16445170695	316.176111289724	129.702303341804	0.270431452305621	0.0923392440056467	0.161998673694117
Ley-Lex-[350].SDB26	33	42	10	8	4	107	76	230	78	-7.47015385043174	-8.04841395554062	569.84061990787	319.608433885957	120.244215558505	135.213994179439	-0.83425298598452	0.00820682191975501	0.021043133127577
Ley-Di-Lex-[510].SDB160	2	3	0	0	3	30	14	68	20	-8.84313789999893	-10.4458381939451	144.36901963338	29.0690014466166	55.6072345962198	24.1068258897406	-2.31220776610735	0.00085693852670017	0.00357057719458404
Tri-Lex-[430].SDB135	46	92	31	46	22	388	165	552	165	-6.55395421708325	-7.0762283143201	1424.47177657999	844.954047012071	221.94547235389	117.554267961615	-0.753482250068372	0.000662342433163962	0.00315401158649505
GM3-[190].SDB181	33	35	15	5	6	159	76	162	57	-7.52977065073005	-8.05564368937598	536.861371330366	317.306082699031	110.702247631301	148.98128180484	-0.758674424991687	0.0178179591588165	0.041056982023444
GM3-[460].SDB171	1875	2130	729	845	329	6139	2433	8643	2500	-3.82286275633549	-3.94598010338578	21865.1167109097	19332.2594683739	3431.9303165795	1583.59553073804	-0.177620786036854	0.390136774631236	0.506671135884723
GM3-[540].SDB132	171	203	89	105	78	573	182	845	272	-6.19566308147242	-6.03320495551264	2038.25122488434	2397.79681854851	614.783473211877	210.063617047988	0.234377532674282	0.134617606327145	0.220684600536303
GM3-[1190].SDB192	1627	1821	1310	1393	1446	75	37	127	41	-8.05679237268491	-3.40279956039123	316.941807756341	33279.9701358027	18629.7817926694	30.0195825876039	6.71429235062897	4.57233025331344e-10	4.09496361064906e-08
3'SL.(Gc)-[490].SDB77	260	350	141	152	62	899	308	1252	394	-5.76448721932333	-5.71278416851145	3137.00354622449	3303.46233365119	362.914541339448	203.414197658338	0.0745917350051266	0.467982985892589	0.584978732365736
3'SLN.(Gc)-[570].SDB141	580	501	510	373	572	485	174	582	193	-6.42899862527079	-4.45962725523099	1614.06631071797	11566.6739012308	8131.02133182522	180.67158031304	2.84120230922513	0.000537100291963844	0.00282684364191497
6'SLN.(Gc)-[430].SDB161	406	396	268	289	184	252	91	463	99	-6.96787903254253	-5.11333271267304	941.647994081401	6015.99987764391	1637.51858857258	137.115243397421	2.67554477877459	2.33953202001303e-08	3.89922003335505e-07
6'SLDN-[620].SDB131	10	11	6	4	4	15	2	19	9	-9.89235083273967	-8.99291561900819	50.5599481955426	124.28719035671	31.4008645823241	22.5312118030521	1.29761072245132	0.0036712898098892	0.0104893994568263
3'SLec.(Gc)-[350].SDB118	179	270	84	104	30	394	213	772	171	-6.38249518754027	-6.1225876543973	1690.89857944104	2192.7744728393	553.654313373176	306.970798145239	0.374967309155056	0.0525664301757691	0.101089288799556
3'KDNLN-[510].SDB117	22	17	4	11	5	111	88	195	47	-7.56723798596833	-8.48750569312544	517.11876724079	206.026513092174	72.9915049354494	211.481957058427	-1.32766565740582	0.000987730006631417	0.00368573075993286
3'-KDNLec-[760].SDB150	35	46	22	24	13	157	50	261	59	-7.50054133380912	-7.60065845383763	552.785047902912	500.122017738131	67.6457139166504	79.3823530001757	-0.144438472573223	0.453302160435935	0.574862055200445
CT|Sda-[350].SDB65	14	13	2	6	2	31	13	59	27	-8.81706684442804	-8.97075011100814	148.1823653492	127.072837662311	48.9799760708232	46.2516101238388	-0.221718086562726	0.539235411788882	0.657604160718149
GD1a-[110].SDB31	27	16	7	10	5	115	41	254	50	-7.66167589855115	-8.39062678354395	470.51820888475	226.984963323178	67.6745344988094	103.105080569883	-1.05165382683073	0.00161369499396631	0.00552942495669449
3'S-Di-Lec-[270].SDB83	202	297	134	125	68	701	296	1209	290	-5.91963367725192	-5.83548306835281	2686.18400705046	2922.01138793518	271.155474771721	253.473358268578	0.121403666146529	0.263698127522385	0.371405813411809
3'SLecLN-[860].SDB88	307	387	133	146	95	1086	369	1418	446	-5.60917832561118	-5.59900187974102	3664.07880087982	3701.55647177365	452.909348561721	305.801693686754	0.0146815079907456	0.892699276506044	0.93968344895373
6'S-Di-LN-[300].SDB197	62	90	14	32	19	197	82	214	94	-7.27428321956539	-7.21848639009682	693.136769566376	732.910920977101	235.162285214776	123.83126052936	0.0804978091716334	0.740157145973	0.845656378108264
GM1-[190].SDB39	40	63	34	24	15	109	56	201	69	-7.6150375250938	-7.37846069924977	492.982182724066	624.561534484892	111.222189796656	64.0340131335199	0.341308213434443	0.0943660966886613	0.162700166704589
GM1-[460].SDB10	644	938	404	335	168	1817	802	3382	940	-4.8837822286318	-4.76951748196563	7568.33465376949	8484.47308369408	959.047143952031	529.333252847442	0.164849183363707	0.179185612302341	0.271493351973244
GM1-[460].SDB99	62	86	28	27	21	223	127	432	139	-6.86039019897508	-7.16590685944277	1048.50472732727	772.478130641133	134.463799334375	156.97034514199	-0.440767370965702	0.0180650720903154	0.041056982023444
GM1-[1190].SDB91	207	256	127	106	52	634	273	1065	311	-5.98329253511927	-5.9528982474994	2520.51373505433	2598.29908139658	220.630180447242	90.4967273563182	0.0438496880205411	0.646672140238885	0.779123060528778
GD3-[320].SDB68	42737	34397	30389	38660	33281	687	278	1263	303	-5.91883823151051	-0.22537201301168	2688.32157072475	798219.21558391	441121.928076187	256.235692118687	8.21393547889711	1.22848908319472e-09	4.09496361064906e-08
TetraSLac-[80].SDB78	15	22	12	8	7	172	59	284	50	-7.44362004144576	-8.38795375793173	585.163044249352	227.592511578004	55.8282324047379	125.673730522515	-1.36238556971856	6.3581922368059e-05	0.000489091710523531
GQ2-[140].SDB44	73099	72316	69880	73282	69076	441	198	883	201	-6.30369453470656	0.481671410666769	1829.53300227942	1618777.78478891	932896.197111766	233.097335129302	9.78921380000696	9.00528046388798e-10	4.09496361064906e-08
GT2-[160].SDB71	3805	2508	2710	2756	3559	313	106	439	134	-6.8252900822555	-2.63282690322681	1085.96087778806	71874.9911333436	51268.5541279506	72.764408098722	6.04844583749428	1.50978442896614e-08	3.01956885793229e-07
3'S-Di-Lex-[410].SDB13	124	92	123	73	68	941	537	3004	787	-5.18987847426196	-6.24193936572453	5572.68399830732	1946.07770434626	893.144030053281	1598.67133480345	-1.51780303082627	0.00365036910503184	0.0104893994568263
3'S-Tri-LeX-[160].SDB218	31	32	7	5	11	130	41	164	71	-7.68046791222809	-8.13089432287075	461.758785642372	294.304879491511	153.947400496607	86.8484286770091	-0.649827948919578	0.0468568610647945	0.0937137221295889
GD2-[460].SDB100	39084	38349	34410	39636	35332	1168	428	1667	411	-5.530957153359	-0.175436891619907	3962.1948454389	839090.349135276	472871.418937928	462.493924859178	7.72638252299135	2.58177111616416e-09	6.4544277904104e-08
GT3-[510].SDB201	205	273	159	124	83	383	144	451	150	-6.66180493764231	-5.77612045891133	1278.83606667927	3100.72148054118	539.05566842731	162.157103695457	1.27777260525751	1.61051188357135e-07	2.01313985446419e-06
(Man)3-[1300].SDB121	179	190	102	98	53	512	261	993	243	-6.12124329153329	-6.10628210918955	2195.72433981125	2228.82194431381	178.571681453919	287.948520032998	0.0215844235731551	0.84980086833396	0.913764374552645
(Man)3-[1730].SDB122	177	321	143	130	61	1000	361	1534	447	-5.61671931655086	-5.83556421177504	3636.551936205	2921.77429555075	493.867934066434	145.147223900926	-0.315726445063784	0.019818023067611	0.0440400512613578
(Galf)4-[<8].SDB1	145	209	79	67	35	340	159	527	133	-6.65638484515742	-6.31729385954658	1285.78629485849	1804.82100278547	232.778034140841	181.396902611846	0.489204883350902	0.0019789705206839	0.00638377587317386
(Man)3-[350].SDB20	127	151	79	75	30	464	180	657	180	-6.41968815809572	-6.42528979130831	1629.16419724783	1620.06372950934	201.734246913168	137.405276791721	-0.00808144845669195	0.94560134449721	0.964899331119602
(Man)3-[410].SDB137	464	528	347	293	183	1606	680	2947	916	-4.99577290267773	-4.9865799147242	6766.48923971717	6828.98029343959	1286.75483510113	596.429983870004	0.0132626781314984	0.923257780287577	0.951812144626367
2'F-B.type.2-[220].SDB72	0	2	1	1	0	19	13	38	18	-9.17839233997878	-11.1141949447678	103.246384882694	14.899320579142	12.4309599594386	32.7538514941262	-2.79277281806908	0.000340125911014452	0.00212578694384033
2'F-B.type.2-[760].SDB60	43	37	25	9	3	143	81	300	67	-7.34722239682295	-7.83450209059586	644.379708059431	395.839358013075	190.074265725586	121.431501172157	-0.702995997732063	0.0222959748568518	0.0484695105583734
3'GN.type1-[860].SDB169	128	147	68	49	22	318	123	600	138	-6.69120335945633	-6.57662104366237	1241.78755670125	1392.54670871525	263.506927676941	146.825472920414	0.165307338769521	0.274356973298337	0.375831470271694
3'S-Di-LeA-[160].SDB62	22	22	14	27	12	20	14	59	18	-9.00261596095786	-7.91113956919532	123.087390751583	366.636534743378	183.642777738977	32.753534901922	1.57466757764319	0.000587355804974372	0.00293677902487186
3'S-Di-LN-[1350].SDB198	77	78	35	37	13	196	82	260	104	-7.20583899068365	-7.10260355885211	742.239203040409	822.959508108223	135.768240948159	89.7215815459444	0.148937245547395	0.380520527299383	0.500684904341293
3'SLDN-[460].SDB220	339	357	171	148	96	961	365	1502	426	-5.64166199121934	-5.54431143832824	3546.96847430233	3909.63430173015	299.58491562977	99.2852473745351	0.140447159883792	0.139159630498247	0.224451016932657
3'SLeA-Lex-[570].SDB96	409	341	307	292	276	2671	1189	9151	2610	-4.12574278773971	-4.97621750141402	16151.4930004229	6900.11292608191	3348.37725236063	6297.03439158736	-1.22697565181939	0.0107414512222344	0.0268536280555861
3'SLec-[430].SDB73	21	14	9	6	4	122	40	140	54	-7.81499311660241	-8.57372990563369	403.637598254505	189.006357551133	46.5167608619864	55.3823510917737	-1.09462580287543	0.00089633321156028	0.00358533284624112
3'SLN-Lec-[410].SDB80	580	597	251	282	84	964	418	1535	430	-5.59890214746735	-5.12591957622939	3701.92565482614	5940.75186968733	1297.48006756722	214.816288115686	0.682369609951921	0.000318134096394174	0.00212089397596116
3'STri-LN-[160].SDB196	71	104	23	31	34	271	130	463	136	-6.79665792505834	-6.99197988648386	1117.50369492846	919.224768127931	376.08834288589	89.4313316636723	-0.2817900251253	0.196518061146414	0.288794545885165
6'SL-[620].SDB75	5597	4589	4823	3457	4181	1503	612	2184	664	-5.19613023904146	-2.31047780110865	5537.95356512746	99213.8357521695	54254.7626593149	268.550955633944	4.16311646193482	5.84437948638868e-08	8.34911355198383e-07
6SLN-Lec-[300].SDB199	156	175	66	90	32	415	138	615	190	-6.51589753626314	-6.3304691755235	1479.72719446155	1781.19787858	295.545998211998	111.873632384596	0.267516576479251	0.0510648898281041	0.100127234957067
aMan-[840].SDB217	55	46	21	19	19	301	119	359	118	-6.88748442169456	-7.47414194653014	1020.47770642074	567.572566368739	169.790101568868	136.076626898428	-0.846367901780481	0.000517100822642164	0.00282684364191497
AzOH-[460].SDB85	0	1	1	0	0	17	5	23	7	-9.75612048676391	-11.7465738937255	57.938961658404	7.91640084867076	10.1858748791197	6.78792070255973	-2.87161725934398	0.000720562817601185	0.00320088136187494
AzOH-[950].SDB40	31	7	1	2	3	31	13	63	66	-8.42745005774199	-8.81482844780053	218.778652654222	148.514427761098	142.998094064906	201.355584998492	-0.558868882285006	0.481357107225056	0.59426803361118
AzOH-[950].SDB41	0	0	0	0	0	0	0	0	0	-13.8754359074292	-13.8754359074292	0.941834839434782	0.941834839434782	0	0	0	1	1
AzOH-[950].SDB46	0	0	0	0	0	1	0	2	0	-12.3820660535231	-13.8754359074292	4.193117557655	0.941834839434782	0	2.52086911438125	-2.1544772824434	0.199268236660764	0.288794545885165
AzOH-[950].SDB51	3	0	0	0	0	5	2	9	2	-10.7913978026811	-11.388960243106	20.5757408927542	11.3197650228209	16.2533128194904	2.27559854581486	-0.862100369422533	0.316045278434943	0.427088214101274
AzOH-[950].SDB66	1	3	2	3	5	29	35	38	18	-8.77436044255459	-9.86037743301292	154.647775573484	52.2026429561823	84.8348040404624	111.430001372189	-1.56679132645539	0.0302154923628476	0.0629489424225992
AzOH-[950].SDB74	3	13	7	9	5	51	25	99	15	-8.50756969414633	-8.90700944414074	201.933990403845	135.436258656934	75.9236027976708	55.5384440003754	-0.576269746450856	0.168391533849679	0.259808284440699
B.tetra.L-[920].SDB30	20	39	20	17	3	177	68	347	77	-7.2623652857625	-7.97549068313372	701.446949426532	343.786173289007	136.64241344692	97.2970936052756	-1.02882247431944	0.000736202713231235	0.00320088136187494
B2.tri-[350].SDB143	114	207	90	96	78	892	345	1270	406	-5.72871030627689	-6.11120108447435	3251.26767034639	2217.88534473912	763.282279407649	132.139692864603	-0.551817548891242	0.0144324113674196	0.034362884208142
Globoside-P-[730].SDB59	135	135	59	55	24	563	213	649	233	-6.26657143778653	-6.58377989733544	1898.72734096113	1382.61326903857	200.296534390535	246.429466823403	-0.457635071519241	0.00341806248647636	0.0103577651105344
Globoside-P-[1030].SDB33	20	14	11	8	2	148	47	255	80	-7.46689677124499	-8.55434636681701	571.699661810601	192.705707035091	68.6052440163557	86.8517561954028	-1.56885813874847	2.21007345453887e-05	0.000221007345453887
GM2-[190].SDB97	0	0	0	0	1	6	7	23	7	-9.92914011067659	-12.3179635127231	48.7336836609876	4.47070916192011	19.995007014672	19.1402360458798	-3.44634367569203	0.00281420152178853	0.00879437975558916
GM2-[460].SDB92	752	820	335	290	111	1579	582	1998	655	-5.21993358875301	-4.89455248600543	5407.68824583579	7487.25912751889	1600.19304669967	482.857452380832	0.469425703332919	0.00636220288368172	0.0167426391675835
GM2-[590].SDB98	69	98	42	23	25	180	86	386	72	-7.18279275776993	-7.02323498366446	759.543655916015	890.938653936604	216.932890898728	153.919757447159	0.230193209437239	0.269435315794207	0.374215716380843
GM2-[1190].SDB162	3	5	2	0	1	25	10	18	15	-9.39751205197715	-10.1546602014609	82.9301349706761	38.8944029213959	20.7080067907002	32.5388790157907	-1.09233388047843	0.0593090105999967	0.111903793584899
GN-[1050].SDB154	40	37	26	22	9	130	193	258	46	-7.12626073969136	-7.6478945941286	803.719090556419	477.047450955884	90.0670207736418	680.839976076127	-0.75255857495639	0.159917330701891	0.253837032860145
LacNAc,.LN-[970].SDB79	206	267	128	122	61	733	291	1097	328	-5.91040587837261	-5.88917734545704	2711.08629275546	2769.2538994119	185.570202833288	73.587060025962	0.0306262991626425	0.753823201033569	0.846992360711876
LeALex-[350].SDB130	321	397	125	139	62	813	398	1460	462	-5.64703467309066	-5.67568946685119	3527.96284240687	3428.304458983	588.418266900982	325.538431066457	-0.0413401288560135	0.742579981075587	0.845656378108264
Lex-[810].SDB151	132	176	55	59	30	278	144	525	152	-6.70358733980833	-6.49302329690431	1226.50411424891	1513.96491657922	219.936075278164	134.040994928734	0.303779700487149	0.0383470550548647	0.0782592960303361
P1.tetra-[970].SDB89	196	290	126	122	83	630	279	1093	330	-5.9578030823573	-5.8240031077625	2585.58605662128	2955.7492476392	476.609219161657	136.134937353352	0.193032559818981	0.114358197473193	0.190596995788655
Pk-[860].SDB152	58	58	32	26	8	161	72	331	60	-7.33585998578982	-7.3769570236643	651.743169279226	625.501378849349	148.967428714544	132.24646071734	-0.0592904927367359	0.7770120344558	0.855856196063123
