## Supplementary material for "Measuring carbohydrate recognition profile of lectins on live cells using liquid glycan array (LiGA)": Zipped folder containing all the software, MALDI TOF spectra and analyzed files: compare_Derda_Figure3c_Sig7vsCHO_DEC2022-EF-knownGlycans.txt

sequence	20230317-87EFcrGT1	20230317-87EFcrGT2	20230317-87EFcrGT3	20230317-87EFcrGT4	20230317-87EFcrGT5	20221215-87EFrbGT1	20221215-87EFrbGT2	20221215-87EFrbGT3	20221215-87EFrbGT4	20221215-87EFrbGT5	control_coef	test_coef	control_CPM	test_CPM	sd_test	sd_control	logFC	PValue	QValue
Lac-peg4-[1080].SDB123	42	70	109	41	33	2088	1449	994	1162	2088	-5.94790457639982	-6.17075174518393	2611.3065829894	2089.66451467573	260.041795504982	69.606722216399	-0.321500505280971	0.00510174569236473	0.00962593526861269
Lec-[680].SDB52	27	60	64	36	31	2171	1442	1054	1272	2167	-5.90388333815255	-6.45256512673578	2728.82725732058	1576.47312444078	202.63294935626	86.7849135412268	-0.791580495415105	1.36317979817336e-07	4.70061999370124e-07
LacDiNAc-[50].SDB58	4060	3944	5381	3630	3494	87950	49693	37354	45577	68903	-2.33233332491222	-1.84369882431236	97068.9891518485	158231.073426291	36751.7735210462	7499.07816226888	0.704950570822672	0.00260165406334318	0.00530949808845547
Galili-tri-[1000].SDB113	3	1	4	0	3	177	124	68	96	186	-8.43927087013153	-9.43518882773392	216.207736342507	79.8637238464368	70.2228981379168	21.0613801727361	-1.43680589856524	0.00136530246806212	0.00290489886821727
P1.tri-[620].SDB55	33	63	84	56	42	2455	1550	1093	1334	2112	-5.85296234581929	-6.20264034051167	2871.38052465596	2024.07931613365	357.163178887633	107.699942428037	-0.504478708850697	0.000135763775137278	0.000331131158871409
LNT-2-[430].SDB115	0	0	1	0	0	3	0	3	1	1	-12.6874446241823	-11.7878108906527	3.08967508155937	7.59659155668333	9.96045382707349	3.09779893628935	1.29789712597962	0.458725650840242	0.533401919581677
GNLN-[810].SDB153	4	8	7	3	2	131	98	51	78	129	-8.7211157082648	-8.66051124139008	163.105111645925	173.295688324099	54.0275053460474	16.0804785240884	0.0874337638158778	0.780231641087049	0.840261961641467
Gala3-type1-[350].SDB168	1	0	0	0	0	22	29	13	22	32	-10.1167473186643	-11.784132862464	40.3973116444993	7.62458348055391	21.9592664151061	10.4633959674494	-2.40552885528975	0.0504400276432765	0.0681621995179412
Di-LN-[650].SDB186	11	23	28	9	9	364	275	174	221	369	-7.65649293782678	-7.46397646897884	472.963216998648	573.371637777906	116.561205532722	22.6144904158781	0.277742554896377	0.092436585377939	0.123248780503919
LNnT-[240].SDB8	0	3	4	2	2	137	101	69	91	130	-8.62592411628862	-9.43843279715745	179.394347562991	79.6050681306735	42.9186428738221	13.9166312180303	-1.17220224456869	0.00606250861864966	0.0112268678123142
P1.penta-[620].SDB53	54	87	129	70	64	2590	1567	1147	1491	2081	-5.80937329241353	-5.83004943009626	2999.30917325396	2937.9317543849	333.516654172514	235.896467760058	-0.0298293612996069	0.781443624326565	0.840261961641467
P1.penta-[620].SDB23	27	37	56	23	21	543	409	304	384	561	-7.19142855207979	-6.74211723660698	753.012634003681	1180.1458616135	111.334545743541	72.7626023989824	0.648219206647932	2.27099014784775e-05	6.30830596624374e-05
Tri-LN-[380].SDB112	14	22	40	19	8	430	281	200	248	470	-7.51671594995378	-7.21388066398914	543.915882972126	736.294293402938	185.649749333851	34.34103755642	0.436898965267378	0.00862109666323524	0.015124730988132
Di-N3-[970].SDB125	2	1	1	1	0	111	69	33	46	108	-9.02308054410987	-10.2172587068007	120.594058131475	36.5343111726945	36.7977117579413	22.0019241651297	-1.72283491325198	0.00785861615641036	0.0140332431364471
2'FL-[950].SDB167	6	8	15	7	6	376	204	155	158	252	-7.86785430640655	-8.10148741409167	382.854970956132	303.087985296196	34.9753641424156	53.8575854471876	-0.337061325844798	0.137511637277952	0.178586541919418
H-type.2-[540].SDB64	21	41	60	29	17	1220	816	536	661	1187	-6.51898472550216	-6.72656688303613	1475.16604078499	1198.64097712364	190.338731304097	34.6091799363207	-0.299477749251284	0.0133930131366149	0.0212587510104999
H.type.1-[700].SDB146	6	16	20	12	6	519	326	225	300	410	-7.41686607570534	-7.74766819194554	601.029778919693	431.748121456362	108.242084147293	49.0563984334865	-0.477246572615306	0.0102649879788334	0.0176982551359197
H2-[430].SDB35	11	25	33	15	12	694	464	335	388	662	-7.06308726614764	-7.28005930319055	856.130905826232	689.144694001845	88.4894634549177	22.9511641593451	-0.313024481853396	0.0390712056850477	0.0535221995685585
Tri-AN3-[1080].SDB126	1	1	1	1	0	104	63	50	48	95	-9.02159728949264	-10.4389687854601	120.773062546755	29.2693757302557	19.7556292945274	11.026562781664	-2.04483482832957	0.00166914419488404	0.00347738373934174
LeA-[950].SDB114	27	31	46	18	14	758	493	382	418	680	-6.9865124799569	-6.92888906782369	924.264307676938	979.087964761914	225.1335806916	57.8268100193874	0.0831330109236775	0.535975073550079	0.609062583579635
A.tetra.L-[590].SDB15	57	120	132	60	56	3819	2271	1825	2256	3145	-5.39832789144607	-5.79450473472275	4524.13947382255	3044.23775865214	379.757592225837	416.060625121176	-0.571562367110307	5.83541829859943e-05	0.000153563639436827
Gala3Lex-[620].SDB56	6	18	25	19	9	892	765	387	484	1148	-6.71533764083611	-7.49627266947257	1212.17666247868	555.149745181451	204.888517741275	207.842457513596	-1.1266510930703	4.60473656210763e-06	1.48539889100246e-05
B.tetra.type.2-[970].SDB144	2	11	9	2	3	200	136	82	111	189	-8.33444147516181	-8.54763477935768	240.103260478158	194.003418221507	100.160916741237	11.2436699148087	-0.307572922714123	0.27978465581617	0.349730819770213
B.tetra.type.1-[620].SDB142	6	14	16	5	10	517	385	216	269	516	-7.36427188609976	-7.90686258611482	633.486488921533	368.207991149903	118.992951744969	52.2832447628089	-0.782792912144188	0.000225910958714248	0.000537883235033923
A.tetra.type.2-[920].SDB134	5	5	9	1	2	556	478	251	294	787	-7.15861270636167	-8.74921840309999	778.133304155038	158.585226410359	78.2404566762871	159.659127892634	-2.29475895069411	3.61435667019212e-08	1.29084166792576e-07
A.tetra.type.1-[700].SDB34	9	42	60	28	20	1310	924	699	809	1234	-6.37857346199322	-6.78898192744352	1697.54283956416	1126.11465720778	371.709429246386	123.685530955891	-0.592094257844005	0.000718002847823789	0.00159556188405286
Lec-LeX-[570].SDB69	80	196	250	104	103	6263	3361	2875	3394	4309	-4.98010846455859	-5.26350078533218	6873.31700576892	5177.14887055563	822.81704460316	984.113716315132	-0.408848695806073	0.0111595926445047	0.0189145638042453
Di-Lex-[410].SDB111	15	28	33	21	16	622	371	288	343	658	-7.18188303727927	-7.10765090705506	760.23494273457	818.816210044017	92.7175759215722	58.0891036771512	0.107094326149088	0.513005366332234	0.589661340611763
Lex-LeA-[410].SDB84	14	27	55	21	25	775	507	359	466	790	-6.93631378047838	-6.89096158765821	971.845438070822	1016.93549806545	270.184458128908	40.6541911258567	0.065429383675112	0.638136788352218	0.70124921796947
H3-[190].SDB145	3	5	8	6	1	151	106	65	96	129	-8.59520827120452	-8.7034053117611	184.990095676197	166.019499147682	78.3324991894655	17.3861092171656	-0.156095333849839	0.633688862585212	0.70124921796947
Ley-Lex-[350].SDB26	10	20	20	4	7	249	156	105	149	220	-8.12719740424932	-7.73347263538927	295.39491432444	437.92073451623	159.628009980077	18.9434976830305	0.56802477150955	0.0131276019339839	0.0211735515064256
Ley-Di-Lex-[510].SDB160	2	2	6	1	2	11	17	10	8	31	-10.5497476114506	-9.27422076079636	26.2000926367244	93.8117202125616	35.5663364142942	10.5536479740881	1.84019626195965	0.0049034157277119	0.00942964563021519
Tri-Lex-[430].SDB135	10	15	11	9	9	569	361	240	338	589	-7.26641084322865	-7.8403222570608	698.614937878421	393.542198466101	101.235977007131	47.8500043211249	-0.827979150645224	7.86498975096236e-05	0.00020166640387083
GM3-[190].SDB181	3	4	3	2	2	65	65	31	41	115	-9.15742746429144	-9.19320521423405	105.433781639913	101.728280668126	30.5982644872217	28.9874761665508	-0.0516163824163646	0.914174950900275	0.946161032065081
GM3-[460].SDB171	4949	4031	5379	4520	4196	1913	1496	743	1069	2314	-6.00341047303591	-1.6980550991893	2470.31285841883	183039.171123798	57671.0303393769	381.694775599612	6.21131484711316	1.57567967521059e-17	1.65908300119533e-16
GM3-[540].SDB132	1891	1645	2467	1641	1630	1166	906	472	593	1342	-6.52156717451133	-2.63279531993753	1471.3614144458	71877.2612178281	18861.6390523986	207.544012893943	5.61031186974219	5.66388256373501e-18	8.09126080533573e-17
GM3-[1190].SDB192	2115	1735	2646	1947	1957	1468	1140	542	772	1832	-6.28080821627973	-2.50488572608486	1871.88709306424	81684.9319089482	24423.188203059	349.184468540312	5.44750465138525	5.04941794884063e-17	3.36627863256042e-16
3'SL.(Gc)-[490].SDB77	9655	7899	10521	8806	8390	4194	2725	1674	2255	3951	-5.3168394909002	-1.02282394897211	4908.24178008805	359578.074925978	114037.275166779	245.107121304799	6.19495492783979	1.9908996014344e-17	1.65908300119533e-16
3'SLN.(Gc)-[570].SDB141	765	757	993	719	671	350	277	108	178	483	-7.70861048208828	-3.50019088744661	448.94486085799	30191.6196710342	7177.63738276079	124.034456534419	6.07146607916948	9.18355529948569e-19	1.83671105989714e-17
6'SLN.(Gc)-[430].SDB161	361	297	376	288	281	78	48	44	43	55	-9.29646700775212	-4.37905814722983	91.747803831993	12537.1612220728	3947.52522950421	17.0325020567617	7.09432137709896	2.68557967081962e-20	2.68557967081962e-18
6'SLDN-[620].SDB131	109	80	106	81	84	38	24	23	9	33	-10.0562251594576	-5.6497288190314	42.9177459327336	3518.47078786746	1293.21298904797	15.0153038812528	6.35723041802818	7.29906505766054e-12	3.31775684439116e-11
3'SLec.(Gc)-[350].SDB118	32	67	89	38	32	596	334	264	308	389	-7.35269001158853	-6.2979270278731	640.866102327508	1840.11533387268	202.196717442985	91.5758277785585	1.5217013259195	1.36918119831982e-11	5.95296173182529e-11
3'KDNLN-[510].SDB117	0	6	3	2	0	50	47	33	34	81	-9.39974294484898	-9.44054238022671	82.7453329371244	79.4373116370612	76.1689614259243	16.1062353892921	-0.058861143090521	0.917776201103129	0.946161032065081
3'-KDNLec-[760].SDB150	10	21	18	18	10	419	288	182	228	446	-7.56163106397229	-7.48680347931998	520.026355524463	560.431531334313	160.062897971663	32.6633378449152	0.107953385299577	0.619289710972875	0.695831135924578
CT|Sda-[350].SDB65	10	21	14	13	20	13	13	10	12	15	-10.7363127646275	-7.45723864225689	21.7409546600951	577.247960852265	279.955364635425	4.73986636625041	4.73070397505137	9.11790540995423e-13	4.55895270497711e-12
GD1a-[110].SDB31	139	180	270	136	114	3566	2132	1831	2194	2879	-5.4446534481282	-5.09821302573114	4319.33662248221	6107.65103485329	467.913830705648	534.747645789649	0.499807879355721	0.000559696953740546	0.00127203853122851
3'S-Di-Lec-[270].SDB83	63	108	144	58	47	2954	1609	1393	1626	2193	-5.70734090177619	-5.81458714725483	3321.49298859588	2983.71190687522	357.480730535759	417.569314819529	-0.154723626505993	0.197885987319666	0.250488591543881
3'SLecLN-[860].SDB88	3	10	9	5	1	189	149	105	134	217	-8.21831183121957	-8.50979701034316	269.669929209285	201.484720075602	94.2078862720312	24.2670942513266	-0.420524222414235	0.136259234600176	0.178586541919418
6'S-Di-LN-[300].SDB197	29	21	27	22	24	66	54	31	46	82	-9.27241015544561	-6.99494837201549	93.9817300790832	916.500108760164	368.848768947961	11.1373890279624	3.28568282076876	2.89276239995689e-13	1.5225065262931e-12
GM1-[190].SDB39	9	26	26	11	15	302	180	134	143	282	-7.96695499256737	-7.37366182155195	346.733185183242	627.565932006032	167.219172043647	23.5086083577075	0.855941115617231	5.45105587406142e-05	0.000147325834434092
GM1-[460].SDB10	79	157	173	71	70	5158	3592	2531	3108	4779	-5.03574639986225	-5.54079516555152	6501.34370328738	3923.40584044613	574.236531307715	305.80225776374	-0.728631349667003	8.96423131726162e-06	2.80132228664426e-05
GM1-[460].SDB99	230	236	283	189	162	592	326	230	254	423	-7.40800767388906	-4.78780221233238	606.377593780571	8330.74648866955	1885.68114523808	70.0642502052732	3.780157425498	2.20054198660941e-19	7.33513995536471e-18
GM1-[1190].SDB91	1360	1246	1487	1208	1164	1661	821	711	765	1122	-6.37389513279397	-2.97735841703297	1705.50310966077	50927.1847210254	14762.0804252337	250.442354995408	4.90016667602569	6.16710400964307e-17	3.62770824096651e-16
GD3-[320].SDB68	5049	4004	5093	4659	4698	2147	1119	762	1027	1496	-6.13264773247587	-1.66499788314374	2170.82557933651	189191.058471834	66897.2710941785	269.984060983969	6.44545628205978	1.74365939746538e-17	1.65908300119533e-16
TetraSLac-[80].SDB78	216	216	291	194	155	1378	953	617	735	1339	-6.39018053185095	-4.81752687511662	1677.95325003785	8086.76200108529	1703.27283950071	53.8907238506	2.26885963160652	3.99441650518346e-15	2.21912028065748e-14
GQ2-[140].SDB44	51968	43320	54119	47798	45484	15058	8842	5537	7255	12381	-4.12319274920405	0.660955110078166	16192.7324887773	1936641.1568337	628486.593547268	1266.39006999802	6.902066391466	2.20803978199511e-17	1.69849213999624e-16
GT2-[160].SDB71	3287	2767	3695	3020	3045	2214	1531	775	1087	2348	-5.95602732463879	-2.0750405758329	2590.18151001652	125551.333039933	39746.0903034882	366.163086998529	5.59908033625805	5.49205602314505e-17	3.43253501446565e-16
3'S-Di-Lex-[410].SDB13	21	48	71	29	16	1039	751	521	636	1072	-6.60209112787404	-6.64072539091563	1357.5263062729	1306.07948193772	303.239921168332	55.4413623953157	-0.0557374596985034	0.900772597344962	0.946161032065081
3'S-Tri-LeX-[160].SDB218	16	10	16	5	6	16	33	11	18	52	-10.0325872543201	-7.86151513923243	43.9443167320856	385.289661422236	221.144617993019	20.0551328783363	3.13219497384929	2.04184774648786e-07	6.80615915495953e-07
GD2-[460].SDB100	3268	2692	3572	3014	2957	1946	1182	704	1010	1605	-6.14942620787518	-2.0926378062304	2134.70629635399	123361.303050755	39800.1185149738	177.277990022442	5.85270850898878	1.94139388865449e-17	1.65908300119533e-16
GT3-[510].SDB201	208	166	262	184	171	195	110	66	71	167	-8.51936211472408	-4.87942536351357	199.566685421344	7601.38080355998	2184.14405854265	31.7429968497997	5.25131870012089	7.18113533545838e-20	3.59056766772919e-18
(Man)3-[1300].SDB121	62	99	127	63	54	3459	1656	1542	1786	2139	-5.62767152817765	-5.83341454753493	3596.94095965387	2928.06188495335	101.669340979512	670.264411452447	-0.296824433724263	0.0288664045321448	0.0424505949002129
(Man)3-[1730].SDB122	8	11	12	8	7	938	716	459	571	1028	-6.68613943169104	-8.00428733276154	1248.09182790332	334.027466692803	48.8116383989156	72.1582278766097	-1.9016854400326	5.87228024684318e-12	2.79632392706818e-11
(Galf)4-[<8].SDB1	2	5	6	0	2	478	296	225	238	365	-7.52177406079601	-9.13142111783485	541.171642334691	108.211694208091	59.1700600762492	53.050835792667	-2.32222982677145	2.64745034510055e-08	9.80537164852054e-08
(Man)3-[350].SDB20	51	101	143	68	60	2655	1682	1277	1534	2293	-5.74476969112146	-5.79948632436483	3199.47133345086	3029.11032598039	290.264200620435	198.384443425495	-0.0789394154343536	0.45339319171367	0.533401919581677
(Man)3-[410].SDB137	26	31	44	24	28	2224	1401	869	1169	2118	-5.96289786139962	-6.79324482404701	2572.44656678814	1121.32436437616	227.494236699976	154.028760267468	-1.1979374452286	6.20279052858455e-10	2.48111621143382e-09
2'F-B.type.2-[220].SDB72	2	3	5	2	1	131	127	51	83	198	-8.54125592905586	-9.27256435463211	195.244892363635	93.9672392900214	21.5933866578142	49.156691029977	-1.05505503893917	0.0164528345902456	0.0257075540472587
2'F-B.type.2-[760].SDB60	50	109	135	45	49	1140	609	485	523	797	-6.73251635885774	-5.89913158306949	1191.53086330918	2741.82483230165	500.792817366801	146.816885769539	1.20232008318207	5.2389435282757e-10	2.18289313678154e-09
3'GN.type1-[860].SDB169	9	32	25	13	16	961	568	399	529	683	-6.84956542216449	-7.28352909052218	1059.91620892723	686.757652131646	223.978377554335	117.773998334152	-0.62607723226562	0.000959302044635968	0.0020854392274695
3'S-Di-LeA-[160].SDB62	4	2	4	2	2	7	10	2	7	7	-11.3721945514219	-9.19250010696773	11.5111485689405	101.800035312402	51.5924204294651	5.32957459051118	3.1446343656672	1.95762113803694e-05	5.75770922952042e-05
3'S-Di-LN-[1350].SDB198	5	5	10	3	5	300	240	136	171	370	-7.81214770906912	-8.50531147309584	404.787747262625	202.390517267065	57.4387210398036	50.380170487695	-1.00002392488527	0.000393075560353785	0.000914129210125081
3'SLDN-[460].SDB220	58	82	89	46	46	2123	1551	1171	1395	2262	-5.84426396149739	-6.05312019021995	2896.46583867828	2350.51649417485	348.407846368775	215.753650488728	-0.301315845436797	0.0127397645537226	0.0208848599241354
3'SLeA-Lex-[570].SDB96	13	17	26	16	10	239	201	100	126	243	-8.09912780526723	-7.42961265153629	303.803998804563	593.417326685142	84.4329174892578	40.1611283362546	0.965906192087636	1.87040152410905e-05	5.66788340639105e-05
3'SLec-[430].SDB73	9	19	20	9	11	190	227	99	105	336	-8.05649489566666	-7.61801211221894	317.036104685161	491.517943104226	84.9373232699216	100.290193213596	0.632596937195204	0.0304411231934754	0.0441175698456166
3'SLN-Lec-[410].SDB80	1	14	5	4	4	237	156	106	134	194	-8.18360133116009	-8.50480334065634	279.1946550229	202.493384587231	144.576216035812	17.8527420153895	-0.463396546223815	0.139329265360084	0.178627263282159
3'STri-LN-[160].SDB196	20	23	39	16	17	262	192	117	141	295	-8.00050855170313	-7.09302129209012	335.292071183885	830.883228621616	118.988794980604	29.7817521687438	1.30922736911361	9.22678551897634e-09	3.54876366114475e-08
6'SL-[620].SDB75	26118	22053	29288	24195	23365	7508	4269	2790	3541	5727	-4.84200850918358	-0.00876376905000869	7891.18859920278	991274.520837753	306671.491576516	708.716529773654	6.97289821799336	8.16218478343406e-18	1.02027309792926e-16
6SLN-Lec-[300].SDB199	203	199	258	181	174	466	346	211	233	533	-7.4310276138349	-4.85895730855353	592.578257306303	7758.56946904486	1882.77147162404	67.2885055982719	3.71071307424719	3.28559355605939e-18	5.47598926009898e-17
aMan-[840].SDB217	1	0	0	2	0	89	104	43	42	190	-8.78310941956283	-10.7192238195885	153.300667243331	22.1156773277037	41.0583975101997	64.5318499344135	-2.79322264351077	0.00453248515902675	0.00888722580201323
AzOH-[460].SDB85	2	1	1	0	1	79	88	26	54	112	-9.03088249905431	-10.2168552095939	119.656849507122	36.5490556396808	37.2978889583509	36.4721234403814	-1.71099694812513	0.0173994278290417	0.026362769437942
AzOH-[950].SDB40	4	10	14	10	4	168	125	68	101	168	-8.46343170848329	-8.10251119637209	211.046576216907	302.77784797108	102.550878621401	18.0450141837836	0.520698232977938	0.0390442003137111	0.0535221995685585
AzOH-[950].SDB41	0	0	0	0	0	0	0	0	0	0	-14.7309926371842	-14.7309926371842	0.400323591880771	0.400323591880771	0	0	0	1	1
AzOH-[950].SDB46	0	0	0	0	0	1	1	2	0	4	-12.6904446486054	-14.7309926371842	3.08041987072621	0.400323591880771	0	2.40589688517881	-2.94388846381861	0.454729013581832	0.533401919581677
AzOH-[950].SDB51	0	1	1	0	1	3	3	1	0	3	-12.4956605779987	-10.7231013717685	3.74285983117963	22.030088679333	22.5015739958751	2.02073145886968	2.55726237651035	0.0340255078523889	0.0479232504963224
AzOH-[950].SDB66	0	1	2	0	1	35	43	8	15	61	-9.83398526872023	-10.4416974030813	53.5987254697202	29.1896196572739	24.8350441610509	26.3505917201752	-0.876743282530708	0.34770745200098	0.429268459260469
AzOH-[950].SDB74	7	8	5	5	1	217	178	100	136	250	-8.12667411450077	-8.57449219204951	295.54953190625	188.862335472279	114.79272223296	28.7638753292546	-0.646064919699997	0.0338862387426234	0.0479232504963224
B.tetra.L-[920].SDB30	55	84	112	47	51	2359	1617	1176	1410	2269	-5.8126076741523	-5.98303765521591	2989.62393375925	2521.15624522953	237.737780386556	120.874436982369	-0.245878488499271	0.0227000973042008	0.0338807422450758
B2.tri-[350].SDB143	4	9	18	6	4	467	382	204	283	628	-7.33888259934032	-8.13279664027137	649.776175772497	293.745550377595	80.2522358751293	105.560672572682	-1.14537584974334	2.05582237499048e-05	5.87377821425851e-05
Globoside-P-[730].SDB59	1	10	14	6	5	295	261	129	172	406	-7.77975504481051	-8.26083698865971	418.114581404478	258.442587156186	109.309255920508	78.1890455200176	-0.694054534652463	0.0173941632139478	0.026362769437942
Globoside-P-[1030].SDB33	84	179	218	87	68	3581	2439	1886	2249	3141	-5.39132539492642	-5.4122127303651	4555.93092459655	4461.75661616912	751.461868425472	422.605978928413	-0.0301340552547725	0.815016735344422	0.86703908015364
GM2-[190].SDB97	0	0	0	0	0	0	0	0	0	0	-14.7309926371842	-14.7309926371842	0.400323591880771	0.400323591880771	0	0	0	1	1
GM2-[460].SDB92	3	4	3	3	2	153	132	76	85	206	-8.43367790149576	-9.1239239053313	217.420367373287	109.026029081381	31.3729178275967	35.0433030532967	-0.995814486726955	0.0077383288346927	0.0140332431364471
GM2-[590].SDB98	612	511	655	530	540	402	226	143	186	303	-7.78264386847345	-3.79302802997342	416.908465075379	22527.2851761183	7223.96352070854	42.2519124294913	5.75579898525605	6.79050950174085e-19	1.69762737543521e-17
GM2-[1190].SDB162	52	36	56	41	51	43	22	11	17	42	-10.0086538520658	-6.33289303226367	45.0087405745175	1776.88573821286	735.784870205188	10.2868211590535	5.30300190622256	4.82332783608419e-17	3.36627863256042e-16
GN-[1050].SDB154	1	13	18	7	6	307	192	134	144	344	-7.90200388512131	-8.04096002985671	370.001356868223	321.999672385501	144.505350907369	45.9086315130258	-0.200471340910812	0.428091663146344	0.516073265586632
LacNAc,.LN-[970].SDB79	87	156	209	105	88	3947	2157	1825	2146	2597	-5.44338815169292	-5.3729333983927	4324.8053227473	4640.49889340852	209.415818876077	672.819136530028	0.101644723193277	0.428340810436904	0.516073265586632
LeALex-[350].SDB130	8	20	26	10	8	765	432	352	420	575	-7.05707961997255	-7.5695300289288	861.289718031301	515.934866105043	97.109135847929	93.573657632387	-0.739309663702697	0.000103057436204356	0.00025764359051089
Lex-[810].SDB151	4	7	12	4	5	297	215	141	167	285	-7.89635040020073	-8.3747342641016	372.099078090265	230.62114376727	39.8455863063712	13.6055845965218	-0.690162028091096	0.00442177085031116	0.00884354170062232
P1.tetra-[970].SDB89	22	30	50	19	12	1046	623	411	584	997	-6.71379371509452	-6.95957867828667	1214.04961871186	949.496533785616	190.024450814517	84.7777661695338	-0.354592747522393	0.0116644814978577	0.0194408024964294
Pk-[860].SDB152	3	8	13	1	4	206	110	71	108	137	-8.46185398063305	-8.47979674883452	211.379813087322	207.620897618909	95.1651406480134	31.3696221657896	-0.0258859427040862	0.93310816572601	0.952151189516336
