## Supplementary material for "Measuring carbohydrate recognition profile of lectins on live cells using liquid glycan array (LiGA)": Zipped folder containing all the software, MALDI TOF spectra and analyzed files: compare_Derda_Figure3d_Sig7Jur_Neu5treat-knownGlycans.txt

sequence	20230515-87EFfjZYA1.x	20230515-87EFfjZYA2.x	20230515-87EFfjZYA3.x	20230515-87EFfjZYA4.x	20230515-87EFfjZYA5.x	20230515-87EFfjZYA1.y	20230515-87EFfjZYA2.y	20230515-87EFfjZYA3.y	20230515-87EFfjZYA4.y	20230515-87EFfjZYA5.y	20230515-87EFfjZYA6	20230515-87EFfjZYA7	20230515-87EFfjZYA8	20230515-87EFfjZYA9	20230515-87EFfjZYA10	control_coef	test_coef	control_CPM	test_CPM	sd_test	sd_control	logFC	PValue	QValue
Lac-peg4-[1080].SDB123	5	3	8	8	7	387	273	215	154	283	846	704	992	667	403	-6.1320786405077	-7.07920504840764	2172.06133033263	842.442583332195	128.657408578496	957.176482701524	-1.36641457177222	0.00182170753308922	0.00455426883272305
Lec-[680].SDB52	10	1	7	2	4	1156	866	640	486	849	644	511	721	505	304	-5.78296070663109	-7.32020827194029	3079.5841522014	662.024315764135	552.797162567253	838.797241044038	-2.21777943909021	9.5673408745147e-06	4.55587660691176e-05
LacDiNAc-[50].SDB58	75	35	111	110	129	3511	2595	1779	1307	2550	1520	1135	1712	1114	643	-4.8048050725354	-4.41143516264389	8190.29737268317	12137.7461840204	2666.08036659788	3201.44552315026	0.567512818235424	0.0512861440258242	0.08692566784038
Galili-tri-[1000].SDB113	0	0	0	0	1	55	65	37	27	57	48	54	65	48	29	-8.40761725821555	-10.4829048949661	223.160958869564	28.0112345322757	50.7221794047946	32.5977488868034	-2.99400718195814	0.00176416094468947	0.00452348960176788
P1.tri-[620].SDB55	4	0	4	3	6	503	340	201	144	318	525	394	572	363	254	-6.43760677672116	-7.69096504814943	1600.23181361574	456.936992690589	268.890819391934	249.525002323543	-1.80821376264673	1.24692533790692e-05	5.49220405538858e-05
LNT-2-[430].SDB115	0	0	0	0	0	0	0	0	0	0	3	0	5	2	0	-12.193532342549	-13.9949557913432	5.0630963114666	0.835733720001785	0	6.08580533213489	-2.59890467611654	0.667568751846387	0.695384116506653
GNLN-[810].SDB153	0	0	0	0	1	60	40	18	17	26	49	37	66	46	30	-8.65982112947519	-10.4835613355049	173.415323019328	27.9928528562837	50.7221794047946	39.0136541262066	-2.63110095110893	0.00783534561793168	0.0163236367040243
Gala3-type1-[350].SDB168	0	0	0	0	0	4	1	1	0	5	0	0	0	0	0	-12.0719957879401	-13.9949557913432	5.71740350719197	0.835733720001785	0	7.58252604015572	-2.77424486073747	0.651785667805204	0.686090176637057
Di-LN-[650].SDB186	1	1	4	1	4	205	145	93	67	130	250	187	269	161	134	-7.2176223726723	-8.11896765400491	733.544442430822	297.83597156102	166.94768627046	148.132480677531	-1.30036636750723	0.000776470028319297	0.00221848579519799
LNnT-[240].SDB8	0	1	0	0	0	26	29	14	10	15	21	16	25	25	10	-9.34605198525372	-10.4459587780068	87.3094385014024	29.0654963996814	98.7178595218885	19.8667349105302	-1.58683007534497	0.157932326948606	0.231854033289111
P1.penta-[620].SDB53	21	8	27	18	20	863	694	445	335	651	1387	1146	1586	1047	806	-5.51770942469285	-5.9713381548932	4015.03415531089	2550.82573420712	655.478551622955	1237.43321584127	-0.654447919464799	0.0170588780405341	0.0341177560810682
P1.penta-[620].SDB23	3	0	3	1	2	140	107	69	59	95	200	115	199	147	103	-7.49270411007369	-8.31260711155115	557.134369040348	245.403414552807	183.558076362945	125.843264253152	-1.18286999424151	0.00705437282037001	0.0150093038731277
Tri-LN-[380].SDB112	1	0	3	1	2	139	105	80	75	122	229	197	291	222	134	-7.23381964338573	-8.57157692359037	721.758730366421	189.413723213135	131.072861044124	228.543685630776	-1.92997579406434	0.000392012924293336	0.00122504038841668
Di-N3-[970].SDB125	0	0	0	0	0	57	59	38	23	44	18	9	14	16	6	-8.91949743219223	-13.9949557913432	133.755449085452	0.835733720001785	0	87.2902458360612	-7.32233860498556	0.0291869739919304	0.0521195964141615
2'FL-[950].SDB167	0	0	0	2	1	38	34	25	22	34	36	25	35	28	13	-8.91426916416437	-9.41293867701454	134.456589701865	81.6606202148163	107.858269986638	26.1628318388063	-0.719428033231454	0.381228903651663	0.453843932918647
H-type.2-[540].SDB64	1	1	6	6	4	668	580	362	290	471	768	605	825	589	396	-5.98472414162345	-7.63591422148854	2516.90793285814	482.797029462575	266.814674288906	263.938445804245	-2.38216373978643	1.99518676665226e-08	1.81380615150205e-07
H.type.1-[700].SDB146	4	5	8	8	8	540	293	224	178	281	487	304	481	337	230	-6.49893788876294	-7.0067517420077	1505.03686093903	905.745911618019	178.646765076723	187.761603852547	-0.732620527770937	0.00117052351809905	0.00316357707594337
H2-[430].SDB35	2	4	2	2	0	183	145	88	83	120	172	124	167	120	93	-7.42892033795122	-8.15185837416179	593.828299806746	288.199279569221	328.38240526576	54.8942286960646	-1.042979119711	0.020306543144662	0.0376047095271519
Tri-AN3-[1080].SDB126	0	0	0	0	0	73	61	28	19	35	8	13	14	9	4	-9.02566377753193	-13.9949557913432	120.28293755156	0.835733720001785	0	90.1194923879937	-7.16917294505467	0.0529905480631262	0.0883175801052104
LeA-[950].SDB114	34	15	43	30	41	548	370	280	235	415	961	757	1159	776	433	-5.94278085870925	-5.42385101506636	2624.72051598132	4410.13042528408	867.811212743096	900.0305550445	0.748657511992876	0.00662432162333782	0.0147207147185285
A.tetra.L-[590].SDB15	22	12	15	20	17	727	603	445	350	619	1441	1146	1691	1016	752	-5.53923121069402	-6.02729009532689	3929.5466708073	2412.02147844985	647.279251745479	1326.33183594945	-0.704120132521648	0.0180956817209283	0.0354817288645654
Gala3Lex-[620].SDB56	0	0	0	0	0	177	150	103	50	148	177	120	207	142	56	-7.44061666859317	-13.9949557913432	586.923148852935	0.835733720001785	0	103.869274671118	-9.45591254869602	1.7553726539461e-07	1.2538376099615e-06
B.tetra.type.2-[970].SDB144	0	0	0	0	0	64	52	32	20	48	19	11	20	12	8	-8.93530304161801	-13.9949557913432	131.65798223466	0.835733720001785	0	77.5544671320269	-7.29953593064877	0.0194501052228476	0.0374040485054762
B.tetra.type.1-[620].SDB142	1	1	0	0	1	250	165	98	78	165	129	122	175	112	72	-7.39433196809374	-9.38174284008601	614.727198591827	84.2482432917232	97.1015571807171	114.032460154396	-2.86722780923205	1.26320693273937e-05	5.49220405538858e-05
A.tetra.type.2-[920].SDB134	0	0	0	2	0	302	251	146	95	189	63	72	96	53	33	-7.42473348729612	-9.80257364466387	596.319782305796	55.3090702076563	108.708994482865	355.909021712501	-3.43049820306109	0.00280492730624551	0.00684128611279394
A.tetra.type.1-[700].SDB34	1	1	1	0	2	234	132	121	81	143	46	32	46	25	14	-7.80550215509588	-8.88376254968514	407.486744317	138.621612408009	92.5579307860963	293.118912671209	-1.55560092406091	0.109817941195711	0.168950678762632
Lec-LeX-[570].SDB69	14	5	21	20	10	1276	992	732	605	976	881	709	983	709	470	-5.55772653488613	-6.27131443225772	3857.53641050034	1889.7430108373	689.743786609689	696.861039955444	-1.02948972077638	0.000170052743280855	0.000566842477602849
Di-Lex-[410].SDB111	2	1	0	3	3	209	134	103	90	151	472	386	536	363	241	-6.73339338477401	-8.30377360464328	1190.48631797564	247.580790082847	148.408515843648	553.04838204037	-2.26557975551552	0.000765967782289312	0.00221848579519799
Lex-LeA-[410].SDB84	7	4	12	9	5	335	241	215	149	278	305	249	328	235	132	-6.78839824283892	-6.89453804348395	1126.77214486025	1013.30496926179	312.570051834756	114.674886602614	-0.153127364031523	0.547927124415565	0.602117719137984
H3-[190].SDB145	1	0	0	1	1	48	22	27	21	36	62	68	82	68	41	-8.43832374007578	-9.40016447942877	216.41261019366	82.71046026851	72.778470284295	75.3180988108017	-1.38764286478953	0.0486217420983156	0.083830589824682
Ley-Lex-[350].SDB26	1	0	0	1	0	45	28	20	19	33	38	20	40	26	17	-8.94521580574229	-9.7927085336863	130.359334937908	55.8574005461712	76.5243882116526	19.4665340553704	-1.22267355579428	0.158122223207839	0.231854033289111
Ley-Di-Lex-[510].SDB160	0	0	0	0	0	1	2	2	1	2	2	0	0	0	0	-12.111739472936	-13.9949557913432	5.49462908448307	0.835733720001785	0	4.74656736417173	-2.71690684348729	0.602835995208483	0.641314888519662
Tri-Lex-[430].SDB135	0	0	1	0	0	244	202	143	93	206	55	44	63	37	10	-7.58102772581096	-10.4794242646489	510.036775607683	28.1089011565156	52.8358276227832	364.336115349299	-4.18150231311124	0.00696767057540502	0.0150093038731277
GM3-[190].SDB181	0	0	0	0	0	6	13	5	2	8	0	1	1	0	0	-10.9537133371985	-13.9949557913432	17.4929373726825	0.835733720001785	0	19.2301177481242	-4.38758540673561	0.468621670321071	0.526541202607945
GM3-[460].SDB171	3	1	4	6	9	354	268	209	129	266	155	109	160	116	53	-7.08631718753983	-7.39711293461373	836.472270482579	613.020037712476	304.401415285884	365.787356697438	-0.448383483032886	0.298394738368037	0.382557356882099
GM3-[540].SDB132	17	13	29	35	38	181	179	111	82	140	333	285	395	224	160	-6.97933018528602	-5.6468813927547	930.9265427166	3528.50365118319	772.485577130738	280.725907334505	1.92231726522342	1.06162889128988e-07	8.16637608684521e-07
GM3-[1190].SDB192	300	112	501	504	488	348	263	224	145	306	541	380	522	378	172	-6.53070759728513	-3.00685638696007	1457.97382638011	49446.8765376423	14915.3539741817	295.86496951429	5.08384266596653	1.19471987322418e-14	1.19471987322418e-12
3'SL.(Gc)-[490].SDB77	409	172	585	565	489	1016	713	546	420	764	1930	1539	2122	1526	1025	-5.26276479916008	-2.83141142155281	5180.96058304704	58929.6204083131	12928.4964507184	1943.5017025605	3.50770146052265	1.48314943344104e-10	4.94383144480345e-09
3'SLN.(Gc)-[570].SDB141	2	2	14	15	11	55	35	33	12	31	8	4	7	7	4	-9.30366909940966	-6.7779028669726	91.0894015222567	1138.66031833454	691.100406042393	73.1630219483921	3.64391041798175	1.62198649041607e-05	6.75827704340028e-05
6'SLN.(Gc)-[430].SDB161	109	39	111	142	121	515	417	292	223	404	1622	1351	1971	1319	791	-5.54665893061492	-4.27205234564203	3900.46722938867	13953.1171279739	3487.14811256393	2227.03808425434	1.8388685992248	0.000110324086130412	0.000389562086334105
6'SLDN-[620].SDB131	39	20	54	69	39	72	46	57	35	54	1045	763	1201	751	741	-6.15842305606975	-5.12360493018603	2115.58680441499	5954.51853382809	1644.04146214428	2013.16611797153	1.49292697843446	0.0748717470269833	0.120760882301586
3'SLec.(Gc)-[350].SDB118	2	2	8	3	3	119	58	48	42	75	153	104	158	109	86	-7.75647517647527	-7.62323087566218	427.962417218456	488.959508969011	264.510239839401	119.337520957894	0.192230892009773	0.58222063304355	0.626199035232454
3'KDNLN-[510].SDB117	0	0	0	0	0	13	4	1	2	3	1	0	0	0	0	-11.4005528807088	-13.9949557913432	11.1892967857824	0.835733720001785	0	13.4488597315494	-3.74293221324022	0.547154979121386	0.602117719137984
3'-KDNLec-[760].SDB150	1	0	1	0	1	84	71	52	22	58	120	89	124	86	60	-7.98068708842752	-9.40091025391987	342.004354533882	82.6487999123128	72.2837214742082	84.1108885839771	-2.04894891781144	0.00114527228774063	0.00316357707594337
CT|Sda-[350].SDB65	0	0	0	0	0	14	4	7	1	8	7	7	13	8	8	-10.2507742450717	-13.9949557913432	35.3301360745164	0.835733720001785	0	14.3259799283156	-5.40171214899385	0.111946924895486	0.169616552871949
GD1a-[110].SDB31	13	9	14	12	11	556	467	264	255	480	692	538	774	579	354	-6.10242810212721	-6.40772649404993	2237.42841387221	1648.76872971319	331.363063568848	344.489867235725	-0.44045247601828	0.0199618275821059	0.0376047095271519
3'S-Di-Lec-[270].SDB83	42	19	58	56	42	946	631	497	419	684	1009	759	1147	766	557	-5.69211170231119	-5.14137536514665	3372.46380507801	5849.63878881363	1250.18421386868	370.814474486997	0.79454458246464	3.78584558776618e-05	0.000145609445683315
3'SLecLN-[860].SDB88	1	1	1	4	6	201	170	104	73	153	129	103	157	111	49	-7.48031330018748	-7.9580523828939	564.080661308607	349.833796680121	242.283824687471	122.58328121543	-0.689231805459402	0.0718010447325251	0.117706630709058
6'S-Di-LN-[300].SDB197	0	0	0	2	1	99	67	42	33	58	38	31	67	36	19	-8.41622675068299	-9.41066808710013	221.24790331069	81.8462486587648	107.858269986638	71.1223210032986	-1.434675584504	0.0470034390039154	0.0824621736910796
GM1-[190].SDB39	2	0	1	6	2	142	92	50	35	77	225	161	245	189	112	-7.44750943890227	-8.1214636934871	582.891532862216	297.09348823612	278.406462733698	239.416330381242	-0.972310460875556	0.0807924370978764	0.126238182965432
GM1-[460].SDB10	7	6	8	5	5	1390	1065	727	546	1015	1263	906	1397	910	573	-5.42172118767077	-7.04407534560576	4419.53325152606	872.56330939777	320.751905746169	220.9088612179	-2.3405622982184	2.77126934260785e-10	6.92817335651961e-09
GM1-[460].SDB99	2	0	2	3	0	119	95	56	36	75	17	21	22	14	10	-8.44447893739263	-8.56151563747086	215.084639031004	191.329088237521	172.285512177272	153.09581453981	-0.168848266804867	0.849569300500944	0.866907449490759
GM1-[1190].SDB91	95	39	127	109	123	1520	1170	930	673	1247	1407	1122	1656	1005	857	-5.23640273450729	-4.33197592748444	5319.35760155371	13141.5550591276	2601.09520832041	423.770140275606	1.30481206933891	2.83472067506482e-08	2.36226722922068e-07
GD3-[320].SDB68	49006	27005	59674	55325	48589	5466	4715	4677	3372	5783	532	438	634	434	340	-4.33066902986199	1.88169064453968	13158.7409538461	6564593.88055508	830677.966917705	12124.8668546775	8.96254049447787	8.44976357697397e-09	8.44976357697397e-08
TetraSLac-[80].SDB78	10	3	14	18	8	1200	940	559	412	809	985	771	1133	790	483	-5.61851075220674	-6.55406229797929	3630.04311920614	1424.31782671366	610.950492457266	228.452474642877	-1.34971557558206	3.00426093029508e-06	1.87766308143442e-05
GQ2-[140].SDB44	65029	32074	86073	78196	74025	7523	6768	6181	4277	7886	1203	1060	1440	971	673	-3.98374417091105	2.20172015658381	18615.8079224265	9040551.29571411	1301410.94973684	15221.1349652115	8.92373871087241	1.11111260378353e-09	1.23456955975948e-08
GT2-[160].SDB71	325	114	561	597	615	253	172	122	102	210	93	81	136	77	42	-7.43294929288595	-2.866869189027	591.440605534015	56876.718372362	19683.3047897153	252.806130009511	6.58746112213907	2.97744892784028e-13	1.48872446392014e-11
3'S-Di-Lex-[410].SDB13	9	8	20	24	19	797	533	399	283	535	298	226	292	220	131	-6.3697242950641	-6.14435883661358	1712.6313413944	2145.55109980848	581.2705381326	759.965981906956	0.325133629294232	0.339639117023683	0.414194045150833
3'S-Tri-LeX-[160].SDB218	0	0	0	0	0	7	6	3	0	6	0	0	0	0	0	-11.4523491206707	-13.9949557913432	10.6244870637643	0.835733720001785	0	12.3823989771991	-3.6682060347104	0.582365102766183	0.626199035232454
GD2-[460].SDB100	26122	12877	34052	33271	29944	2750	2324	2217	1506	2659	402	321	429	318	208	-5.04424561577257	1.29987466993324	6446.32153331497	3668836.82323971	538522.334175417	5421.464084779	9.15263087499085	7.82523091677541e-10	9.78153864596927e-09
GT3-[510].SDB201	20	5	16	15	17	41	24	27	13	27	17	8	12	12	5	-9.35442303165671	-6.22301848961294	86.5816177012636	1983.24975441262	714.02564543108	46.9417128443029	4.51766180382372	7.37396834868261e-10	9.78153864596927e-09
(Man)3-[1300].SDB121	81	52	107	93	75	962	670	493	389	777	1752	1342	2031	1348	1041	-5.33115631079543	-4.48455068102954	4838.47199894532	11281.9555787334	1668.19294040418	1804.52168003875	1.22139374365193	0.000108313951529991	0.000389562086334105
(Man)3-[1730].SDB122	12	7	16	14	18	483	415	283	184	357	3014	2288	3522	2337	1122	-5.12215711827362	-6.30901273714	5963.14580051672	1819.82900220478	189.698758012391	4630.31187876699	-1.71227071558973	0.0157540159337966	0.0321510529261154
(Galf)4-[<8].SDB1	0	0	0	0	0	77	70	32	32	63	3	4	7	4	0	-8.89255424687248	-13.9949557913432	137.408234807866	0.835733720001785	0	132.670147180245	-7.36120940483212	0.161674338691765	0.231854033289111
(Man)3-[350].SDB20	21	9	18	25	27	893	678	485	391	716	1149	910	1380	868	588	-5.62067162273969	-5.91042243212648	3622.20753488708	2711.04141447171	587.816641898304	603.661839998523	-0.418022055795887	0.0269767249962743	0.0490485909023169
(Man)3-[410].SDB137	54	23	70	76	74	5729	4586	3049	2139	4131	10026	7930	11620	7605	4542	-3.60951857275517	-4.84062709710725	27064.8734978909	7902.09711527346	1607.19588907648	8857.48845467391	-1.77611416287888	4.21522952299919e-06	2.2185418542101e-05
2'F-B.type.2-[220].SDB72	0	0	0	0	0	22	29	15	9	20	0	0	1	3	1	-9.93821432701393	-13.9949557913432	48.2934640173611	0.835733720001785	0	47.7859635333976	-5.8526407927565	0.322337445876537	0.397947464045107
2'F-B.type.2-[760].SDB60	13	2	5	6	10	292	205	140	117	183	525	401	583	416	301	-6.55970416208298	-6.9188648249896	1416.30464499141	988.951937104994	630.25088316597	550.707557529668	-0.518159307257778	0.184432708985011	0.25264754655481
3'GN.type1-[860].SDB169	14	4	7	3	7	292	268	197	157	248	352	242	366	241	161	-6.76292538388624	-6.922498240438	1155.84293899223	985.365183887202	679.270989597622	100.104330741991	-0.23021496880772	0.39907750456346	0.469502946545247
3'S-Di-LeA-[160].SDB62	2	2	1	1	3	61	50	46	23	46	79	64	103	63	38	-8.26363434603562	-8.28623463574875	257.720641120072	251.961405301193	142.218238398599	48.8384930572772	-0.0326053258917873	0.928456657604943	0.93783500768176
3'S-Di-LN-[1350].SDB198	0	0	1	0	0	112	110	52	49	64	98	93	136	104	58	-7.83065862006445	-10.4797325572429	397.363682392207	28.1002367261228	52.8358276227832	64.7045767977217	-3.82180583211552	7.79638426456992e-06	3.89819213228496e-05
3'SLDN-[460].SDB220	8	7	13	8	10	818	726	415	316	630	628	461	711	484	275	-6.00401562071034	-6.66681608526482	2468.81840656507	1272.4436603869	251.725932599021	369.473595080816	-0.956218943311647	3.31992063232981e-05	0.000132796825293192
3'SLeA-Lex-[570].SDB96	32	4	41	50	45	4862	3725	2368	1626	3380	7335	5729	8208	5232	3144	-3.9086250069203	-5.41531616530233	20068.0755649889	4447.93130887223	2010.58917622391	5426.5681821521	-2.17369586234901	3.44315410161441e-06	1.91286338978578e-05
3'SLec-[430].SDB73	0	0	0	0	0	29	38	11	8	13	5	4	7	2	1	-9.83070771809687	-13.9949557913432	53.7746862083897	0.835733720001785	0	49.619522998562	-6.00774004430392	0.17482985785882	0.246239236420874
3'SLN-Lec-[410].SDB80	0	0	0	1	0	101	77	52	48	94	60	53	82	55	38	-8.09384406758242	-10.4787051315098	305.413467703167	28.1291224688782	54.3544972414326	67.9614151447828	-3.44062723013718	0.000112973005036891	0.000389562086334105
3'STri-LN-[160].SDB196	0	1	5	4	1	126	104	65	48	106	179	124	183	129	73	-7.58789594137461	-8.12136443428355	506.545735419079	297.122978962732	249.343069976913	90.7356737058551	-0.769632349190236	0.0778108014476747	0.123509208647103
6'SL-[620].SDB75	7652	3560	10689	9967	9364	2571	2023	1688	1088	2156	9506	7494	10667	7155	4836	-3.83385284205473	0.0962706914561646	21626.1328360382	1101057.07039997	191023.923497505	13038.7519107896	5.66996973187718	6.32225959849389e-10	9.78153864596927e-09
6SLN-Lec-[300].SDB199	0	0	2	3	6	142	126	82	47	108	120	91	101	75	42	-7.77084286826314	-8.14494158811833	421.857546579904	290.19960225095	284.370763112181	81.5970795184058	-0.539710367937989	0.253214510570816	0.333176987593178
aMan-[840].SDB217	0	0	0	0	0	22	19	6	6	15	2	0	1	0	1	-10.3054849850188	-13.9949557913432	33.4491231656113	0.835733720001785	0	33.0656223946247	-5.32278123578888	0.363675697182433	0.438163490581244
AzOH-[460].SDB85	0	0	0	0	0	30	22	12	9	20	1	0	1	2	2	-9.97010422634692	-13.9949557913432	46.7776877433278	0.835733720001785	0	43.2083369495387	-5.80663339313434	0.295570061796356	0.382557356882099
AzOH-[950].SDB40	0	0	2	0	1	152	103	57	61	119	20	21	21	15	8	-8.21789322254616	-9.41245465670643	269.782839011473	81.7001551804648	105.163158369395	213.829382341845	-1.72338785710023	0.162297823302378	0.231854033289111
AzOH-[950].SDB41	0	0	0	0	0	0	0	0	0	0	0	0	0	0	0	-13.9949557913432	-13.9949557913432	0.835733720001785	0.835733720001785	0	0	0	1	1
AzOH-[950].SDB46	0	0	0	0	0	0	0	0	0	1	1	0	0	0	1	-13.0161997723619	-13.9949557913432	2.22400758210497	0.835733720001785	0	2.59069560962644	-1.41204645482459	0.758221178206588	0.78167131773875
AzOH-[950].SDB51	0	0	0	0	0	11	6	1	2	1	2	7	6	5	0	-10.8988344198422	-13.9949557913432	18.4797610904149	0.835733720001785	0	12.2281549636078	-4.46675894865492	0.318333909296377	0.397917386620472
AzOH-[950].SDB66	0	0	0	0	0	21	11	8	2	8	0	0	0	1	0	-10.6605924592934	-13.9949557913432	23.451116335178	0.835733720001785	0	25.9798931896453	-4.81046944367024	0.46250254256889	0.525571071101012
AzOH-[950].SDB74	1	1	2	1	2	209	167	117	84	139	99	77	110	80	42	-7.56450554576316	-8.55567723785621	518.533695574431	192.449411176706	50.9015390028426	185.286654301253	-1.42995848485217	0.00402835288019996	0.00936826251209293
B.tetra.L-[920].SDB30	1	1	3	5	6	394	310	209	151	280	498	410	568	359	236	-6.48494006660001	-7.7530049952992	1526.25223739157	429.450104121386	232.480652768207	255.924972973672	-1.82943098415953	3.34412095717839e-06	1.91286338978578e-05
B2.tri-[350].SDB143	0	0	1	3	3	210	197	115	88	182	159	108	128	112	64	-7.37715399321687	-8.57948115096646	625.378186255619	187.922455500376	178.330757532046	156.343440636323	-1.73459142801147	0.00161250000323079	0.00424342106113366
Globoside-P-[730].SDB59	0	0	0	0	0	40	25	13	12	27	2	0	1	2	0	-9.77814799111703	-13.9949557913432	56.6766645949058	0.835733720001785	0	56.4752417577782	-6.08356770176823	0.302456404565984	0.382856208311372
Globoside-P-[1030].SDB33	1	0	6	4	8	252	200	153	108	230	341	298	424	279	185	-6.80130395542042	-7.60187976313486	1112.32378116801	499.511586906419	376.574128696031	216.883336385492	-1.15498674764531	0.00504708201159049	0.0114706409354329
GM2-[190].SDB97	0	0	3	1	2	1	1	1	1	5	0	0	0	0	0	-12.1961458073097	-8.75371698171816	5.04988136359845	157.873420559376	152.529900728259	6.98424916199082	4.96637499529413	0.000537175489695211	0.00162780451422791
GM2-[460].SDB92	0	0	0	0	0	34	44	23	9	31	2	4	2	0	2	-9.55185018160809	-13.9949557913432	71.069649591464	0.835733720001785	0	70.8135051156604	-6.4100464293108	0.234028684876603	0.312038246502138
GM2-[590].SDB98	40	10	49	41	53	95	62	48	37	71	155	145	208	148	90	-7.65720949211882	-5.27997859946643	472.624434568026	5092.53977460144	1646.23895245882	183.227624451577	3.42961921987764	5.3206887627669e-10	9.78153864596927e-09
GM2-[1190].SDB162	0	0	0	1	0	87	60	38	19	51	1	1	0	1	0	-9.03884009587176	-10.4799875906614	118.708447049151	28.0930711404586	54.3544972414326	125.829283510199	-2.07913634392263	0.418301092755161	0.486396619482745
GN-[1050].SDB154	0	0	1	0	0	64	40	27	13	36	135	123	147	93	60	-8.04413137389727	-10.4800316874163	320.98011817651	28.0918323545001	52.8358276227832	168.087317397867	-3.51426130241382	0.00314384619624172	0.00748534808628982
LacNAc,.LN-[970].SDB79	35	16	57	46	47	999	737	546	431	726	1561	1193	1720	1177	785	-5.41998089665919	-5.22882771317947	4427.23122193058	5359.80484981162	1148.84647763714	1156.20047721738	0.275775749856322	0.199081861227969	0.269029542199958
LeALex-[350].SDB130	2	0	0	4	0	134	106	91	62	107	46	44	53	43	26	-7.99450735546578	-8.70918536719162	337.310274459819	165.062665180652	226.628471901931	165.76345590512	-1.03106242334926	0.182886965586928	0.25264754655481
Lex-[810].SDB151	1	2	3	1	2	141	123	95	85	149	271	234	329	239	148	-7.10417047138484	-8.29631200152973	821.671012284793	249.435048945776	135.306023155859	252.742612128013	-1.71989667357781	0.000344620698543453	0.00111167967272082
P1.tetra-[970].SDB89	1	0	3	1	1	233	185	125	100	170	252	203	292	191	114	-7.08199936968846	-8.72039875460199	840.091814025683	163.222092383015	128.894587477206	67.3035794783934	-2.36371066761028	1.01945148230467e-06	6.79634321536449e-06
Pk-[860].SDB152	1	1	0	3	0	41	36	24	21	48	52	61	56	61	25	-8.54721226930681	-8.8748339617569	194.085403934284	139.864849580158	154.973722517131	50.2338751560585	-0.472658190985395	0.437098479915433	0.502412045879808
