## Supplementary material for "Measuring carbohydrate recognition profile of lectins on live cells using liquid glycan array (LiGA)": Zipped folder containing all the software, MALDI TOF spectra and analyzed files: compare_Derda_Figure4d_Sig2_CHO-knownGlycans.txt

sequence	20221021-87EFwsRC1	20221021-87EFwsRC2	20221021-87EFwsRC3	20221021-87EFwsRC4	20221021-87EFwsRC5	20221021-87EFwsRC6	20221021-87EFwsRC7	20221021-87EFwsRC8	20221021-87EFwsRC9	20221021-87EFrbGT1	20221021-87EFrbGT2	20221021-87EFrbGT3	20221021-87EFrbGT4	20221021-87EFrbGT5	20221021-87EFrbGT6	20221021-87EFrbGT7	20221021-87EFrbGT8	20221021-87EFrbGT9	control_coef	test_coef	control_CPM	test_CPM	sd_test	sd_control	logFC	PValue	QValue
Lac-peg4-[1080].SDB123	20	18	32	17	144	25	34	50	43	689	774	1135	2473	2445	2709	2857	2331	2212	-5.64627258135042	-5.66195189139917	3530.65249850111	3475.72603310221	1270.79740960236	250.102590990531	-0.0226204628518956	0.880204302263551	0.926530844487948
Lec-[680].SDB52	41	14	15	32	131	16	32	47	28	725	770	1500	3206	2935	2933	3185	2605	2359	-5.52141765324829	-5.74318858585629	4000.17306219955	3204.53403569984	978.262702783196	188.095106644318	-0.319947824686886	0.0218412839351708	0.0496392816708427
LacDiNAc-[50].SDB58	53	35	39	50	257	42	37	73	60	3906	4116	7581	13918	12411	13324	13681	11494	10197	-3.98687585281239	-5.16597849385829	18557.6003250887	5707.47537619748	908.569804540625	1202.91297680074	-1.70108553293599	4.35081895101141e-15	7.25136491835234e-14
Galili-tri-[1000].SDB113	4	1	4	5	17	4	6	5	4	69	66	153	312	300	297	300	251	205	-7.8584070046549	-7.69942208231205	386.489056516385	453.088955359559	188.064672957021	36.7081676802973	0.229366759040152	0.365377027965649	0.468432087135447
P1.tri-[620].SDB55	24	3	21	20	140	27	24	45	30	507	551	861	1801	1838	2003	2062	1815	1631	-5.94710749801481	-5.84151480639314	2613.38882876965	2904.43962809284	1090.88676567448	181.509228837569	0.152338052556694	0.358460600796468	0.468432087135447
LNT-2-[430].SDB115	0	0	0	0	0	0	0	0	1	0	3	0	1	2	2	2	2	2	-12.6332700660841	-11.5730765313309	3.26167377612993	9.41622275389042	39.915258564454	4.41126057060291	1.52953595497104	0.339475106417932	0.458750143808016
GNLN-[810].SDB153	1	0	2	3	15	0	1	7	2	49	39	153	272	194	237	215	186	153	-8.12311974474747	-8.20497850470261	296.601893355991	273.289603955276	207.526917759609	63.2826583510128	-0.118097227040605	0.72624005947946	0.821408429040802
Gala3-type1-[350].SDB168	0	0	0	0	1	0	0	0	0	2	6	26	52	35	26	28	26	22	-10.0155227854434	-11.580187983103	44.700637913843	9.349497278608	7.71950085048901	18.6315303832178	-2.25733472131504	0.0580242051692861	0.113772951312326
Di-LN-[650].SDB186	16	8	3	9	37	7	3	8	3	161	156	266	600	574	633	641	493	514	-7.1264923826855	-7.08668619890506	803.532936221342	836.163659652033	358.78909791998	48.5209203702333	0.057428183936766	0.728534864709576	0.821408429040802
LNnT-[240].SDB8	3	1	2	3	4	1	1	0	1	32	47	83	154	119	153	131	138	113	-8.53583770828012	-8.8361918762298	196.30564339238	145.375301056766	115.589348419621	24.7625645358544	-0.433319468611336	0.224216303599701	0.329729858234854
P1.penta-[620].SDB53	73	40	41	44	296	46	46	72	53	765	882	1131	2264	2253	2622	2533	2193	2278	-5.65676392304369	-5.09036994902546	3493.80484537798	6155.74215506126	543.864610394429	439.529575184806	0.817133777505498	9.02810691120932e-09	1.00312299013437e-07
P1.penta-[620].SDB23	22	9	9	17	65	6	9	17	9	187	227	314	726	734	813	786	620	639	-6.90055067941569	-6.54047438027	1007.23061513363	1443.80342468209	426.71145325631	87.2301660362918	0.51948029111913	0.000598079664956755	0.00249199860398648
Tri-LN-[380].SDB112	18	14	9	9	48	11	9	17	5	132	148	264	636	598	575	660	575	514	-7.12673077430953	-6.66381563150056	803.341403530516	1276.26730221918	356.448064156602	82.3560141886415	0.667845380882912	6.00509243217188e-05	0.000333616246231771
Di-N3-[970].SDB125	0	0	0	0	3	0	0	0	1	15	11	32	82	64	60	76	55	40	-9.35890150612214	-10.2345490028872	86.1947311147024	35.9080518218407	43.5712026729431	16.4339998040716	-1.26329230114973	0.0497924065973671	0.101391944690119
2'FL-[950].SDB167	2	0	2	2	13	2	0	2	7	59	67	122	214	170	170	214	164	152	-8.20361156304804	-8.22819535058105	273.663430339903	267.017769169709	246.218738168487	34.4387104175449	-0.0354669083601327	0.908463783344314	0.93656060138589
H-type.2-[540].SDB64	27	12	21	20	128	23	11	27	20	216	222	335	713	713	790	800	669	620	-6.88422511589622	-5.99797003022183	1023.80918152521	2483.78907932298	559.945396395696	70.9229216942402	1.27859581706506	7.43043773878147e-12	1.06149110554021e-10
H.type.1-[700].SDB146	15	22	11	6	61	11	7	11	15	184	207	354	549	547	558	604	503	520	-7.08550398668008	-6.55051026321929	837.152767104817	1429.38604906563	630.925876910029	98.2853819243662	0.771832791743602	3.5518281092822e-05	0.000208931065251894
H2-[430].SDB35	2	3	5	8	23	4	1	12	5	138	108	260	504	439	453	494	372	316	-7.38608509883018	-7.4748863444803	619.817735074852	567.150223728764	330.28320969123	65.1055160926794	-0.128113116724191	0.549361600733985	0.661881446667452
Tri-AN3-[1080].SDB126	1	0	2	0	2	0	1	1	1	10	25	38	77	94	94	87	64	59	-9.12761329839583	-9.53189474681209	108.624530304657	72.5021206046505	93.4781491107348	24.3303506615837	-0.583254840753555	0.261460998725871	0.378928983660682
LeA-[950].SDB114	43	55	27	32	115	16	16	30	27	560	566	835	1508	1377	1513	1485	1294	1264	-6.11800632062431	-5.67819037971505	2202.84335142404	3419.74128060503	1571.69575867683	353.163333385155	0.634520276853707	0.000669533158127417	0.00257976704875061
A.tetra.L-[590].SDB15	69	75	44	57	361	41	51	71	48	1604	1751	2173	4577	4664	5228	5249	4323	4366	-4.96021496788443	-4.97031025748706	7011.42044035189	6940.99420522271	1435.48454700617	908.665256289817	-0.0145644242460594	0.901219487066364	0.93656060138589
Gala3Lex-[620].SDB56	10	2	12	4	43	6	3	11	4	162	159	282	850	786	873	945	815	723	-6.8451577473103	-7.09511050087754	1064.59828590523	829.14915213372	453.325917060596	209.874000262777	-0.360605598028004	0.0990989152539595	0.162457238121245
B.tetra.type.2-[970].SDB144	1	1	2	0	6	3	3	0	3	32	29	53	148	152	130	142	145	96	-8.60856041121911	-8.66810323728743	182.536498853662	171.985009797758	160.261708454218	31.5773874263529	-0.0859021398892742	0.822530938650183	0.884441869516326
B.tetra.type.1-[620].SDB142	6	7	6	7	29	5	1	13	4	106	131	160	461	430	506	494	406	401	-7.40276241044885	-7.26352940755955	609.566560177174	700.630854852135	308.125020888134	79.7636537784263	0.200870762796477	0.313944104438788	0.430060417039435
A.tetra.type.2-[920].SDB134	4	0	1	0	10	3	1	2	4	67	64	223	441	348	341	390	319	242	-7.654513823377	-8.4061807759686	473.900192220384	223.481755979707	165.032062998285	97.468702606668	-1.08442618490402	0.00167052681079879	0.00522039628374622
A.tetra.type.1-[700].SDB34	10	2	10	8	62	4	6	8	5	438	367	960	1774	1539	1478	1678	1323	1143	-6.14585408843018	-6.9463309522602	2142.34535792186	962.158892267478	401.223834503113	229.099094053442	-1.15484400179392	2.47065511588822e-07	2.47065511588822e-06
Lec-LeX-[570].SDB69	105	89	83	91	569	78	87	107	88	2108	2117	3724	5918	5521	5548	5777	4777	4413	-4.76822179406137	-4.50438328114617	8495.47343781662	11060.4092468354	1293.67988381071	1399.2458037869	0.380638514178272	0.00231664076004117	0.00661897360011762
Di-Lex-[410].SDB111	19	9	7	8	52	12	6	16	7	163	190	331	647	586	654	734	552	546	-7.03245187813009	-6.71370240338405	882.764693518713	1214.16048072057	304.723971959104	37.6602332721948	0.459858286502079	0.00101404559188459	0.00338015197294862
Lex-LeA-[410].SDB84	20	11	9	11	50	9	7	10	8	284	269	494	999	934	972	1069	831	748	-6.62253748890726	-6.71253289821651	1330.05166863242	1215.58127833012	280.140439328352	60.0081341687284	-0.129835930713227	0.301979715360426	0.419416271333925
H3-[190].SDB145	7	4	1	0	15	2	1	2	2	58	51	72	130	142	161	134	117	111	-8.50665658373116	-8.10743199056265	202.118462642604	301.291600254343	196.021117484854	41.4898837784338	0.575959340765121	0.0724550506948627	0.134176019805301
Ley-Lex-[350].SDB26	6	4	3	0	24	4	1	5	3	62	73	138	253	210	259	241	218	191	-8.00876987350628	-7.73397890907144	332.533525790474	437.699082886391	194.245494152965	22.8574495969294	0.39643956167123	0.0836318445480244	0.149342579550044
Ley-Di-Lex-[510].SDB160	0	0	0	0	0	0	0	0	0	2	0	11	18	17	8	20	19	7	-10.7849062501101	-14.6329347103237	20.7097438695539	0.441567601729499	0	10.4780072762086	-5.5515315767497	0.098295785401489	0.162457238121245
Tri-Lex-[430].SDB135	5	1	3	4	19	6	4	7	3	96	86	194	377	344	390	404	321	334	-7.58971307163741	-7.66783813752264	505.626111624918	467.627678457673	173.07416974493	36.0807709599038	-0.112710645121739	0.535699278459704	0.653291802999639
GM3-[190].SDB181	0	0	1	1	6	0	2	3	1	28	24	111	191	136	148	145	103	99	-8.54183251948694	-8.98488042750075	195.132348475964	125.289884759071	106.580162941583	54.31446743846	-0.639183019767748	0.16706080095485	0.249344479037089
GM3-[460].SDB171	9	7	5	6	42	5	9	6	3	203	242	583	1107	986	1049	1087	883	806	-6.59993600950691	-7.12636738384679	1360.45509095466	803.633383182983	249.652320711549	153.33463815257	-0.759479933128506	3.29122314072566e-05	0.000205701446295354
GM3-[540].SDB132	2	1	3	7	19	7	3	4	2	99	89	202	538	456	529	544	486	460	-7.33446031673587	-7.75241721726981	652.656032728715	429.702599655703	268.064942572082	120.955705584067	-0.602984347705624	0.0200788248938067	0.0466949416135039
GM3-[1190].SDB192	7	2	8	2	23	6	6	7	9	98	116	225	508	472	487	570	491	437	-7.31903884461171	-7.35679484057244	662.798957946764	638.240848371345	317.410660328364	87.5652093781464	-0.0544703881363658	0.784392480059358	0.861969758306987
3'SL.(Gc)-[490].SDB77	22	16	11	9	81	12	8	15	14	398	483	651	1405	1432	1613	1621	1300	1314	-6.18610994295287	-6.4153452046307	2057.81622596039	1636.25496784165	356.741138961307	185.786327335686	-0.330716575219494	0.0154733086720751	0.0377397772489636
3'SLN.(Gc)-[570].SDB141	2	0	0	3	1	0	1	3	1	41	33	120	243	215	196	199	166	151	-8.22675898166864	-9.20507485394737	267.401580773944	100.527940523261	133.978588354198	52.1360258950645	-1.41141145735949	0.00367648186243805	0.00967495226957381
6'SLN.(Gc)-[430].SDB161	1227	458	1911	1863	11828	1798	1684	2227	1764	69	68	125	247	229	300	257	234	231	-7.95208544044283	-1.59950302216523	351.927475029452	201996.881026051	72465.2501910729	29.0348023117654	9.16483915168751	2.38357311320748e-24	5.95893278301871e-23
6'SLDN-[620].SDB131	332	279	699	680	4601	638	604	682	625	28	24	28	46	53	61	68	51	28	-9.41543058480976	-2.61723637809258	81.457382808348	73004.3406901518	26331.669807378	29.1100115385327	9.80772106903095	6.08405636182276e-25	3.04202818091138e-23
3'SLec.(Gc)-[350].SDB118	18	8	4	9	37	11	7	14	3	191	226	318	522	532	561	505	487	437	-7.13210983864832	-6.89722928587096	799.031779698184	1010.58158626316	384.202952386308	145.586910289321	0.338861008693159	0.0759782249160743	0.138142227120135
3'KDNLN-[510].SDB117	0	0	0	0	1	0	0	0	0	10	7	48	98	61	79	68	61	50	-9.26367740600167	-11.5798784945094	94.8060430007105	9.35239128918001	7.71950085048901	31.5260700990486	-3.3415718240917	0.00210738554899501	0.00619819279116181
3'-KDNLec-[760].SDB150	6	0	2	4	25	5	1	3	3	92	86	195	461	389	483	462	388	349	-7.48031130317096	-7.76026984361794	564.081787788129	426.34151962397	210.261903150386	75.5431265359754	-0.403894797957373	0.0886498190602075	0.152844515621047
CT|Sda-[350].SDB65	0	1	0	3	1	0	0	0	0	14	12	23	42	33	46	46	29	35	-9.77324355058844	-9.99829883611823	56.9553146786086	45.4772282132564	125.008931782431	7.76298654902672	-0.324686144359672	0.621643729233624	0.731345563804263
GD1a-[110].SDB31	48	39	16	21	177	32	21	19	19	713	850	1079	1959	2130	2087	2292	1778	1691	-5.7867077376164	-5.70616641151724	3068.06644703627	3325.39634153247	1135.75904732262	500.391915557785	0.116196571749879	0.460932508378952	0.583458871365762
3'S-Di-Lec-[270].SDB83	95	119	34	45	327	48	57	52	61	1231	1333	1801	3111	3089	3346	3389	2845	2664	-5.32451192256389	-4.89092987229044	4870.7277264735	7514.4317633873	3290.41393585496	884.513603771454	0.625526673747976	0.000499543757780364	0.0022706534444562
3'SLecLN-[860].SDB88	3	6	3	0	9	3	1	1	2	114	98	204	370	333	343	370	339	304	-7.59374064215269	-8.27963006765758	503.593762268437	253.631008995444	232.577622832188	39.3847952554351	-0.989529272774087	0.000588075053819094	0.00249199860398648
6'S-Di-LN-[300].SDB197	2144	548	2554	2410	13500	2342	1984	3180	2324	68	75	124	324	308	334	349	304	282	-7.77355542975461	-1.33285154653115	420.71478265358	263724.166335766	86397.2258211014	55.7750891941551	9.29197155216077	1.46410869569025e-24	4.8803623189675e-23
GM1-[190].SDB39	10	7	5	16	66	8	7	22	12	679	359	666	1162	956	1138	1152	855	785	-6.36997408115878	-6.61980336352015	1712.20360332374	1333.69317256147	490.274701197143	675.224351692838	-0.360427466731603	0.126917217219196	0.192925243141711
GM1-[460].SDB10	59	25	36	26	196	40	37	46	35	1710	1411	2033	4587	4593	4800	5123	4154	3948	-5.01349383967545	-5.4166455495769	6647.63690781334	4442.02222752603	771.328560869049	903.911914905845	-0.581624972600718	1.93568051535384e-05	0.000138262893953845
GM1-[460].SDB99	5	3	4	2	28	3	6	6	10	131	151	325	444	443	449	440	414	368	-7.33124866503307	-7.42712648507341	654.755506171682	594.894496425304	284.190294591569	90.2881639357078	-0.138322455503446	0.636789243813023	0.740452609084911
GM1-[1190].SDB91	35	20	41	38	242	32	37	42	41	837	852	1186	1770	1751	1941	1872	1690	1540	-5.82531197461375	-5.411333780432	2951.88309611908	4465.68000082517	1119.28084830056	748.755308652907	0.597244287782185	0.000670739432675158	0.00257976704875061
GD3-[320].SDB68	7	4	7	7	39	14	5	7	3	235	241	350	593	597	629	597	501	511	-7.0119426385414	-7.10109256899902	901.05646006382	824.203931493269	399.170257152278	164.943056762782	-0.128616162566802	0.507605678110295	0.626673676679377
TetraSLac-[80].SDB78	18	7	13	12	151	14	10	29	16	234	223	434	935	829	960	987	795	736	-6.71356585705287	-6.14766142909429	1214.32628119914	2138.47690689735	767.529618005813	66.34029212456	0.816427511832947	9.20035396627827e-06	7.07719535867559e-05
GQ2-[140].SDB44	46	29	16	24	122	23	27	29	14	795	924	1275	2669	2662	2954	3148	2567	2580	-5.53083478560321	-5.81584098956149	3962.67971999601	2979.97314705292	751.662560618561	350.704684658348	-0.411177037073195	0.0032162485022807	0.00869256351967758
GT2-[160].SDB71	6	3	3	5	31	4	2	7	2	122	139	309	660	590	598	650	544	434	-7.14234926026413	-7.51044332743371	790.891901363696	547.338384797944	164.791171414832	89.2427474783339	-0.531047485286213	0.00542735709765983	0.0135683927441496
3'S-Di-Lex-[410].SDB13	16	7	12	7	45	7	9	8	12	291	310	510	1127	1113	1077	1214	1005	895	-6.49940469381554	-6.80127769356958	1504.33446608148	1112.35299323281	338.354210084257	77.2351658163796	-0.43551067972344	0.00282727003565417	0.00785352787681714
3'S-Tri-LeX-[160].SDB218	0	0	0	0	2	1	0	0	0	5	12	46	65	52	42	41	41	30	-9.60391770019211	-10.5145044561677	67.4639146918137	27.1399307222492	42.185482213509	26.824351851324	-1.31369899714513	0.125840530758444	0.192925243141711
GD2-[460].SDB100	11	11	8	11	40	5	5	6	3	276	302	371	750	739	846	823	661	645	-6.78628871448729	-7.02195391797195	1129.15161153947	892.080736265344	376.06814038761	181.213669049478	-0.339993020377412	0.0633379499692287	0.119505565979677
GT3-[510].SDB201	0	1	1	0	6	2	1	1	0	17	16	21	54	57	57	68	61	52	-9.42165798719871	-9.14252763236057	80.9516911151274	107.016489022546	84.8526735770359	11.7586524388651	0.402699978686571	0.361001636412872	0.468432087135447
(Man)3-[1300].SDB121	49	82	34	31	224	34	49	71	85	1266	1308	1485	2335	2488	2721	2608	2199	2184	-5.48235826510968	-5.08314262767914	4159.50889772347	6200.39283980698	2559.905406852	1301.91144785682	0.575946420366362	0.00476684643333282	0.0122226831623919
(Man)3-[1730].SDB122	4	1	2	2	19	3	2	2	2	91	103	217	437	390	388	446	380	298	-7.51501330647827	-8.03473234896565	544.842766653799	324.011240793829	95.8624487124831	46.620187843605	-0.749796085252099	0.000765674257968057	0.00273455092131449
(Galf)4-[<8].SDB1	0	2	2	2	8	2	2	1	3	268	205	634	1010	755	799	772	614	514	-6.76963871556819	-8.52640464731117	1148.10937002254	198.166167919521	109.68273716447	259.017435353729	-2.53447749772828	7.87271849814979e-10	9.84089812268723e-09
(Man)3-[350].SDB20	42	40	26	24	187	13	31	46	36	972	1017	1419	2954	2934	3110	3135	2599	2529	-5.45930987375994	-5.55588759519342	4256.49224841071	3864.63671383558	1028.58622448125	431.410290506196	-0.139332199772427	0.301486015336879	0.419416271333925
(Man)3-[410].SDB137	21	12	14	17	116	21	13	30	24	821	751	2493	3759	2966	3192	3150	2521	2083	-5.42859438475437	-6.06879712903531	4389.26108094153	2313.95492643873	486.206962572911	928.706818934024	-0.923617324337615	8.32025821293567e-07	7.5638711026688e-06
2'F-B.type.2-[220].SDB72	0	0	1	1	5	1	0	1	1	10	18	54	115	69	83	106	58	61	-9.08802085946762	-9.32297829052661	113.011513002088	89.3474111956136	61.666535103437	31.6457526960129	-0.338971920608814	0.505913107363218	0.626673676679377
2'F-B.type.2-[760].SDB60	11	9	13	7	81	5	15	17	9	163	215	229	509	523	633	576	513	519	-7.13880451817305	-6.55553221135623	793.700383908336	1422.22574085635	510.589003513446	127.862391843891	0.841484064532492	2.38335133779116e-05	0.000158890089186077
3'GN.type1-[860].SDB169	13	6	9	12	67	12	6	15	8	281	309	395	677	689	747	744	626	564	-6.83713842759557	-6.66000219535337	1073.16996350259	1281.1435578183	299.438990998203	225.566634139168	0.255553563817582	0.127330660473529	0.192925243141711
3'S-Di-LeA-[160].SDB62	0	0	1	0	0	0	1	0	0	2	2	4	8	7	4	12	10	9	-11.3246246153577	-10.900489555611	12.0719664536616	18.4491998752906	61.9543409596099	3.36791482511092	0.61189754736358	0.575204411370928	0.684767156393962
3'S-Di-LN-[1350].SDB198	4	2	3	8	29	6	4	5	3	41	58	97	255	231	271	278	269	181	-8.02902068755483	-7.48208801881018	325.86717849288	563.080464650614	229.742775069564	64.7317427610999	0.78905704889807	0.00178278225325567	0.00540237046441112
3'SLDN-[460].SDB220	19	9	9	15	48	15	9	12	6	262	252	505	980	912	927	1074	913	784	-6.62846896607288	-6.64507831192702	1322.18584855845	1300.40657692943	384.604071679587	65.1211999161998	-0.0239622208961824	0.857795620099036	0.912548532020251
3'SLeA-Lex-[570].SDB96	3	1	1	1	14	3	1	1	1	60	74	129	272	237	270	291	242	213	-7.94066959461666	-8.38443687122129	355.968044202747	228.394337796909	102.330784031442	22.8007339713155	-0.640220849266305	0.0183657430141002	0.0437279595573814
3'SLec-[430].SDB73	0	0	0	2	1	0	2	0	0	13	13	54	131	94	95	114	110	60	-8.92597675869699	-9.99865391926453	132.891605443671	45.4610828826145	112.817428985809	41.1563331040197	-1.54754602002565	0.0347689692178777	0.0755847156910384
3'SLN-Lec-[410].SDB80	4	2	2	2	20	2	3	3	3	68	54	115	200	172	187	216	198	152	-8.18795639701654	-7.92935888217831	277.98138776055	360.017152369495	76.2422899801231	34.5327444727338	0.373077352243326	0.0943138649258315	0.159854008348867
3'STri-LN-[160].SDB196	0	0	0	3	8	4	0	0	1	68	80	193	350	300	316	316	272	272	-7.74783316759502	-8.85722122523924	431.676899404724	142.35007387981	186.77092292928	45.3146224941057	-1.60050864918475	8.05039052614906e-05	0.000423704764534161
6'SL-[620].SDB75	36557	21768	48561	48598	329919	46179	44143	58053	45124	698	801	1032	2291	2428	2648	2644	2229	2262	-5.67174278637959	1.69950415455175	3441.86161652891	5471233.83263762	1574189.0959948	360.155569507011	10.6344614068496	2.89183558052741e-26	2.8918355805274e-24
6SLN-Lec-[300].SDB199	8226	1983	14261	13036	83352	12733	11963	17477	12789	179	187	500	1056	937	1098	1012	847	754	-6.67992899387106	0.363193303702543	1255.86714366081	1437913.78643702	577953.423242705	202.831556380652	10.1610776110839	8.05009060041998e-23	1.610018120084e-21
aMan-[840].SDB217	0	0	0	0	0	1	0	1	0	27	17	96	133	101	92	110	80	61	-8.84078856557017	-10.9022941974652	144.708589467018	18.4159357010078	48.2339456160014	49.0972085758413	-2.97412395189967	0.0014328077310162	0.00462196042263291
AzOH-[460].SDB85	2	0	0	0	1	0	0	0	1	15	12	44	98	63	59	54	60	60	-9.28189477913928	-10.223134825765	93.0945626106459	36.3202607228282	65.8655759387015	22.4493350626553	-1.357922347553	0.0506959723450596	0.101391944690119
AzOH-[950].SDB40	0	0	1	0	5	2	0	2	2	36	28	89	153	176	156	169	102	85	-8.53319336553454	-9.13714633444747	196.825429740144	107.593928926188	106.386218611087	40.8233334385693	-0.871319953180855	0.0593157717168729	0.114068791763217
AzOH-[950].SDB41	0	0	0	0	0	0	0	0	0	0	0	0	0	0	0	0	0	0	-14.6329347103237	-14.6329347103237	0.441567601729499	0.441567601729499	0	0	0	1	1
AzOH-[950].SDB46	0	0	0	0	0	0	0	0	0	1	0	3	5	3	2	1	2	2	-12.3665357755037	-14.6329347103237	4.2587461350479	0.441567601729499	0	2.48624575609791	-3.26972250394085	0.358587648941561	0.468432087135447
AzOH-[950].SDB51	0	0	0	0	0	0	0	0	0	0	2	7	9	7	12	7	9	8	-11.2776814398155	-14.6329347103237	12.6521747595554	0.441567601729499	0	5.31199352977824	-4.84060725428866	0.108178214354137	0.174144477806074
AzOH-[950].SDB66	0	0	0	0	2	0	0	1	0	8	6	28	37	36	30	39	22	28	-9.95709015923326	-10.5152418245416	47.3904342247839	27.1199259720051	32.5955206182955	12.6966257337583	-0.805242639604313	0.290032269770346	0.414331813957637
AzOH-[950].SDB74	3	0	1	0	4	1	0	2	0	34	27	158	206	137	155	145	111	111	-8.42708973545318	-9.22196172174468	218.857497683048	98.8445917286575	97.5591462051484	83.9584771119814	-1.14675787276431	0.0429585906131766	0.0894970637774513
B.tetra.L-[920].SDB30	18	11	14	18	107	16	20	44	36	534	582	814	1833	1819	1807	1908	1752	1621	-5.96516856077829	-5.97171651969426	2566.61194081506	2549.86077410063	1013.10514865616	217.954524112045	-0.00944670785601337	0.950684536496691	0.970086261731317
B2.tri-[350].SDB143	7	5	1	3	17	6	2	2	4	97	94	169	496	428	461	542	415	393	-7.42415478797247	-7.76793853566835	596.66497203139	423.084542141908	211.534231249873	95.0783438542174	-0.495975107939064	0.035796269082093	0.0761622746427511
Globoside-P-[730].SDB59	2	0	0	1	6	0	0	3	0	68	40	258	480	328	338	370	319	227	-7.6625726997671	-9.14428469253933	470.096436734053	106.828619708393	103.232545793268	146.591097556144	-2.1376585439982	0.000120809324407504	0.000604046622037521
Globoside-P-[1030].SDB33	10	14	7	11	90	7	19	20	28	408	441	586	1233	1239	1375	1444	1190	1189	-6.2873873115016	-6.32400544850292	1859.61219277934	1792.7483447523	833.410194762427	195.921980365271	-0.0528288046584065	0.755008597768432	0.838898441964925
GM2-[190].SDB97	0	0	0	0	0	0	0	0	0	0	0	0	0	0	0	0	0	0	-14.6329347103237	-14.6329347103237	0.441567601729499	0.441567601729499	0	0	0	1	1
GM2-[460].SDB92	0	0	1	1	5	1	2	1	1	54	48	181	269	206	186	250	161	165	-8.09116851014483	-9.13638043209241	306.231713121403	107.676366935446	80.3122960329064	74.925914947582	-1.5079220564718	0.000751367075704247	0.00273455092131449
GM2-[590].SDB98	5	1	4	4	40	7	11	11	5	99	93	157	297	281	321	320	293	267	-7.74359501501798	-7.16997043000648	433.510294327817	769.345480431624	392.675764847871	35.6826168888948	0.827565344128086	0.000169267517149689	0.000806035795950899
GM2-[1190].SDB162	0	0	0	0	5	2	1	0	1	16	5	41	77	50	61	47	32	28	-9.54444038079919	-9.43017187100902	71.5982174112021	80.2654034549529	89.9214104721021	27.151841984808	0.164854612404045	0.797825055307679	0.867201147073564
GN-[1050].SDB154	1	0	3	2	8	0	2	3	3	24	32	64	143	145	134	165	110	112	-8.60910783448153	-8.52772027898758	182.436601473519	197.905625658219	153.049145372919	27.0606761241474	0.117417422701188	0.731053501846314	0.821408429040802
LacNAc,.LN-[970].SDB79	81	78	30	44	248	35	45	84	74	910	1084	1495	2432	2402	2636	2755	2272	2243	-5.55229489210159	-5.01408836139793	3878.54617743123	6643.68591785956	2009.66964354953	667.19584161888	0.776467892820221	5.36231912245766e-06	4.46859926871471e-05
LeALex-[350].SDB130	11	4	1	7	42	6	10	7	5	223	218	424	761	673	716	728	653	536	-6.89733550478608	-7.11596752859142	1010.47424908415	812.034664379368	338.107940621293	85.0577766085399	-0.315419336523487	0.0883024596738993	0.152844515621047
Lex-[810].SDB151	3	4	5	3	18	2	1	5	5	63	64	120	190	210	238	227	165	167	-8.13391735492923	-7.7947185572995	293.416529837116	411.904695366608	186.753763839219	26.9357431498512	0.489360423215905	0.0302086103035711	0.0671302451190469
P1.tetra-[970].SDB89	6	4	8	8	28	3	4	10	5	169	192	352	811	744	862	823	710	625	-6.87436775987553	-7.28678841050244	1033.95113743762	684.522933005125	264.799038394382	99.2056579228929	-0.594997227419642	0.000826826679646988	0.00285112648154134
Pk-[860].SDB152	3	1	3	1	16	4	4	11	1	58	79	124	209	180	223	203	164	179	-8.13845882844591	-7.83629564290755	292.087007717364	395.130035710927	285.137797693836	41.0017111825964	0.435929329315415	0.109711021017827	0.174144477806074
