## Supplementary material for "Measuring carbohydrate recognition profile of lectins on live cells using liquid glycan array (LiGA)": Zipped folder containing all the software, MALDI TOF spectra and analyzed files: compare_Extended Data Fig 3b_Sig9_U937-EF-knownGlycans.txt

sequence	20220408-87EFrnGT1	20220408-87EFrnGT2	20220408-87EFrnGT3	20220408-87EFrnGT4	20220408-87EFrnGT5	20220408-87EFfjGT1	20220408-87EFfjGT2	20220408-87EFfjGT3	20220408-87EFfjGT4	20220408-87EFfjGT5	control_coef	test_coef	control_CPM	test_CPM	sd_test	sd_control	logFC	PValue	QValue
Lac-peg4-[1080].SDB123	353	257	329	380	380	992	1065	938	959	1029	-5.52301233071838	-5.58530632235949	3993.79915985076	3752.60008837938	490.127090252653	316.062165153494	-0.0898712328178157	0.605021724917024	0.734837585300707
Lec-[680].SDB52	405	453	312	380	383	1238	1229	659	1465	1213	-5.38807919872165	-5.43244809007849	4570.74440099015	4372.3787128742	1190.07157776593	894.591419447848	-0.0640107795302637	0.752762744565381	0.855412209733387
LacDiNAc-[50].SDB58	1111	2093	899	1610	1722	2990	2459	2992	6822	2975	-4.22737360522662	-4.08672452026285	14590.6611056894	16794.1524727113	6853.14820609096	6871.97590046679	0.202913737382802	0.450665093993204	0.628328417618105
Galili-tri-[1000].SDB113	47	153	89	92	98	147	245	174	200	180	-7.18747802967663	-6.83422214609796	755.99331102332	1076.30419714343	549.237044161307	127.72186671664	0.509640511403806	0.0437326730869619	0.121479647463783
P1.tri-[620].SDB55	320	265	298	342	520	1076	734	596	1052	1035	-5.63688007135516	-5.56779934902847	3563.97041186044	3818.87520365066	757.409000210199	717.991048968945	0.0996624155217452	0.609915195799587	0.734837585300707
LNT-2-[430].SDB115	0	0	3	1	5	5	12	4	4	6	-10.5833217257326	-10.8029873146857	25.3350505004009	20.338654607564	20.8732558803235	11.3221914155918	-0.316910455836561	0.650166977721087	0.76490232673069
GNLN-[810].SDB153	104	89	138	111	164	382	626	348	367	417	-6.37802398772227	-6.62767999054313	1698.47585198803	1323.22943246569	172.772920177646	347.591453330446	-0.360177477197818	0.0760375195648965	0.176831440848597
Gala3-type1-[350].SDB168	89	81	95	78	119	306	537	269	350	362	-6.541258020554	-6.88719940629524	1442.67244535469	1020.7685997343	146.635843637242	303.573194131184	-0.499087921647137	0.0166432171159495	0.0508878771417627
Di-LN-[650].SDB186	178	148	335	175	243	628	868	655	653	695	-5.87858722622406	-6.05412571710291	2798.73646479425	2348.15417453811	610.51450530843	351.37672864839	-0.253248510276046	0.220470318724919	0.400855124954399
LNnT-[240].SDB8	79	55	131	156	143	449	523	503	412	488	-6.25897192151187	-6.71635648818085	1913.21171770911	1210.94226844108	336.217938818495	315.720118958084	-0.659866446112487	0.00455395967685107	0.0182158387074043
P1.penta-[620].SDB53	250	220	263	303	330	994	599	649	1123	891	-5.68524910909066	-5.80742227839684	3395.68724770055	3005.16657957428	231.530944824441	810.934649286713	-0.176258625487721	0.371046189549027	0.545656161101511
P1.penta-[620].SDB23	317	146	630	391	400	1060	1125	1029	658	1294	-5.48455970789855	-5.51205508519756	4150.36204868183	4037.80082609595	1555.08125809312	998.081840027642	-0.0396674444766602	0.867968384890301	0.933299338591722
Tri-LN-[380].SDB112	164	76	230	161	229	510	715	521	464	486	-6.13870428637416	-6.28886362149229	2157.71759189643	1856.86885422764	533.747159065023	380.834885088156	-0.216634128118106	0.329786035649753	0.51529068070274
Di-N3-[970].SDB125	31	30	30	41	52	104	154	111	124	123	-7.61640487838012	-7.81415507459811	492.308562559751	403.976005296211	69.9575069324461	61.8940002261519	-0.285293227418518	0.142014850997205	0.294862875963182
2'FL-[950].SDB167	361	477	343	336	474	1000	1556	1021	1335	1132	-5.33689609166712	-5.4101610071502	4810.77977957991	4470.92030325793	1186.20687903797	702.348712480632	-0.105698930238582	0.586522542068027	0.734837585300707
H-type.2-[540].SDB64	204	115	373	254	364	858	674	656	609	619	-5.89870030290967	-5.87782647283837	2743.0075819834	2800.86642311927	872.748761779908	466.827257551063	0.0301145711282306	0.89142531659658	0.948324804889978
H.type.1-[700].SDB146	92	100	135	214	152	434	268	371	497	293	-6.5007773468526	-6.49906142933381	1502.27095337535	1504.85093931071	396.178538489069	418.696477616487	0.00247554569493502	0.991178439746885	1
H2-[430].SDB35	102	81	235	113	114	304	369	388	330	242	-6.62817416712599	-6.57022522972012	1322.57568501305	1401.48172125069	544.873572579925	345.245321062672	0.0836026446202322	0.720179133778487	0.837417597416845
Tri-AN3-[1080].SDB126	67	65	84	80	116	213	413	241	236	308	-6.79246834464363	-7.0123827198949	1122.19538777172	900.660009159022	119.011076956528	269.010921696394	-0.31726937859521	0.11955895383919	0.254380752849341
LeA-[950].SDB114	187	142	253	185	238	699	1175	576	566	454	-5.89643278388457	-6.11921433231883	2749.23446097681	2200.18389754343	298.060651985531	962.674103158183	-0.321405835127672	0.156064200840956	0.312128401681912
A.tetra.L-[590].SDB15	404	390	456	516	533	1349	925	940	1407	1505	-5.32143231142152	-5.28580847174226	4885.75079458212	5062.93729134676	279.518011443463	959.198365550992	0.0513943368426978	0.773478756941097	0.869077254989996
Gala3Lex-[620].SDB56	220	142	186	208	199	567	508	252	600	470	-6.27373683940781	-6.15648383177778	1885.17082394096	2119.69338223869	407.457283058437	430.140792739504	0.169160332637164	0.421908524432842	0.602726463475488
B.tetra.type.2-[970].SDB144	49	70	62	63	69	180	164	118	166	187	-7.34174622456933	-7.27137548340056	647.918121976936	695.155161471876	130.71830362506	64.5015550371858	0.101523519307858	0.579583168440196	0.734837585300707
B.tetra.type.1-[620].SDB142	123	93	111	139	161	474	352	317	461	374	-6.45132923026509	-6.58683724481019	1578.42268649168	1378.39259517288	199.28799270186	231.031863732221	-0.19549674058493	0.312609502842179	0.504208875551901
A.tetra.type.2-[920].SDB134	601	617	405	401	689	1412	2644	1284	2117	1746	-4.92512407390262	-5.09517649543103	7261.82522092178	6126.22528865334	1960.2450854481	1677.1477744479	-0.245333785230192	0.249494811898897	0.430163468791202
A.tetra.type.1-[700].SDB34	163	244	299	292	299	785	649	629	836	814	-5.81955529189531	-5.86491755688534	2968.92515632852	2837.25694814346	437.108880341633	341.290962558691	-0.065443914744616	0.728775784230855	0.83767331520788
Lec-LeX-[570].SDB69	405	281	429	426	439	1618	839	880	1611	1117	-5.33264556789714	-5.43567027651713	4831.27163308829	4358.31276720064	532.22728684148	1391.81676834791	-0.148633236215096	0.458012158255742	0.628328417618105
Di-Lex-[410].SDB111	114	58	214	161	204	564	565	494	386	575	-6.1791733505804	-6.43553646443405	2072.14008023227	1603.54822502078	531.974138060595	343.021918619004	-0.36985379302351	0.11808825308807	0.254380752849341
Lex-LeA-[410].SDB84	132	124	171	172	206	550	313	349	459	320	-6.44024582871162	-6.34290843186049	1596.01428624762	1759.17833886315	125.500510305041	406.361591296599	0.140428179730154	0.493172324777094	0.657563099702792
H3-[190].SDB145	37	54	70	122	115	669	361	286	403	224	-6.47226511593627	-7.06468723967228	1545.72052837666	854.762214270383	316.295230978089	640.448674042287	-0.854684460026849	0.00324995164021433	0.0135414651675597
Ley-Lex-[350].SDB26	191	95	322	237	257	743	719	673	426	639	-5.96123105475536	-6.04435324832352	2576.73791324653	2371.21392974776	705.029232785789	596.781205284114	-0.119919976448591	0.603960705118764	0.734837585300707
Ley-Di-Lex-[510].SDB160	91	83	135	92	116	270	783	329	252	409	-6.42943887694651	-6.78036988727674	1613.35587171741	1135.85468241305	149.11301766385	757.907723388045	-0.506286428297568	0.0474996048147638	0.124998960038852
Tri-Lex-[430].SDB135	408	407	290	286	333	1200	1431	1007	1334	1389	-5.28655344179137	-5.54052684781491	5059.16695927078	3924.4587010653	1274.21497845455	292.453383169604	-0.366406173387842	0.0755127945311791	0.176831440848597
GM3-[190].SDB181	18	12	39	46	57	130	134	90	118	103	-7.68899921340157	-7.90869284344304	457.836138805178	367.534692118988	161.442180507684	42.6471793773124	-0.316950910575716	0.18867036975348	0.349389573617556
GM3-[460].SDB171	421	542	513	603	553	565	396	473	495	417	-6.27087227863386	-5.1432042560104	1890.57875230715	5838.95021497336	853.795365316853	359.972334678684	1.62688106400794	3.64199153217156e-09	2.80153194782428e-08
GM3-[540].SDB132	2164	2546	1581	2255	2215	877	1146	578	1248	807	-5.60770816773512	-3.71596375896447	3669.46953683294	24331.9796477311	6798.66730352331	830.189164063245	2.72921027716284	2.56076210110372e-12	3.20095262637965e-11
GM3-[1190].SDB192	16404	20181	18797	24254	17557	4362	4176	3194	4388	4081	-4.13015214760514	-1.52965133333812	16080.4320372327	216611.179247789	41266.4813740457	814.424551366508	3.75172962857074	8.10034049568879e-19	4.05017024784439e-17
3'SL.(Gc)-[490].SDB77	2309	2829	2074	2765	2471	1900	2228	1279	2783	2077	-4.8155669665024	-3.57629571069438	8102.62685734817	27979.1493943606	6421.78035556665	1683.36243493093	1.78789049507047	1.50843252274003e-09	1.50843252274003e-08
3'SLN.(Gc)-[570].SDB141	566	628	534	634	594	244	298	148	318	297	-6.8799856881999	-5.01745474323001	1028.15875987208	6621.35833695466	1210.87773623832	202.53593165742	2.6870641578103	3.30643403767295e-13	4.72347719667564e-12
6'SLN.(Gc)-[430].SDB161	4486	5515	5598	6083	6053	2245	3016	2413	2760	2382	-4.5795616715577	-2.79012432801877	10259.3922944135	61413.5780118518	6971.03669061568	1246.71939746799	2.58161238150513	3.7786293801421e-15	8.66385546820687e-14
6'SLDN-[620].SDB131	265	354	238	422	285	20	16	21	54	23	-9.13608105878864	-5.65431104000858	107.708607190848	3502.38525908469	993.586915742268	59.0469035610594	5.02313233960987	2.86792840289031e-15	8.66385546820687e-14
3'SLec.(Gc)-[350].SDB118	534	585	874	674	664	1312	1944	1924	1295	1522	-5.0392831487777	-4.91612910142346	6478.39069643265	7327.43979718316	954.419491129544	1786.2004639087	0.17767373338336	0.340313418199151	0.523559104921771
3'KDNLN-[510].SDB117	57	25	52	55	73	165	288	178	111	185	-7.20842521723783	-7.46665002447168	740.322084424051	571.840744262558	159.448621547496	234.526699264134	-0.372539648830772	0.119210605304095	0.254380752849341
3'-KDNLec-[760].SDB150	474	548	697	508	684	1502	2759	1759	1744	1734	-4.88279519283753	-5.04865591999612	7575.8085588749	6417.95389516839	820.002310765037	1710.47291137402	-0.239286448549944	0.184743895041435	0.349389573617556
CT|Sda-[350].SDB65	14	11	6	14	14	51	34	19	63	42	-8.70500825681721	-8.9375843253728	165.753592186366	131.357975349127	44.0478084222259	59.753646022099	-0.335536340734595	0.278110849350456	0.463518082250761
GD1a-[110].SDB31	1321	1618	1986	1633	2073	2194	2162	2140	2040	2245	-4.74816269851804	-3.96443233200237	8667.6055871492	18978.8072165671	2069.93976210151	997.959479849815	1.13068391316624	7.95665791035911e-07	4.68038700609359e-06
3'S-Di-Lec-[270].SDB83	367	428	371	372	467	1111	905	516	1325	935	-5.57975093566391	-5.40942169086787	3773.50524734009	4474.22694961322	795.402035941941	999.231463778965	0.245733156785599	0.227059420580183	0.405463251036041
3'SLecLN-[860].SDB88	138	156	111	166	165	412	307	189	589	352	-6.53139553816317	-6.41107294684288	1456.97117150901	1643.26042477444	348.961183813118	526.976934004284	0.173588805804692	0.458679744861216	0.628328417618105
6'S-Di-LN-[300].SDB197	162	194	127	187	167	148	135	118	166	185	-7.41859111440908	-6.27494747920586	599.993873034712	1882.88994205714	492.866053734216	83.6190798262463	1.64992900105191	1.50921938189357e-08	1.07801384420969e-07
GM1-[190].SDB39	28	16	61	71	63	248	209	163	179	227	-7.10886725646854	-7.57992896549647	817.820848903372	510.59749176557	210.052353278364	104.8232258385	-0.679598391567284	0.00682681530463975	0.0243814832308563
GM1-[460].SDB10	575	449	919	817	810	2217	1934	1799	2018	2483	-4.78467381113941	-4.86170922732138	8356.84921453372	7737.2478672253	1210.75905455678	958.212969663568	-0.111138612898541	0.514444819417013	0.670757498517636
GM1-[460].SDB99	420	533	523	534	669	1827	2537	1837	2029	2022	-4.8055539626525	-5.13037624358658	8184.16603605991	5914.33482446837	791.173066674562	884.636710674405	-0.468619493873845	0.00748631161805222	0.0258148676484559
GM1-[1190].SDB91	206	244	154	248	253	926	688	702	1426	1069	-5.56447578212469	-6.00224781784686	3831.58860610623	2473.18665077333	609.174290303349	1107.58131696011	-0.631571544976242	0.00797692732565939	0.026589757752198
GD3-[320].SDB68	2088	2314	1684	2909	2505	2471	1901	1582	3865	2486	-4.63025513142933	-3.66426493121362	9752.27067416201	25622.999029821	5551.83604404139	3135.79753746889	1.39362927139854	6.49999918240852e-07	4.06249948900532e-06
TetraSLac-[80].SDB78	77	134	146	105	102	475	351	299	341	401	-6.50953537047009	-6.68124567745239	1489.17147538527	1254.21465215538	353.805591397423	224.608219381497	-0.24772560835289	0.236359287345001	0.414665416394739
GQ2-[140].SDB44	20423	26508	31302	25718	27964	21563	34059	27032	28466	26908	-2.20165237038297	-1.23193538155029	110620.221686312	291727.427086154	40040.6877352576	18469.161928355	1.39900589085469	8.294712309884e-10	9.21634701098222e-09
GT2-[160].SDB71	1804	2283	1484	2288	2175	2624	2669	1701	4291	2600	-4.51293989923562	-3.79391931354791	10966.1732944865	22507.2159218899	5545.73917807161	3246.39313087539	1.03732743326874	4.04086986915343e-05	0.000224492770508524
3'S-Di-Lex-[410].SDB13	609	568	970	736	842	1464	1343	1180	963	1299	-5.29645453493114	-4.8113997739864	5009.32283882797	8136.46251423172	920.160190128423	803.866285251434	0.699786098174562	0.000289537417559839	0.00152388114505179
3'S-Tri-LeX-[160].SDB218	221	237	133	242	259	164	183	106	175	198	-7.33285244515378	-6.01182039526011	653.706263908796	2449.62483368258	685.740066778975	91.9256948808013	1.90584638723698	3.26469778076357e-09	2.72058148396964e-08
GD2-[460].SDB100	25636	31243	37191	35633	31792	13375	17908	17275	16259	15878	-2.73275979453466	-1.02972880304689	65039.5459708677	357103.792898814	42539.5185196759	11504.3798202686	2.45695436589962	4.33192773410343e-15	8.66385546820687e-14
GT3-[510].SDB201	298	339	452	354	514	532	1086	701	537	671	-5.87105160704719	-5.45354098257743	2819.90634085285	4281.1184536633	538.132445780281	840.644862314639	0.602340507440971	0.00599453303773773	0.0222019742138435
(Man)3-[1300].SDB121	481	523	380	486	542	1467	1479	1082	1800	1567	-5.13749785710145	-5.21902922794473	5872.36484203187	5412.58095920438	1197.45526503996	686.716139810877	-0.117624904392471	0.51648327385858	0.670757498517636
(Man)3-[1730].SDB122	263	327	173	327	349	769	918	634	1011	712	-5.73987293960924	-5.73744368890783	3215.1767709714	3222.9967358794	937.147941960009	445.404334580918	0.0035046679399914	0.986728773995483	1
(Galf)4-[<8].SDB1	24	34	29	69	42	58	89	74	82	90	-8.06272680354662	-7.74344798414241	315.066508431722	433.574038412021	166.804926874541	52.7268181568038	0.460621969415343	0.053525835270115	0.137245731461833
(Man)3-[350].SDB20	256	126	372	287	339	791	821	661	839	913	-5.74162436629436	-5.81616442252822	3209.55055296971	2979.00948134622	781.113968918992	204.738893558182	-0.107538569476174	0.594718801901247	0.734837585300707
(Man)3-[410].SDB137	397	521	348	404	607	1602	2295	1592	2964	2668	-4.73076836773535	-5.28147902388287	8819.6916690212	5084.90453306576	1352.83537182786	2091.36324354966	-0.794507532588742	0.000468206480058803	0.00222955466694668
2'F-B.type.2-[220].SDB72	34	38	53	40	41	112	171	99	87	82	-7.73050406369354	-7.69579090384953	439.222665094722	454.73719292718	60.7797598026473	124.275027409268	0.050080503560543	0.809677434158223	0.899641593509137
2'F-B.type.2-[760].SDB60	214	86	359	273	312	1016	1098	942	773	995	-5.55446834705393	-5.92909027040219	3870.12548634526	2660.90158895086	911.408498931882	562.223839810213	-0.540465191022831	0.0245809632258961	0.0722969506644004
3'GN.type1-[860].SDB169	174	185	195	192	216	799	1013	706	1133	871	-5.6282177722803	-6.1499453154207	3594.97668840173	2133.59844178079	211.650307467813	490.627871356051	-0.75269373918384	0.000362597023551667	0.00181298511775833
3'S-Di-LeA-[160].SDB62	30	31	37	33	52	169	130	148	99	121	-7.52578169017771	-7.81970571125097	539.007167064659	401.739892939076	60.2884967596098	139.560585337056	-0.424042727600541	0.0471052114289739	0.124998960038852
3'S-Di-LN-[1350].SDB198	144	129	140	171	210	422	410	310	384	385	-6.48720326383059	-6.35087642575242	1522.80193338669	1745.21691274953	221.776770954024	64.6809670710276	0.196678053235452	0.294581784734979	0.482920958581933
3'SLDN-[460].SDB220	272	291	335	329	379	1332	941	945	1050	1029	-5.46222680066766	-5.64335320794745	4244.09446214751	3540.97485157063	210.129043102896	651.632778408242	-0.261310169556582	0.144482809221959	0.294862875963182
3'SLeA-Lex-[570].SDB96	626	843	996	754	1136	1848	3871	2602	2399	2916	-4.51955656540493	-4.65015902021032	10893.8533090913	9560.08156348122	1603.48523235456	2745.19493187539	-0.188419513875668	0.351275370296773	0.527026526702956
3'SLec-[430].SDB73	721	902	641	768	731	662	1226	385	715	715	-5.84580922198275	-4.76818031069348	2891.99350082399	8495.82586597651	2215.25446508462	967.728742887131	1.5546898862356	1.26589785451028e-07	8.43931903006856e-07
3'SLN-Lec-[410].SDB80	89	117	81	116	125	281	298	256	275	222	-6.84179816123092	-6.74600670133742	1068.18091018431	1175.56464093148	262.584492649395	135.208075671253	0.138197864147872	0.4826985224392	0.652295300593513
3'STri-LN-[160].SDB196	416	691	522	425	826	194	132	135	181	159	-7.35231660640491	-5.05189667981848	641.105449736126	6397.18851402372	2038.83496540105	102.08595325593	3.31880442004839	3.92460502736071e-14	6.54100837893452e-13
6'SL-[620].SDB75	48514	63742	54936	65989	48624	6396	8135	5948	10615	7552	-3.48282412126987	-0.458818927628365	30720.5299071458	632029.677651554	143387.831821477	6101.30061867693	4.36271729648907	3.85427703341915e-19	3.85427703341915e-17
6SLN-Lec-[300].SDB199	657	752	519	893	666	409	395	283	784	491	-6.28293195964508	-4.85090695636879	1867.91590365585	7821.28077107072	1981.81206271414	682.98345606691	2.06597537065569	1.73017122823302e-09	1.57288293475729e-08
aMan-[840].SDB217	23	22	21	33	36	96	145	68	80	107	-7.84292213119461	-8.12199999483398	392.520367175694	296.934199315479	53.2105771049817	87.9543385247991	-0.402624249894413	0.0688741504009563	0.167985732685259
AzOH-[460].SDB85	17	16	26	16	10	42	57	28	32	34	-8.78080293460437	-8.57385617580025	153.654661010166	188.982493193593	63.1231612311172	34.7082778333426	0.298561062654741	0.268583217408956	0.455225792218569
AzOH-[950].SDB40	19	15	25	23	27	116	104	99	83	92	-7.83105686738919	-8.33819935897479	397.205464875689	239.202673532531	23.0470620133182	65.4320496295334	-0.731651957634623	0.00130744817865428	0.00568455729849688
AzOH-[950].SDB41	0	0	0	0	0	0	0	0	0	0	-14.1289943970266	-14.1289943970266	0.730896190875927	0.730896190875927	0	0	0	1	1
AzOH-[950].SDB46	1	1	1	0	0	0	4	1	0	5	-11.6543274062019	-11.8223464144967	8.68140300179793	7.33871782017503	6.7169077366359	8.81162160683158	-0.242400190042024	0.837938547795461	0.910802769342893
AzOH-[950].SDB51	0	0	3	0	1	3	6	2	1	1	-11.4112293986843	-11.5655421674512	11.0704695169898	9.48743593863626	13.0674098920323	7.42975572883623	-0.222626266245918	0.82675037620336	0.908516896926769
AzOH-[950].SDB66	7	5	12	4	7	44	30	30	23	25	-9.00770194467502	-9.46365684641304	122.462959555905	77.6222188467983	29.870332867844	34.5525277430844	-0.657803875606463	0.0569647668624279	0.14241191715607
AzOH-[950].SDB74	28	24	41	43	47	139	178	154	123	145	-7.42826561861519	-7.82690879702661	594.21721797914	398.856523077782	55.4663406894414	104.658536818296	-0.575120536578369	0.00511942491479762	0.0196900958261447
B.tetra.L-[920].SDB30	683	677	1148	813	1143	2068	3265	2158	2220	2397	-4.64056995373202	-4.63488352600446	9652.19475507258	9707.23761325755	1424.52017973763	1565.42065491952	0.00820378108292672	0.963901851930883	1
B2.tri-[350].SDB143	63	57	128	91	110	304	267	217	342	252	-6.81121791095679	-6.93696582851858	1101.35073567707	971.211954710795	211.219929840977	149.485038802043	-0.181415897068508	0.353107772890981	0.527026526702956
Globoside-P-[730].SDB59	89	61	62	79	82	264	228	157	250	217	-7.02887646429171	-7.09296205607463	885.926591799019	830.932448291195	189.803454649923	108.136449317195	-0.092455965457648	0.629810286685719	0.749774150816332
Globoside-P-[1030].SDB33	471	293	847	468	596	1868	1829	1656	1306	2003	-4.96923762673153	-5.15181442114607	6948.44332344363	5788.89170468021	1734.71176452733	1172.31856717912	-0.263402635883252	0.187369480893239	0.349389573617556
GM2-[190].SDB97	0	0	0	0	0	0	0	0	0	0	-14.1289943970266	-14.1289943970266	0.730896190875927	0.730896190875927	0	0	0	1	1
GM2-[460].SDB92	36	49	44	74	47	235	198	133	208	210	-7.15561361578917	-7.50199898256136	780.47049938994	551.979868444561	143.480896291828	101.246246572006	-0.49972845087874	0.0167929994567817	0.0508878771417627
GM2-[590].SDB98	300	369	382	383	391	1234	1602	1417	1304	1438	-5.18133273557685	-5.50993643072384	5620.51076599699	4046.36459951524	479.971883216852	804.078502747335	-0.474074921406361	0.0107578425019928	0.0347027177483639
GM2-[1190].SDB162	7	6	3	10	13	33	33	19	31	30	-9.05748702589311	-9.35799623145464	116.515409200101	86.2727963511617	35.0269492160427	13.8504334187605	-0.433543140605102	0.181437116100081	0.349389573617556
GN-[1050].SDB154	171	216	319	197	375	729	1156	870	775	892	-5.64298632491466	-5.88667666699443	3542.27421350555	2776.18757883379	663.54152038981	656.527609075561	-0.351570848031025	0.0922748026317027	0.209715460526597
LacNAc,.LN-[970].SDB79	515	398	398	475	509	1211	1144	932	1797	1340	-5.27742207906747	-5.27459369675618	5105.57561251056	5120.03657318425	956.536793689088	1093.91256852955	0.00408049313422623	0.982634769063251	1
LeALex-[350].SDB130	131	81	135	126	132	469	305	303	423	380	-6.50110275579575	-6.62045810450104	1501.78218050194	1332.82023479072	221.306039423902	259.883252856025	-0.172193369680696	0.382603605734374	0.554497979325179
Lex-[810].SDB151	60	53	48	65	78	355	131	192	305	222	-6.94335972510093	-7.30455227650019	965.021936170321	672.470524962942	114.485751147737	340.7873831695	-0.521090702709735	0.0328202140788397	0.0937720402252562
P1.tetra-[970].SDB89	173	147	137	148	186	341	394	247	528	426	-6.48167311661376	-6.33964200386843	1531.24658081058	1764.9339632811	338.827561532979	331.909187546233	0.204907582009626	0.325557644241323	0.51529068070274
Pk-[860].SDB152	59	65	82	74	72	321	308	316	321	264	-6.69895681328118	-7.15957451095882	1232.19664361822	777.385251763688	67.3089119843275	188.558705792924	-0.664530868185222	0.00123547434063108	0.005615792457414
