## Supplementary material for "Measuring carbohydrate recognition profile of lectins on live cells using liquid glycan array (LiGA)": Zipped folder containing all the software, MALDI TOF spectra and analyzed files: compare_Extended Data Fig 3c_Sig9_CHO-EF-knownGlycans.txt

sequence	20230825-87EFquGT1	20230825-87EFquGT2	20230825-87EFquGT3	20230825-87EFquGT4	20230825-87EFquGT5	20230317-87EFrbGT1	20230317-87EFrbGT2	20230317-87EFrbGT3	20230317-87EFrbGT4	20230317-87EFrbGT5	control_coef	test_coef	control_CPM	test_CPM	sd_test	sd_control	logFC	PValue	QValue
Lac-peg4-[1080].SDB123	111	44	115	107	83	4923	4393	4043	4212	4468	-5.80925513628223	-5.74852931114051	2999.66358095978	3187.46512051653	312.708776035924	46.6600697598265	0.0876088467858395	0.212305757199795	0.241256542272495
Lec-[680].SDB52	99	32	77	91	82	6097	5326	5219	5268	5590	-5.5874461602899	-5.93803211099825	3744.57871765007	2637.21429294246	353.526613304774	33.5524756272093	-0.505788612492284	1.65353652780561e-07	3.6745256173458e-07
LacDiNAc-[50].SDB58	1055	464	1013	975	913	32542	35466	34054	33839	34424	-3.75984221176876	-3.48458238030783	23287.4145649718	30666.5627158398	792.697354353974	1910.70248878243	0.397115993804621	5.30329536741916e-05	0.000103986183674885
Galili-tri-[1000].SDB113	7	2	6	6	8	1134	996	1103	1150	1089	-7.19959578759445	-8.50874625947638	746.887648621907	201.696541586193	52.3851608446236	57.4763290384802	-1.8887048935615	6.62742106671821e-10	1.74405817545216e-09
P1.tri-[620].SDB55	101	48	88	98	72	7111	6448	5952	6217	6422	-5.43123062413521	-5.8668055179271	4377.70517678453	2831.90537093415	249.954972461746	65.3283029954955	-0.628401739209288	5.52850663812842e-10	1.49419098327795e-09
LNT-2-[430].SDB115	0	0	0	1	0	12	16	15	10	15	-11.5716806041299	-11.8529200417625	9.42937629391962	7.11774182851386	13.6387295408945	1.91976121535903	-0.405742741974999	0.779401647332982	0.8035068529206
GNLN-[810].SDB153	8	4	10	11	14	763	760	653	649	716	-7.63669243434086	-8.02587541525687	482.421456765891	326.893733052732	96.2248176350314	25.88293560079	-0.561472356565907	0.00918501412275219	0.0129366396095101
Gala3-type1-[350].SDB168	1	0	0	0	1	58	47	53	56	53	-10.217289550123	-11.1715620376262	36.5331843505385	14.0686444097168	17.4992020349139	2.76998935819688	-1.37672418537765	0.1389088610604	0.165367691738571
Di-LN-[650].SDB186	25	6	22	23	31	1830	1575	1507	1549	1580	-6.81745443857735	-7.20515759640058	1094.50350505869	742.74513293933	239.91714317218	22.2333628151484	-0.559337423128556	0.00027323077871804	0.000505982923551926
LNnT-[240].SDB8	2	0	6	6	0	625	443	493	506	536	-7.94595429207575	-9.23662002627595	354.091822781912	97.4062650707656	93.5105805928401	28.4840291512887	-1.86203705417594	4.65459499839881e-05	9.30918999679762e-05
P1.penta-[620].SDB53	101	47	110	123	116	7476	5967	5988	6159	6542	-5.43315192934657	-5.66933716824191	4369.30234380284	3450.1513882759	443.027807188525	167.644155700631	-0.340743272885484	6.85264665556406e-05	0.000129295219916303
P1.penta-[620].SDB23	23	7	18	17	12	3695	2762	2689	2713	2995	-6.20671149905941	-7.53359424850964	2015.8557194658	534.81254881574	102.161736185021	150.379801489983	-1.91428716247297	1.80205245897945e-14	6.21397399648085e-14
Tri-LN-[380].SDB112	32	13	38	27	24	1934	1740	1686	1707	1767	-6.72249202965547	-6.97937877844602	1203.5352282672	930.88130715324	152.507564882326	12.9272347140581	-0.370609238550225	0.00277802927656094	0.00427389119470913
Di-N3-[970].SDB125	9	1	6	3	1	175	140	182	151	186	-9.08098005201023	-8.88062703756049	113.810013049483	139.056944291992	94.8170982789502	14.268018142893	0.289048300373791	0.491362904247213	0.52834720886797
2'FL-[950].SDB167	15	6	10	17	11	807	677	671	692	746	-7.62274933306663	-7.7989274827799	489.195020499942	410.174662542367	77.7193888538707	12.8714275313564	-0.254171342904332	0.166683798612218	0.196098586602609
H-type.2-[540].SDB64	58	23	51	61	41	5553	4821	4568	4682	4931	-5.7013111171362	-6.42294540362538	3341.58137947076	1623.86624250308	180.182899370531	44.6040076780375	-1.04109820645338	1.98192093569604e-13	6.39329334095497e-13
H.type.1-[700].SDB146	23	14	18	11	18	1483	1453	1381	1472	1436	-6.92194491232431	-7.44330576120035	985.910565019145	585.346978336415	204.289819537954	49.380337841564	-0.752164711187123	3.13950139952019e-05	6.40714571330652e-05
H2-[430].SDB35	36	11	32	23	30	2112	1791	1607	1663	1757	-6.71394821707986	-6.99486183750349	1213.86206012493	916.579421081408	176.858998059575	56.5998093895564	-0.405272687103329	0.00233587604282739	0.0037675420045603
Tri-AN3-[1080].SDB126	4	1	3	0	2	179	104	89	116	135	-9.37645560767112	-9.57167254530675	84.6948629851823	69.6747519079382	43.8321154995818	17.778534726091	-0.281638507824466	0.634186135571725	0.667564353233395
LeA-[950].SDB114	22	12	40	38	21	1823	1341	1346	1432	1455	-6.90295080546833	-6.98714227478075	1004.81603350248	923.682394062416	272.445088431677	72.8330071375823	-0.121462615262177	0.405457449464083	0.445557636773717
A.tetra.L-[590].SDB15	122	52	113	134	104	10893	8943	8305	8791	9648	-5.06251671510851	-5.61563943735332	6329.60962648977	3640.48109411782	278.092261536019	273.795287146963	-0.797987408385584	4.69543580379701e-12	1.42285933448394e-11
Gala3Lex-[620].SDB56	29	13	34	29	31	4097	3545	3382	3435	3606	-6.00822158414494	-6.96404761326399	2458.45645289488	945.262762784779	111.764245354801	36.8123931491842	-1.37896547216264	1.23815151976794e-14	4.42196971345693e-14
B.tetra.type.2-[970].SDB144	4	5	2	4	1	517	491	454	461	482	-8.02308392460986	-9.10127962970158	327.807528683705	111.523008989646	112.765267622542	7.96932450932267	-1.55550759684362	5.80118985075691e-05	0.000111561343283787
B.tetra.type.1-[620].SDB142	16	4	19	15	12	1778	1277	1347	1381	1497	-6.91884349283761	-7.68800936283542	988.973033803047	458.289552535278	119.91841633546	75.2826042124289	-1.10967178626688	1.57080450827145e-07	3.57001024607147e-07
A.tetra.type.2-[920].SDB134	21	7	32	16	21	1344	1124	1216	1138	1220	-7.10242390312951	-7.3027743915515	823.107370775111	673.667163615434	217.630585935714	36.7947868298241	-0.289044656086081	0.0604772898218347	0.0755966122772933
A.tetra.type.1-[700].SDB34	49	18	29	23	14	2713	2404	2259	2483	2560	-6.3822136943705	-6.98614291536053	1691.37462284027	924.605946167594	375.505526118661	51.4780091141572	-0.871285692170256	1.82475011124321e-05	3.80156273175668e-05
Lec-LeX-[570].SDB69	222	107	176	204	155	11340	10166	9771	10171	10636	-4.94838080898462	-5.11092884966445	7094.88761173038	6030.47891304594	676.631002950935	96.491574552872	-0.234507252195019	0.00251679125832497	0.00399490675924599
Di-Lex-[410].SDB111	26	17	29	30	26	2801	2315	2335	2276	2424	-6.40498241380787	-7.02271078980186	1653.29929668486	891.405800938045	118.921129615808	51.4071044309856	-0.891193664662933	3.94522817139067e-09	9.86307042847668e-09
Lex-LeA-[410].SDB84	52	34	54	50	51	2213	2157	1961	2021	1991	-6.56410698391174	-6.38782344052792	1410.08261527947	1681.9130040015	273.503459165622	60.7780889590698	0.254323393830178	0.0133206273379137	0.0180008477539375
H3-[190].SDB145	5	0	7	4	3	337	401	440	369	377	-8.24229246243459	-8.93182488816104	263.27999760273	132.116706194417	78.7682467956071	40.1195561442379	-0.994785011127689	0.0174307227695433	0.0229351615388727
Ley-Lex-[350].SDB26	9	5	10	9	5	1216	1082	920	899	981	-7.27448968804349	-8.23818179597107	692.993673445379	264.364481307693	59.3696252800016	52.6144207625534	-1.39031382505096	8.91570817610294e-08	2.12278766097689e-07
Ley-Di-Lex-[510].SDB160	1	0	3	0	0	38	45	38	33	51	-10.480071348623	-10.4845931415934	28.0907182206244	27.9639845560775	40.3924735736977	4.82053231346262	-0.00652356829429576	0.993912728552384	1
Tri-Lex-[430].SDB135	17	8	18	13	12	1111	1028	1003	996	999	-7.26404281815539	-7.65656995579083	700.271235871477	472.926791737321	69.5314647237842	21.4105107215116	-0.566296954880983	0.000609217400146685	0.0011076680002667
GM3-[190].SDB181	1	0	2	0	1	171	193	150	171	179	-9.04552999086231	-10.4844579794305	117.91695047033	27.9677644841595	26.1107253332405	11.3722249875353	-2.07593427330367	0.00232232673970726	0.0037675420045603
GM3-[460].SDB171	2837	860	2540	2018	1974	2145	2007	2032	2052	2112	-6.56280968250591	-2.66680430899167	1411.91310453003	69473.8880171918	11597.4242482816	59.8330022571542	5.62074763164574	7.94548802483586e-28	5.67534858916847e-27
GM3-[540].SDB132	5760	1737	5695	4569	4613	2128	2469	2225	2237	2241	-6.47258975760905	-1.8893784599663	1545.21880452332	151165.735199999	25950.0932028474	149.898062705711	6.61217621045546	2.01988431224602e-28	1.55375716326617e-27
GM3-[1190].SDB192	16917	5542	17763	13877	14989	1103	1108	1164	1128	1101	-7.17431274451832	-0.758617198007443	766.011983172042	468313.564405353	77634.5341216231	61.5263175639442	9.25589214880464	1.94945606364205e-31	3.24909343940342e-30
3'SL.(Gc)-[490].SDB77	18666	8727	17880	18970	15944	5159	4618	4583	4538	4726	-5.73870853234565	-0.583879454662957	3218.92272664299	557730.47407569	13264.2369149042	56.4158111133161	7.43684634700305	5.89539951600575e-33	1.47384987900144e-31
3'SLN.(Gc)-[570].SDB141	1245	367	1198	807	825	356	263	257	318	304	-8.49815312643295	-3.49961390652722	203.844496586227	30209.0446859768	6439.76422330828	19.3889539175228	7.21136774424698	1.53592592093387e-17	7.67962960466936e-17
6'SLN.(Gc)-[430].SDB161	1875	811	1798	1738	1494	280	256	241	231	220	-8.69519934119976	-2.92891663868246	167.387455297974	53454.9177774112	1896.60378117477	11.735377892997	8.31898745928552	1.32207071185092e-33	6.6103535592546e-32
6'SLDN-[620].SDB131	230	173	215	280	207	10	11	7	20	15	-11.6466864319338	-4.85263779475247	8.74799145509762	7807.75510684875	1892.72811844625	3.64094112464734	9.80174027641988	5.2950797388672e-16	2.206283224528e-15
3'SLec.(Gc)-[350].SDB118	130	69	118	150	105	1721	1688	1554	1549	1687	-6.79646059132917	-5.5252949014496	1117.7242378595	3984.69342697528	457.684183884039	41.2392797130083	1.83390443693746	9.26627922904098e-20	4.87698906791631e-19
3'KDNLN-[510].SDB117	1	0	0	0	0	110	102	105	112	128	-9.48390110496955	-11.8529428612259	76.0666137421501	7.117579407318	13.1039268782756	7.31873650111894	-3.41780479340991	0.00144451835651625	0.00249054889054526
3'-KDNLec-[760].SDB150	21	10	21	10	21	1822	1745	1610	1681	1768	-6.74579584812099	-7.45658865470162	1175.81253865124	577.623286808511	162.308940594983	34.3037391456527	-1.02545725715342	9.5984994011926e-08	2.23220916306805e-07
CT|Sda-[350].SDB65	0	0	2	0	2	115	104	100	100	115	-9.52666064709195	-10.4843210047741	72.8825987955887	27.9715956214684	35.8390181824276	2.737890347236	-1.38161184888401	0.0515186649228167	0.0652134999022996
GD1a-[110].SDB31	870	453	825	762	629	8507	7875	7117	7251	7742	-5.25135107339152	-3.69285018430901	5240.43340395275	24900.9285682549	2870.77997223678	126.630309636316	2.24844150390037	7.17339899875592e-22	4.21964646985642e-21
3'S-Di-Lec-[270].SDB83	1306	833	1157	1408	1029	7374	5846	5839	6006	6404	-5.45424802329832	-3.19477934331129	4278.09259841312	40975.565911311	7580.73541371414	176.512926531244	3.25972425966122	2.69815957201838e-23	1.68634973251149e-22
3'SLecLN-[860].SDB88	240	95	225	191	196	408	423	432	404	447	-8.1501339966309	-5.02559890086016	288.69667265481	6567.65194444564	537.850348018226	23.2024249227425	4.50775128775198	1.17216196139447e-29	1.30240217932719e-28
6'S-Di-LN-[300].SDB197	415	126	423	332	351	445	334	386	294	376	-8.29546238679485	-4.48429429855211	249.647062691004	11284.8484452792	1996.6021139234	29.5201625895467	5.49835330090207	2.1097490119134e-15	8.11441927659001e-15
GM1-[190].SDB39	18	10	20	24	22	2454	2228	2068	2019	2286	-6.49910761021861	-7.33267203593177	1504.7814455675	653.824209186182	91.2530883575591	44.681650240526	-1.20257926323783	8.59766287486858e-11	2.45647510710531e-10
GM1-[460].SDB10	140	57	130	151	117	16871	14819	13335	13972	14871	-4.60054887693541	-5.49197769404269	10046.3200376955	4119.68862866805	335.620779884307	291.781544769415	-1.28605993374618	2.13906653595821e-16	9.30028928677484e-16
GM1-[460].SDB99	9	6	11	12	5	740	601	602	648	697	-7.71157384596031	-8.11449931862697	447.61644314145	299.169780302726	88.3449146355447	21.3453902257232	-0.581298581264037	0.00988719874927864	0.0137322204851092
GM1-[1190].SDB91	50	39	44	40	43	2934	1998	2300	2435	2646	-6.39292451858156	-6.49418977977531	1673.35527985477	1512.19993204899	515.915509548652	170.511809939007	-0.146094890138543	0.334176639639106	0.375479370381018
GD3-[320].SDB68	3909	2206	3898	4488	3420	1230	1235	1272	1189	1198	-7.08613233225258	-2.06966998947993	836.626911097048	126227.431212495	12349.7683108501	60.351616268052	7.23722534472433	3.51971788596074e-31	5.02816840851535e-30
TetraSLac-[80].SDB78	45	18	37	44	29	3899	3320	3093	3150	3191	-6.0902573722836	-6.72416899419359	2264.82593637309	1201.51863372038	142.062446761238	92.6129771317338	-0.914541153291416	1.85539680770397e-10	5.15388002139991e-10
GQ2-[140].SDB44	34245	18426	31744	35322	27610	8231	7133	6936	7041	7487	-5.29565907596354	0.0388164023733632	5013.30913485898	1039579.60178038	94940.2742348207	47.9095613468812	7.69602131834044	2.2615058842155e-32	4.523011768431e-31
GT2-[160].SDB71	1739	561	1755	1354	1284	1040	1020	936	996	982	-7.29566757842558	-3.08928244050051	678.471843013224	45534.6164813404	7373.58463917431	28.9870769051518	6.06853097855355	2.48335433842767e-29	2.48335433842767e-28
3'S-Di-Lex-[410].SDB13	1640	547	1344	1193	1070	4261	3630	3376	3467	3744	-5.98638694804272	-3.22620212589131	2512.72627979393	39708.0188360245	5336.3328087508	70.5166347475721	3.98210495485483	1.31046858319667e-26	8.73645722131114e-26
3'S-Tri-LeX-[160].SDB218	52	17	52	25	35	44	48	39	46	39	-10.428013373282	-6.67942425783811	29.5917967081613	1256.50118505913	342.9962027114	3.23733949903619	5.40807092718117	4.75767379560509e-20	2.6431521086695e-19
GD2-[460].SDB100	23194	14061	23475	27906	22249	794	820	758	817	744	-7.52919572519488	-0.241705736652692	537.17011538551	785287.224803162	91812.7814970676	40.4449763887313	10.5136256669978	1.15082529363947e-33	6.6103535592546e-32
GT3-[510].SDB201	12	3	11	11	16	208	225	203	183	181	-8.89929022107174	-7.90656780843686	136.48576683163	368.316546645621	126.637929777584	14.223020283936	1.43219570168767	1.25182997601746e-05	2.66346803407971e-05
(Man)3-[1300].SDB121	74	45	65	115	76	5419	4444	4548	4768	4976	-5.71741938177566	-5.94725938953494	3288.18551423455	2612.99190731301	598.109554655322	122.022947816609	-0.331589039392199	0.00321637980472425	0.00487330273443068
(Man)3-[1730].SDB122	20	6	27	22	18	1168	1097	1120	1100	1062	-7.18633501534078	-7.34534029163509	756.857916249581	645.59364046682	162.55885971337	40.5274898413568	-0.229396123584976	0.127000782242671	0.153012990653821
(Galf)4-[<8].SDB1	2	0	1	0	2	40	47	35	28	27	-10.626296754271	-10.2625673734997	24.2693394755699	34.9159304331345	31.9830714711691	5.61415697877219	0.524750573864471	0.516630823460186	0.549607259000198
(Man)3-[350].SDB20	113	49	85	112	79	12876	9899	9532	9957	10947	-4.93030539796653	-5.79477232743658	7224.29665893537	3043.42325179166	353.78068213383	442.151081576258	-1.24716215215896	3.03195479343024e-15	1.12294621978898e-14
(Man)3-[410].SDB137	75	41	75	79	64	6777	7294	6795	6603	6575	-5.370727410196	-6.06302520342178	4650.74707872612	2327.34952126281	184.437410341417	357.592094091185	-0.998774593105201	5.91916274645957e-13	1.84973835826861e-12
2'F-B.type.2-[220].SDB72	5	0	3	1	0	228	238	237	244	249	-8.71962937631477	-9.67739259322929	163.347720238365	62.684735480326	64.1650136696823	13.3530342545513	-1.38176024338845	0.00916979621082979	0.0129366396095101
2'F-B.type.2-[760].SDB60	31	19	28	48	29	4091	3294	3074	3252	3414	-6.06326779537949	-6.83203299358562	2326.78499346389	1078.66297209768	249.40997487212	112.18189501206	-1.10909373906001	7.01834417813341e-11	2.06421887592159e-10
3'GN.type1-[860].SDB169	64	29	45	57	54	1579	1337	1310	1342	1509	-6.94524074262279	-6.35811547726115	963.208419162762	1732.62881553832	203.080398714638	34.1143721145672	0.847042708717859	2.93413643461048e-09	7.52342675541148e-09
3'S-Di-LeA-[160].SDB62	3	0	1	4	1	39	25	14	23	14	-11.055396338649	-9.67741779070017	15.8016476985699	62.6831560034292	48.9885572806324	5.95820662961601	1.98800281757717	0.0130952058611609	0.0179386381659738
3'S-Di-LN-[1350].SDB198	91	29	90	65	67	1172	1071	1090	1122	1155	-7.17543427995794	-6.04512689200832	765.153355166609	2369.38016449762	406.883507475735	32.1762240783383	1.63068886327507	1.30227814788898e-15	5.2091125915559e-15
3'SLDN-[460].SDB220	238	86	254	229	199	5067	4184	3942	4065	4461	-5.82521537293657	-4.97144733242069	2952.16826675076	6933.10626013966	838.89473295426	109.680869702068	1.23172691812175	4.74379113961778e-17	2.15626869982626e-16
3'SLeA-Lex-[570].SDB96	302	113	261	211	234	998	839	807	803	925	-7.4272918548219	-4.85738264781943	594.796127005943	7770.79620769683	915.596929230667	22.9523968965648	3.70759526847735	1.30435267831073e-28	1.08696056525894e-27
3'SLec-[430].SDB73	603	121	491	266	363	318	324	314	337	292	-8.43791043094836	-4.38131821593298	216.502073987568	12508.858371609	4338.41636468857	19.4547981649894	5.85242547151146	5.76431746646712e-09	1.40593108938222e-08
3'SLN-Lec-[410].SDB80	29	14	28	22	23	633	682	630	617	676	-7.72419174476941	-7.12222814071196	442.003947571414	806.966711115375	90.9068453121894	31.8351389079192	0.868449906369337	4.63956573863355e-06	1.00860124752903e-05
3'STri-LN-[160].SDB196	1604	632	1696	1428	1474	521	528	437	405	396	-8.07402232220707	-3.0581380145075	311.527692811393	46975.0807583203	4884.74148260758	37.5051920608728	7.23639141639095	4.37024314800565e-31	5.46280393500707e-30
6'SL-[620].SDB75	66024	36922	60408	69696	52399	6296	5112	5285	5509	5749	-5.57153524198257	0.703820990653915	3804.63491135113	2021461.95685037	233428.415172957	150.441122539033	9.0534253166363	5.0489830121645e-33	1.47384987900144e-31
6SLN-Lec-[300].SDB199	2173	762	2185	1688	1676	1787	1542	1483	1581	1616	-6.8211226223774	-2.84702036592685	1090.49601962249	58016.9328167602	7912.67084125985	21.8711731231135	5.73341761736686	4.00356677431307e-29	3.63960615846643e-28
aMan-[840].SDB217	0	0	1	0	0	63	82	73	83	72	-9.88264505788835	-11.8528895745791	51.0530608182564	7.11795868936314	13.8746691525026	7.98522417107544	-2.84246199356842	0.0158006580727224	0.0210675440969633
AzOH-[460].SDB85	3	0	0	2	1	132	90	99	114	108	-9.51078546303957	-10.0812459932435	74.0488562481501	41.8572309564346	38.4437493396969	7.79760261766861	-0.8230005779481	0.190666112667622	0.219156451342094
AzOH-[950].SDB40	7	1	8	1	7	479	522	481	495	473	-8.00258918111962	-8.69801347119825	334.595177877227	166.917067415405	102.569319787371	27.4900358246776	-1.00328517461016	0.00369005725070445	0.00542655478044772
AzOH-[950].SDB41	0	0	0	0	0	0	0	0	0	0	-15.6056621510878	-15.6056621510878	0.166934861571738	0.166934861571738	0	0	0	1	1
AzOH-[950].SDB46	3	0	0	0	0	8	9	4	3	4	-12.4346556303209	-10.7704097895457	3.97830133382003	21.0121484571724	39.3117806348268	1.73363739774064	2.40099922130652	0.066263073061242	0.0808086256844415
AzOH-[950].SDB51	0	0	1	0	1	76	87	78	77	91	-9.79171386432456	-11.1714996923429	55.9129878320227	14.0695215506805	17.9195090912138	5.77299919455639	-1.99061017157095	0.0283115218503844	0.0367682101953045
AzOH-[950].SDB66	1	0	1	0	0	24	24	25	38	27	-10.8723862592196	-11.171673052531	18.9750374844467	14.0670826671866	16.5321813051173	4.70501032869966	-0.431779572513923	0.693574471059655	0.722473407353807
AzOH-[950].SDB74	2	4	3	7	3	305	288	324	309	354	-8.44153064897281	-8.92999370511985	215.719706302261	132.358857710468	85.5998419765598	21.9343850831453	-0.7047032287608	0.063153991110607	0.0779678902600087
B.tetra.L-[920].SDB30	68	22	67	57	47	9262	7316	7096	7509	8035	-5.23454962156618	-6.31598953451712	5329.22411101825	1807.1766118991	271.934650831158	251.01080757269	-1.56018799943372	2.21061362685675e-17	1.05267315564607e-16
B2.tri-[350].SDB143	37	4	36	32	30	1815	1465	1394	1449	1540	-6.86689738770188	-6.946626736086	1041.70405979615	961.874343313864	359.006700877752	43.9324337436276	-0.115025135527074	0.423998876989227	0.460868344553508
Globoside-P-[730].SDB59	9	0	4	2	4	417	455	436	410	441	-8.1291202504028	-8.93190190419147	294.82746108715	132.106531481965	98.4935227427664	24.04061182946	-1.15816911083756	0.00274461956755995	0.00427389119470913
Globoside-P-[1030].SDB33	53	28	60	65	48	6746	5229	4972	5251	5681	-5.57657016144752	-6.33888426046693	3785.52702468022	1766.2718371644	171.202901882724	224.756635674534	-1.09978677025504	1.68733437390032e-13	5.62444791300108e-13
GM2-[190].SDB97	0	0	0	0	0	0	0	0	0	0	-15.6056621510878	-15.6056621510878	0.166934861571738	0.166934861571738	0	0	0	1	1
GM2-[460].SDB92	0	1	2	1	2	141	202	177	214	152	-9.01716235635097	-10.0804965367228	121.309872482692	41.8886128893422	29.3974631956244	26.8126860657328	-1.53406694883014	0.0360355840202861	0.0461994666926745
GM2-[590].SDB98	19	11	9	14	9	602	501	532	538	622	-7.87323580422108	-7.74773752047666	380.800171674575	431.718190030848	178.689575832417	26.0891861116725	0.181055751598143	0.402391370381847	0.445557636773717
GM2-[1190].SDB162	1	1	0	0	0	39	73	61	52	55	-10.1679467671996	-11.1711228694898	38.3810477954055	14.0748242669622	28.5046614965655	9.89932998465274	-1.44727718791239	0.189301552443715	0.219156451342094
GN-[1050].SDB154	34	12	20	26	27	1557	1751	1622	1630	1690	-6.78768818485377	-7.09763682668476	1127.5725025357	827.057094954354	145.702888584912	98.7370984099401	-0.447161368499832	0.00327758992771637	0.00489192526524831
LacNAc,.LN-[970].SDB79	197	103	171	211	146	11806	10132	9347	9486	10023	-4.97528263114401	-5.15319557421683	6906.5666527448	5780.9018779829	702.201385154775	233.108356831357	-0.256674120681128	0.00148602386313552	0.00251868451378902
LeALex-[350].SDB130	27	14	21	25	17	1698	1384	1329	1358	1530	-6.91539196878172	-7.23119204237727	992.392395630068	723.657718132684	124.301762223802	42.316786713521	-0.455603200088673	0.00118919270329095	0.00212355839873385
Lex-[810].SDB151	17	4	7	10	11	780	748	755	763	805	-7.55119418184795	-7.98491908252076	525.482230937969	340.56005242023	110.755703472182	27.7522016905326	-0.625732763310733	0.00374627944661042	0.00542939050233393
P1.tetra-[970].SDB89	40	20	32	50	42	2944	2431	2215	2175	2398	-6.40573808062017	-6.66102345988549	1652.05042520035	1279.83583921911	211.859983645182	102.665827317107	-0.368298950677549	0.00200111717542479	0.00333519529237465
Pk-[860].SDB152	9	4	6	6	8	614	575	643	659	606	-7.76791549885505	-8.37908408073928	423.094288773781	229.62016269945	44.5586085969071	40.7184033229197	-0.881729882231526	0.00130094834370404	0.00228236551527025
