## Supplementary material for "Measuring carbohydrate recognition profile of lectins on live cells using liquid glycan array (LiGA)": Zipped folder containing all the software, MALDI TOF spectra and analyzed files: compare_Extended Data Fig 4a_Sig7R-CHO-EF-knownGlycans.txt

sequence	20221021-87EFkqRC1	20221021-87EFkqRC2	20221021-87EFkqRC3	20221021-87EFkqRC4	20221021-87EFkqRC5	20221021-87EFkqRC6	20221021-87EFkqRC7	20221021-87EFkqRC8	20221021-87EFkqRC9	20221021-87EFkqRC10	20221021-87EFrbGT1	20221021-87EFrbGT2	20221021-87EFrbGT3	20221021-87EFrbGT4	20221021-87EFrbGT5	20221021-87EFrbGT6	20221021-87EFrbGT7	20221021-87EFrbGT8	20221021-87EFrbGT9	20221021-87EFrbGT10	20221021-87EFrbGT11	20221021-87EFrbGT12	20221021-87EFrbGT13	20221021-87EFrbGT14	20221021-87EFrbGT15	control_coef	test_coef	control_CPM	test_CPM	sd_test	sd_control	logFC	PValue	QValue
Lac-peg4-[1080].SDB123	5464	11627	9348	9529	9284	7209	9405	7106	8057	6999	689	774	1135	2473	2445	2709	2857	2331	2212	2148	2708	2420	1906	2229	2692	-4.20214789540368	-1.57218649360828	14963.4024559039	207590.78983976	26474.3791330239	1546.49734873939	3.79423227209962	4.72290956332919e-32	1.5743031877764e-30
Lec-[680].SDB52	3658	7954	6480	6801	6589	4988	6562	4990	5674	4929	725	770	1500	3206	2935	2933	3185	2605	2359	2180	3078	3118	2134	3509	2816	-4.06358127366884	-1.93269759087734	17187.3561392763	144757.175674437	18819.2928825894	709.229530775977	3.07421532187452	2.12216289075014e-31	3.0316612725002e-30
LacDiNAc-[50].SDB58	6371	19387	15021	13461	12246	9398	11334	8764	9599	8181	3906	4116	7581	13918	12411	13324	13681	11494	10197	9214	12933	13160	7697	12941	12144	-2.58240668808622	-1.27450133203519	75591.8589012834	279570.346242423	74457.9698291444	6982.62888514227	1.88690857112693	2.7266759841077e-19	5.68057496689104e-19
Galili-tri-[1000].SDB113	609	2315	1694	1589	1333	1103	1328	1049	1174	955	69	66	153	312	300	297	300	251	205	194	336	322	211	363	272	-6.38652533132799	-3.43464079789074	1684.09772844413	32236.9877464533	9149.96782644514	143.635381518975	4.25866917766676	4.3226963859435e-28	2.70168524121469e-27
P1.tri-[620].SDB55	2161	4219	3428	3638	3551	2758	3842	2792	3188	2765	507	551	861	1801	1838	2003	2062	1815	1631	1462	1880	1813	1302	1911	1943	-4.5115081068211	-2.52646051547611	10981.885824082	79941.4717267618	7831.24073581226	882.082172116694	2.86381831596199	1.93399483292732e-30	1.93399483292732e-29
LNT-2-[430].SDB115	0	0	0	0	0	0	0	0	0	0	0	3	0	1	2	2	2	2	2	0	0	2	3	6	4	-11.1193989126654	-13.608218545627	14.8219863899967	1.23034179431245	0	16.3717417173587	-3.59060774214084	0.0158716008205136	0.0168846817239506
GNLN-[810].SDB153	12	17	14	20	18	8	19	7	16	15	49	39	153	272	194	237	215	186	153	131	294	359	150	334	146	-6.62524987118767	-7.92120526398724	1326.44894824063	362.964594602276	85.3934193417728	330.229234621441	-1.86966841840525	6.23326430820555e-13	9.03371638870369e-13
Gala3-type1-[350].SDB168	3	16	15	17	15	15	12	23	9	12	2	6	26	52	35	26	28	26	22	13	54	64	29	78	17	-8.42863160100749	-7.98053549247684	218.520308862781	342.0562049392	139.086052309425	101.664362344449	0.64646603361882	0.0211029478183208	0.0222136292824429
Di-LN-[650].SDB186	24	21	31	30	35	28	43	34	31	34	161	156	266	600	574	633	641	493	514	561	595	627	412	585	587	-5.66430745233134	-7.15982282190469	3467.54838390444	777.192242460668	141.178158273098	355.294547528392	-2.1575726072567	1.35412363956396e-21	3.30274058430235e-21
LNnT-[240].SDB8	1	15	12	7	9	10	4	8	8	3	32	47	83	154	119	153	131	138	113	107	184	187	104	171	136	-7.04851072423528	-8.55594890855256	868.701730854435	192.397135412378	101.856339974702	99.0185327926548	-2.1747735929612	8.68905221173268e-14	1.31652306238374e-13
P1.penta-[620].SDB53	258	161	151	216	261	195	390	259	279	265	765	882	1131	2264	2253	2622	2533	2193	2278	1961	2333	2170	1711	1964	2452	-4.2512746728137	-5.10127167073211	14246.0632611029	6088.99843892423	1582.18126715636	2111.13808261891	-1.2262864536674	1.14875304650206e-11	1.55236898175954e-11
P1.penta-[620].SDB23	3	11	9	4	8	4	7	6	6	6	187	227	314	726	734	813	786	620	639	577	713	697	561	710	707	-5.46373415400032	-8.74019364855068	4237.70193132758	160.022896706916	51.202365068957	385.348204556084	-4.72693186446137	2.59163045414646e-29	1.95800431652571e-28
Tri-LN-[380].SDB112	2	8	4	5	3	1	9	0	4	7	132	148	264	636	598	575	660	575	514	503	586	571	439	501	589	-5.68543598005917	-9.13639959634421	3395.05275162211	107.674303418211	64.9798820348539	404.912401996198	-4.97868809550267	1.31615241635692e-24	4.70054434413186e-24
Di-N3-[970].SDB125	29	103	63	69	55	56	59	49	60	37	15	11	32	82	64	60	76	55	40	36	85	69	39	81	53	-7.90835914788778	-6.54925566709078	367.65735727742	1431.18047667452	372.248800057915	65.832315068947	1.96077185180076	1.51464501913129e-16	2.80489818357647e-16
2'FL-[950].SDB167	537	1039	841	861	854	557	760	577	688	583	59	67	122	214	170	170	214	164	152	153	204	234	144	229	175	-6.74812376820759	-4.01583087401545	1173.0785245423	18027.9693549191	2736.42193679529	119.831849295263	3.94186540870715	6.97395483201435e-32	1.74348870800359e-30
H-type.2-[540].SDB64	8	13	17	14	15	7	9	8	8	7	216	222	335	713	713	790	800	669	620	534	751	705	525	767	762	-5.44933633603215	-8.23705381287629	4299.15693973325	264.66284821825	89.0136907793954	323.201820550401	-4.02182617924253	7.05927922330404e-28	4.15251719017885e-27
H.type.1-[700].SDB146	229	366	304	309	315	239	345	258	294	245	184	207	354	549	547	558	604	503	520	517	612	583	426	573	532	-5.65410230085237	-4.93316244428511	3503.11642033675	7203.68596563427	468.797061997221	412.225055849165	1.04009635584879	7.38556635036514e-17	1.42030122122407e-16
H2-[430].SDB35	10	17	6	8	7	12	9	6	11	11	138	108	260	504	439	453	494	372	316	285	497	470	307	522	394	-5.95248353043314	-8.3243121295504	2599.37686384082	242.54770881625	79.1410370545776	238.528217185323	-3.42182535778509	6.66158942723248e-25	2.46725534341944e-24
Tri-AN3-[1080].SDB126	15	38	28	35	32	15	22	17	24	19	10	25	38	77	94	94	87	64	59	72	81	69	57	106	83	-7.65848854134418	-7.40772878621558	472.020311085303	606.546728600665	157.850798396786	92.3366045838571	0.361769855178562	0.0143562644204354	0.0154368434628337
LeA-[950].SDB114	891	882	728	953	961	780	1254	894	1033	968	560	566	835	1508	1377	1513	1485	1294	1264	1207	1545	1502	1005	1256	1406	-4.71598198818351	-3.75846088127859	8951.07190286464	23319.604408035	2875.42714838746	1440.66778005085	1.38141095247824	8.34945553335359e-17	1.57536896855728e-16
A.tetra.L-[590].SDB15	2772	5496	4348	4420	4469	3239	4281	3189	3590	3273	1604	1751	2173	4577	4664	5228	5249	4323	4366	4272	4745	4396	3514	3766	4743	-3.55028446043984	-2.33741396164723	28716.4697926654	96577.0675753081	12260.7757627713	4519.50575775871	1.74980225384862	5.66245706355756e-20	1.23096892686034e-19
Gala3Lex-[620].SDB56	260	647	541	612	570	511	636	494	546	422	162	159	282	850	786	873	945	815	723	636	931	822	585	914	878	-5.36197046682102	-4.34734320231267	4691.65224827513	12941.1489625075	2058.51659620992	743.641204355789	1.46379772285692	2.79196581384216e-16	5.07630147971302e-16
B.tetra.type.2-[970].SDB144	65	111	101	95	94	67	92	76	80	67	32	29	53	148	152	130	142	145	96	100	177	205	117	203	133	-7.06901016503218	-6.16304687681034	851.075116284265	2105.82729077896	268.883188768524	156.721154420526	1.30702874314511	8.76561991236425e-15	1.43698687087939e-14
B.tetra.type.1-[620].SDB142	156	324	231	263	251	179	254	175	221	174	106	131	160	461	430	506	494	406	401	321	480	451	400	499	459	-5.93441455258215	-5.20388839539423	2646.77184678454	5495.15548724894	733.420365230167	311.035258708619	1.05392646421469	5.14095352911105e-15	8.71348055781533e-15
A.tetra.type.2-[920].SDB134	87	420	328	270	268	219	262	214	212	167	67	64	223	441	348	341	390	319	242	205	446	473	257	497	300	-6.17006068931118	-5.11507228346355	2091.10908869385	6005.54371723347	1849.55393819051	403.395277457723	1.52202654131173	7.07695315722094e-13	1.01099330817442e-12
A.tetra.type.1-[700].SDB34	92	141	122	138	128	101	140	103	117	116	438	367	960	1774	1539	1478	1678	1323	1143	983	1666	1940	1224	2136	1260	-4.68421866096537	-5.81678395200388	9239.95132716393	2977.16446874311	180.011887980847	1094.47319990841	-1.63394632886423	8.44574372365456e-21	1.96412644736153e-20
Lec-LeX-[570].SDB69	24	30	30	20	28	18	30	20	18	15	2108	2117	3724	5918	5521	5548	5777	4777	4413	4044	5727	6453	4230	6118	4856	-3.35983176457753	-7.45167220227173	34741.103137288	580.470136687118	130.564076852317	5079.44239452437	-5.90327790757034	1.58495595788536e-31	2.64159326314227e-30
Di-Lex-[410].SDB111	2	0	7	2	3	1	2	1	0	2	163	190	331	647	586	654	734	552	546	466	619	593	495	584	592	-5.61030149676016	-9.88285362956466	3659.96572356035	51.0424137061622	53.5676916062788	282.557202714449	-6.16398977393662	1.74051582380924e-26	7.91143556276927e-26
Lex-LeA-[410].SDB84	10	10	6	2	5	5	7	3	8	2	284	269	494	999	934	972	1069	831	748	702	998	1014	765	994	890	-5.17871865726104	-8.8352173294978	5635.22244167273	145.517045138222	78.0227419987863	282.076231956577	-5.27521250145305	5.85395337373678e-29	3.90263558249118e-28
H3-[190].SDB145	0	1	0	0	1	0	0	0	0	0	58	51	72	130	142	161	134	117	111	117	150	173	116	175	144	-7.03135052628378	-11.9913751625053	883.737463626527	6.19743437211796	9.23124197108364	137.922576434604	-7.15580294536391	3.64012141809666e-22	9.10030354524164e-22
Ley-Lex-[350].SDB26	1	2	2	3	0	0	1	0	1	3	62	73	138	253	210	259	241	218	191	191	250	261	168	201	200	-6.5856355634949	-10.3027583475907	1380.04997942405	33.5404512494743	28.9651108322498	134.471657713217	-5.36267460699041	3.0075688506016e-23	9.70183500194064e-23
Ley-Di-Lex-[510].SDB160	0	1	0	1	1	2	1	0	0	0	2	0	11	18	17	8	20	19	7	10	23	23	9	41	12	-9.19050646182271	-11.034371261629	102.003190901354	16.1373957547086	18.8225760684969	49.8805356080492	-2.66013460275032	3.84723504977529e-05	4.22773082392889e-05
Tri-Lex-[430].SDB135	2	7	1	6	1	5	2	3	7	4	96	86	194	377	344	390	404	321	334	285	418	412	290	445	343	-6.1192868725329	-9.25468620454707	2200.02430152114	95.6623068845041	54.9326720510255	132.263407758341	-4.52342506750341	3.189913491411e-25	1.22688980438884e-24
GM3-[190].SDB181	0	1	0	2	0	0	0	0	0	0	28	24	111	191	136	148	145	103	99	67	195	217	110	252	118	-7.03113105393599	-11.6543951815066	883.931440848034	8.68081463700255	15.5084939917173	254.013046388936	-6.66996022956599	4.56383518739181e-17	8.9486964458663e-17
GM3-[460].SDB171	23	31	45	42	36	34	60	33	41	39	203	242	583	1107	986	1049	1087	883	806	593	1152	1236	728	1375	865	-5.13416546911951	-6.95312884512296	5891.96648205248	955.640420240385	201.99698008187	724.434092780644	-2.62420944211883	5.06273878569271e-23	1.48904081932139e-22
GM3-[540].SDB132	64	108	80	110	108	75	115	108	114	83	99	89	202	538	456	529	544	486	460	371	530	506	355	594	566	-5.85204935434249	-6.03560369910302	2874.00326769046	2392.05201171288	296.759387255235	448.847391874581	-0.264812942919645	0.00600163888322526	0.00652352052524485
GM3-[1190].SDB192	695	1899	1632	1743	1586	1252	1485	1126	1182	1044	98	116	225	508	472	487	570	491	437	403	550	519	320	550	552	-5.84665658538985	-3.39253624903404	2889.54396932608	33623.2916252771	7036.1679691242	355.903083167413	3.54054723900527	2.49887033577167e-27	1.24943516788583e-26
3'SL.(Gc)-[490].SDB77	414	279	287	369	448	361	540	387	443	474	398	483	651	1405	1432	1613	1621	1300	1314	1220	1546	1431	1036	1256	1483	-4.75500962791554	-4.60000226575946	8608.4618113343	10051.8129696174	2122.6235637943	950.299805388136	0.223628352683847	0.0265259554007306	0.0276312035424278
3'SLN.(Gc)-[570].SDB141	2	7	4	5	4	10	5	4	1	3	41	33	120	243	215	196	199	166	151	88	261	296	148	379	172	-6.70905359438754	-9.08651702138463	1219.81802110991	113.181591872645	70.661751747989	327.969117363073	-3.42995469602358	8.85883759504502e-16	1.55418203421842e-15
6'SLN.(Gc)-[430].SDB161	118	252	181	200	191	175	171	146	154	142	69	68	125	247	229	300	257	234	231	224	263	257	166	220	224	-6.52511396253927	-5.45112848026168	1466.15205111105	4291.45913028454	645.593207341161	164.783424897648	1.54943352926861	1.67068657328631e-19	3.55465228358789e-19
6'SLDN-[620].SDB131	3	1	0	1	3	0	3	1	3	2	28	24	28	46	53	61	68	51	28	34	60	52	30	39	50	-8.0664089978557	-10.0433537689328	313.908505631457	43.4737274528169	31.9913729023781	108.816322475319	-2.85212841734436	3.82431133738593e-10	4.96663810050121e-10
3'SLec.(Gc)-[350].SDB118	13	11	7	5	16	12	4	9	8	6	191	226	318	522	532	561	505	487	437	465	548	548	386	500	515	-5.71750195595046	-8.38409189441626	3287.91400623906	228.473142137902	105.757698280262	553.927190322325	-3.84707608030901	2.17031131220354e-22	5.71134555843036e-22
3'KDNLN-[510].SDB117	1	0	1	1	3	0	0	0	2	1	10	7	48	98	61	79	68	61	50	37	114	119	61	125	47	-7.71546722624833	-10.6539115318698	445.877090283349	23.6083160767341	23.4601933853068	154.303206466603	-4.23927902764851	8.96344866667534e-12	1.22786968036649e-11
3'-KDNLec-[760].SDB150	129	114	102	140	162	96	192	139	142	129	92	86	195	461	389	483	462	388	349	295	513	468	336	442	435	-6.00351946372451	-5.69973550795162	2470.0436319912	3346.8505557745	548.68875695242	286.954168021844	0.438267606495177	1.004359217291e-05	1.12849350257416e-05
CT|Sda-[350].SDB65	0	0	1	0	1	1	0	0	0	0	14	12	23	42	33	46	46	29	35	28	52	43	34	66	42	-8.27111394510414	-11.6530634166691	255.800185126464	8.69238314225167	12.7983750133995	36.7629734039672	-4.8791217311638	1.19176560772166e-14	1.92220259309945e-14
GD1a-[110].SDB31	9	23	18	22	18	12	24	23	28	24	713	850	1079	1959	2130	2087	2292	1778	1691	1789	2008	2058	1498	1778	1964	-4.38007912387828	-7.60162496430633	12524.3676053305	499.638878089736	128.688940456939	2064.95229155925	-4.64770820798202	1.66112852524151e-27	9.22849180689728e-27
3'S-Di-Lec-[270].SDB83	26	14	12	19	18	10	13	14	25	16	1231	1333	1801	3111	3089	3346	3389	2845	2664	2608	3125	2906	2241	2839	2984	-3.93842442116986	-7.77789924110615	19478.8810931023	418.891240433949	161.89414715725	3589.26203703549	-5.53919128234012	1.88663423762281e-27	9.92965388222533e-27
3'SLecLN-[860].SDB88	3	4	3	0	2	2	1	2	3	0	114	98	204	370	333	343	370	339	304	238	417	379	261	423	333	-6.15089938178035	-9.88400144693464	2131.56381801987	50.9838599480437	33.6399202864868	147.890003220632	-5.38572783653045	6.38865570393533e-26	2.77767639301536e-25
6'S-Di-LN-[300].SDB197	3	2	1	2	2	2	1	0	0	1	68	75	124	324	308	334	349	304	282	279	321	298	207	260	359	-6.31730857884393	-10.2303698759261	1804.79443728399	36.0584301354961	27.2539211194588	283.822686296285	-5.64535412799501	1.50228469967916e-23	5.00761566559721e-23
GM1-[190].SDB39	7	1	0	1	2	2	2	2	1	0	679	359	666	1162	956	1138	1152	855	785	743	2570	2345	3864	2741	844	-4.61045399578565	-9.9845232636815	9947.30124971737	46.1080379719827	60.8314363607135	6737.41749111784	-7.75314308218713	2.25867608973102e-13	3.32158248489855e-13
GM1-[460].SDB10	321	807	639	576	640	436	658	431	565	439	1710	1411	2033	4587	4593	4800	5123	4154	3948	3691	7060	6828	8340	7402	4307	-3.41636912312057	-4.30092089739041	32831.4256523009	13556.0695132711	2349.15652148645	10466.4356709539	-1.27613845814863	8.95970508464392e-11	1.17890856376894e-10
GM1-[460].SDB99	220	243	180	280	319	173	262	219	274	207	131	151	325	444	443	449	440	414	368	364	527	558	306	510	386	-5.88947516285642	-5.13205129719728	2768.42929021494	5904.43628916888	843.810440595531	333.915099134644	1.09273165483738	1.69345549674842e-15	2.91975085646279e-15
GM1-[1190].SDB91	840	664	503	793	888	652	1003	745	879	844	837	852	1186	1770	1751	1941	1872	1690	1540	1446	1850	1832	1258	1645	1769	-4.45262992419107	-3.93462491416261	11647.8935766325	19553.0320175825	3635.3450245205	2805.73669453864	0.7473232591237	2.53522306277697e-07	2.94793379392671e-07
GD3-[320].SDB68	224	206	149	237	257	168	261	201	207	214	235	241	350	593	597	629	597	501	511	503	588	619	436	610	595	-5.59666345431114	-5.2402975758365	3710.22241393822	5298.67984215808	788.725259862305	608.392502756869	0.514127285617402	1.31348370944544e-06	1.49259512436982e-06
TetraSLac-[80].SDB78	1	3	5	6	6	5	3	1	3	5	234	223	434	935	829	960	987	795	736	624	973	982	645	1075	906	-5.24994717472066	-9.25398227916238	5247.79560812843	95.7296697171011	48.057135731064	279.894261312584	-5.77660158872339	1.10276635689014e-30	1.37845794611268e-29
GQ2-[140].SDB44	36	17	26	48	54	32	59	49	72	51	795	924	1275	2669	2662	2954	3148	2567	2580	2331	2651	2443	1860	2333	2960	-4.1178430730541	-6.80421425137207	16279.5904875079	1109.09129579685	384.361755014312	2177.15664609254	-3.87561437694637	5.38363525796828e-23	1.53818150227665e-22
GT2-[160].SDB71	1	5	2	3	0	5	9	4	2	2	122	139	309	660	590	598	650	544	434	414	712	752	450	772	586	-5.64625112141104	-9.39538801498596	3530.72826690268	83.1064688485835	56.9777849980589	391.749382407112	-5.40886120397439	1.40695056963326e-25	5.62780227853305e-25
3'S-Di-Lex-[410].SDB13	6	7	11	5	6	3	5	4	1	4	291	310	510	1127	1113	1077	1214	1005	895	797	1144	1288	923	1279	1053	-5.03029236008711	-8.94288589949691	6536.89916274438	130.663414066898	71.2195227052652	389.859774871022	-5.64467929632072	5.73352247636627e-30	5.21229316033297e-29
3'S-Tri-LeX-[160].SDB218	0	1	1	1	2	2	0	1	1	1	5	12	46	65	52	42	41	41	30	22	76	91	39	110	30	-8.04089434830486	-10.5534681838324	322.02082251826	26.1027944104469	17.6591584201659	135.449126134422	-3.6248778123829	1.43789622112485e-09	1.75353197698152e-09
GD2-[460].SDB100	278	283	205	312	315	259	409	320	345	344	276	302	371	750	739	846	823	661	645	584	795	688	577	657	768	-5.38179995632068	-4.87182801495402	4599.5355116181	7659.35107440001	1203.28503541836	744.930502974078	0.735733990802193	2.58299139290526e-09	3.11203782277743e-09
GT3-[510].SDB201	43	78	57	61	72	43	72	64	61	51	17	16	21	54	57	57	68	61	52	61	74	60	42	71	70	-7.91402982845359	-6.50808951272432	365.578389997352	1491.32616280813	151.99857366949	59.0230691800048	2.02834312128848	1.97632046958394e-20	4.39182326574209e-20
(Man)3-[1300].SDB121	14281	17809	14604	15819	16309	11350	15554	11231	13146	12390	1266	1308	1485	2335	2488	2721	2608	2199	2184	2286	2286	2255	1687	2141	2568	-4.12060196711072	-1.03602516707059	16234.7387211526	354862.401138547	39984.5079613268	4940.29794745474	4.45010365265905	4.43605032662962e-27	2.11240491744267e-26
(Man)3-[1730].SDB122	279	934	764	779	674	534	684	471	538	473	91	103	217	437	390	388	446	380	298	237	455	469	277	474	335	-6.07132758288407	-4.19598327145389	2308.10697239864	15055.9311142183	3674.84901862226	214.090604872274	2.70554993805965	1.08093080964927e-23	3.72734761948022e-23
(Galf)4-[<8].SDB1	89	152	143	154	134	105	121	75	109	95	268	205	634	1010	755	799	772	614	514	500	952	1112	544	1156	553	-5.322184774348	-5.83564177396078	4882.07583105149	2921.54768513845	549.221152019674	1053.83203692336	-0.740761867051089	3.2023725117247e-07	3.68088794451115e-07
(Man)3-[350].SDB20	328	482	389	416	456	320	503	334	388	365	972	1017	1419	2954	2934	3110	3135	2599	2529	2407	2781	2817	2208	3027	2961	-4.03517059596897	-4.61842029662447	17682.663264782	9868.37285650229	571.461157843341	1898.11257785902	-0.841451450735661	2.25396125673861e-13	3.32158248489855e-13
(Man)3-[410].SDB137	875	2871	2056	1917	1715	1423	1595	1239	1376	1205	821	751	2493	3759	2966	3192	3150	2521	2083	1715	3965	4307	2152	5122	2502	-3.95671167493502	-3.21951372506424	19125.9031867236	39974.4921287613	10735.4665262743	4221.1435658009	1.06355182643209	6.96763141008527e-10	8.93286078216061e-10
2'F-B.type.2-[220].SDB72	0	0	0	0	1	0	0	0	0	0	10	18	54	115	69	83	106	58	61	35	124	134	68	151	54	-7.56902312049523	-12.5030611155625	516.196464137366	3.71526289842372	7.23712096226906	167.740744436308	-7.11831214704133	1.26871778539952e-14	2.01383775460242e-14
2'F-B.type.2-[760].SDB60	51	23	28	52	38	27	35	45	32	37	163	215	229	509	523	633	576	513	519	499	522	464	406	391	537	-5.73530126986812	-6.98496672098491	3229.90914744838	925.694102297252	305.323765475272	622.318751523124	-1.80288614909646	4.53663330609117e-14	6.97943585552488e-14
3'GN.type1-[860].SDB169	267	305	254	280	339	227	347	262	309	276	281	309	395	677	689	747	744	626	564	577	722	700	512	668	693	-5.4328667788798	-4.94224830732141	4370.54843005823	7138.53070570694	564.267115294323	829.635631798416	0.707812835885814	1.13995271958318e-09	1.40734903652245e-09
3'S-Di-LeA-[160].SDB62	4	4	2	2	1	2	4	0	3	2	2	2	4	8	7	4	12	10	9	9	12	11	7	6	5	-9.86800602962489	-9.70672337893151	51.8059251748818	60.8728449188749	33.7833860367164	15.1091656920354	0.232681680336779	0.473860261363425	0.488515733364355
3'S-Di-LN-[1350].SDB198	3	5	5	3	3	3	4	1	2	3	41	58	97	255	231	271	278	269	181	169	291	251	220	249	252	-6.5519644644233	-9.42397151264551	1427.30894478189	80.7646237937134	29.5230576651655	242.615018992207	-4.14343032586833	3.24622392178857e-22	8.32365108150916e-22
3'SLDN-[460].SDB220	85	160	145	142	122	106	123	82	126	92	262	252	505	980	912	927	1074	913	784	748	1032	1047	729	1099	907	-5.169350801229	-5.83081439296195	5688.26043247645	2935.68520506382	515.887401868438	233.488658911721	-0.954290243521729	1.80677232052249e-14	2.82308175081639e-14
3'SLeA-Lex-[570].SDB96	2	0	2	2	1	1	3	0	2	1	60	74	129	272	237	270	291	242	213	201	312	298	183	269	263	-6.47530461749025	-10.230724380199	1541.02944132341	36.045649533464	23.2490371479246	106.085036412644	-5.41792546811626	1.1848039482165e-25	4.93668311756874e-25
3'SLec-[430].SDB73	1	0	2	2	5	3	3	0	3	3	13	13	54	131	94	95	114	110	60	51	150	160	80	174	75	-7.39080289918095	-9.79122786101086	616.900445752196	55.9401683337602	37.0088531723393	197.165965891017	-3.46308118845809	3.24418995308896e-12	4.50581937929023e-12
3'SLN-Lec-[410].SDB80	1	3	1	1	1	0	0	0	2	0	68	54	115	200	172	187	216	198	152	166	214	185	150	222	166	-6.74959610876285	-10.6551776059044	1171.35262432433	23.5784451141636	22.1077050743204	132.621728103849	-5.63456305771382	8.97717402439826e-23	2.49365945122174e-22
3'STri-LN-[160].SDB196	2	0	3	0	4	0	2	1	0	3	68	80	193	350	300	316	316	272	272	182	351	380	223	395	246	-6.30555854020851	-10.1635006286864	1826.12591909458	38.5520751741548	37.8261459703626	211.944202178112	-5.56583391908383	1.1137208986296e-22	3.01005648278271e-22
6'SL-[620].SDB75	1843	3815	3093	3230	3179	2390	3124	2410	2668	2364	698	801	1032	2291	2428	2648	2644	2229	2262	2201	2375	2301	1556	1723	2545	-4.25627016177879	-2.66665557096732	14175.0746682783	69484.222194563	8435.80900273794	2278.84903012153	2.29332908708845	4.36847354736042e-23	1.32377986283649e-22
6SLN-Lec-[300].SDB199	29	5	6	6	14	4	4	3	6	4	179	187	500	1056	937	1098	1012	847	754	677	1107	1175	602	988	860	-5.21402675373117	-8.49466359279959	5439.72509319048	204.557061349328	242.400096300793	749.765102746865	-4.73295849868165	1.61642250743679e-20	3.67368751690179e-20
aMan-[840].SDB217	38	128	98	119	103	89	110	78	92	59	27	17	96	133	101	92	110	80	61	33	146	169	93	221	89	-7.30407637874962	-6.0960059136073	672.790628335289	2251.84384069381	523.282521749521	248.094314768724	1.74287726910525	1.56091997978796e-11	2.08122663971728e-11
AzOH-[460].SDB85	3	5	4	4	6	3	7	3	2	2	15	12	44	98	63	59	54	60	60	32	104	102	59	139	52	-7.73753435342395	-9.23088843545916	436.145631395665	97.9661609393852	31.8249220775308	132.800906036852	-2.15445452844349	9.86793700460565e-10	1.23349212557571e-09
AzOH-[950].SDB40	146	394	351	350	311	283	314	201	228	206	36	28	89	153	176	156	169	102	85	95	180	200	119	201	145	-7.02540615596996	-4.97980510559896	889.006371023917	6875.40240436122	1643.8918743655	161.978869087537	2.9511784910075	4.28414002425579e-23	1.32377986283649e-22
AzOH-[950].SDB41	0	0	0	0	0	0	0	0	0	0	0	0	0	0	0	0	0	0	0	0	0	0	0	0	0	-13.608218545627	-13.608218545627	1.23034179431245	1.23034179431245	0	0	0	1	1
AzOH-[950].SDB46	1	5	3	7	5	5	2	3	7	0	1	0	3	5	3	2	1	2	2	2	5	2	1	3	1	-11.0020575095203	-9.25572359075737	16.6673722096651	95.5631195831612	57.6827061662132	9.2557643609926	2.51942728433551	1.44476484797257e-07	1.69972335055596e-07
AzOH-[950].SDB51	10	30	25	21	15	20	19	21	18	12	0	2	7	9	7	12	7	9	8	4	17	21	2	10	6	-9.768122288115	-7.65088766836521	57.2477459638784	475.621747203715	132.933876539168	28.8236010526683	3.05452388631145	7.37037623451695e-15	1.22839603908616e-14
AzOH-[950].SDB66	16	44	35	55	30	28	26	36	31	19	8	6	28	37	36	30	39	22	28	11	41	41	20	62	31	-8.49450891983417	-7.13793031185326	204.588703243615	794.394545175838	249.104046992906	61.6292362116884	1.9571292303101	1.33870067552038e-12	1.88549390918364e-12
AzOH-[950].SDB74	116	289	255	258	247	198	203	187	189	172	34	27	158	206	137	155	145	111	111	109	208	279	136	225	102	-6.91515461428583	-5.25198777810836	992.627972383356	5237.097857278	1010.09503152872	332.363577363434	2.39944254672422	1.13934502769498e-17	2.27869005538996e-17
B.tetra.L-[920].SDB30	5446	13652	10852	10153	10446	7578	9861	7189	8249	7112	534	582	814	1833	1819	1807	1908	1752	1621	1513	1792	1658	1301	1663	1784	-4.54244207410191	-1.50071397035104	10647.3731045432	222970.908686837	41426.0017782444	1144.88843525304	4.38828605101397	9.08918306564034e-32	1.81783661312807e-30
B2.tri-[350].SDB143	171	534	435	398	350	267	341	243	298	215	97	94	169	496	428	461	542	415	393	332	521	505	329	476	489	-5.94473287687839	-4.82920258175544	2619.60201117766	7992.89240361667	2170.46976448775	349.428955598582	1.60937002473529	3.76180146419728e-16	6.71750261463801e-16
Globoside-P-[730].SDB59	122	337	244	293	242	255	261	166	225	163	68	40	258	480	328	338	370	319	227	196	505	636	294	661	276	-6.10698717280344	-5.16796166038595	2227.25103691894	5696.16771826437	1270.11059939659	738.028963732137	1.35472745003293	9.50775259899138e-10	1.2035129872141e-09
Globoside-P-[1030].SDB33	4629	9877	7648	7519	7647	5798	7658	5535	6315	5511	408	441	586	1233	1239	1375	1444	1190	1189	1091	1258	1263	993	1107	1271	-4.86604595835954	-1.78265205948193	7703.76615730966	168191.501398611	23463.4310568647	961.708905211397	4.44839708701801	9.91561033055307e-33	9.91561033055307e-31
GM2-[190].SDB97	0	0	0	0	0	0	0	0	0	0	0	0	0	0	0	0	0	0	0	0	0	0	0	0	0	-13.608218545627	-13.608218545627	1.23034179431245	1.23034179431245	0	0	0	1	1
GM2-[460].SDB92	1	1	2	0	4	4	1	2	3	3	54	48	181	269	206	186	250	161	165	129	264	353	185	447	165	-6.56731637356291	-9.83516626440188	1405.56436501775	53.5354629701208	36.4813559780572	403.74690952149	-4.71451083188292	7.64057945929355e-18	1.55930193046807e-17
GM2-[590].SDB98	197	251	219	241	237	167	252	181	204	184	99	93	157	297	281	321	320	293	267	259	277	286	185	278	312	-6.33319278221777	-5.23920075002229	1776.35319661303	5304.49475938288	426.6628365797	226.533108492969	1.57829687962046	5.44730221308671e-21	1.2969767174016e-20
GM2-[1190].SDB162	10	10	19	15	15	9	12	9	11	11	16	5	41	77	50	61	47	32	28	25	86	73	46	101	27	-8.02016525646782	-8.10250118103129	328.765687668261	302.780880409599	85.8909215813531	124.586899407345	-0.118785630054721	0.611807549425402	0.624293417781023
GN-[1050].SDB154	338	796	630	633	588	444	546	390	470	438	24	32	64	143	145	134	165	110	112	105	138	136	94	140	150	-7.15331214959259	-4.34183582104768	782.268794425574	13012.6174252436	2436.19563874231	103.05911114393	4.05610295676846	1.49080075766314e-30	1.65644528629238e-29
LacNAc,.LN-[970].SDB79	8459	8302	6906	8364	9436	6678	10065	7448	8627	8043	910	1084	1495	2432	2402	2636	2755	2272	2243	2219	2517	2467	1793	2196	2545	-4.15363113773699	-1.5815824507989	15707.2775197631	205649.41050652	22245.4333396017	2776.95732397855	3.71068188557056	1.75159405170599e-29	1.45966170975499e-28
LeALex-[350].SDB130	2	7	5	3	1	3	6	2	6	2	223	218	424	761	673	716	728	653	536	517	721	727	554	941	680	-5.44986700493325	-9.28251259872701	4296.87611607902	93.0370647298411	45.1004330860357	349.094850302588	-5.5293387916512	2.741206043136e-29	1.95800431652571e-28
Lex-[810].SDB151	52	88	88	81	76	77	79	57	72	66	63	64	120	190	210	238	227	165	167	169	236	237	151	246	201	-6.67303737418344	-6.30082775473263	1264.55199436368	1834.78539598336	274.764550050955	92.1057052393704	0.536984972152852	3.34230660320949e-08	3.97893643239225e-08
P1.tetra-[970].SDB89	216	191	160	245	270	208	322	213	243	210	169	192	352	811	744	862	823	710	625	550	801	777	530	812	768	-5.42710450818864	-5.17122738896035	4395.80541207913	5677.59592231023	897.242834842064	353.639846050169	0.369152650987607	2.21801385960696e-05	2.46445984400773e-05
Pk-[860].SDB152	913	2115	1741	1628	1564	1087	1431	1104	1258	1054	58	79	124	209	180	223	203	164	179	174	218	226	158	238	184	-6.68668463142293	-3.37361751553477	1247.41155403279	34265.4570436525	6824.72947945327	142.143009375432	4.77974549822415	4.13205818117894e-32	1.5743031877764e-30
