## Supplementary material for "Measuring carbohydrate recognition profile of lectins on live cells using liquid glycan array (LiGA)": Zipped folder containing all the software, MALDI TOF spectra and analyzed files: compare_Extended Data Fig 4b_Sig9R-CHO-EF-knownGlycans.txt

sequence	20221021-87EFysRC1	20221021-87EFysRC2	20221021-87EFysRC3	20221021-87EFysRC4	20221021-87EFysRC5	20221021-87EFysRC6	20221021-87EFysRC7	20221021-87EFysRC8	20221021-87EFysRC9	20221021-87EFysRC10	20221021-87EFrbGT1	20221021-87EFrbGT2	20221021-87EFrbGT3	20221021-87EFrbGT4	20221021-87EFrbGT5	20221021-87EFrbGT6	20221021-87EFrbGT7	20221021-87EFrbGT8	20221021-87EFrbGT9	20221021-87EFrbGT10	20221021-87EFrbGT11	20221021-87EFrbGT12	20221021-87EFrbGT13	20221021-87EFrbGT14	20221021-87EFrbGT15	control_coef	test_coef	control_CPM	test_CPM	sd_test	sd_control	logFC	PValue	QValue
Lac-peg4-[1080].SDB123	3181	2147	3233	4008	2487	6229	5566	5759	5426	5286	689	774	1135	2473	2445	2709	2857	2331	2212	2148	2708	2420	1906	2229	2692	-3.69659952485311	-2.94707531256168	24807.7413117332	52493.0072989363	1250.07879251054	2313.64166337292	1.08133486409905	7.34963063979296e-19	5.24973617128069e-18
Lec-[680].SDB52	2373	1517	2258	2780	1729	4749	4278	4414	4163	4141	725	770	1500	3206	2935	2933	3185	2605	2359	2180	3078	3118	2134	3509	2816	-3.55698118020314	-3.24979596710488	28524.8061171141	38782.1198527306	1956.61217920485	1166.03450104259	0.443174583571278	1.22272665111234e-12	3.70523227609799e-12
LacDiNAc-[50].SDB58	1738	1051	1615	1936	1314	3099	2935	3062	2801	2659	3906	4116	7581	13918	12411	13324	13681	11494	10197	9214	12933	13160	7697	12941	12144	-2.07623510529436	-3.61613086626479	125401.447812673	26886.5029795313	1159.03630435887	11123.2678723843	-2.22159997783797	3.46760179068647e-26	3.46760179068647e-24
Galili-tri-[1000].SDB113	201	90	126	210	120	392	321	351	314	322	69	66	153	312	300	297	300	251	205	194	336	322	211	363	272	-5.87903838482838	-5.85063647550081	2797.47407554723	2878.0667560307	433.475361940866	250.614932271392	0.0409752937386687	0.558266698886431	0.606811629224381
P1.tri-[620].SDB55	1799	1214	1855	2242	1421	3720	3324	3482	3169	3125	507	551	861	1801	1838	2003	2062	1815	1631	1462	1880	1813	1302	1911	1943	-4.00586655476812	-3.49016015864417	18208.5037544144	30495.9875840495	935.827765280388	1226.77937467373	0.744007060242744	5.39211112807794e-17	2.83795322530418e-16
LNT-2-[430].SDB115	4	0	2	5	2	5	3	2	5	5	0	3	0	1	2	2	2	2	2	0	0	2	3	6	4	-10.6362256947814	-10.0938345462687	24.0295629808042	41.3336117042953	20.2627701638148	27.5589477807687	0.782505020181402	0.0609091081480326	0.0756275863393576
GNLN-[810].SDB153	179	92	125	236	131	334	323	362	297	267	49	39	153	272	194	237	215	186	153	131	294	359	150	334	146	-6.1159595992515	-5.88262379008433	2207.35657507249	2787.4619567706	358.121784069942	564.297054481296	0.336632414747285	0.00780186266646923	0.0106874831047524
Gala3-type1-[350].SDB168	25	5	6	12	7	55	41	40	36	49	2	6	26	52	35	26	28	26	22	13	54	64	29	78	17	-7.91968185373991	-8.04404112903262	363.517959979336	321.009086290924	148.565924042961	173.564869004087	-0.179412509753334	0.509067451034416	0.565630501149352
Di-LN-[650].SDB186	418	252	358	474	296	778	745	726	616	645	161	156	266	600	574	633	641	493	514	561	595	627	412	585	587	-5.1587464938766	-5.05326599350973	5748.90145415637	6388.43475089762	342.512341174314	522.234920732718	0.152176194789768	0.0033819119754943	0.00483130282213472
LNnT-[240].SDB8	73	43	91	115	58	171	155	153	130	130	32	47	83	154	119	153	131	138	113	107	184	187	104	171	136	-6.54225638283675	-6.61610623310546	1441.23285433514	1338.63313637191	128.656394717683	168.070570768167	-0.106542812753054	0.1318394156342	0.158842669438795
P1.penta-[620].SDB53	1938	1689	2274	2513	1828	3873	3656	3819	3462	3481	765	882	1131	2264	2253	2622	2533	2193	2278	1961	2333	2170	1711	1964	2452	-3.74576853340709	-3.34677186506875	23617.4712554864	35197.7941312088	3645.10409498225	3410.47580332889	0.575630514742943	2.37755971853255e-08	5.05863769900542e-08
P1.penta-[620].SDB23	205	143	252	276	173	476	383	451	372	349	187	227	314	726	734	813	786	620	639	577	713	697	561	710	707	-4.95785635607299	-5.59798777803618	7027.97717719947	3705.31213049032	252.681501371058	608.230209311789	-0.923514427983497	1.21387891009974e-16	6.06939455049868e-16
Tri-LN-[380].SDB112	280	143	247	338	222	583	467	473	465	431	132	148	264	636	598	575	660	575	514	503	586	571	439	501	589	-5.17992428737284	-5.43360561557233	5628.43254168679	4367.32050111465	319.973364041474	601.553416142853	-0.36598479415953	9.34034559779293e-07	1.72969362922091e-06
Di-N3-[970].SDB125	13	6	14	13	13	42	28	28	31	18	15	11	32	82	64	60	76	55	40	36	85	69	39	81	53	-7.40222467340859	-8.30885829566455	609.89443484236	246.325113331987	60.7137360609006	112.868877457649	-1.30799583073187	2.18853145722637e-10	5.08960804006133e-10
2'FL-[950].SDB167	163	118	159	202	148	271	250	274	217	251	59	67	122	214	170	170	214	164	152	153	204	234	144	229	175	-6.24285634534308	-5.97238104567427	1944.29400868653	2548.16688824875	320.111832614958	208.899430229867	0.390213373515154	2.53328985306609e-06	4.44436816327384e-06
H-type.2-[540].SDB64	308	221	311	379	234	655	628	597	541	516	216	222	335	713	713	790	800	669	620	534	751	705	525	767	762	-4.9436008292042	-5.24562451420096	7128.88221308603	5270.52914630435	310.826571493805	490.481908661277	-0.435728072575832	8.32320922630725e-11	1.98171648245411e-10
H.type.1-[700].SDB146	142	126	159	210	124	308	312	310	308	262	184	207	354	549	547	558	604	503	520	517	612	583	426	573	532	-5.14911461690541	-5.90257690064734	5804.541695503	2732.39462936172	266.435343302335	676.910019039734	-1.08701630025135	6.95115264877924e-16	3.02224028207793e-15
H2-[430].SDB35	223	152	259	278	188	397	362	376	323	327	138	108	260	504	439	453	494	372	316	285	497	470	307	522	394	-5.44584026127762	-5.63726222863851	4314.2134177266	3562.60867482537	353.851856888309	417.890087945681	-0.276163523028754	5.56410140581214e-05	8.69390844658147e-05
Tri-AN3-[1080].SDB126	68	23	44	72	40	137	118	116	110	90	10	25	38	77	94	94	87	64	59	72	81	69	57	106	83	-7.15256046371115	-6.94556595056524	782.85703589254	962.895227063661	182.130020174061	151.213531609788	0.298629957606839	0.0110494898393084	0.0147326531190779
LeA-[950].SDB114	905	886	1157	1228	816	1951	1917	1783	1732	1696	560	566	835	1508	1377	1513	1485	1294	1264	1207	1545	1502	1005	1256	1406	-4.21039488445347	-4.05606736385897	14840.5068954122	17316.9867897861	2218.2137501861	2392.66202460692	0.222647548634363	0.00994008899596324	0.0134325526972476
A.tetra.L-[590].SDB15	1320	1289	1798	1953	1313	2870	2677	2785	2517	2554	1604	1751	2173	4577	4664	5228	5249	4323	4366	4272	4745	4396	3514	3766	4743	-3.04471399606854	-3.64766195016101	47609.926666715	26051.9684285635	3253.67688993635	7295.84172193076	-0.869870023283358	8.11377257603212e-11	1.97896892098344e-10
Gala3Lex-[620].SDB56	1019	325	753	1027	540	2062	1750	1819	1673	1687	162	159	282	850	786	873	945	815	723	636	931	822	585	914	878	-4.85548214812829	-4.23184843748187	7785.5786460498	14525.516209695	3001.24986335463	1179.45686839673	0.899713261680778	2.74924413981847e-09	5.97661769525753e-09
B.tetra.type.2-[970].SDB144	85	33	57	99	51	157	134	128	133	123	32	29	53	148	152	130	142	145	96	100	177	205	117	203	133	-6.56159247530489	-6.73473713075107	1413.63274169313	1188.8876810966	172.818523848318	265.553399566158	-0.249794935768629	0.0192207765776379	0.0246420212533819
B.tetra.type.1-[620].SDB142	230	100	176	244	158	454	382	387	374	372	106	131	160	461	430	506	494	406	401	321	480	451	400	499	459	-5.4275926029628	-5.68314738345596	4393.66036596479	3402.83155569424	406.462574709852	522.371922901703	-0.368687614492955	1.92880478587623e-05	3.16197505881349e-05
A.tetra.type.2-[920].SDB134	189	55	135	217	108	470	372	341	347	331	67	64	223	441	348	341	390	319	242	205	446	473	257	497	300	-5.66124284662312	-5.83126841719498	3478.19135239655	2934.35263537253	727.193238260638	690.478057682355	-0.245295047488328	0.0612583449348796	0.0756275863393576
A.tetra.type.1-[700].SDB34	910	605	1008	1322	785	1987	1715	1859	1578	1633	438	367	960	1774	1539	1478	1678	1323	1143	983	1666	1940	1224	2136	1260	-4.17653366545262	-4.12687985210318	15351.6293277349	16133.1381506157	673.585693306216	1966.36078202042	0.0716353102804652	0.254967452095156	0.293066036890984
Lec-LeX-[570].SDB69	2676	3127	3683	4111	2893	5682	5413	5485	4854	4942	2108	2117	3724	5918	5521	5548	5777	4777	4413	4044	5727	6453	4230	6118	4856	-2.85275898635781	-2.91642077125461	57684.9491359896	54127.0741857814	10707.433376662	8721.72258620156	-0.0918445413647548	0.323623141137973	0.367753569474969
Di-Lex-[410].SDB111	121	107	144	176	103	269	266	274	253	249	163	190	331	647	586	654	734	552	546	466	619	593	495	584	592	-5.10446409376282	-6.04694104272021	6069.59077529289	2365.08564841298	220.620147667539	447.67297382479	-1.35970682041299	1.38653300279773e-20	2.31088833799621e-19
Lex-LeA-[410].SDB84	298	227	355	410	247	625	562	528	517	454	284	269	494	999	934	972	1069	831	748	702	998	1014	765	994	890	-4.67239657082833	-5.26643180012261	9349.83511283139	5161.99678698174	398.807723386391	479.776302689795	-0.857011679416191	5.46493622357269e-18	3.21466836680747e-17
H3-[190].SDB145	39	49	52	66	35	95	67	69	68	73	58	51	72	130	142	161	134	117	111	117	150	173	116	175	144	-6.52656560895603	-7.18434701841971	1464.02526078688	758.364044049451	189.02373719774	234.846448627519	-0.948977977422211	7.60914753695166e-10	1.72935171294356e-09
Ley-Lex-[350].SDB26	43	36	70	95	62	134	114	128	99	84	62	73	138	253	210	259	241	218	191	191	250	261	168	201	200	-6.08058372851427	-6.86436033543666	2286.84136872383	1044.35027281171	183.190674077514	208.721498301017	-1.13075062397172	4.49409590270601e-14	1.60503425096643e-13
Ley-Di-Lex-[510].SDB160	55	15	36	70	28	134	103	97	87	82	2	0	11	18	17	8	20	19	7	10	23	23	9	41	12	-8.6837082294838	-7.10373979319731	169.322017092009	822.024964281346	210.23673904814	84.6641725012054	2.27941262779162	1.3270804755025e-11	3.49231704079604e-11
Tri-Lex-[430].SDB135	241	121	199	284	150	493	419	430	371	353	96	86	194	377	344	390	404	321	334	285	418	412	290	445	343	-5.61230728376123	-5.61926392134921	3652.63196932087	3627.31011208045	337.052555201306	234.966453313226	-0.0100363065494308	0.859135786137971	0.894933110560387
GM3-[190].SDB181	47	12	32	66	25	132	103	101	83	83	28	24	111	191	136	148	145	103	99	67	195	217	110	252	118	-6.52135407596868	-7.14321293714651	1471.67499282929	790.209121205184	233.689915474842	436.487680015032	-0.89715269515411	1.52901939479582e-05	2.59155829626411e-05
GM3-[460].SDB171	1182	464	1074	1412	808	2414	2068	2123	2018	1930	203	242	583	1107	986	1049	1087	883	806	593	1152	1236	728	1375	865	-4.62647857490377	-4.00868304622092	9789.17030853658	18157.2918120745	2380.45448503807	1277.12050917962	0.891290545514129	7.24443697947204e-12	2.0123436054089e-11
GM3-[540].SDB132	608	213	422	585	336	1271	1156	1088	1082	986	99	89	202	538	456	529	544	486	460	371	530	506	355	594	566	-5.34519516580769	-4.72350828309121	4771.01997450354	8883.95637841222	1900.08443593361	714.379232593196	0.896904582680785	1.96662487800828e-09	4.37027750668506e-09
GM3-[1190].SDB192	256	112	187	265	143	507	414	479	439	411	98	116	225	508	472	487	570	491	437	403	550	519	320	550	552	-5.34008354668327	-5.58389254448411	4795.47004794244	3757.90918341573	585.751574210085	536.61155782465	-0.35174203205139	7.76231188924535e-05	0.000119420182911467
3'SL.(Gc)-[490].SDB77	820	626	876	1025	724	1704	1552	1567	1455	1452	398	483	651	1405	1432	1613	1621	1300	1314	1220	1546	1431	1036	1256	1483	-4.2494778994471	-4.24371017822241	14271.6832178848	14354.2361503886	844.44834987058	1472.42350473047	0.00832106280808427	0.880974109881096	0.898953173348057
3'SLN.(Gc)-[570].SDB141	234	81	151	278	125	489	367	381	353	382	41	33	120	243	215	196	199	166	151	88	261	296	148	379	172	-6.19816399629477	-5.71202764912582	2033.16010107141	3305.96241250613	648.134456071987	568.747431534755	0.701346497256528	1.82546229366884e-05	3.04243715611473e-05
6'SLN.(Gc)-[430].SDB161	94	54	83	97	55	183	150	157	162	146	69	68	125	247	229	300	257	234	231	224	263	257	166	220	224	-6.02007674022186	-6.56186127811397	2429.48314879489	1413.25280430755	130.325735103055	245.981281291631	-0.781629866047278	9.83703702797978e-13	3.07407407124368e-12
6'SLDN-[620].SDB131	11	11	20	18	26	27	14	22	15	17	28	24	28	46	53	61	68	51	28	34	60	52	30	39	50	-7.5637374414911	-8.39100259562359	518.93213652372	226.899675659136	122.611123444605	181.749942087927	-1.19349133536719	2.48688460365692e-06	4.44086536367307e-06
3'SLec.(Gc)-[350].SDB118	602	748	811	931	605	1201	1112	1217	1015	966	191	226	318	522	532	561	505	487	437	465	548	548	386	500	515	-5.21268496620712	-4.44504934399334	5447.02894746924	11736.5268895493	2907.86695577443	917.743272377954	1.10746410537754	2.24869905826885e-11	5.76589502120217e-11
3'KDNLN-[510].SDB117	114	29	54	116	54	251	169	195	169	130	10	7	48	98	61	79	68	61	50	37	114	119	61	125	47	-7.20447332641558	-6.51639910115536	743.253545066043	1478.98520134514	424.328214457034	263.632064231592	0.992681272546432	6.23322015623766e-06	1.0746931303858e-05
3'-KDNLec-[760].SDB150	777	398	701	918	530	1501	1377	1426	1300	1264	92	86	195	461	389	483	462	388	349	295	513	468	336	442	435	-5.49654289904225	-4.41512757631767	4100.92426970563	12093.0112448182	906.893988803271	464.64172298972	1.56015252323608	3.78573015224525e-21	7.5714603044905e-20
CT|Sda-[350].SDB65	29	12	25	37	23	48	47	34	47	43	14	12	23	42	33	46	46	29	35	28	52	43	34	66	42	-7.76518085622739	-7.77648932844251	424.252883901166	419.482257041518	65.1024991017087	66.927064930834	-0.0163146767847778	0.876975722952455	0.898953173348057
GD1a-[110].SDB31	1985	2556	3145	3341	2439	4574	4496	4428	4199	4122	713	850	1079	1959	2130	2087	2292	1778	1691	1789	2008	2058	1498	1778	1964	-3.87434791788848	-3.11167084127695	20767.8758196101	44526.4964449208	9347.15090803411	3412.28709301838	1.10031043622715	1.07032670845484e-11	2.89277488771579e-11
3'S-Di-Lec-[270].SDB83	1287	1769	1981	2089	1537	2751	2640	2674	2482	2462	1231	1333	1801	3111	3089	3346	3389	2845	2664	2608	3125	2906	2241	2839	2984	-3.43242804743121	-3.58317728889884	32308.3991345565	27787.2696646147	7238.28855362711	5982.33459006301	-0.21748518308312	0.0653101722526307	0.0796465515275985
3'SLecLN-[860].SDB88	79	56	99	135	65	185	174	179	170	145	114	98	204	370	333	343	370	339	304	238	417	379	261	423	333	-5.64462041983301	-6.47503695852002	3536.49052804638	1541.44196688239	142.50791231626	266.216353870299	-1.19803782223593	3.59036583689395e-19	2.99197153074496e-18
6'S-Di-LN-[300].SDB197	36	12	39	50	23	67	77	66	61	69	68	75	124	324	308	334	349	304	282	279	321	298	207	260	359	-5.81217869754718	-7.42413742557186	2990.90668760095	596.675331657597	117.03106481383	426.190133394336	-2.32556486303889	2.54916662296484e-19	2.54916662296484e-18
GM1-[190].SDB39	59	59	80	86	47	149	142	148	121	149	679	359	666	1162	956	1138	1152	855	785	743	2570	2345	3864	2741	844	-4.09695299078626	-6.68616398559837	16623.2495071607	1248.06118274847	189.519485809467	11531.1410664039	-3.73544186203062	2.41382915234932e-12	6.89665472099807e-12
GM1-[460].SDB10	3144	2419	3780	4350	2821	6980	6324	6472	5911	5997	1710	1411	2033	4587	4593	4800	5123	4154	3948	3691	7060	6828	8340	7402	4307	-2.90666418811612	-2.84179862681405	54657.7540867527	58320.6744436551	3128.92847648115	18207.2946349207	0.0935812236149804	0.464199613249919	0.521572599157212
GM1-[460].SDB99	586	635	751	879	614	1121	1131	1231	1013	1001	131	151	325	444	443	449	440	414	368	364	527	558	306	510	386	-5.38372150252587	-4.48434634761776	4590.7057776978	11284.2610947473	2117.58907981829	557.540006342701	1.29752407588468	2.41943787750234e-15	9.67775151000937e-15
GM1-[1190].SDB91	903	1035	1221	1279	926	1777	1767	1723	1461	1599	837	852	1186	1770	1751	1941	1872	1690	1540	1446	1850	1832	1258	1645	1769	-3.94692609464027	-4.05266056757641	19313.9799674744	17376.0828429569	3748.20171139972	4703.69874308141	-0.152542599755978	0.20728267184221	0.241026362607221
GD3-[320].SDB68	497	562	651	690	466	989	976	937	917	902	235	241	350	593	597	629	597	501	511	503	588	619	436	610	595	-5.09184780825237	-4.65411986686992	6146.65155368801	9522.29043818778	1873.27236769071	1019.15556464488	0.631507930290993	1.44306906421053e-07	2.77513281578948e-07
TetraSLac-[80].SDB78	176	91	148	221	135	384	322	369	291	332	234	223	434	935	829	960	987	795	736	624	973	982	645	1075	906	-4.74327386379486	-5.83731755803621	8710.08382825554	2916.65590198303	336.844344079829	457.124118837544	-1.57837141219784	3.1301637888479e-22	1.04338792961597e-20
GQ2-[140].SDB44	3261	2593	3803	4518	2917	6704	6087	6088	5738	5737	795	924	1275	2669	2662	2954	3148	2567	2580	2331	2651	2443	1860	2333	2960	-3.61261590890415	-2.84421819745699	26981.1741762197	58179.7340282996	4053.04968475611	3367.31655919417	1.10856356773524	3.29281329247344e-16	1.49673331476065e-15
GT2-[160].SDB71	635	310	595	814	485	1325	1206	1169	1098	1118	122	139	309	660	590	598	650	544	434	414	712	752	450	772	586	-5.13897801630415	-4.5702416835891	5863.67923679437	10355.4566712182	948.94344551108	667.311666575299	0.820513086781378	2.17319808143687e-13	7.24399360478957e-13
3'S-Di-Lex-[410].SDB13	398	216	370	530	282	810	704	775	681	702	291	310	510	1127	1113	1077	1214	1005	895	797	1144	1288	923	1279	1053	-4.52356000961946	-5.03718311840837	10850.3275596762	6492.00980890931	494.04450380826	688.148962131074	-0.741001511935726	1.48781713588573e-15	6.19923806619053e-15
3'S-Tri-LeX-[160].SDB218	78	19	42	79	25	140	98	84	102	100	5	12	46	65	52	42	41	41	30	22	76	91	39	110	30	-7.53120219894583	-7.01050092594549	536.093378232847	902.356461400901	258.469890615392	230.992853101512	0.751213144342167	0.00086011676444896	0.00126487759477788
GD2-[460].SDB100	489	411	562	668	455	943	920	924	860	821	276	302	371	750	739	846	823	661	645	584	795	688	577	657	768	-4.87679586984877	-4.74406584256219	7621.39488814911	8703.18835769547	843.530315317025	1241.95236636628	0.191488952143413	0.0170614612861423	0.0221577419300549
GT3-[510].SDB201	128	103	116	164	105	304	238	252	217	237	17	16	21	54	57	57	68	61	52	61	74	60	42	71	70	-7.40900632226747	-6.09976316369743	605.77233804897	2243.39897489144	213.144530292754	92.0984241479544	1.8888386121868	4.96466603624572e-20	7.07405168477072e-19
(Man)3-[1300].SDB121	1273	2042	1930	1959	1448	2258	2319	2417	2127	2051	1266	1308	1485	2335	2488	2721	2608	2199	2184	2286	2286	2255	1687	2141	2568	-3.61502238062319	-3.63793589583257	26916.3228064086	26306.5875011673	10130.1627635401	8259.87088229028	-0.0330572147619102	0.842705548304456	0.887058471899427
(Man)3-[1730].SDB122	96	34	62	88	68	159	142	136	143	134	91	103	217	437	390	388	446	380	298	237	455	469	277	474	335	-5.56403601131738	-6.66719686031816	3833.2739974866	1271.95923781812	207.77571037839	369.05773285997	-1.59152468615627	2.64709779814363e-18	1.76473186542908e-17
(Galf)4-[<8].SDB1	11	8	16	20	14	20	18	16	10	20	268	205	634	1010	755	799	772	614	514	500	952	1112	544	1156	553	-4.81440506144447	-8.57472215168837	8112.04681196291	188.818909751092	59.8093316321462	1811.1716015231	-5.42499081826489	5.74524788179518e-23	2.87262394089759e-21
(Man)3-[350].SDB20	1472	1365	2013	2252	1432	3265	3033	3103	2878	2746	972	1017	1419	2954	2934	3110	3135	2599	2529	2407	2781	2817	2208	3027	2961	-3.52910869305181	-3.54135079166133	29331.0471859522	28974.1625794039	3109.09466716296	3080.35643131475	-0.017661614954031	0.778807217615571	0.828518316612309
(Man)3-[410].SDB137	285	131	207	293	137	474	490	459	398	394	821	751	2493	3759	2966	3192	3150	2521	2083	1715	3965	4307	2152	5122	2502	-3.44826578977201	-5.55512949281978	31800.7377502406	3867.56761492276	543.178343043071	7300.19015618932	-3.03956181621597	9.01906048531258e-20	1.0021178317014e-18
2'F-B.type.2-[220].SDB72	11	2	5	12	4	12	16	7	14	10	10	18	54	115	69	83	106	58	61	35	124	134	68	151	54	-7.05935004104035	-9.08236428662775	859.336445924137	113.652582275301	42.6312953528804	288.662800134338	-2.91859261975667	9.00689391796271e-13	2.90544965095571e-12
2'F-B.type.2-[760].SDB60	641	628	757	827	579	1265	1231	1283	1097	1156	163	215	229	509	523	633	576	513	519	499	522	464	406	391	537	-5.23096123782825	-4.44538279303474	5348.38176410247	11732.6140083181	1692.49654113632	1007.58423783789	1.13335012653285	2.13788165148346e-12	6.28788721024547e-12
3'GN.type1-[860].SDB169	467	504	585	706	457	966	932	937	862	831	281	309	395	677	689	747	744	626	564	577	722	700	512	668	693	-4.92820802203565	-4.70622034421593	7239.46462576932	9038.87694343906	1504.35021048246	1389.5614432404	0.32026052192896	0.00158288461677932	0.00229403567649176
3'S-Di-LeA-[160].SDB62	7	6	6	13	9	13	20	13	12	13	2	2	4	8	7	4	12	10	9	9	12	11	7	6	5	-9.3683909886308	-8.89360691684515	85.3806564042758	137.263665390379	33.4309098346294	24.7315184720394	0.684968625858228	0.000425889375576124	0.000635655784441977
3'S-Di-LN-[1350].SDB198	120	36	75	105	48	180	166	171	159	162	41	58	97	255	231	271	278	269	181	169	291	251	220	249	252	-6.04502287372531	-6.54030026332903	2369.62663617268	1444.05483720471	307.302734515359	390.804066243747	-0.714534233845712	2.14867104812095e-07	4.05409631720934e-07
3'SLDN-[460].SDB220	426	314	482	549	330	934	805	807	743	769	262	252	505	980	912	927	1074	913	784	748	1032	1047	729	1099	907	-4.66301716204211	-4.90173861017898	9437.94359524355	7433.64761391565	380.778623420003	330.559584454703	-0.344402249380894	5.87283101815784e-11	1.46820775453946e-10
3'SLeA-Lex-[570].SDB96	196	62	131	204	114	361	346	321	314	297	60	74	129	272	237	270	291	242	213	201	312	298	183	269	263	-5.9690802405332	-5.89976360057436	2556.59178743974	2740.09249850265	525.698182069708	157.864640298786	0.100002772719703	0.202956048931537	0.238771822272397
3'SLec-[430].SDB73	163	42	110	171	67	380	288	295	280	295	13	13	54	131	94	95	114	110	60	51	150	160	80	174	75	-6.87923747227345	-6.04124674408983	1028.92833249847	2378.59156926062	684.835979140099	334.997578178758	1.20896506786144	1.15068676604796e-07	2.25624856087836e-07
3'SLN-Lec-[410].SDB80	112	64	117	142	72	198	165	200	173	166	68	54	115	200	172	187	216	198	152	166	214	185	150	222	166	-6.24465770832575	-6.37295918367092	1940.79478206673	1707.10012104475	136.216813783242	216.04889036137	-0.185099902219209	0.00469861240906174	0.0065258505681413
3'STri-LN-[160].SDB196	81	59	98	111	68	155	132	129	154	155	68	80	193	350	300	316	316	272	272	182	351	380	223	395	246	-5.79789629771263	-6.5737328982854	3033.93052323667	1396.57439953284	149.449771824103	375.868803812038	-1.11929561618649	9.03507283945856e-15	3.47502801517637e-14
6'SL-[620].SDB75	1196	898	1321	1548	1000	2327	2086	2238	2039	2037	698	801	1032	2291	2428	2648	2644	2229	2262	2201	2375	2301	1556	1723	2545	-3.75148311976824	-3.89127762366287	23482.8920747805	20419.2412596361	1219.36671608128	3553.17207571018	-0.201680837512326	0.0126962046361555	0.0167055324159941
6SLN-Lec-[300].SDB199	120	62	77	107	75	275	226	240	222	170	179	187	500	1056	937	1098	1012	847	754	677	1107	1175	602	988	860	-4.70726624246137	-6.29777286988189	9029.42814000798	1840.39902422215	360.308818354802	1208.30104241163	-2.29461602388061	3.45076968001347e-19	2.99197153074496e-18
aMan-[840].SDB217	30	7	22	22	11	61	47	42	36	43	27	17	96	133	101	92	110	80	61	33	146	169	93	221	89	-6.79522459782338	-7.87449225600112	1119.10659187307	380.322015074294	106.21194619403	424.409144504726	-1.55705409824486	6.42367042121299e-08	1.31095314718632e-07
AzOH-[460].SDB85	79	32	55	98	48	184	152	152	125	132	15	12	44	98	63	59	54	60	60	32	104	102	59	139	52	-7.2274951530363	-6.69617931231273	726.337951848528	1235.62382829031	226.278502704599	231.040577076664	0.766526728557644	2.06999699926248e-05	3.33870483752013e-05
AzOH-[950].SDB40	97	34	86	92	62	230	142	154	153	147	36	28	89	153	176	156	169	102	85	95	180	200	119	201	145	-6.51794058217811	-6.56324200094068	1476.70712997733	1411.30284039037	260.353220239114	276.446799499614	-0.0653561321939975	0.55038442068527	0.604818044709088
AzOH-[950].SDB41	0	0	0	0	0	0	0	0	0	0	0	0	0	0	0	0	0	0	0	0	0	0	0	0	0	-13.4260155968995	-13.4260155968995	1.476235049406	1.476235049406	0	0	0	1	1
AzOH-[950].SDB46	1	5	1	2	3	4	1	1	1	2	1	0	3	5	3	2	1	2	2	2	5	2	1	3	1	-10.5160233211406	-10.5139837921208	27.0987401215075	27.1540651877454	37.1805674024461	15.4989552165821	0.00294241840255353	0.995912671035777	1
AzOH-[950].SDB51	11	3	4	6	4	6	14	5	10	8	0	2	7	9	7	12	7	9	8	4	17	21	2	10	6	-9.26732702004828	-9.34032963571755	94.4606681602629	87.810485843082	40.0978564102854	48.1326431797266	-0.105320511597972	0.704689625725835	0.757730780350361
AzOH-[950].SDB66	14	5	13	17	20	35	20	20	26	16	8	6	28	37	36	30	39	22	28	11	41	41	20	62	31	-7.98822875390516	-8.39122961743818	339.434773738578	226.848170329675	81.7220426271076	105.421916141287	-0.581407347293067	0.00367505533570368	0.00517613427563899
AzOH-[950].SDB74	50	24	36	50	32	92	92	98	84	67	34	27	158	206	137	155	145	111	111	109	208	279	136	225	102	-6.40708162397813	-7.20291047026374	1649.83231422235	744.416051619967	108.500628056742	559.838232341936	-1.14813832993264	1.03650349476302e-07	2.07300698952605e-07
B.tetra.L-[920].SDB30	2691	2106	3267	3815	2414	5589	5233	5381	4943	4816	534	582	814	1833	1819	1807	1908	1752	1621	1513	1792	1658	1301	1663	1784	-4.03687718348276	-3.01359486827926	17652.5119876581	49114.7997868454	3105.07561286352	1760.33174387092	1.47628432157347	3.35187780273312e-21	7.5714603044905e-20
B2.tri-[350].SDB143	90	36	78	92	47	182	184	162	169	144	97	94	169	496	428	461	542	415	393	332	521	505	329	476	489	-5.43764560616777	-6.58010709726625	4349.71216007854	1387.7006679294	263.32258229808	557.570785595475	-1.64822352761439	1.94730797003955e-16	9.27289509542642e-16
Globoside-P-[730].SDB59	532	145	367	591	289	1161	972	952	884	867	68	40	258	480	328	338	370	319	227	196	505	636	294	661	276	-5.59595916087441	-4.86476862445985	3712.83641963862	7713.61272631713	1824.99202773371	1260.42497781566	1.05488496083023	9.99820794931166e-07	1.81785599078394e-06
Globoside-P-[1030].SDB33	1654	1630	2199	2501	1725	3558	3392	3467	3174	3091	408	441	586	1233	1239	1375	1444	1190	1189	1091	1258	1263	993	1107	1271	-4.36058736459922	-3.41957960757727	12770.8842808176	32726.1898898331	4237.22021656772	1536.27326667207	1.35758722449361	3.2230221351587e-17	1.79056785286595e-16
GM2-[190].SDB97	0	0	0	0	0	1	0	0	0	0	0	0	0	0	0	0	0	0	0	0	0	0	0	0	0	-13.4260155968995	-12.8298551368831	1.476235049406	2.67956755407011	2.56495981789987	0	0.860077739239738	0.170816258552025	0.20335268875241
GM2-[460].SDB92	317	113	256	394	187	652	492	601	508	472	54	48	181	269	206	186	250	161	165	129	264	353	185	447	165	-6.05730390237795	-5.36768066675599	2340.70315215369	4664.93831943648	779.184229070126	699.736656649911	0.994916022113598	5.0535619141767e-08	1.05282539878681e-07
GM2-[590].SDB98	152	104	158	185	119	323	261	285	231	241	99	93	157	297	281	321	320	293	267	259	277	286	185	278	312	-5.82915035767508	-5.99427461498109	2940.57435556747	2492.98469167984	123.945718140749	343.529694765711	-0.238223947145855	0.000333357349770416	0.000505086893591539
GM2-[1190].SDB162	28	11	15	34	15	60	46	52	36	34	16	5	41	77	50	61	47	32	28	25	86	73	46	101	27	-7.51121354242702	-7.839896822202	546.916978874972	393.709660655339	85.3261167091171	213.684460849283	-0.474189737754483	0.025262979007863	0.0319784544403329
GN-[1050].SDB154	150	92	134	162	107	338	273	250	245	259	24	32	64	143	145	134	165	110	112	105	138	136	94	140	150	-6.6468375510254	-6.03295329546641	1298.12086198456	2398.40032414265	200.580655442239	160.976126115996	0.885647771174764	6.73307614420672e-14	2.32175039455404e-13
LacNAc,.LN-[970].SDB79	3891	5032	5584	6015	4440	7872	7710	8157	7031	7069	910	1084	1495	2432	2402	2636	2755	2272	2243	2219	2517	2467	1793	2196	2545	-3.64794599906732	-2.52044906051719	26044.5694463103	80423.4836282532	19884.3697072139	4583.69408206735	1.62663424186376	1.08747130915544e-14	4.02767151539053e-14
LeALex-[350].SDB130	196	140	168	235	169	355	357	360	270	327	223	218	424	761	673	716	728	653	536	517	721	727	554	941	680	-4.94349321878868	-5.76214971544044	7129.64939634093	3144.34488105105	321.592104910143	623.044997153274	-1.18107166791103	4.94027258795165e-18	3.08767036746978e-17
Lex-[810].SDB151	130	87	158	193	125	294	285	295	288	230	63	64	120	190	210	238	227	165	167	169	236	237	151	246	201	-6.16729276004237	-5.99191427922034	2096.90514858613	2498.87592250492	223.68859119694	155.77388884876	0.253017664560577	3.86023067552901e-05	6.12735027861747e-05
P1.tetra-[970].SDB89	930	543	852	1102	685	1835	1700	1794	1564	1588	169	192	352	811	744	862	823	710	625	550	801	777	530	812	768	-4.92092515910904	-4.19901571826817	7292.38111216827	15010.3439591205	875.058475333484	513.055738122119	1.04149517027205	5.65924134781658e-20	7.07405168477072e-19
Pk-[860].SDB152	268	203	271	398	246	562	514	534	506	453	58	79	124	209	180	223	203	164	179	174	218	226	158	238	184	-6.18185089498696	-5.33920721190486	2066.59925436477	4799.6743270332	312.941213817853	245.727726886467	1.21567786281896	6.20234942098763e-19	4.77103801614433e-18
