## Supplementary material for "Measuring carbohydrate recognition profile of lectins on live cells using liquid glycan array (LiGA)": Zipped folder containing all the software, MALDI TOF spectra and analyzed files: compare_Extended Data Fig 4c_Sig2R-CHO-EF-knownGlycans.txt

sequence	20221021-87EFjqRC1	20221021-87EFjqRC2	20221021-87EFjqRC3	20221021-87EFjqRC4	20221021-87EFjqRC5	20221021-87EFrbGT1	20221021-87EFrbGT2	20221021-87EFrbGT3	20221021-87EFrbGT4	20221021-87EFrbGT5	20221021-87EFrbGT6	20221021-87EFrbGT7	20221021-87EFrbGT8	20221021-87EFrbGT9	20221021-87EFrbGT10	20221021-87EFrbGT11	20221021-87EFrbGT12	20221021-87EFrbGT13	20221021-87EFrbGT14	20221021-87EFrbGT15	control_coef	test_coef	control_CPM	test_CPM	sd_test	sd_control	logFC	PValue	QValue
Lac-peg4-[1080].SDB123	394	376	361	415	336	689	774	1135	2473	2445	2709	2857	2331	2212	2148	2708	2420	1906	2229	2692	-3.66570204400364	-3.69031470131173	25586.2023370284	24964.1445569221	1668.20898367423	2700.81011839009	-0.035508558641488	0.671046038761598	0.71304114673929
Lec-[680].SDB52	297	332	304	314	307	725	770	1500	3206	2935	2933	3185	2605	2359	2180	3078	3118	2134	3509	2816	-3.52698181943718	-3.87955123044981	29393.4970041953	20660.0947230288	1591.69950483962	1424.1322275236	-0.50865014083706	2.55374589835165e-08	9.82209960904481e-08
LacDiNAc-[50].SDB58	654	635	635	779	612	3906	4116	7581	13918	12411	13324	13681	11494	10197	9214	12933	13160	7697	12941	12144	-2.04702534813325	-3.12604762287008	129118.415233099	43890.9283891779	2014.41976945323	10763.7270953779	-1.55670008477154	8.07777358095236e-17	8.07777358095236e-15
Galili-tri-[1000].SDB113	38	38	34	39	32	69	66	153	312	300	297	300	251	205	194	336	322	211	363	272	-5.84814096911965	-6.03171426032976	2885.25795910038	2401.3738681984	197.69034371959	255.278822070436	-0.264840276868489	0.0072277064214067	0.0114725498752487
P1.tri-[620].SDB55	290	334	299	319	327	507	551	861	1801	1838	2003	2062	1815	1631	1462	1880	1813	1302	1911	1943	-3.97485520885193	-3.86958988970282	18782.0207681663	20866.9254116276	1977.27927278391	1609.51530167575	0.151865753914025	0.0481772834471661	0.0658349526968087
LNT-2-[430].SDB115	2	2	2	1	2	0	3	0	1	2	2	2	2	2	0	0	2	3	6	4	-10.5894893696456	-9.01779699595184	25.1792738117812	121.232908858303	35.472850932665	27.5957527077629	2.26747279333093	0.00286763319962898	0.0049441951717741
GNLN-[810].SDB153	25	25	29	30	24	49	39	153	272	194	237	215	186	153	131	294	359	150	334	146	-6.08671589195553	-6.34077603018477	2272.86099247178	1762.93361615766	79.8486621125059	553.632156913421	-0.366531301510883	0.0781643891242069	0.0977054864052586
Gala3-type1-[350].SDB168	4	1	4	3	3	2	6	26	52	35	26	28	26	22	13	54	64	29	78	17	-7.89168569548109	-8.51388807756176	373.838865057508	200.662116353127	84.9101821864929	172.987044507418	-0.897648291057086	0.123909797675961	0.151109509360928
Di-LN-[650].SDB186	198	210	197	240	230	161	156	266	600	574	633	641	493	514	561	595	627	412	585	587	-5.12777878979628	-4.24957571776241	5929.7170044779	14270.2872541523	1336.58856363604	588.567093464703	1.26697921691672	3.66983883610939e-15	7.33967767221877e-14
LNnT-[240].SDB8	16	17	25	24	13	32	47	83	154	119	153	131	138	113	107	184	187	104	171	136	-6.51174858394969	-6.6794164912393	1485.87926552798	1256.51094383764	272.252391588864	160.122244255338	-0.241893658362941	0.099290623695606	0.122581016908156
P1.penta-[620].SDB53	417	414	412	454	416	765	882	1131	2264	2253	2622	2533	2193	2278	1961	2333	2170	1711	1964	2452	-3.7153383387997	-3.57337079277566	24347.2021181754	28061.105909385	1455.99938774121	3587.35186339809	0.204815874616054	0.0511127276279687	0.0672535889841693
P1.penta-[620].SDB23	270	245	258	322	285	187	227	314	726	734	813	786	620	639	577	713	697	561	710	707	-4.92683080643056	-4.00083534065707	7249.44179820624	18300.3454794028	1671.7054603271	701.526714194976	1.33592906635707	9.15349559154733e-16	2.29146357627074e-14
Tri-LN-[380].SDB112	130	145	163	172	145	132	148	264	636	598	575	660	575	514	503	586	571	439	501	589	-5.14772634724798	-4.60573718737997	5812.60556072873	9994.33159323031	576.71904595386	726.159131601768	0.781925073157154	5.08256382430109e-09	2.11773492679212e-08
Di-N3-[970].SDB125	0	3	1	0	1	15	11	32	82	64	60	76	55	40	36	85	69	39	81	53	-7.3714334179801	-9.59375059797101	628.965961506502	68.1533259272814	82.0439116250706	113.166127356588	-3.20612597485524	1.96899820314868e-07	6.35160710693122e-07
2'FL-[950].SDB167	24	23	25	23	21	59	67	122	214	170	170	214	164	152	153	204	234	144	229	175	-6.21323007152341	-6.47583921815018	2002.75795362827	1540.20582613934	130.65335630597	177.919500359275	-0.378864913530525	0.00546140697060363	0.00895312618131743
H-type.2-[540].SDB64	204	200	235	255	202	216	222	335	713	713	790	800	669	620	534	751	705	525	767	762	-4.91278073902518	-4.23348049893285	7352.0158428681	14501.8290093746	722.961405197874	582.311149585042	0.980023087655887	3.14575900442373e-14	4.49394143489104e-13
H.type.1-[700].SDB146	129	162	160	172	145	184	207	354	549	547	558	604	503	520	517	612	583	426	573	532	-5.11958384815894	-4.58847340778613	5978.51034547854	10168.3694844694	661.648509044783	653.222237411714	0.766230398490209	6.98102749571628e-10	4.65401833047752e-09
H2-[430].SDB35	71	80	78	85	100	138	108	260	504	439	453	494	372	316	285	497	470	307	522	394	-5.41612968528265	-5.20204588908643	4444.31429933563	5505.28967918582	933.180806619814	388.427379061453	0.308857631106971	0.00165604827833963	0.00301099686970843
Tri-AN3-[1080].SDB126	8	3	12	8	5	10	25	38	77	94	94	87	64	59	72	81	69	57	106	83	-7.12085986609091	-7.6452265614378	808.071618922499	478.321928568042	218.229723106806	158.110299820949	-0.756501230984291	0.00763221345924591	0.0119253335300717
LeA-[950].SDB114	270	254	280	339	299	560	566	835	1508	1377	1513	1485	1294	1264	1207	1545	1502	1005	1256	1406	-4.18157281285473	-3.95755911819182	15274.464789717	19109.7019348283	1667.85848949829	2305.81095751935	0.323183446381397	0.00306067802790667	0.00518758987780792
A.tetra.L-[590].SDB15	810	801	839	987	825	1604	1751	2173	4577	4664	5228	5249	4323	4366	4272	4745	4396	3514	3766	4743	-3.01458615256339	-2.87426943119793	49066.1371809218	56457.370434414	2272.23936208242	7537.38435919584	0.202434238067744	0.060235960842113	0.0772255908232218
Gala3Lex-[620].SDB56	103	106	96	105	120	162	159	282	850	786	873	945	815	723	636	931	822	585	914	878	-4.82254483923836	-4.95387112146461	8046.28456160726	7056.04119878507	984.192050283993	1344.04541100812	-0.189463776106188	0.148131939146421	0.178472215839062
B.tetra.type.2-[970].SDB144	11	17	19	24	16	32	29	53	148	152	130	142	145	96	100	177	205	117	203	133	-6.53053393713789	-6.76734112071648	1458.22704031542	1150.75029292396	231.392831447555	271.573435740316	-0.341640549395713	0.0780936957237727	0.0977054864052586
B.tetra.type.1-[620].SDB142	81	78	94	103	78	106	131	160	461	430	506	494	406	401	321	480	451	400	499	459	-5.39590907527629	-5.16000608038405	4535.09578084067	5741.66477402116	362.46643341315	585.590871269721	0.34033608086189	0.00233086377724611	0.00416225674508234
A.tetra.type.2-[920].SDB134	34	22	26	21	15	67	64	223	441	348	341	390	319	242	205	446	473	257	497	300	-5.63085057828245	-6.45787642060044	3585.52426086295	1568.12220912127	515.935138232056	688.156149388215	-1.19314608139917	1.86872427291863e-06	5.1909007581073e-06
A.tetra.type.1-[700].SDB34	140	111	130	148	134	438	367	960	1774	1539	1478	1678	1323	1143	983	1666	1940	1224	2136	1260	-4.14785784394836	-4.7328344242097	15798.222521003	8801.48849881067	969.885265335882	1850.57631326028	-0.843942811379213	4.80126663203937e-09	2.08750723132147e-08
Lec-LeX-[570].SDB69	978	934	865	1179	907	2108	2117	3724	5918	5521	5548	5777	4777	4413	4044	5727	6453	4230	6118	4856	-2.82508752571235	-2.74308442042174	59303.4660241689	64371.4916308416	5276.9892026321	7985.72258122443	0.118305473340258	0.202905704605796	0.238712593653877
Di-Lex-[410].SDB111	117	130	138	151	116	163	190	331	647	586	654	734	552	546	466	619	593	495	584	592	-5.07358798380955	-4.75304307885127	6259.91930949931	8625.40743058885	329.575550069307	521.306991257755	0.462448544765533	5.79615491788262e-07	1.75641058117655e-06
Lex-LeA-[410].SDB84	105	93	127	151	113	284	269	494	999	934	972	1069	831	748	702	998	1014	765	994	890	-4.64246987269988	-4.85631370868889	9633.87377687397	7779.1071569968	1005.92808795424	486.339439729593	-0.308511441706006	0.000102325306498243	0.000227389569996095
H3-[190].SDB145	28	32	38	36	31	58	51	72	130	142	161	134	117	111	117	150	173	116	175	144	-6.49686471004569	-6.12534292238982	1508.16030794099	2186.74110710608	185.513049082103	221.249619577104	0.535992640633331	0.000173379610052133	0.000376912195765506
Ley-Lex-[350].SDB26	62	71	58	81	74	62	73	138	253	210	259	241	218	191	191	250	261	168	201	200	-6.05002684848279	-5.38430231299179	2357.79870232255	4588.04022190244	563.479723122526	210.864686767795	0.960437485950965	8.22958095661428e-11	8.22958095661428e-10
Ley-Di-Lex-[510].SDB160	1	1	1	1	0	2	0	11	18	17	8	20	19	7	10	23	23	9	41	12	-8.65387057987556	-9.81098770258231	174.450315834323	54.8456488486345	29.508890458821	85.2609059385099	-1.66936713465673	0.0429124834912588	0.0604401175933222
Tri-Lex-[430].SDB135	53	49	68	58	38	96	86	194	377	344	390	404	321	334	285	418	412	290	445	343	-5.581301411639	-5.64927549653251	3767.65905147648	3520.06615141704	627.796258383775	268.308807206382	-0.0980658751848342	0.27398883912353	0.307852628228686
GM3-[190].SDB181	11	5	13	12	8	28	24	111	191	136	148	145	103	99	67	195	217	110	252	118	-6.49220802235979	-7.33796443795073	1515.19971691926	650.373049140074	201.386388352227	430.393687015073	-1.22016858657308	0.000414541292585095	0.000846002637928765
GM3-[460].SDB171	98	111	109	117	86	203	242	583	1107	986	1049	1087	883	806	593	1152	1236	728	1375	865	-4.59645555307176	-4.97684782440468	10087.5271587572	6895.76499671034	466.159559911408	1281.1749399009	-0.548790043444496	8.731007565734e-06	2.07881132517476e-05
GM3-[540].SDB132	70	59	75	77	52	99	89	202	538	456	529	544	486	460	371	530	506	355	594	566	-5.3121062656604	-5.42457756330338	4931.52866151661	4406.92741650967	544.258027718585	817.099269907598	-0.162261783351875	0.221271720963793	0.254335311452635
GM3-[1190].SDB192	18	22	41	35	35	98	116	225	508	472	487	570	491	437	403	550	519	320	550	552	-5.30773371550427	-6.2148247759222	4953.13923015172	1999.56669194574	616.91147097381	640.499221754479	-1.30865577449965	3.58887387903385e-09	1.63130630865175e-08
3'SL.(Gc)-[490].SDB77	174	156	199	240	155	398	483	651	1405	1432	1613	1621	1300	1314	1220	1546	1431	1036	1256	1483	-4.21871221112789	-4.40775383560393	14717.5854490813	12182.5115446624	1444.40365894636	1640.64006350455	-0.272729414153185	0.00605280893957682	0.00976259506383358
3'SLN.(Gc)-[570].SDB141	5	13	11	21	13	41	33	120	243	215	196	199	166	151	88	261	296	148	379	172	-6.16852283855677	-7.09023797718968	2094.32737637226	833.199059640829	321.561817387506	564.64780048581	-1.32975385961798	8.47318337762013e-05	0.000192572349491367
6'SLN.(Gc)-[430].SDB161	17	16	15	15	8	69	68	125	247	229	300	257	234	231	224	263	257	166	220	224	-5.98842308938726	-6.96737577815119	2507.61521911492	942.122001832762	236.154064163514	280.567890026418	-1.41233018934463	8.4213677207945e-10	4.95374571811442e-09
6'SLDN-[620].SDB131	0	0	1	1	0	28	24	28	46	53	61	68	51	28	34	60	52	30	39	50	-7.53097157445488	-10.470717125828	536.217028753176	28.3547178881579	33.9646144931285	179.439145463323	-4.24115632844146	9.35825107878463e-07	2.75242678787783e-06
3'SLec.(Gc)-[350].SDB118	256	279	261	318	268	191	226	318	522	532	561	505	487	437	465	548	548	386	500	515	-5.18381976518959	-4.00028116814685	5606.54975720044	18310.4898383978	844.14741800368	880.077433783372	1.70748526465425	4.36149833736533e-16	2.18074916868267e-14
3'KDNLN-[510].SDB117	24	22	20	18	15	10	7	48	98	61	79	68	61	50	37	114	119	61	125	47	-7.17664954593824	-6.63315676032437	764.2240551121	1316.00221845498	269.817912688313	262.774206971557	0.784094346564066	0.0091217800736895	0.0138208788995295
3'-KDNLec-[760].SDB150	65	72	85	95	80	92	86	195	461	389	483	462	388	349	295	513	468	336	442	435	-5.46445171906359	-5.24896055655462	4234.66219520775	5252.9757335898	512.422375696809	525.536459671712	0.310888031507087	0.00407934838617126	0.0067989139769521
CT|Sda-[350].SDB65	3	5	4	0	2	14	12	23	42	33	46	46	29	35	28	52	43	34	66	42	-7.7337605589	-8.58061448114186	437.794664990983	187.709597952646	127.146373462516	63.2196473293156	-1.2217519539757	0.00152652722301552	0.00282690226484355
GD1a-[110].SDB31	643	641	630	739	610	713	850	1079	1959	2130	2087	2292	1778	1691	1789	2008	2058	1498	1778	1964	-3.84532761720019	-3.14074763041339	21379.3961557638	43250.4504593503	1536.05167655868	3328.26598605757	1.01649405284692	1.25162788822918e-10	1.04302324019098e-09
3'S-Di-Lec-[270].SDB83	944	953	930	1129	924	1231	1333	1801	3111	3089	3346	3389	2845	2664	2608	3125	2906	2241	2839	2984	-3.40378439789124	-2.73878539222198	33247.21090712	64648.8221874379	2530.22502809881	5802.18595864406	0.959390767675126	1.76389353328834e-09	9.28365017520177e-09
3'SLecLN-[860].SDB88	21	24	24	28	20	114	98	204	370	333	343	370	339	304	238	417	379	261	423	333	-5.61445178739446	-6.46955816687732	3644.8072798281	1549.91038340996	87.1590488889776	257.865415856623	-1.23365773311244	3.44116942904517e-13	3.82352158782796e-12
6'S-Di-LN-[300].SDB197	20	24	18	17	12	68	75	124	324	308	334	349	304	282	279	321	298	207	260	359	-5.77877494196039	-6.71863439246373	3092.50158254783	1208.18699717497	302.792692373319	499.047554966767	-1.3559305683738	3.56809243535659e-08	1.32151571679874e-07
GM1-[190].SDB39	133	145	142	143	129	679	359	666	1162	956	1138	1152	855	785	743	2570	2345	3864	2741	844	-4.07260894071233	-4.69012888567089	17032.8926820713	9185.50220033525	489.257565433839	11758.1814039436	-0.890892962241749	0.0437824007747603	0.0608088899649449
GM1-[460].SDB10	725	789	774	941	666	1710	1411	2033	4587	4593	4800	5123	4154	3948	3691	7060	6828	8340	7402	4307	-2.87869774683948	-2.9672577306681	56207.9121255597	51444.1909044186	2780.25696540897	18468.4646978636	-0.127765049490745	0.462420526684283	0.502631007265525
GM1-[460].SDB99	78	63	60	79	68	131	151	325	444	443	449	440	414	368	364	527	558	306	510	386	-5.35475308810768	-5.37752069035867	4725.63616923609	4619.26032112671	611.695553725448	514.738076522892	-0.0328467068604414	0.730246333154144	0.760673263702234
GM1-[1190].SDB91	101	118	114	139	105	837	852	1186	1770	1751	1941	1872	1690	1540	1446	1850	1832	1258	1645	1769	-3.91912257089512	-4.87575798602054	19858.5115382552	7629.3091169667	407.257199736066	4554.72119095943	-1.3801331693402	2.23378744831891e-09	1.11689372415945e-08
GD3-[320].SDB68	55	61	61	66	64	235	241	350	593	597	629	597	501	511	503	588	619	436	610	595	-5.06343047993856	-5.50321548406417	6323.82849352539	4073.65159465833	297.43538205771	971.349026821223	-0.634475644509348	7.67865144344481e-06	1.9196628608612e-05
TetraSLac-[80].SDB78	76	92	107	102	72	234	223	434	935	829	960	987	795	736	624	973	982	645	1075	906	-4.71274488730452	-5.12701924339443	8980.0943745802	5934.22261058444	717.538188775084	554.519465736982	-0.597671559098381	9.42638963608582e-09	3.77055585443433e-08
GQ2-[140].SDB44	414	427	444	555	418	795	924	1275	2669	2662	2954	3148	2567	2580	2331	2651	2443	1860	2333	2960	-3.5815700319559	-3.51199997938689	27831.9668570227	29837.1809770758	1594.52509284747	3756.04136484277	0.100368369835698	0.303369757907772	0.337077508786413
GT2-[160].SDB71	39	49	40	42	33	122	139	309	660	590	598	650	544	434	414	712	752	450	772	586	-5.1082685578074	-5.91745179707255	6046.5431052382	2692.05133727166	359.783631387194	683.535128927563	-1.1674046464583	1.08689484683906e-10	9.88086224399147e-10
3'S-Di-Lex-[410].SDB13	268	239	228	280	258	291	310	510	1127	1113	1077	1214	1005	895	797	1144	1288	923	1279	1053	-4.49334519873262	-4.07950668668236	11183.1712376824	16915.8083883014	1708.01631445637	764.477817414121	0.597042769063775	1.74576992951954e-09	9.28365017520177e-09
3'S-Tri-LeX-[160].SDB218	1	0	1	2	2	5	12	46	65	52	42	41	41	30	22	76	91	39	110	30	-7.50359836565906	-9.41689861295329	551.097746785979	81.3378888096241	55.0068478898045	229.246012044346	-2.76030877850301	0.000388493845637932	0.000809362178412358
GD2-[460].SDB100	76	88	96	121	94	276	302	371	750	739	846	823	661	645	584	795	688	577	657	768	-4.84736729761004	-5.07109967125069	7849.01449105237	6275.51534118817	685.223880918361	1227.21584318575	-0.322777585937673	0.00847739582937743	0.0130421474298114
GT3-[510].SDB201	15	23	24	16	16	17	16	21	54	57	57	68	61	52	61	74	60	42	71	70	-7.37672784198243	-6.68590203023828	625.64474873561	1248.38816189011	286.124844029264	100.083835019357	0.996650972721374	8.44576676386397e-06	2.05994311313755e-05
(Man)3-[1300].SDB121	531	527	499	577	488	1266	1308	1485	2335	2488	2721	2608	2199	2184	2286	2286	2255	1687	2141	2568	-3.58737726272225	-3.3584335462737	27670.8085973118	34789.7127591018	1823.25059607109	8091.21827239169	0.330295964363008	0.0493762145226065	0.0658349526968087
(Man)3-[1730].SDB122	18	8	8	17	9	91	103	217	437	390	388	446	380	298	237	455	469	277	474	335	-5.53342437569174	-7.13574569352585	3952.43127922657	796.131891086321	327.523783305106	377.158971411592	-2.31166101914994	9.55120948823845e-14	1.19390118602981e-12
(Galf)4-[<8].SDB1	2	3	3	0	1	268	205	634	1010	755	799	772	614	514	500	952	1112	544	1156	553	-4.78764296736365	-9.01822190812739	8332.07322376882	121.181406462024	85.6965414551797	1720.21952551567	-6.10343525792914	9.16585430508296e-16	2.29146357627074e-14
(Man)3-[350].SDB20	594	563	609	657	599	972	1017	1419	2954	2934	3110	3135	2599	2529	2407	2781	2817	2208	3027	2961	-3.4993890762393	-3.21591699928085	30215.837357762	40118.5282892887	2202.99233379021	3127.18321140678	0.408963759658445	2.03068353323373e-05	4.72251984472961e-05
(Man)3-[410].SDB137	82	68	70	92	65	821	751	2493	3759	2966	3192	3150	2521	2083	1715	3965	4307	2152	5122	2502	-3.42120928755133	-5.300105753077	32672.9001079817	4991.06605840672	563.042416468133	7033.94989904042	-2.71067461315768	2.52248017376488e-14	4.20413362294147e-13
2'F-B.type.2-[220].SDB72	6	11	12	13	8	10	18	54	115	69	83	106	58	61	35	124	134	68	151	54	-7.03040174716366	-7.31935323067957	884.576333167703	662.590615940222	153.951745722066	286.232115533481	-0.416868872325902	0.208384503366737	0.242307562054345
2'F-B.type.2-[760].SDB60	175	202	186	201	175	163	215	229	509	523	633	576	513	519	499	522	464	406	391	537	-5.19998659466593	-4.38568669430415	5516.63837264544	12454.3328777967	659.382939315757	1052.59669878801	1.17478642804831	8.3085084922395e-10	4.95374571811442e-09
3'GN.type1-[860].SDB169	113	137	149	162	122	281	309	395	677	689	747	744	626	564	577	722	700	512	668	693	-4.89983423973378	-4.70776895763986	7447.81752082513	9024.89005020784	692.868336498755	1332.5933346828	0.277091630003845	0.018426604375438	0.0269374576548408
3'S-Di-LeA-[160].SDB62	3	2	2	2	1	2	2	4	8	7	4	12	10	9	9	12	11	7	6	5	-9.33227278309732	-8.9149844548066	88.5208196710318	134.360448549997	50.3767863655987	26.0419432074242	0.602019801845865	0.224675951540928	0.255313581296509
3'S-Di-LN-[1350].SDB198	35	33	34	30	29	41	58	97	255	231	271	278	269	181	169	291	251	220	249	252	-6.01179913011721	-6.14729900168074	2449.6769258586	2139.25209001698	257.450801638939	434.560328802091	-0.195484992745791	0.200736886413695	0.238712593653877
3'SLDN-[460].SDB220	178	183	186	217	178	262	252	505	980	912	927	1074	913	784	748	1032	1047	729	1099	907	-4.63272666844323	-4.38387322550875	9728.19733754678	12476.9389133129	284.256173098093	434.035692996518	0.359019628029725	1.25746099113459e-07	4.33607238322271e-07
3'SLeA-Lex-[570].SDB96	25	35	31	39	34	60	74	129	272	237	270	291	242	213	201	312	298	183	269	263	-5.93771707312293	-6.13180260099518	2638.04524621407	2172.66098784421	276.024798960812	183.708443686894	-0.280006228569603	0.00953092779162133	0.0142252653606289
3'SLec-[430].SDB73	10	3	8	10	2	13	13	54	131	94	95	114	110	60	51	150	160	80	174	75	-6.85164641248519	-7.73321211472813	1057.71282695913	438.034836777866	246.283603993854	337.38047795773	-1.27183046684368	0.00245754247826038	0.00431147803203576
3'SLN-Lec-[410].SDB80	25	27	24	34	28	68	54	115	200	172	187	216	198	152	166	214	185	150	222	166	-6.21429189832207	-6.30406976199991	2000.63250019329	1828.84664034181	183.21907130641	211.232529179809	-0.129522078709627	0.36843036084943	0.404868528405967
3'STri-LN-[160].SDB196	18	19	14	12	20	68	80	193	350	300	316	316	272	272	182	351	380	223	395	246	-5.76738279624087	-6.80730279616727	3127.93324937429	1105.67110207737	299.911290431386	375.549565515182	-1.50028742681507	3.73436337559832e-10	2.66740241114166e-09
6'SL-[620].SDB75	193	171	170	212	214	698	801	1032	2291	2428	2648	2644	2229	2262	2201	2375	2301	1556	1723	2545	-3.72023328237571	-4.36111677303472	24228.3151474622	12764.1250563036	1731.5058411433	3879.05466014233	-0.924599433761361	1.33989715252338e-07	4.46632384174459e-07
6SLN-Lec-[300].SDB199	77	66	74	88	92	179	187	500	1056	937	1098	1012	847	754	677	1107	1175	602	988	860	-4.67621322040806	-5.24493772171663	9314.21808067845	5274.15014940703	822.868657115781	1297.76997900519	-0.820496017669917	2.76213283391591e-07	8.63166510598721e-07
aMan-[840].SDB217	3	0	0	1	0	27	17	96	133	101	92	110	80	61	33	146	169	93	221	89	-6.76704730055685	-9.81028234799327	1151.08845623589	54.8843481254907	91.5304819875816	420.157069869191	-4.39046011119601	2.01299605895428e-06	5.44052988906561e-06
AzOH-[460].SDB85	6	7	7	6	5	15	12	44	98	63	59	54	60	60	32	104	102	59	139	52	-7.1990839697296	-7.79301808551481	747.27001690662	412.605723549456	54.2384345573491	228.734634262685	-0.856865803458096	0.0185868457818402	0.0269374576548408
AzOH-[950].SDB40	11	14	16	13	12	36	28	89	153	176	156	169	102	85	95	180	200	119	201	145	-6.48774552499017	-7.039789074177	1521.97640089182	876.311379465118	116.99207447096	277.242414018744	-0.796430490766578	0.000375171393815216	0.000798237008117481
AzOH-[950].SDB41	0	0	0	0	0	0	0	0	0	0	0	0	0	0	0	0	0	0	0	0	-13.1793570125733	-13.1793570125733	1.88920016313463	1.88920016313463	0	0	0	1	1
AzOH-[950].SDB46	0	0	0	0	0	1	0	3	5	3	2	1	2	2	2	5	2	1	3	1	-10.4715976022879	-13.1793570125733	28.3297632141447	1.88920016313463	0	15.5887975883439	-3.90647107313911	0.048935253335775	0.0658349526968087
AzOH-[950].SDB51	1	1	1	3	1	0	2	7	9	7	12	7	9	8	4	17	21	2	10	6	-9.23323117047687	-9.26733771302851	97.7369208128851	94.4596580996063	48.0739437732575	48.7247832894042	-0.0492053398011227	0.937509958473351	0.966505111828197
AzOH-[950].SDB66	0	0	0	0	0	8	6	28	37	36	30	39	22	28	11	41	41	20	62	31	-7.95733494027208	-13.1793570125733	350.08487241186	1.88920016313463	0	105.309698097468	-7.53378534712165	7.3142119568834e-06	1.87543896330344e-05
AzOH-[950].SDB74	3	2	3	2	4	34	27	158	206	137	155	145	111	111	109	208	279	136	225	102	-6.37882860351547	-8.58165762719906	1697.10978114793	187.513891518588	67.5288757628873	554.016349468988	-3.17801050839459	1.03969961488326e-07	3.71321291029738e-07
B.tetra.L-[920].SDB30	273	258	259	361	261	534	582	814	1833	1819	1807	1908	1752	1621	1513	1792	1658	1301	1663	1784	-4.00617337483186	-3.98165367566805	18202.9178771053	18654.7648858188	1712.59678404043	1980.50410698416	0.0353744483877066	0.677389089402326	0.71304114673929
B2.tri-[350].SDB143	67	72	81	94	80	97	94	169	496	428	461	542	415	393	332	521	505	329	476	489	-5.40513558756613	-5.25608903210793	4493.44510459259	5215.66317333113	435.592478435522	636.063587628651	0.215028726421134	0.0589490880354216	0.0765572571888593
Globoside-P-[730].SDB59	19	29	32	33	20	68	40	258	480	328	338	370	319	227	196	505	636	294	661	276	-5.567156854304	-6.34340042417382	3821.32959920607	1758.31304951797	336.246753694153	1249.9923309922	-1.11988274877313	0.000610579329106894	0.00119721437079783
Globoside-P-[1030].SDB33	321	377	313	375	321	408	441	586	1233	1239	1375	1444	1190	1189	1091	1258	1263	993	1107	1271	-4.33006134338701	-3.7880131177722	13166.7397728924	22640.5412807594	1763.72322452152	1641.58893212769	0.782010287017151	3.28930866657607e-09	1.56633746027432e-08
GM2-[190].SDB97	0	0	0	0	0	0	0	0	0	0	0	0	0	0	0	0	0	0	0	0	-13.1793570125733	-13.1793570125733	1.88920016313463	1.88920016313463	0	0	0	1	1
GM2-[460].SDB92	8	11	10	10	14	54	48	181	269	206	186	250	161	165	129	264	353	185	447	165	-6.02929253789419	-7.25745048994095	2407.19637657514	704.90290366072	178.046110564821	683.840177026178	-1.7718573868462	1.84612177205022e-06	5.1909007581073e-06
GM2-[590].SDB98	41	40	36	43	34	99	93	157	297	281	321	320	293	267	259	277	286	185	278	312	-5.79796626867163	-5.9627044402527	3033.7182436352	2572.94418047644	214.510916320977	373.087395464089	-0.237666943185126	0.0413554067711265	0.0590791525301808
GM2-[1190].SDB162	1	2	1	1	3	16	5	41	77	50	61	47	32	28	25	86	73	46	101	27	-7.48314935165448	-9.13372137495526	562.483165881967	107.963065552523	66.6952495907989	211.458005791981	-2.3812720726461	0.000485452132605189	0.000970904265210378
GN-[1050].SDB154	16	17	25	25	20	24	32	64	143	145	134	165	110	112	105	138	136	94	140	150	-6.6147614107038	-6.59726910498897	1340.43457123479	1364.08813712351	218.899307398101	185.130782089355	0.0252360627084941	0.952992140878473	0.972440960080075
LacNAc,.LN-[970].SDB79	841	797	809	983	830	910	1084	1495	2432	2402	2636	2755	2272	2243	2219	2517	2467	1793	2196	2545	-3.61898934492747	-2.87400644171061	26809.7582233306	56472.2200818853	3239.06018291651	4484.11264638549	1.07478314001803	1.48874945124044e-10	1.14519188556957e-09
LeALex-[350].SDB130	140	124	129	143	123	223	218	424	761	673	716	728	653	536	517	721	727	554	941	680	-4.91422911223021	-4.73907160314163	7341.37508787074	8746.76288431418	650.785239631805	552.004405667452	0.252698869736561	0.000762904717007437	0.00146712445578353
Lex-[810].SDB151	25	9	23	20	11	63	64	120	190	210	238	227	165	167	169	236	237	151	246	201	-6.13692680742979	-6.75327511592118	2161.55630008472	1167.05112710581	480.619086085764	138.895664690456	-0.889202648120822	2.96026003997627e-06	7.79015799993755e-06
P1.tetra-[970].SDB89	118	128	100	141	96	169	192	352	811	744	862	823	710	625	550	801	777	530	812	768	-4.88933463219633	-4.86480237158482	7526.42865263594	7713.3524184568	940.815124533363	665.665102319476	0.0353925707260197	0.656899416213329	0.706343458293903
Pk-[860].SDB152	51	54	23	57	41	58	79	124	209	180	223	203	164	179	174	218	226	158	238	184	-6.15207426162238	-5.81033736024474	2129.06095722632	2996.41902913551	881.39620064405	222.585906683224	0.493022132906273	0.000859053539105247	0.00162085573416084
