## Supplementary material for "Measuring carbohydrate recognition profile of lectins on live cells using liquid glycan array (LiGA)": Zipped folder containing all the software, MALDI TOF spectra and analyzed files: compare_Extended Data Fig 5b_Sig6 vs CHO_EF-knownGlycans.txt

sequence	20211115-87EFolGT1	20211115-87EFolGT2	20211115-87EFolGT3	20211115-87EFolGT4	20211115-87EFolGT5	20211115-87EFrbGT1	20211115-87EFrbGT2	20211115-87EFrbGT3	20211115-87EFrbGT4	control_coef	test_coef	control_CPM	test_CPM	sd_test	sd_control	logFC	PValue	QValue
Lac-peg4-[1080].SDB123	2520	4003	3154	4168	2754	1959	2256	1486	1681	-4.25179287798814	-3.39161551520772	14238.68278987	33654.2639836898	1737.75891630954	1519.74198679321	1.24097361556825	7.87344586504198e-09	1.92035265001024e-08
Lec-[680].SDB52	1840	3015	2434	3343	2061	1474	1541	1208	1279	-4.5416129061707	-3.66319946497892	10656.205226023	25650.3140191344	2185.15565107319	510.588413969573	1.2672827154576	2.96829377001682e-09	7.72033660968039e-09
LacDiNAc-[50].SDB58	6253	12027	7853	10625	7637	9456	9878	9624	10218	-2.56925757257881	-2.41538781664978	76592.388609889	89332.6874994067	6124.47460795638	9490.43640040229	0.221987133821611	0.0397626444440914	0.0473364814810612
Galili-tri-[1000].SDB113	409	605	537	652	438	1521	1878	1827	1801	-4.28402934924449	-5.22461120421933	13786.9973880276	5382.45222786783	441.306305072359	2450.73647932525	-1.35697277772234	1.5384859360904e-07	3.27337433210723e-07
P1.tri-[620].SDB55	1824	2692	2251	2830	1998	1542	1640	1374	1481	-4.44544191288519	-3.74469312329961	11731.9203984359	23642.8833845689	1278.54290526199	728.533987776762	1.01096680364407	1.24019974750692e-08	2.95285654168313e-08
LNT-2-[430].SDB115	1	2	1	2	2	7	7	4	6	-9.95451993761491	-10.9611625661693	47.5123948090565	17.3631126243002	4.71136473051365	6.79743571570792	-1.45227832816291	0.00578730159809	0.00771640213078667
GNLN-[810].SDB153	721	1146	866	1120	825	660	826	637	710	-5.20111461976295	-4.65529953281757	5510.41897458792	9511.06393947527	218.276984642776	645.440346823744	0.787444719178484	1.84833769454341e-06	3.30060302597038e-06
Gala3-type1-[350].SDB168	256	417	287	389	282	271	284	192	278	-6.22425245939929	-5.7112507813683	1980.80399344481	3308.53170598339	54.1870396846792	221.567006276267	0.740104976863028	8.58168841512438e-06	1.45452346019057e-05
Di-LN-[650].SDB186	877	1634	980	1217	1042	1228	962	914	943	-4.84910559452686	-4.45352739439451	7835.38242508428	11637.4446287257	1116.45124713295	659.171409796316	0.570698707614727	5.15911246827928e-05	7.70016786310341e-05
LNnT-[240].SDB8	66	104	65	108	66	269	336	267	399	-5.99947043026716	-7.09701182191266	2480.06519643142	827.574171156213	73.55480401326	550.231076376933	-1.58341752289734	3.94449628913795e-07	7.7343064492901e-07
P1.penta-[620].SDB53	1082	1516	1269	1672	1155	824	680	593	652	-5.23726078150769	-4.29320486408303	5314.79530033402	13661.0731820877	824.173878094395	303.480316410368	1.36198479039043	9.76628675773096e-10	3.05196461179092e-09
P1.penta-[620].SDB23	35	75	27	37	33	2077	2201	1865	2039	-4.14088536658622	-7.77934921278499	15908.7601827455	418.28430012827	123.990453044945	1050.43209444005	-5.24919374736475	1.75392493454883e-12	2.92320822424806e-11
Tri-LN-[380].SDB112	73	94	77	121	80	530	507	369	363	-5.68193310281723	-7.00472277681667	3406.96605788414	907.585504148123	100.458339178929	371.32366483394	-1.90838210281813	3.01093127777535e-09	7.72033660968039e-09
Di-N3-[970].SDB125	558	1120	635	803	595	3050	3103	3265	2623	-3.74818268410393	-4.89869162068305	23560.5238882186	7456.33240271755	923.814231471282	3944.3763696378	-1.65983353730113	1.56006123154585e-08	3.54559370805874e-08
2'FL-[950].SDB167	2830	4934	3125	3880	2925	797	1039	776	937	-4.97547975542556	-3.32964181572405	6905.20533493419	35805.9278914077	2642.56940272116	963.931592618449	2.37444223371427	1.10836965540549e-10	5.27795074002612e-10
H-type.2-[540].SDB64	53	43	45	55	25	1059	582	387	497	-5.34388968720968	-7.69543045222834	4777.25250630421	454.901133230083	151.313077571526	1743.46876871694	-3.39255620014067	4.41686133613892e-08	9.81524741364205e-08
H.type.1-[700].SDB146	714	1661	805	882	849	943	1018	904	1054	-4.87420150744168	-4.62039948950926	7641.19321945503	9848.86075863236	2211.84156170879	851.365275066906	0.366158912638722	0.0328184129286641	0.0395402565405592
H2-[430].SDB35	432	937	471	627	514	1078	1312	1062	1173	-4.70967333412592	-5.11994186397087	9007.7196164813	5976.37032734609	955.891527658677	1030.63948135307	-0.591892373440118	0.000489302688835212	0.000679587067826683
Tri-AN3-[1080].SDB126	1006	1777	1204	1443	1097	2982	2872	2896	2315	-3.83626057395196	-4.32600404409345	21574.1255411312	13220.2696969002	799.386121115993	3170.20227997301	-0.706550475680886	1.10166269129843e-05	1.80600441196464e-05
LeA-[950].SDB114	794	971	855	1079	807	378	420	289	310	-5.91541402748072	-4.68090589301239	2697.54271080317	9270.61189944807	865.138005228411	259.076605214235	1.78101876353454	9.71264609124329e-10	3.05196461179092e-09
A.tetra.L-[590].SDB15	590	1277	749	1037	795	1899	1800	1508	1781	-4.30154282641897	-4.71942604686929	13547.6412212991	8920.29691178809	1029.970426607	532.410679376023	-0.602878049814393	2.13847141136624e-05	3.34136158025975e-05
Gala3Lex-[620].SDB56	1099	1577	1359	1892	1158	1723	1921	1472	1555	-4.34821363076698	-4.24105273303588	12929.8895191999	14392.4324759949	1345.70338635937	924.153497184729	0.154600495733866	0.0938726406016144	0.106673455229107
B.tetra.type.2-[970].SDB144	1019	2861	1067	1264	1168	1730	1876	1529	1665	-4.32697409219719	-4.22809370293357	13207.4516174318	14580.1581861024	4956.77363747061	834.737934697804	0.142654247231802	0.46693993280859	0.507543405226728
B.tetra.type.1-[620].SDB142	864	1938	888	1095	928	996	1258	932	945	-4.82599144540763	-4.47223611092314	8018.59992402462	11421.7469805606	2508.51635093228	997.616116477864	0.510361066748786	0.00519949381687709	0.00702634299577985
A.tetra.type.2-[920].SDB134	518	1082	593	823	638	12445	13071	13019	11125	-2.33236106589314	-4.91531041445516	97066.2964002224	7333.44113292862	877.129778078459	13928.1881000855	-3.72640821603781	2.30320684383815e-12	3.29029549119736e-11
A.tetra.type.1-[700].SDB34	533	930	651	874	615	1511	1562	1165	1199	-4.55611055589241	-4.92204720472903	10502.8297734723	7284.20331666988	270.338880938987	739.277038871749	-0.527934988556111	1.58879991170377e-05	2.52190462175201e-05
Lec-LeX-[570].SDB69	166	202	197	276	224	2855	2005	1761	1914	-4.10937257933262	-6.12421181409587	16418.0723333269	2189.21594750144	362.496825374185	2293.85949633015	-2.90679857218145	1.55882058316081e-10	6.23528233264324e-10
Di-Lex-[410].SDB111	8	11	3	10	2	773	432	342	350	-5.62444394156793	-9.56871177455245	3608.56915353809	69.8813485674528	35.7725514362725	1179.35220765927	-5.69037564258462	8.27191849365952e-10	2.75730616455317e-09
Lex-LeA-[410].SDB84	169	243	150	205	160	1370	1321	994	1228	-4.65737877270276	-6.27100124094122	9491.3087010388	1890.33495462972	191.480672098055	394.340004692584	-2.32796513279463	1.03576651131369e-11	1.00598355450709e-10
H3-[190].SDB145	65	135	74	118	85	290	307	209	289	-6.15822424645432	-6.94860238953147	2116.00744522631	959.975888914876	115.186822758446	204.642507690418	-1.14027462744443	6.51406683631091e-07	1.25270516082902e-06
Ley-Lex-[350].SDB26	18	38	13	19	29	660	824	618	783	-5.18302524781326	-8.34041701761381	5611.00602846186	238.672791423079	85.8649948007296	755.197345017894	-4.55515344843488	8.74758750759475e-11	4.37379375379737e-10
Ley-Di-Lex-[510].SDB160	1600	2381	1652	2108	1546	360	332	286	299	-6.00166214287601	-3.96751260778695	2474.63555854602	18920.4372003032	1057.20429366277	76.5969791493932	2.93465744669958	9.1385187249901e-14	9.1385187249901e-12
Tri-Lex-[430].SDB135	230	452	232	375	268	2449	1557	1488	1302	-4.33868663063503	-5.76848340768226	13053.6612287382	3124.49250406129	383.816501412768	2883.78606358138	-2.06276071972505	1.41717592407297e-08	3.2957579629604e-08
GM3-[190].SDB181	7	4	4	4	0	619	471	429	379	-5.60992142874605	-10.1311832778801	3661.35702384224	39.8183268564172	32.4686563528939	535.993302824096	-6.52280204830612	7.66203518689767e-11	4.25668621494315e-10
GM3-[460].SDB171	805	856	953	1212	688	2902	1956	1463	1237	-4.2414391593099	-4.67977292749017	14386.8719363777	9281.12113527686	1683.5235696612	4245.93741656554	-0.632381953607845	0.00616813218631026	0.00801056128092241
GM3-[540].SDB132	1211	1884	1512	1942	1307	1220	1332	971	1222	-4.68997182363944	-4.13781858510472	9186.94500727286	15957.6237625309	798.021268691886	694.222331993065	0.796588739044824	2.18807960155375e-07	4.46546857459949e-07
GM3-[1190].SDB192	1961	3161	2330	3055	2265	519	388	282	304	-5.85702101942737	-3.65172076835219	2859.75014622223	25946.442525287	523.918906424657	523.543154052959	3.18157573589735	6.32616984015329e-12	7.02907760017033e-11
3'SL.(Gc)-[490].SDB77	1086	1794	1403	1881	1291	1042	1137	1425	882	-4.72737409170894	-4.19273473982951	8849.67900086383	15104.920310973	867.019541083683	2697.26332492135	0.771321541620542	0.000427164246331963	0.000601639783566145
3'SLN.(Gc)-[570].SDB141	317	489	380	521	349	649	643	437	420	-5.48941124479908	-5.47889024170937	4130.27517954489	4173.95921444981	191.217060759383	600.501122677606	0.0151785989827118	0.887039588193005	0.905142436931638
6'SLN.(Gc)-[430].SDB161	597	1134	657	877	691	121	143	89	114	-7.0102679860593	-4.8311682728731	902.566680695598	7977.19627793594	736.281312905356	108.6454160884	3.1437763498163	4.62941767458733e-12	5.78677209323416e-11
6'SLDN-[620].SDB131	1	5	0	2	2	3	5	0	5	-10.5485553469189	-10.7538824728094	26.2313487069527	21.3623085226421	14.8870284509874	18.2991453603624	-0.29622442628227	0.686180376156286	0.72229513279609
3'SLec.(Gc)-[350].SDB118	468	766	480	570	577	923	972	791	1011	-4.93590916574471	-5.14129421893787	7183.92659596941	5850.11348408364	734.420026637488	706.700179350735	-0.29630799771449	0.018608702767943	0.023248916418277
3'KDNLN-[510].SDB117	102	117	91	116	87	427	411	249	374	-5.87580987282058	-6.85484319344757	2806.52034933574	1054.33694957547	144.29485434685	375.388020686724	-1.4124465165336	1.99416138661658e-07	4.15450288878454e-07
3'-KDNLec-[760].SDB150	1654	2450	1827	2208	1765	618	571	422	510	-5.49905265752506	-3.89972273632226	4090.64484506472	20247.5245707381	925.266223152782	208.937155184332	2.30734534606461	9.92881326687053e-13	2.14256921009511e-11
CT|Sda-[350].SDB65	15	22	15	27	18	42	31	35	36	-8.17904332001589	-8.52741631122018	280.470131982777	197.965791733218	24.8472356896856	37.568575264758	-0.502595986790083	0.00830674358641934	0.0106496712646402
GD1a-[110].SDB31	577	700	629	726	571	1265	902	760	1022	-4.87897989703318	-5.01974997173005	7604.76771823513	6606.17823415713	693.46417082634	1048.289007305	-0.203088288670744	0.095149426475977	0.106909467950536
3'S-Di-Lec-[270].SDB83	368	493	403	524	378	1348	1495	1260	1397	-4.53702765857137	-5.41901126921343	10705.1787575339	4431.52606869624	269.600174453158	926.626754905481	-1.27243338121864	6.50301947161097e-09	1.62575486790274e-08
3'SLecLN-[860].SDB88	196	298	230	320	226	426	393	336	304	-5.86975020038806	-5.95893112037621	2823.5785747595	2582.67106166991	120.658510801761	261.964926062417	-0.128660871008819	0.210112113806927	0.230892432754865
6'S-Di-LN-[300].SDB197	40	56	47	75	44	151	155	122	105	-6.87668192230052	-7.53756362959505	1031.56117301561	532.693881680663	67.7927752655164	130.116554359213	-0.953450761728057	9.59420157266103e-06	1.5990335954435e-05
GM1-[190].SDB39	6	9	7	6	3	365	269	196	234	-6.19494603082412	-9.65526799016824	2039.71327836709	64.0870661730711	19.1302335877422	339.927174122285	-4.99218933062495	1.83327552612622e-11	1.41021194317401e-10
GM1-[460].SDB10	516	626	630	778	510	2942	2853	2278	2274	-3.91187513433861	-5.07035057350782	20002.9576404601	6280.21807674999	783.990463965447	1186.47443371822	-1.67132677108108	1.59260954239405e-09	4.82608952240622e-09
GM1-[460].SDB99	1822	2746	2006	2459	1801	614	550	421	519	-5.50639385288552	-3.81317684507816	4060.72458173065	22077.9292689973	1027.7764341781	203.554335853047	2.44279578031254	4.78796907255157e-13	1.59598969085052e-11
GM1-[1190].SDB91	465	732	541	749	574	369	307	291	300	-6.00866333883162	-5.07886144091186	2457.37065807994	6226.99478289678	332.882989498524	165.577386458936	1.34142058713798	2.58183686492431e-09	7.17176906923419e-09
GD3-[320].SDB68	1109	1640	1224	1679	1172	514	545	396	449	-5.60462497160669	-4.27702833736648	3680.80069021015	13883.8589894823	423.341150603887	207.583141306493	1.91531708051924	1.1065819099578e-11	1.00598355450709e-10
TetraSLac-[80].SDB78	27	65	45	36	46	856	870	689	839	-5.06594974279755	-7.71432636743319	6307.91715810858	446.386063370279	109.479098943037	336.455497100407	-3.82079982276809	2.54331126536534e-11	1.69554084357689e-10
GQ2-[140].SDB44	7613	12382	9218	11638	8234	3330	2369	2021	2161	-3.96395176534621	-2.30655677702101	18987.929990364	99603.6192678665	2777.28918340376	2753.02861696061	2.39111553045099	2.85962268722871e-11	1.78726417951794e-10
GT2-[160].SDB71	419	603	544	713	449	966	725	573	552	-5.22117261541071	-5.19364977517314	5400.99212513534	5551.70730963143	539.621188184674	945.071887470668	0.039707065121917	0.74917452949463	0.772352596007588
3'S-Di-Lex-[410].SDB13	13	28	20	13	24	1413	913	1152	844	-4.7794509088577	-8.51177042445043	8400.61040208837	201.087499356002	65.1024646675146	1947.39769760456	-5.38459885615872	4.7740182247399e-11	2.80824601455288e-10
3'S-Tri-LeX-[160].SDB218	156	210	185	289	152	323	369	250	268	-6.05897760112733	-6.2090852606661	2336.7887968548	2011.07623347873	300.469700191977	247.996149174756	-0.216559576016031	0.11735617640729	0.130395751563656
GD2-[460].SDB100	1854	2795	2070	2541	2023	569	510	347	416	-5.64391688549552	-3.77039224219129	3538.979445984	23043.0230685015	880.815634379767	371.59243686146	2.70292471187828	1.07128460504755e-12	2.14256921009511e-11
GT3-[510].SDB201	1666	3412	1841	2212	1928	440	483	470	508	-5.59464502610413	-3.80454811730875	3717.71879442065	22269.2579849613	3310.40222831215	538.795140510872	2.58256393302975	4.45236143727223e-10	1.59012908474008e-09
(Man)3-[1300].SDB121	3269	5628	3695	4657	3472	796	845	622	775	-5.1362079161255	-3.1711946096572	5879.94473382277	41953.4499593261	2243.65382684662	375.520642149379	2.83491495252266	3.40481685854391e-13	1.59598969085052e-11
(Man)3-[1730].SDB122	1708	3488	2012	2814	1940	737	721	569	560	-5.29818068816498	-3.73193973722279	5000.68343861988	23946.3411482736	2546.27287390889	345.191991569011	2.2596080527615	2.48895853268388e-11	1.69554084357689e-10
(Galf)4-[<8].SDB1	123	238	136	201	127	357	331	298	384	-5.92792068454632	-6.40283292909258	2664.01556248789	1656.85686034749	178.727551518052	299.789825612429	-0.68515354006433	8.00369434680856e-05	0.000114338490668694
(Man)3-[350].SDB20	317	601	371	447	387	2417	3387	2515	3068	-3.80797982254076	-5.44925957743943	22192.9674340331	4299.4869496352	413.623893425315	3764.68138942209	-2.36786616310376	4.3326682439664e-10	1.59012908474008e-09
(Man)3-[410].SDB137	416	1173	485	637	615	6545	7972	7919	6846	-2.85665147485265	-5.01909717662406	57460.8475744828	6610.49212286721	1807.59898733336	10703.361636004	-3.11974969013727	2.81492813891386e-09	7.60791388895637e-09
2'F-B.type.2-[220].SDB72	14	21	17	8	3	828	675	601	674	-5.22611866946249	-8.95385287682266	5374.34448082014	129.238260465257	71.9318714212749	327.425386827163	-5.37798365471067	1.24694939434903e-10	5.64335568657419e-10
2'F-B.type.2-[760].SDB60	170	210	198	211	170	682	359	252	356	-5.76714441331801	-6.22644439501389	3128.67898412648	1976.46695361853	230.878689890278	1097.70690785373	-0.662629805873043	0.00606578115415909	0.00798129099231459
3'GN.type1-[860].SDB169	708	1035	819	1061	719	695	540	501	541	-5.42496969850518	-4.72831034194432	4405.19964392024	8841.39736426336	397.666143831689	359.298187746529	1.00506699889925	5.54228059537057e-08	1.20484360768925e-07
3'S-Di-LeA-[160].SDB62	8	8	4	9	5	2	6	7	5	-10.1277406551985	-9.56379054032373	39.955642559052	70.2260986541566	21.8242472288674	20.2172659347623	0.81360803403864	0.0573852371717994	0.0667270199672086
3'S-Di-LN-[1350].SDB198	221	341	260	338	223	499	455	395	392	-5.69214327971467	-5.87508675489585	3372.35731310911	2808.55052844747	123.556633035383	175.89797921387	-0.263931644406889	0.00967729029370804	0.0122497345489975
3'SLDN-[460].SDB220	707	1017	792	1053	725	1798	1664	1409	1373	-4.41592908116726	-4.73885229294322	12083.3225209576	8748.68134897953	359.746957909444	736.983413338506	-0.465879716217102	2.90486607294616e-05	4.40131223173661e-05
3'SLeA-Lex-[570].SDB96	497	901	546	671	611	492	441	444	500	-5.61065603020451	-5.02844847056404	3658.6683732968	6548.96360195222	672.353353772917	402.603094371703	0.839947959061364	4.51453648171667e-06	7.78368358916667e-06
3'SLec-[430].SDB73	770	1122	881	1301	711	1225	1399	820	1429	-4.66742052021076	-4.63799406087314	9396.47631386692	9677.08982436488	1036.43979416217	1817.94108619793	0.0424534069573018	0.74918201812736	0.772352596007588
3'SLN-Lec-[410].SDB80	103	128	114	152	139	406	453	465	479	-5.64512815562109	-6.63811467882471	3534.69538100984	1309.49373430865	210.211973007695	601.472166907606	-1.43257673269544	8.52855884834071e-07	1.57936274969272e-06
3'STri-LN-[160].SDB196	112	172	130	185	154	524	512	433	268	-5.6966369383641	-6.47840306295619	3357.23708850762	1536.26203522603	164.754152599678	810.566649102688	-1.127850111084	2.86938840876714e-05	4.40131223173661e-05
6'SL-[620].SDB75	1494	2298	1864	2500	1812	1180	1226	815	1030	-4.80480533795488	-3.89785116495778	8190.29519881897	20285.4547413653	1265.1794667234	672.473521865857	1.30845828769647	1.92105346314272e-09	5.48872418040777e-09
6SLN-Lec-[300].SDB199	84	175	107	121	113	1374	1182	1281	964	-4.67183511395808	-6.71252575628259	9355.08611595918	1215.58995996229	162.085676320162	1616.7292185737	-2.94409426967008	1.29797180791206e-10	5.64335568657419e-10
aMan-[840].SDB217	618	1608	656	857	669	751	821	726	578	-5.18609694693508	-4.74172313153689	5593.7971499512	8723.60131450979	2438.87116147349	839.57079013959	0.641095899775877	0.00409167113245498	0.00560502894856847
AzOH-[460].SDB85	93	132	104	151	87	205	189	153	172	-6.57738912586976	-6.76695693670527	1391.47752902685	1151.19247772213	106.337078301437	20.3026533433284	-0.273488540604565	0.0188316222988043	0.023248916418277
AzOH-[950].SDB40	98	147	101	148	117	95	96	60	100	-7.29587417537757	-6.68864780073827	678.331687276824	1244.96507615719	87.9268868716845	108.96913992356	0.87604247938909	1.46636919870427e-05	2.36511161081334e-05
AzOH-[950].SDB41	0	0	0	0	0	0	0	0	0	-13.7067195776705	-13.7067195776705	1.11492928379318	1.11492928379318	0	0	0	1	1
AzOH-[950].SDB46	0	2	0	1	0	7	1	3	1	-10.6249132041944	-11.8424740931095	24.3029405610934	7.19248308621739	7.30470302015697	19.4565480638426	-1.7565690564182	0.071438721830874	0.0821134733688207
AzOH-[950].SDB51	4	7	7	6	2	1	2	1	7	-10.7051540508534	-9.82862511839252	22.4290390875058	53.8867940513496	19.7376832753986	23.2268687706594	1.26456394405696	0.0421534820586197	0.0495923318336702
AzOH-[950].SDB66	36	56	49	75	49	417	440	359	309	-5.82417970293526	-7.52612488517821	2955.22732267626	538.822214238945	78.5102332634499	353.874331466202	-2.45538787428677	6.13056236953869e-10	2.11398702397886e-09
AzOH-[950].SDB74	83	113	95	142	86	213	137	149	97	-6.76703558005926	-6.85339927610594	1151.10194764443	1055.8604246022	107.893573452785	317.259977564141	-0.12459647599938	0.495643070181586	0.532949537829662
B.tetra.L-[920].SDB30	4974	8315	5806	7515	5194	2055	1799	1200	1493	-4.37789876822425	-2.74311926802891	12551.7049728138	64369.2484774727	2389.42146106181	1486.51585108706	2.35848827787875	1.36560260008612e-11	1.13800216673843e-10
B2.tri-[350].SDB143	755	1801	831	1108	869	1136	1261	1019	945	-4.77214457857765	-4.5395821177767	8462.21280595397	10677.8677124383	2227.4883793586	857.369817541319	0.335516708894467	0.0318003081079306	0.0387808635462568
Globoside-P-[730].SDB59	509	636	595	799	447	1185	1444	1182	1362	-4.5968799508199	-5.10081754549333	10083.2469432678	6091.76423475558	822.656971039804	1260.60614919698	-0.727028268752866	6.7941484662502e-05	9.84659198007275e-05
Globoside-P-[1030].SDB33	1835	3465	2267	2648	2066	1039	780	509	711	-5.14880963869403	-3.69628654955602	5806.31222421981	24815.5067370702	2123.11039104087	1074.4393102864	2.09554785747613	1.74854886158673e-09	5.14279076937272e-09
GM2-[190].SDB97	0	0	0	0	0	0	0	0	0	-13.7067195776705	-13.7067195776705	1.11492928379318	1.11492928379318	0	0	0	1	1
GM2-[460].SDB92	138	112	136	168	98	935	584	533	453	-5.33902587943001	-6.6073041294462	4800.54474277233	1350.46793314365	337.377505824252	1217.3846655582	-1.82973874176569	1.78733566020956e-06	3.24970120038102e-06
GM2-[590].SDB98	507	796	686	883	582	312	183	164	88	-6.5520343496394	-4.95980701995363	1427.20920047321	7014.28131831741	586.315254116519	596.873089039485	2.29709847250554	7.43207066439412e-07	1.40227748384795e-06
GM2-[1190].SDB162	64	98	78	121	61	81	51	34	45	-7.8106916871886	-7.06657496784214	405.377556362884	853.150177582216	118.70063905118	111.144491293102	1.0735335008437	5.93601278571032e-05	8.72943056722106e-05
GN-[1050].SDB154	4670	8857	5438	6512	5706	1402	1499	1442	1587	-4.4572938945731	-2.76263802505259	11593.6946353538	63125.0231248393	6316.63264101993	1541.70323183088	2.44487161897061	1.44464429214179e-10	6.01935121725745e-10
LacNAc,.LN-[970].SDB79	2772	4209	3481	4162	2972	1479	2142	1543	2061	-4.26272319022663	-3.32785570084608	14083.8970106012	35869.9385401028	1956.64948679001	2789.66854299585	1.34872869081763	2.77125541404372e-07	5.54251082808744e-07
LeALex-[350].SDB130	120	217	147	176	145	1182	946	763	797	-4.94811973060921	-6.41667466515517	7096.74017528335	1634.08107682527	107.372276024222	767.437289308683	-2.11867692134248	8.61007129569338e-11	4.37379375379737e-10
Lex-[810].SDB151	341	487	406	526	356	325	359	308	285	-5.99814715224718	-5.44597802820439	2483.3491845294	4313.61910274205	252.725787291203	255.228718866061	0.796611656988533	3.44161900289485e-06	6.03792807525412e-06
P1.tetra-[970].SDB89	776	1212	939	1243	860	1263	1291	1192	1306	-4.62047103126027	-4.58372755631582	9848.15617909194	10216.7417487376	357.185694938341	918.653002268224	0.053009629087389	0.512623249397213	0.545343882337461
Pk-[860].SDB152	1022	1529	1208	1550	1175	498	569	331	454	-5.63700763161574	-4.32532617663919	3563.51581986055	13229.2343255359	531.120438419644	491.20174645965	1.89235633032069	3.70037679932026e-10	1.42322184589241e-09
