## Supplementary material for "Measuring carbohydrate recognition profile of lectins on live cells using liquid glycan array (LiGA)": Zipped folder containing all the software, MALDI TOF spectra and analyzed files: compare_Extended Data Fig 5c_Sig6fc-EF-knownGlycans.txt

sequence	20220408-87EFejAA1	20220408-87EFejAA2	20220408-87EFejAA3	20220408-87EFejAA4	20220408-87EFejAA5	20220408-87EFbsAA1	20220408-87EFbsAA2	20220408-87EFbsAA3	20220408-87EFbsAA4	20220408-87EFbsAA5	20220408-87EFbsAA6	20220408-87EFbsAA7	20220408-87EFbsAA8	20220408-87EFbsAA9	20220408-87EFbsAA10	20220408-87EFbsAA11	control_coef	test_coef	control_CPM	test_CPM	sd_test	sd_control	logFC	PValue	QValue
Lac-peg4-[1080].SDB123	4251	2378	4460	4479	4099	2186	1521	5766	1576	5650	1514	5151	1422	3690	543	757	-3.59210809262648	-3.376024774602	27540.2118675538	34183.0704142566	2515.14374826693	5023.34301140583	0.311742331332743	0.0304822993064709	0.0952571853327217
Lec-[680].SDB52	2908	1789	3080	5276	2889	1469	727	3974	836	4242	802	4448	743	2479	292	404	-4.10307938761147	-3.61142049057005	16521.720206105	27013.4472525757	4718.50029055158	1525.66841631277	0.70931385257059	3.37439416034652e-06	4.82056308620931e-05
LacDiNAc-[50].SDB58	4511	2135	5100	3376	4487	2894	1774	6591	1714	7685	1510	10631	1281	4989	696	894	-3.39545067466116	-3.37916989267439	33525.4416999218	34075.7295101185	7099.93569986634	2841.55722098958	0.0234882034341178	0.850003355535564	0.900688701813712
Galili-tri-[1000].SDB113	384	168	369	341	320	205	88	759	120	696	101	796	84	426	49	49	-6.00385301714568	-5.90475838904964	2469.21987787793	2726.4404390271	373.436346287096	492.526525283672	0.142963328532896	0.368282987021563	0.558004525790247
P1.tri-[620].SDB55	1881	1077	2010	2941	1850	1225	620	3783	713	3731	601	3955	515	2070	293	380	-4.25780083256522	-4.0983469423066	14153.393892886	16600.0936460607	1716.30578081604	1143.29129512888	0.230043336726564	0.0246216750143149	0.0820722500477162
LNT-2-[430].SDB115	5	4	9	5	10	6	2	14	2	17	4	23	3	7	3	4	-9.51060833707251	-9.74128371059909	74.0619733850808	58.8049977690669	20.8937983868941	34.6830500058979	-0.332794217441999	0.301666838941228	0.486559417647141
GNLN-[810].SDB153	502	270	481	649	468	285	174	1087	193	1082	138	1158	128	660	64	97	-5.57618760726556	-5.50448320205053	3786.97547091136	4068.49062527965	258.963508977072	634.928611413025	0.103447589813616	0.408019379201107	0.582884827430153
Gala3-type1-[350].SDB168	89	21	79	58	62	55	2	266	7	281	2	331	1	141	4	12	-7.45869705860122	-7.55823462563016	576.40670659002	521.795595834296	176.311594676749	497.933401043939	-0.143602354334806	0.835593999083332	0.898488171057347
Di-LN-[650].SDB186	933	456	1086	582	939	642	365	1669	411	1617	385	1715	343	999	117	182	-4.92911425966894	-4.9615370351078	7232.90692234822	7002.15699599577	1836.88868624315	1004.61402359597	-0.0467761773375014	0.767345461109242	0.843236770449716
LNnT-[240].SDB8	223	121	236	179	224	290	148	621	176	643	142	734	146	512	66	88	-5.76363026839359	-6.36194525651009	3139.69295651175	1726.00591986362	301.981871071743	325.003734830386	-0.863186066245206	4.6872888215815e-06	5.85911102697688e-05
P1.penta-[620].SDB53	2776	1809	3186	3045	2856	1888	1455	4789	1526	4824	1441	4911	1419	3371	620	818	-3.63521960903259	-3.73088374286921	26378.1408732947	23971.6417055868	2397.63296763788	5760.8114845429	-0.138014171477035	0.387214535888046	0.569433141011832
P1.penta-[620].SDB23	568	359	780	165	775	1550	869	2944	846	2817	879	2913	923	2383	365	478	-4.10715912849238	-5.34317267701922	16454.4531780803	4780.67907332854	2168.79231801522	3527.34818848929	-1.78319061693125	1.92350887121891e-05	0.000174864442838083
Tri-LN-[380].SDB112	1086	481	1167	938	1028	734	456	2172	478	2460	462	3012	436	1387	125	215	-4.67387181126901	-4.8169646204155	9336.05202714173	8091.31009951227	1302.60607296252	1516.30348558404	-0.206439286142513	0.163756248064011	0.348417549072363
Di-N3-[970].SDB125	128	46	122	297	103	53	12	196	21	244	13	248	12	114	7	8	-7.46895131505281	-6.79486392467192	570.526285599658	1119.5102963727	505.525984562354	293.257763962355	0.972502535228293	0.0157156744933054	0.0541919810113978
2'FL-[950].SDB167	596	364	536	1069	551	343	176	789	192	906	166	810	161	556	70	105	-5.6114243050845	-5.24065794449141	3655.85858977264	5296.77070804723	1139.2304915261	315.257842174066	0.534902789756093	0.000186630216143489	0.00109782480084405
H-type.2-[540].SDB64	1451	664	1705	436	1621	981	579	2706	679	2627	573	2614	468	1734	290	363	-4.42233631722232	-4.56320407385747	12006.1493187121	10428.591378777	4462.10426932358	1211.02664239393	-0.203229213918696	0.401193322404889	0.581439597688245
H.type.1-[700].SDB146	523	324	593	725	588	724	600	2096	554	1957	625	1985	548	1304	207	240	-4.59367771284578	-5.35087490019085	10115.5876532208	4743.99865790298	245.436348526922	2361.39761083024	-1.0924046271578	3.28019739863357e-06	4.82056308620931e-05
H2-[430].SDB35	457	284	495	317	551	723	464	1470	481	1374	434	1389	458	1097	189	262	-4.78983134733386	-5.58565967547558	8313.85941824803	3751.27432968899	987.827998560988	1931.08096892641	-1.14813758240902	3.21928702342122e-05	0.000247637463340094
Tri-AN3-[1080].SDB126	276	126	237	311	254	105	53	488	57	419	65	349	36	264	16	30	-6.61440524760419	-6.18412182329266	1340.9120695951	2061.91148043536	220.29422165541	419.271366825177	0.620767762430955	0.0121215412804684	0.044894597335068
LeA-[950].SDB114	1441	868	1546	1469	1462	789	648	2056	571	1865	625	1786	585	1415	222	326	-4.54026683320921	-4.4327117174645	10670.5589141383	11882.224709567	1233.24611722947	2610.35089545138	0.155169232107136	0.374366641678217	0.558756181609279
A.tetra.L-[590].SDB15	1684	1233	1990	1816	1886	3751	2634	6637	2612	7533	2706	7174	3091	5861	1178	1456	-3.04969865583364	-4.18291662989745	47373.1978772392	15253.9524890907	2314.23841356889	15073.7841018598	-1.63488795142809	2.14474456189278e-06	4.82056308620931e-05
Gala3Lex-[620].SDB56	1618	600	1489	1458	1285	641	293	2905	270	2833	212	2912	211	1434	117	168	-4.85354527507207	-4.51145947490782	7800.67293670005	10982.4199071876	1850.9280686193	2930.21488763855	0.493525487455493	0.0477248139508624	0.125591615660164
B.tetra.type.2-[970].SDB144	123	63	137	165	142	168	71	492	57	525	36	601	27	313	35	45	-6.41040670286827	-6.83710242940892	1644.35560191824	1073.2085963706	102.040489522147	558.106007032	-0.615591808648715	0.0387827299754792	0.114066852869056
B.tetra.type.1-[620].SDB142	446	208	497	534	419	472	229	1456	299	1497	220	1556	219	915	113	138	-5.18799194236893	-5.63347378061051	5583.20696723723	3576.1310308324	285.027867365818	567.461943881337	-0.642694438837228	3.08957990775799e-06	4.82056308620931e-05
A.tetra.type.2-[920].SDB134	284	100	288	505	237	239	74	767	91	890	66	1497	41	345	37	56	-5.99043111622867	-6.07106267618804	2502.5849126325	2308.71848638428	687.646755469347	1283.95225613201	-0.11632675169253	0.722463629058621	0.80273736562069
A.tetra.type.1-[700].SDB34	813	601	967	764	872	1295	442	2781	461	2950	283	3167	213	1955	327	407	-4.48377392872994	-4.93754202037085	11290.7222680054	7172.20585992658	1390.00285277379	3368.23535130528	-0.654648975523985	0.0108850400398708	0.043540160159483
Lec-LeX-[570].SDB69	5517	3669	6728	3133	6407	4528	2742	10669	3113	11021	2477	11521	2149	7837	1169	1494	-2.94791688619577	-3.08288119237689	52448.849151792	45827.0297661539	14306.6644650925	5803.97731176857	-0.194712335224518	0.283251756684618	0.472086261141031
Di-Lex-[410].SDB111	441	219	608	114	598	759	535	2204	587	2158	513	2449	499	1409	260	338	-4.54514611974874	-5.65092195616153	10618.6210126535	3514.27527313909	1705.54011577463	1418.99266177801	-1.59529731552758	3.88933173453315e-05	0.00027780940960951
Lex-LeA-[410].SDB84	3044	1546	3317	2085	3038	1939	1681	5260	1724	6199	1658	7141	1453	3251	574	726	-3.55224463356426	-3.77764586653811	28660.2356726607	22876.4823773653	5156.38060332662	5977.17342619058	-0.325185241021641	0.0764403000411981	0.191100750102995
H3-[190].SDB145	233	151	290	168	277	435	290	971	307	928	296	1049	268	667	139	207	-5.20004683832743	-6.2195120916646	5516.30604016122	1990.21602340076	507.103306251476	1252.11211975944	-1.47077746534815	1.19709314713742e-06	3.99031049045805e-05
Ley-Lex-[350].SDB26	232	162	292	97	295	1031	549	1815	556	1797	534	2103	551	1415	248	334	-4.55026220356239	-6.23603760109063	10564.4339884383	1957.59695543553	764.519375963656	2052.74439777927	-2.43205980606661	4.84246850417552e-08	4.84246850417552e-06
Ley-Di-Lex-[510].SDB160	248	58	221	293	187	89	7	473	10	484	2	587	2	205	8	12	-6.97198485010381	-6.40689496864348	937.789685386749	1650.14029296712	481.256211748145	863.705404154735	0.815252369639358	0.241969178185239	0.424507330149543
Tri-Lex-[430].SDB135	169	101	236	323	184	280	158	833	130	785	112	1002	91	439	48	75	-5.823088594503	-6.37700207617166	2958.45355589234	1700.21243124367	290.57491561602	526.926495974639	-0.79912823308492	8.46837990648197e-05	0.000564558660432131
GM3-[190].SDB181	167	75	186	35	164	135	20	678	16	629	2	702	6	311	26	39	-6.55563373274289	-6.7931502974265	1422.08136185589	1121.43036438866	512.993626224889	1067.98704189044	-0.342663969998027	0.61746795787374	0.749179616291829
GM3-[460].SDB171	1547	620	1539	1063	1327	589	326	2534	355	2505	270	2529	204	1351	161	235	-4.82892604856832	-4.55248841882522	7995.10300926613	10540.9414436834	2385.35452909659	1869.65159078976	0.398815197545471	0.038559619536696	0.114066852869056
GM3-[540].SDB132	1824	763	1673	2156	1438	603	327	2696	337	2803	321	3516	270	1529	122	134	-4.78206893316388	-4.3202987624313	8378.64616386904	13295.9106304086	1658.74170213174	2793.8430723519	0.666193535346349	0.00524324576019899	0.0227967206965173
GM3-[1190].SDB192	425	160	389	755	334	202	92	871	68	1039	69	1642	53	474	39	52	-5.9085257413659	-5.6890720296862	2716.18830115733	3382.73058690781	1026.97736918748	1491.18111589721	0.316604781544975	0.349540788656458	0.537755059471473
3'SL.(Gc)-[490].SDB77	2395	1317	2320	4169	2182	1522	1213	4891	1235	6382	1213	7468	1095	2973	336	429	-3.78809309042912	-3.86911677868186	22638.7307289173	20876.8001197458	4009.88882011111	4845.76197624293	-0.116892473236759	0.48832982323486	0.668944963335424
3'SLN.(Gc)-[570].SDB141	380	134	320	373	297	109	37	716	38	778	18	927	12	306	26	46	-6.38730702144379	-5.97265659426758	1682.78180028679	2547.46484117566	444.33034487148	1151.58010305127	0.598214114989608	0.201890700516943	0.403781401033886
6'SLN.(Gc)-[430].SDB161	184	97	177	407	177	113	61	349	72	317	52	349	58	186	26	34	-6.63298273926505	-6.36315443726937	1316.23125048272	1723.92012801873	562.145119762502	110.153476617275	0.389279953180663	0.0460835080741804	0.124550021822109
6'SLDN-[620].SDB131	50	31	63	43	58	24	22	57	21	72	17	45	12	39	19	33	-7.77313354888746	-7.7481334734529	420.892311616314	431.547283766263	85.0056820310492	305.09647428272	0.0360674848512824	0.927585239124132	0.966234624087637
3'SLec.(Gc)-[350].SDB118	1120	793	1386	985	1207	1029	717	2171	855	2250	675	2551	673	1638	317	418	-4.33136848159163	-4.62739933415875	13149.540267819	9780.16098772075	1972.4051200037	2981.87164679569	-0.427082242948711	0.0301587123718189	0.0952571853327217
3'KDNLN-[510].SDB117	246	75	233	101	227	145	11	581	12	547	13	704	3	243	17	21	-6.70634670768976	-6.48506245055736	1223.12440326703	1526.06546003236	604.630114836444	980.49787748799	0.319245700391712	0.608905755792825	0.749179616291829
3'-KDNLec-[760].SDB150	755	372	727	1056	686	282	165	1122	163	1032	137	1081	126	609	81	101	-5.59301824274966	-5.09960528335211	3723.77163947094	6099.15352788584	641.175964957688	571.60586714011	0.71184442963319	8.03844714864564e-06	8.6688294789243e-05
CT|Sda-[350].SDB65	62	47	74	77	55	33	22	133	22	168	14	191	16	73	15	20	-7.53150091735694	-7.49442057739487	535.933261186842	556.178886364372	87.4865098644112	148.983477363033	0.0534956225777572	0.823812364141566	0.895448221893006
GD1a-[110].SDB31	3724	3095	4988	2006	4735	3233	2478	5420	2450	5542	2525	4737	2506	5175	915	1281	-3.2088674573082	-3.38089573944251	40402.3447509962	34016.9707413724	12651.3261840868	14549.2399272419	-0.248184349527809	0.419388300796993	0.590687747601399
3'S-Di-Lec-[270].SDB83	3208	2221	3531	2565	3349	2562	2224	5879	2505	5680	2355	6283	2274	4077	924	1255	-3.25795260591717	-3.62428004943962	38467.0747101167	26668.2902770715	5873.73862173105	12649.4984824886	-0.528498786111375	0.0401508222581239	0.114716635023211
3'SLecLN-[860].SDB88	1034	459	1033	958	963	703	383	2686	424	2968	322	3373	288	1421	171	225	-4.68625076876206	-4.87343086144222	9221.19381512908	7647.08414405791	1002.66657236421	2036.84416456302	-0.270043791462804	0.100766011816005	0.239919075752392
6'S-Di-LN-[300].SDB197	169	76	186	254	160	106	36	423	26	493	30	672	31	249	10	17	-6.71253164711685	-6.5600906788589	1215.5827991444	1415.75732526725	199.891539200591	705.967176519011	0.219925828934052	0.562999849507753	0.716189043364695
GM1-[190].SDB39	219	110	268	88	274	309	218	907	236	843	208	939	173	580	109	128	-5.47159838303946	-6.37732184154974	4204.50637256307	1699.66884908678	674.672742147584	566.166122602837	-1.30668274200958	2.3861503882339e-05	0.000198845865686158
GM1-[460].SDB10	5140	3640	6509	3287	6211	4229	2717	8602	2765	8131	2739	7620	2796	7216	1049	1325	-3.02081541736983	-3.10931135613675	48761.4412205816	44631.6800924565	13345.5687350717	12107.7740099297	-0.127672651997845	0.565789344258109	0.716189043364695
GM1-[460].SDB99	529	425	659	1263	572	433	194	1133	226	1066	131	992	114	708	135	185	-5.39390884390172	-5.14172107631061	4544.17610005038	5847.61685290224	1598.75895866561	1184.3937379491	0.363830041676559	0.0737271203574161	0.189043898352349
GM1-[1190].SDB91	835	577	959	1518	898	553	550	1454	564	1407	526	1613	511	955	338	466	-4.60489724941176	-4.80583942658563	10002.7297382691	8181.8300852646	1230.43880471	4015.91401942954	-0.289898282514172	0.28124875708483	0.472086261141031
GD3-[320].SDB68	2065	1596	2415	4277	2277	1501	1330	3111	1391	3007	1421	3078	1322	2191	687	962	-3.7616643338308	-3.83519900698557	23245.0206882634	21597.0400806416	4557.55750978886	9247.62041297716	-0.106088108293772	0.703339634268139	0.799249584395613
TetraSLac-[80].SDB78	642	287	674	214	684	525	383	1761	389	1648	309	1855	339	1094	172	208	-4.90610098040045	-5.41669883130516	7401.28992036178	4441.78555520998	1784.51983308094	675.910337663028	-0.736636987388776	0.00364888050977194	0.0165858204989633
GQ2-[140].SDB44	6528	3896	6929	10161	6311	3308	3334	8666	2973	8838	2809	9137	3092	6629	1041	1421	-2.97827590723568	-2.85152992335685	50880.4809563917	57755.891159863	5935.23641502334	14581.5633603731	0.182855802394582	0.34310385425856	0.536099772279
GT2-[160].SDB71	1470	549	1442	1145	1224	595	319	1908	333	2324	217	2856	196	1149	190	243	-4.87606695019532	-4.606862460062	7626.95229787632	9983.09157014488	2032.50431433808	1818.32353600659	0.388379982900393	0.0426593323811047	0.118498145503069
3'S-Di-Lex-[410].SDB13	854	642	1412	189	1519	1858	897	4516	973	4401	797	3909	825	3232	467	620	-3.92927576441632	-4.78081904709778	19657.9043526882	8389.1250643137	4501.66677471008	2258.3013927089	-1.22851727102685	0.0015308703321669	0.00805721227456262
3'S-Tri-LeX-[160].SDB218	298	77	244	250	224	85	7	567	12	556	5	772	3	205	8	20	-6.81452949849192	-6.30211111581617	1097.70954869134	1832.43221412349	500.660336561977	1039.04817436692	0.739263459546643	0.274847600710315	0.472086261141031
GD2-[460].SDB100	1393	907	1456	3355	1388	807	850	2097	821	2064	791	1899	764	1484	313	424	-4.33248884511215	-4.25632891158448	13134.8162522565	14174.2419098584	4677.69245788637	4396.26835306968	0.109875558414805	0.659900228786261	0.776353210336778
GT3-[510].SDB201	197	99	191	318	184	124	57	348	74	283	41	420	40	225	30	43	-6.61487092028463	-6.39733663895613	1340.28778884395	1665.98849844444	270.838235073444	221.271503509819	0.313835628895965	0.0980197650042139	0.239072597571253
(Man)3-[1300].SDB121	2048	1827	2334	5156	2376	1471	1162	2488	1209	3089	1215	3176	1101	1949	496	689	-3.9300362867343	-3.75176252246218	19642.9597612711	23476.3318079941	7265.86102433518	6564.97866386145	0.257194675636005	0.30887101468933	0.490271451887825
(Man)3-[1730].SDB122	692	335	691	1316	659	412	174	1175	167	1337	124	1889	110	590	75	102	-5.47062121247292	-5.09476153852504	4208.61690045353	6128.76793565249	1525.39651440566	1286.77829393757	0.542250887674748	0.0149714252864386	0.0534693760229949
(Galf)4-[<8].SDB1	38	36	67	23	45	49	28	78	28	84	21	157	29	132	11	10	-7.52182029440512	-7.87161771037465	541.1466225949	381.416840868844	155.44101744591	163.164202593039	-0.504650997335022	0.115569643650101	0.268766613139769
(Man)3-[350].SDB20	2416	1697	2907	2231	2825	3533	2097	6436	1964	7008	2167	6967	2142	5204	786	1045	-3.27041834124217	-3.84174701287536	37990.5307445385	21456.0845275259	4104.22109783076	8514.11384865555	-0.824253041282879	0.000225941985626776	0.00125523325348209
(Man)3-[410].SDB137	173	67	176	172	145	173	84	383	95	454	54	966	51	235	54	72	-6.21823950421748	-6.68871898603361	1992.75035956937	1244.87645610483	181.76110887406	658.418901574184	-0.678758415256127	0.0102779730777794	0.0428248878240809
2'F-B.type.2-[220].SDB72	12	7	16	5	25	86	8	369	11	303	5	393	2	151	9	16	-7.2060453573525	-9.06166969943956	742.086045412449	116.029081065215	65.1459973353118	570.616404504916	-2.67710003608184	0.0018967199816651	0.00903199991269096
2'F-B.type.2-[760].SDB60	1480	879	1739	652	1552	998	651	2421	730	2159	737	2192	669	1505	328	417	-4.35957932300979	-4.47957205921603	12783.7643540406	11338.2642222887	3918.76858526288	3040.90505885953	-0.173112925467447	0.470358105457349	0.65327514646854
3'GN.type1-[860].SDB169	739	482	832	1269	763	484	455	1242	454	1216	438	1109	417	831	212	305	-4.86342978928614	-4.9652244186238	7723.94689868452	6976.38490270971	906.817454077332	2550.03238550174	-0.14685860693457	0.520767858932859	0.694357145243812
3'S-Di-LeA-[160].SDB62	8	10	16	20	12	12	5	31	4	23	5	32	3	12	6	4	-9.03518700684597	-9.06478106486376	119.142892625377	115.668633227435	31.2169392891522	57.4309435941052	-0.0426952007420498	0.998445099311199	1
3'S-Di-LN-[1350].SDB198	387	157	375	473	356	226	123	884	117	968	87	1148	79	479	32	49	-5.8932598682215	-5.82681983336682	2757.97140352058	2947.43542742534	371.275173844824	970.07854007067	0.0958527088013266	0.678462424512579	0.788909795944859
3'SLDN-[460].SDB220	2772	1596	3142	3677	2958	2268	1216	7280	1235	8132	1081	9552	989	4642	326	440	-3.63936506981401	-3.71793133017661	26269.0176640817	24284.1518128072	728.480120455417	6645.04486327988	-0.113347154206314	0.528011635605428	0.694752152112405
3'SLeA-Lex-[570].SDB96	337	165	339	473	339	226	89	978	138	878	74	1276	71	571	71	74	-5.80181918896953	-5.87767598343525	3022.05205791012	2801.2879555528	275.308887588739	1024.32383429637	-0.109438221193422	0.633839427208239	0.754570746676475
3'SLec-[430].SDB73	614	172	538	798	445	242	11	1540	21	1629	11	2263	5	591	32	35	-5.80714221213921	-5.46856877992657	3006.00834320108	4217.26367317865	1134.24276066155	3046.7546499763	0.48845821162993	0.520113913422857	0.694357145243812
3'SLN-Lec-[410].SDB80	647	350	761	467	650	444	255	1241	316	1336	248	1540	224	760	127	180	-5.17810374648119	-5.28819141276576	5638.6886662992	5050.88697367616	1102.34848256748	410.51008672753	-0.158822930211789	0.20598783316513	0.40389771208849
3'STri-LN-[160].SDB196	233	142	258	255	245	132	81	477	89	528	73	851	101	247	47	66	-6.18015831301279	-6.22611426345072	2070.10010491304	1977.1195554598	167.652073247627	461.207633346288	-0.0663004217961385	0.70074001631355	0.799249584395613
6'SL-[620].SDB75	2831	1722	2890	4656	2649	1835	1027	5344	1162	6002	1011	6567	982	3302	381	584	-3.7976027178475	-3.68286626430659	22424.4652416568	25150.7826331413	3584.71631576219	2050.05709722007	0.16552971253266	0.123997975490046	0.27733930530938
6SLN-Lec-[300].SDB199	293	135	351	159	297	250	83	929	109	850	103	954	58	462	39	73	-5.92400701476516	-6.13656820666996	2674.46206844476	2162.3315748151	665.371278545294	842.315500732989	-0.306660977446499	0.241731807032777	0.424507330149543
aMan-[840].SDB217	121	23	129	84	89	46	2	243	3	255	0	539	0	77	8	5	-7.48550389198635	-7.20785282283748	561.160334522924	740.745961940617	289.63023367116	615.387598253868	0.40056582055859	0.619571425328677	0.749179616291829
AzOH-[460].SDB85	144	48	141	101	115	48	7	251	4	261	2	257	0	110	10	9	-7.55311231858122	-6.97105868544392	524.475250240202	938.658635385046	236.879812331495	419.912785717607	0.839725890058591	0.19549810684878	0.398975728262816
AzOH-[950].SDB40	67	18	67	79	48	30	9	100	13	111	2	159	4	57	7	16	-7.97319002106286	-7.68109974421859	344.578019634533	461.467123820051	120.845030713557	175.115551948901	0.421397193895124	0.300955339197984	0.486559417647141
AzOH-[950].SDB41	0	0	0	0	0	0	0	0	0	0	0	0	0	0	0	0	-13.7037544491226	-13.7037544491226	1.11824009851133	1.11824009851133	0	0	0	1	1
AzOH-[950].SDB46	4	3	6	2	4	1	1	6	0	0	0	6	1	4	1	2	-10.8173391073303	-10.2682890489458	20.0488430858518	34.7167232541699	13.0595060456255	21.2821578866482	0.792111796431001	0.183926393881617	0.383179987253369
AzOH-[950].SDB51	7	1	3	6	7	2	0	7	1	3	1	13	0	5	0	0	-10.6228907531393	-10.0853341806507	24.3521418056573	41.6864600614939	20.6849148694899	16.1675197218042	0.775530201326535	0.124802687389221	0.27733930530938
AzOH-[950].SDB66	19	8	21	20	19	5	1	42	2	24	0	56	0	20	0	3	-9.28133463703866	-8.80887642272812	93.1467234018663	149.401025266611	20.1093264642776	73.7296406492713	0.681613122813074	0.226721256284838	0.412220465972432
AzOH-[950].SDB74	48	19	49	70	51	30	14	92	9	60	12	91	9	37	4	17	-8.09674554806364	-7.83154933236054	304.528600820696	397.009903255385	70.9729075855199	118.024489052456	0.382597265257377	0.156406602222786	0.34001435265823
B.tetra.L-[920].SDB30	3031	2225	3422	5264	3284	1880	1053	3822	1040	4048	1035	3479	1070	3184	492	617	-3.8803576621248	-3.51636586831202	20643.4404843913	29707.1991087558	4224.16747169678	3768.45934150385	0.525129155857976	0.00179967776920611	0.00899838884603054
B2.tri-[350].SDB143	261	118	278	349	231	355	192	1572	195	1637	171	1665	151	792	67	114	-5.34984292008823	-6.17170421164463	4748.89689713278	2087.67512687435	221.199087106002	1337.24020842635	-1.18569520962702	8.6688294789243e-06	8.6688294789243e-05
Globoside-P-[730].SDB59	932	306	861	578	817	366	35	1849	45	1664	18	1796	14	802	50	75	-5.63582477615938	-5.11663837801672	3567.73343791641	5996.14582884081	1717.44662603118	2875.90562482271	0.749027641897423	0.222945257524785	0.412220465972432
Globoside-P-[1030].SDB33	2847	2234	3389	3104	3286	2471	1454	4508	1448	4267	1452	3636	1642	3899	615	764	-3.62132089128935	-3.63112317222617	26747.3228428578	26486.4188860554	4703.36180778276	7455.92682646242	-0.0141417020969534	0.945019310232192	0.974246711579579
GM2-[190].SDB97	0	0	0	0	1	0	0	0	0	2	0	0	0	0	0	0	-12.81738729289	-12.7695344923564	2.71318511809671	2.84617522205959	3.84459998101568	2.57011974191601	0.0690369980224518	0.975643908286814	0.995555008455933
GM2-[460].SDB92	544	185	552	272	436	231	18	929	36	893	15	929	11	468	51	58	-6.14978701602066	-5.67305747425111	2133.93621586807	3437.3396159672	1143.76004028806	1452.53234492964	0.687775345756201	0.212930453040407	0.409481640462321
GM2-[590].SDB98	283	196	324	668	287	234	159	543	172	562	171	605	139	371	71	106	-5.80348474712651	-5.82607072249308	3017.02284384114	2949.64421056212	869.214217859144	603.481197531632	-0.0325846746549934	0.855654266723026	0.900688701813712
GM2-[1190].SDB162	22	8	22	46	19	14	1	46	2	45	1	70	1	26	1	1	-8.98574951753642	-8.55732959726211	125.181043871772	192.131678158851	70.4775072414794	89.2052605306235	0.618079294397792	0.218458769613991	0.412186357762247
GN-[1050].SDB154	589	363	583	1290	584	295	172	1013	210	881	174	945	144	555	72	96	-5.5953107559911	-5.166118909283	3715.24462156462	5706.67401488158	1659.4358484121	350.123190833518	0.61919294883576	0.000157263851415559	0.000982899071347244
LacNAc,.LN-[970].SDB79	4859	3943	5601	6495	5231	3289	2364	6089	2636	6341	2602	6139	2368	4465	1090	1403	-3.16613848154743	-3.07334656098606	42166.1091399553	46266.0632881004	7129.37220426583	13687.6880802119	0.133870443628448	0.557490728268162	0.716189043364695
LeALex-[350].SDB130	366	249	439	270	410	779	374	2072	441	1959	283	1977	226	1396	199	312	-4.7845456368377	-5.77620064111463	8357.92041649512	3100.47286782836	759.761730936172	1521.00363850246	-1.43065575694305	3.34500771300057e-07	1.67250385650029e-05
Lex-[810].SDB151	733	403	836	868	760	439	304	1332	331	1319	313	1262	302	786	124	188	-5.1118724321972	-5.08383406118399	6024.79134224771	6196.10716225558	296.44908088727	873.653525628773	0.0404508188153641	0.717178539944818	0.80273736562069
P1.tetra-[970].SDB89	1895	930	1908	1937	1648	899	528	2967	606	3018	495	3789	496	1783	211	252	-4.4571086925653	-4.24463784950846	11595.842009721	14340.9263122105	1178.23296288638	1440.88872275095	0.306530631611604	0.0119156727407148	0.044894597335068
Pk-[860].SDB152	657	406	749	904	690	445	309	1137	313	1026	284	960	253	673	143	198	-5.18804132785749	-5.13794173925002	5582.93124464179	5869.75878254302	200.179973872126	1153.4095414737	0.0722784280345726	0.621819081522218	0.749179616291829
