## Supplementary material for "Measuring carbohydrate recognition profile of lectins on live cells using liquid glycan array (LiGA)": Zipped folder containing all the software, MALDI TOF spectra and analyzed files: compare_Extended Data Fig 5d_Sig6Rfc-EF-knownGlycans.txt

sequence	20220408-87EFflAA1	20220408-87EFflAA2	20220408-87EFflAA3	20220408-87EFflAA4	20220408-87EFflAA5	20220408-87EFflAA6	20220408-87EFbsAA1	20220408-87EFbsAA2	20220408-87EFbsAA3	20220408-87EFbsAA4	20220408-87EFbsAA5	20220408-87EFbsAA6	20220408-87EFbsAA7	20220408-87EFbsAA8	20220408-87EFbsAA9	20220408-87EFbsAA10	20220408-87EFbsAA11	control_coef	test_coef	control_CPM	test_CPM	sd_test	sd_control	logFC	PValue	QValue
Lac-peg4-[1080].SDB123	1481	1452	1139	1621	2018	1542	2186	1521	5766	1576	5650	1514	5151	1422	3690	543	757	-3.66468925454552	-3.06719240866188	25612.1288998874	46551.6696200404	7023.18766312013	6707.93372723192	0.862005736503119	7.68759799825123e-05	0.00128126633304187
Lec-[680].SDB52	752	758	593	837	1127	784	1469	727	3974	836	4242	802	4448	743	2479	292	404	-4.18942918772139	-3.71493110150771	15154.9330264291	24357.1192260045	4048.08354946232	1932.38513808555	0.684556035891777	1.19132417998596e-05	0.00107530179227164
LacDiNAc-[50].SDB58	1063	1066	889	1221	1369	1743	2894	1774	6591	1714	7685	1510	10631	1281	4989	696	894	-3.48053827340857	-3.31743202600466	30790.8326848473	36245.7905927042	1457.72730092292	3759.92957605904	0.235312574267634	0.0237622759937465	0.0440042148032343
Galili-tri-[1000].SDB113	71	51	45	66	82	105	205	88	759	120	696	101	796	84	426	49	49	-6.10354745803939	-6.19133901654246	2234.92533632773	2047.0838381586	200.423934660939	305.303744246193	-0.1266564460843	0.272106698430744	0.372748901959924
P1.tri-[620].SDB55	456	383	289	434	477	603	1225	620	3783	713	3731	601	3955	515	2070	293	380	-4.34841523517995	-4.33905419187692	12927.2830591594	13048.8640904809	1124.77804807745	739.856016540034	0.0135051307508305	0.862988713209354	0.898946576259744
LNT-2-[430].SDB115	2	1	3	2	3	4	6	2	14	2	17	4	23	3	7	3	4	-9.61183916369227	-9.49661183202845	66.9316128423145	75.1058705835868	30.3719579372634	34.8008940232757	0.166237899966257	0.62548975235578	0.716801589531321
GNLN-[810].SDB153	97	103	77	105	107	169	285	174	1087	193	1082	138	1158	128	660	64	97	-5.67357224382163	-5.73201012066311	3435.5706334776	3240.55677222123	337.731362873911	369.466669015405	-0.0843080351192831	0.378246334516748	0.491229005865906
Gala3-type1-[350].SDB168	0	2	0	2	0	2	55	2	266	7	281	2	331	1	141	4	12	-7.61260896643058	-10.3913724263872	494.180873831424	30.6961773814126	32.8321801222631	407.491222966411	-4.0089082634829	0.000823644480109756	0.00414497104075543
Di-LN-[650].SDB186	166	160	145	190	279	394	642	365	1669	411	1617	385	1715	343	999	117	182	-5.0099522447814	-5.05687520135706	6671.22188430775	6365.41912114244	1070.39753128928	1350.19856668098	-0.0676955167555604	0.634607659571353	0.716801589531321
LNnT-[240].SDB8	45	53	37	53	51	161	290	148	621	176	643	142	734	146	512	66	88	-5.8454777890628	-6.28289828183114	2892.95216153153	1867.9788120394	768.429439739068	487.219756622289	-0.63106437570009	0.00359880936758507	0.011224296223423
P1.penta-[620].SDB53	945	928	821	1104	1482	1410	1888	1455	4789	1526	4824	1441	4911	1419	3371	620	818	-3.70318069252426	-3.41048982629934	24645.0134635804	33025.0198901183	2564.3921502435	7408.6136150364	0.422263661216185	0.0326718072711771	0.0580145199485119
P1.penta-[620].SDB23	72	70	63	80	119	863	1550	869	2944	846	2817	879	2913	923	2383	365	478	-4.17757275638751	-5.25799164636247	15335.6858736485	5205.74921244298	6345.69571612551	4446.33437566967	-1.55871497464964	0.00223849900764724	0.00799463931302585
Tri-LN-[380].SDB112	196	188	156	209	339	445	734	456	2172	478	2460	462	3012	436	1387	125	215	-4.76170645345362	-4.92064401196016	8551.00504812448	7294.43163256198	1265.68054471119	1572.24090251251	-0.229298427468378	0.115287674634465	0.169540697991861
Di-N3-[970].SDB125	20	8	9	22	13	22	53	12	196	21	244	13	248	12	114	7	8	-7.59519401210365	-7.67609672508575	502.862385835868	463.781637620381	168.386638241127	222.442210925824	-0.116717942813741	0.723710361889897	0.786641697706409
2'FL-[950].SDB167	160	155	115	148	200	170	343	176	789	192	906	166	810	161	556	70	105	-5.69572447509458	-5.3476842682649	3360.30184206284	4759.15918444617	665.029535730452	472.143567834434	0.502115880423142	0.000288288806948267	0.00221760620729436
H-type.2-[540].SDB64	226	179	165	228	338	590	981	579	2706	679	2627	573	2614	468	1734	290	363	-4.50271821958258	-4.81919256754093	11078.8408497683	8073.30315514356	2229.1165361302	1855.25375798735	-0.456575972368075	0.00847521118339468	0.0197097934497551
H.type.1-[700].SDB146	162	139	133	154	262	565	724	600	2096	554	1957	625	1985	548	1304	207	240	-4.66332192547378	-5.0374243801892	9435.06769342263	6490.44372398743	2712.22339137562	2982.50177032215	-0.539715756202325	0.0352893574112573	0.0608437196745815
H2-[430].SDB35	82	90	80	118	119	426	723	464	1470	481	1374	434	1389	458	1097	189	262	-4.8582641855041	-5.48798286870403	7763.94897648943	4136.17898129822	2382.7565568204	2392.9683971763	-0.908492021407665	0.0043779130758953	0.0117490033776361
Tri-AN3-[1080].SDB126	47	37	29	47	44	59	105	53	488	57	419	65	349	36	264	16	30	-6.71825429652245	-6.64186074998641	1208.64631143513	1304.59745422674	162.321737038723	313.289343191405	0.110212590743455	0.552948435845264	0.658271947434839
LeA-[950].SDB114	587	523	498	646	945	596	789	648	2056	571	1865	625	1786	585	1415	222	326	-4.607581831297	-3.96145260072964	9975.91260371346	19035.4433001992	3659.52951148058	3242.10492756315	0.932167436712937	0.000259711629930753	0.00221760620729436
A.tetra.L-[590].SDB15	690	633	538	760	1008	2628	3751	2634	6637	2612	7533	2706	7174	3091	5861	1178	1456	-3.11028280050681	-3.55818909467834	44588.3439508376	28490.3713921911	13103.0887177766	17722.2148479267	-0.646192189384216	0.0385422677257423	0.0642371128762372
Gala3Lex-[620].SDB56	169	185	111	176	182	294	641	293	2905	270	2833	212	2912	211	1434	117	168	-4.96849778836642	-5.20995688191618	6953.58595051394	5461.9091896218	778.866994748018	2044.55951579876	-0.348351836841783	0.06922627446604	0.111655281396839
B.tetra.type.2-[970].SDB144	11	11	9	9	13	49	168	71	492	57	525	36	601	27	313	35	45	-6.52238274516715	-7.66680803566576	1470.16190446114	468.109630784954	282.09440736848	410.774695170178	-1.65105669127027	4.57629692725988e-05	0.00108851816037524
B.tetra.type.1-[620].SDB142	70	74	57	85	88	238	472	229	1456	299	1497	220	1556	219	915	113	138	-5.28003183437709	-5.85875183407726	5092.26868091741	2854.8047298083	1065.51033847786	374.978989302149	-0.834916473630697	2.84194802586968e-05	0.00107530179227164
A.tetra.type.2-[920].SDB134	38	36	22	45	38	74	239	74	767	91	890	66	1497	41	345	37	56	-6.11265901867122	-6.70752648132003	2214.65416984283	1221.68224422738	244.60806300212	960.875918967397	-0.858212338349647	0.0045821113172781	0.0117490033776361
A.tetra.type.1-[700].SDB34	132	124	95	132	106	385	1295	442	2781	461	2950	283	3167	213	1955	327	407	-4.58361308933383	-5.38618715162331	10217.9112952673	4579.40065110539	1832.79023819327	2866.23100658282	-1.15786961961115	0.000132608515848649	0.00165760644810811
Lec-LeX-[570].SDB69	1533	1540	1189	1571	1860	2670	4528	2742	10669	3113	11021	2477	11521	2149	7837	1169	1494	-3.02676643104361	-2.98097686022766	48472.1229394877	50743.2405924373	3656.8410010595	8713.71316491411	0.0660603867406123	0.607592111219258	0.706502454906114
Di-Lex-[410].SDB111	28	17	8	24	25	520	759	535	2204	587	2158	513	2449	499	1409	260	338	-4.62076943220914	-6.02823771741755	9845.21791835517	2409.73687625445	4196.9409705166	2112.58257143408	-2.03054751527866	0.00380696663483057	0.011224296223423
Lex-LeA-[410].SDB84	953	962	802	1027	1332	1738	1939	1681	5260	1724	6199	1658	7141	1453	3251	574	726	-3.62366243290421	-3.40307330742027	26684.7661414774	33270.8610896954	1903.7618624816	7669.24115053368	0.318242837409705	0.0763347152423829	0.119272992566223
H3-[190].SDB145	75	61	42	65	98	308	435	290	971	307	928	296	1049	268	667	139	207	-5.26995361655211	-5.84468749656439	5143.84915695649	2895.23934357543	1777.69063667651	1545.44848396314	-0.829165718524585	0.00867246713021688	0.0197101525686747
Ley-Lex-[350].SDB26	38	37	42	32	53	567	1031	549	1815	556	1797	534	2103	551	1415	248	334	-4.62220953705497	-5.76765203738311	9831.04997643218	3127.09119441639	4325.18920180092	2628.53985917231	-1.65252421484686	0.00323789352125215	0.0111137814645628
Ley-Di-Lex-[510].SDB160	5	4	1	3	0	2	89	7	473	10	484	2	587	2	205	8	12	-7.12998347230079	-9.46163958405705	800.732621650834	77.7789612690073	63.4181259667895	704.476253796216	-3.3638687094892	0.00166683811755197	0.00666735247020788
Tri-Lex-[430].SDB135	43	34	32	36	54	125	280	158	833	130	785	112	1002	91	439	48	75	-5.9209068171656	-6.49487064477781	2682.76629505002	1511.17067846961	561.214514919982	336.053355412132	-0.828054767745777	9.66847266537423e-05	0.00138121038076775
GM3-[190].SDB181	1	0	0	0	0	18	135	20	678	16	629	2	702	6	311	26	39	-6.69925811552547	-9.38539084863261	1231.82543592976	83.9414648854986	152.071212923597	870.527540980372	-3.8752703732232	0.000855877428944679	0.00414497104075543
GM3-[460].SDB171	198	211	115	230	211	338	589	326	2534	355	2505	270	2529	204	1351	161	235	-4.93141895587806	-5.05927239469645	7216.25646367794	6350.17825577186	1056.04438251113	1198.16255851297	-0.184453522143892	0.17556295742027	0.247271771014465
GM3-[540].SDB132	266	282	208	274	324	311	603	327	2696	337	2803	321	3516	270	1529	122	134	-4.89060246124129	-4.78209679371457	7516.89247418467	8378.41273342465	1096.96570184166	1957.93184904424	0.15654058844915	0.36027421582562	0.474045020823184
GM3-[1190].SDB192	48	47	32	54	52	90	202	92	871	68	1039	69	1642	53	474	39	52	-6.03329828809241	-6.45711090599364	2397.57303642891	1569.32308916455	219.158692982135	1125.38739932918	-0.611432362112278	0.0360451391035951	0.0610934561077883
3'SL.(Gc)-[490].SDB77	899	788	746	992	1353	1178	1522	1213	4891	1235	6382	1213	7468	1095	2973	336	429	-3.87160034805652	-3.52283965012006	20825.0154703299	29515.5023545758	3085.09040397526	5150.64071921673	0.503155329369918	0.00456958457521393	0.0117490033776361
3'SLN.(Gc)-[570].SDB141	25	19	15	19	15	41	109	37	716	38	778	18	927	12	306	26	46	-6.52507944492226	-7.32839195070479	1466.20266005946	656.62862982342	176.826437149739	914.279596471985	-1.15893496837653	0.017548355774736	0.0331101052353509
6'SLN.(Gc)-[430].SDB161	42	41	29	51	43	59	113	61	349	72	317	52	349	58	186	26	34	-6.7224185061735	-6.63275768383668	1203.6237196209	1316.52750880665	174.886528139598	130.867993586275	0.129353223747357	0.328921612005148	0.438562149340198
6'SLDN-[620].SDB131	14	18	24	25	26	19	24	22	57	21	72	17	45	12	39	19	33	-7.84578172560924	-7.34258352589537	391.399521471935	647.37584632998	220.591248869381	298.6982246816	0.725961547311462	0.0914753929221864	0.140731373726441
3'SLec.(Gc)-[350].SDB118	367	336	256	419	480	724	1029	717	2171	855	2250	675	2551	673	1638	317	418	-4.39972509174704	-4.38837649788599	12280.7155091019	12420.8781820632	1504.38142076078	3711.35036152436	0.0163725600843883	0.932554255974376	0.951585975484058
3'KDNLN-[510].SDB117	4	5	4	3	0	14	145	11	581	12	547	13	704	3	243	17	21	-6.85488547188741	-8.83310099532401	1054.29237479646	145.825333939714	97.5835511861842	792.886306552534	-2.85396172547155	0.00133928340093263	0.00558034750388596
3'-KDNLec-[760].SDB150	119	124	99	152	169	148	282	165	1122	163	1032	137	1081	126	609	81	101	-5.68920466808304	-5.5071636189608	3382.28193670062	4057.59997646845	524.178526698407	332.856420547655	0.262629718806883	0.0116516790580173	0.0247577000111429
CT|Sda-[350].SDB65	24	14	8	17	8	18	33	22	133	22	168	14	191	16	73	15	20	-7.63240825073955	-7.70456448757976	484.492672426006	450.764968890257	201.257044676532	125.633265876219	-0.104099445058581	0.70348165537335	0.773056764146538
GD1a-[110].SDB31	1601	1392	1281	1595	2233	2393	3233	2478	5420	2450	5542	2525	4737	2506	5175	915	1281	-3.26656109035849	-2.9643360248031	38137.3527354117	51594.7154859026	2839.48399099182	16467.9712882084	0.436018603309109	0.119588679270084	0.173316926478382
3'S-Di-Lec-[270].SDB83	1428	1361	1189	1544	2070	2244	2562	2224	5879	2505	5680	2355	6283	2274	4077	924	1255	-3.31735170028052	-3.02896965475752	36248.7021790165	48365.445568973	1883.44293873371	14698.476154272	0.416047346957457	0.101981022378446	0.15221048116186
3'SLecLN-[860].SDB88	214	200	176	232	310	373	703	383	2686	424	2968	322	3373	288	1421	171	225	-4.7878519845577	-4.91401452956376	8330.3318591969	7342.95058874404	359.507189518562	1208.82129482439	-0.182014078026181	0.0937817690838656	0.142093589521008
6'S-Di-LN-[300].SDB197	20	18	12	29	29	35	106	36	423	26	493	30	672	31	249	10	17	-6.83964875710183	-7.27505506884553	1070.47933187693	692.601978865209	126.162927807492	541.889625065483	-0.628158526724386	0.0710111173832649	0.112716059338516
GM1-[190].SDB39	20	13	14	22	22	242	309	218	907	236	843	208	939	173	580	109	128	-5.54947428262275	-6.59513872449334	3889.50148460181	1366.99726155587	1836.30416658697	813.347634367352	-1.50857490472063	0.00381626071596381	0.011224296223423
GM1-[460].SDB10	1508	1374	1208	1550	2128	2672	4229	2717	8602	2765	8131	2739	7620	2796	7216	1049	1325	-3.08834761118788	-2.98020244273959	45577.2034782514	50782.552265212	3256.63012930713	14760.8180469443	0.156020498216449	0.444461183434676	0.555576479293345
GM1-[460].SDB99	141	154	85	138	119	204	433	194	1133	226	1066	131	992	114	708	135	185	-5.48502219591399	-5.4789180325103	4148.44299977733	4173.843218392	839.986245621603	1117.40728496172	0.00880644627128878	0.959982891720275	0.969679688606338
GM1-[1190].SDB91	447	420	396	506	637	504	553	550	1454	564	1407	526	1613	511	955	338	466	-4.66370831117932	-4.22375855706115	9431.42282234346	14643.5025029038	2132.5709984346	4328.22049010934	0.634713328506612	0.0330682763706518	0.0580145199485119
GD3-[320].SDB68	1104	1026	956	1263	1719	1345	1501	1330	3111	1391	3007	1421	3078	1322	2191	687	962	-3.81668068524246	-3.29752708902275	22000.707099753	36974.4890594096	4978.12330635999	10175.2483433381	0.748980318725854	0.0174760675061561	0.0331101052353509
TetraSLac-[80].SDB78	108	91	65	95	117	351	525	383	1761	389	1648	309	1855	339	1094	172	208	-4.98794972185186	-5.57568446659593	6819.63231148689	3788.88133170351	1782.67595243092	1083.34320210578	-0.847922001600419	0.000423124044849139	0.00270220984602207
GQ2-[140].SDB44	2330	2163	1839	2646	3170	3125	3308	3334	8666	2973	8838	2809	9137	3092	6629	1041	1421	-3.04250071052048	-2.57994165972826	47715.417727207	75778.424827785	5310.04989411533	17526.3674683767	0.667331648696231	0.00567930032937661	0.0138519520228698
GT2-[160].SDB71	208	220	145	223	208	287	595	319	1908	333	2324	217	2856	196	1149	190	243	-4.97627074280125	-5.04581019952916	6899.74556427717	6436.24360928811	868.873711589461	1332.98180159499	-0.100324229367466	0.468792752677292	0.571698478874746
3'S-Di-Lex-[410].SDB13	14	14	12	14	17	944	1858	897	4516	973	4401	797	3909	825	3232	467	620	-4.01255385480716	-5.58383696342009	18087.14426248	3758.11805781133	7898.12122581798	2764.00724120131	-2.26688234862847	0.00970964885803268	0.0215769974622948
3'S-Tri-LeX-[160].SDB218	3	7	0	2	3	8	85	7	567	12	556	5	772	3	205	8	20	-6.9720348026761	-9.097467840467	937.742841549696	111.948922425144	86.4033515626854	844.187644683778	-3.0663517033625	0.00176974544817558	0.00680671326221376
GD2-[460].SDB100	667	650	523	748	961	780	807	850	2097	821	2064	791	1899	764	1484	313	424	-4.39171189352235	-3.83419453588341	12379.5186527152	21618.7445822421	2662.56246519416	5077.97086930516	0.804327527075214	0.00445605619041215	0.0117490033776361
GT3-[510].SDB201	36	41	24	36	52	52	124	57	348	74	283	41	420	40	225	30	43	-6.71133241724689	-6.73694598844599	1217.04143679265	1186.26449558212	153.959835379741	164.031378987155	-0.0369525721483997	0.792411383848276	0.83411724615608
(Man)3-[1300].SDB121	1202	1158	1120	1406	1930	1149	1471	1162	2488	1209	3089	1215	3176	1101	1949	496	689	-3.98896970801703	-3.21033422597365	18518.7840490749	40343.1272974741	8656.75688842563	7538.04339361603	1.12333354860417	0.000424990867312429	0.00270220984602207
(Man)3-[1730].SDB122	135	113	103	140	155	175	412	174	1175	167	1337	124	1889	110	590	75	102	-5.57897209076818	-5.50033918984784	3776.44536744111	4085.38548214616	308.001914129698	857.584765211573	0.113443296208497	0.415257980859764	0.525643013746536
(Galf)4-[<8].SDB1	12	15	9	16	22	17	49	28	78	28	84	21	157	29	132	11	10	-7.60942251380292	-7.70699045786288	495.758069270159	449.672751849775	81.0553529053676	156.459494270309	-0.140760789045033	0.578531059014258	0.680624775310892
(Man)3-[350].SDB20	978	913	734	1023	1405	2021	3533	2097	6436	1964	7008	2167	6967	2142	5204	786	1045	-3.33979519106653	-3.38373565065852	35444.2162703973	33920.5026099287	4384.68561435792	10734.290513065	-0.0633926831477431	0.740038570572064	0.795740398464585
(Man)3-[410].SDB137	24	39	33	45	42	62	173	84	383	95	454	54	966	51	235	54	72	-6.31644011865069	-6.71708072478754	1806.36251021565	1210.06557722595	243.601599732271	541.45384999385	-0.578002215652385	0.0118836960053486	0.0247577000111429
2'F-B.type.2-[220].SDB72	0	0	0	0	0	7	86	8	369	11	303	5	393	2	151	9	16	-7.35197443292656	-10.3128905385794	641.324856553307	33.2023288446272	59.9612530762012	460.610047547736	-4.27169898211367	0.000275913486653344	0.00221760620729436
2'F-B.type.2-[760].SDB60	509	485	389	541	772	647	998	651	2421	730	2159	737	2192	669	1505	328	417	-4.4265951224673	-4.10118466722536	11955.1261929184	16553.0539211335	1777.70738315567	3782.52345523811	0.469468050030963	0.0270414238243246	0.0491662251351356
3'GN.type1-[860].SDB169	309	290	273	341	436	408	484	455	1242	454	1216	438	1109	417	831	212	305	-4.92426594509321	-4.57931826741083	7268.0594768675	10261.8897769788	979.978798353546	2902.66230950674	0.497654303958542	0.0575564200856786	0.0943547870257027
3'S-Di-LeA-[160].SDB62	2	2	2	3	4	9	12	5	31	4	23	5	32	3	12	6	4	-9.13508623651328	-9.16255713780214	107.81581142827	104.894325562793	45.3629700054991	57.0946663521866	-0.0396321330581855	0.905325581800052	0.933325342061909
3'S-Di-LN-[1350].SDB198	55	41	25	70	60	104	226	123	884	117	968	87	1148	79	479	32	49	-6.0042343554643	-6.38239004603764	2468.27844923423	1691.07637240503	439.802716991655	685.952183801781	-0.545563339474106	0.0158798036045202	0.0311368698127846
3'SLDN-[460].SDB220	701	709	501	704	915	1227	2268	1216	7280	1235	8132	1081	9552	989	4642	326	440	-3.73925320725368	-3.76580221726889	23771.8491486926	23149.0342294858	1814.75291015324	4829.13936897397	-0.0383021250894519	0.790142143604612	0.83411724615608
3'SLeA-Lex-[570].SDB96	41	47	30	44	49	103	226	89	978	138	878	74	1276	71	571	71	74	-5.91262485474478	-6.50137899180293	2705.07712589426	1501.3673914812	358.169338700495	732.85388747461	-0.849392673836661	0.000464003012187117	0.00272942948345363
3'SLec-[430].SDB73	21	9	4	14	5	15	242	11	1540	21	1629	11	2263	5	591	32	35	-5.97274427354068	-7.98552423943488	2547.24149110186	340.354022496339	203.855639628855	2486.52169897	-2.90382767519623	0.00333413443936885	0.0111137814645628
3'SLN-Lec-[410].SDB80	135	148	122	162	183	280	444	255	1241	316	1336	248	1540	224	760	127	180	-5.26229900936264	-5.29409120292903	5183.37438374579	5021.17553220989	518.550481803341	679.594162551696	-0.0458664399972126	0.653428906065153	0.72603211785017
3'STri-LN-[160].SDB196	54	44	42	63	77	89	132	81	477	89	528	73	851	101	247	47	66	-6.27116360193683	-6.32001117074699	1890.02806287874	1799.92339962939	142.840924137904	411.047037667229	-0.0704721452819043	0.637953414682876	0.716801589531321
6'SL-[620].SDB75	856	831	669	828	1085	1091	1835	1027	5344	1162	6002	1011	6567	982	3302	381	584	-3.8851699079816	-3.62155345805425	20544.3378178973	26741.1030278038	2297.22233727238	2295.68249713868	0.380318145006944	0.000689311713536003	0.00382950951964446
6SLN-Lec-[300].SDB199	24	16	16	25	32	94	250	83	929	109	850	103	954	58	462	39	73	-6.03427188377313	-6.97112080195317	2395.23990562376	938.600330998091	520.657510874414	573.414833021356	-1.35158728832052	5.44259080187622e-05	0.00108851816037524
aMan-[840].SDB217	0	3	0	2	0	1	46	2	243	3	255	0	539	0	77	8	5	-7.64789434017184	-10.3728509439177	477.047572105324	31.2700138393792	43.2135603472473	502.814217139497	-3.93128137886184	0.00412388053576351	0.0117490033776361
AzOH-[460].SDB85	6	2	3	3	2	6	48	7	251	4	261	2	257	0	110	10	9	-7.70196749827469	-9.11199190648773	451.93712206942	110.334719654733	52.4195104937166	343.633277416915	-2.03423522126136	0.0132478047445059	0.0270363362132774
AzOH-[950].SDB40	5	9	2	6	6	14	30	9	100	13	111	2	159	4	57	7	16	-8.09543280376172	-8.50560776391704	304.928631517756	202.330559697377	88.8048273131097	146.385823023662	-0.591757380912909	0.164715028661815	0.235307183802593
AzOH-[950].SDB41	0	0	0	0	0	0	0	0	0	0	0	0	0	0	0	0	0	-13.5376414165578	-13.5376414165578	1.32031341154799	1.32031341154799	0	0	0	1	1
AzOH-[950].SDB46	1	0	0	2	2	2	1	1	6	0	0	0	6	1	4	1	2	-10.9264006472049	-10.2644985683532	17.9773010758365	34.8485660357999	25.6695886817656	20.2745303428909	0.954922846713366	0.210309402070935	0.292096391765188
AzOH-[950].SDB51	2	0	0	0	0	0	2	0	7	1	3	1	13	0	5	0	0	-10.7540313201485	-11.389650255717	21.3591290364974	11.3119569363503	26.8468208121597	13.6529585328769	-0.917004286239843	0.320425039444352	0.433006810059935
AzOH-[950].SDB66	0	0	0	0	1	1	5	1	42	2	24	0	56	0	20	0	3	-9.42713049816538	-11.4257740116596	80.5098920753714	10.910619121442	11.8823245059746	60.8148188422661	-2.88343308542296	0.00839933606490932	0.0197097934497551
AzOH-[950].SDB74	7	11	4	13	13	16	30	14	92	9	60	12	91	9	37	4	17	-8.19675848486342	-8.07850603246486	275.545308187162	310.134019647705	89.6252675433325	107.038474013681	0.170602226648355	0.526088247850002	0.633841262469882
B.tetra.L-[920].SDB30	1021	975	820	1085	1376	1065	1880	1053	3822	1040	4048	1035	3479	1070	3184	492	617	-3.95340007779377	-3.44320066968586	19189.3454626913	31962.22092637	4739.5677379876	4868.09863198885	0.736062155941772	0.000432353575363531	0.00270220984602207
B2.tri-[350].SDB143	39	30	23	41	49	201	355	192	1572	195	1637	171	1665	151	792	67	114	-5.45503739814211	-6.38523120910609	4274.71691225269	1686.27856757018	1256.84417353281	879.589665654098	-1.34198599814334	0.000165883205179472	0.00165883205179472
Globoside-P-[730].SDB59	16	36	6	31	20	33	366	35	1849	45	1664	18	1796	14	802	50	75	-5.78799089674726	-7.26682447928251	3064.13215426232	698.326025308793	358.777449990463	2329.56335891519	-2.13350587582366	0.00367185035595844	0.011224296223423
Globoside-P-[1030].SDB33	1145	1101	944	1293	1716	1561	2471	1454	4508	1448	4267	1452	3636	1642	3899	615	764	-3.68702277100485	-3.25842638174306	25046.4601953103	38448.8542565725	3250.09940400616	8795.22883261317	0.618333885330906	0.0102799770810315	0.022347776263112
GM2-[190].SDB97	0	0	0	0	0	0	0	0	0	0	2	0	0	0	0	0	0	-12.8280093443864	-13.5376414165578	2.68451804714193	1.32031341154799	0	2.16272993379973	-1.02378267137757	0.462145446982068	0.570549934545763
GM2-[460].SDB92	17	17	9	15	13	25	231	18	929	36	893	15	929	11	468	51	58	-6.28912764412234	-7.65414340890922	1856.37866354264	474.075764223065	106.173310717307	1190.32353837553	-1.96930147459329	0.00208830258753345	0.00773445402790165
GM2-[590].SDB98	88	96	70	115	126	133	234	159	543	172	562	171	605	139	371	71	106	-5.87600604046005	-5.77478660789708	2805.96985486007	3104.86014059725	280.801440472321	779.652496376694	0.146028773400185	0.410257247808192	0.525643013746536
GM2-[1190].SDB162	0	0	0	1	0	1	14	1	46	2	45	1	70	1	26	1	1	-9.12938024433051	-11.4157783443982	108.43276610081	11.0202249187468	13.6371096392299	71.8924359662769	-3.29857520046556	0.00106168053510208	0.00462740705819065
GN-[1050].SDB154	149	153	135	191	196	178	295	172	1013	210	881	174	945	144	555	72	96	-5.68311817028882	-5.28705894918029	3402.93096463324	5056.61015928621	760.996444730652	404.809043856319	0.571392674191631	3.22590537681492e-05	0.00107530179227164
LacNAc,.LN-[970].SDB79	2606	2428	2080	2745	3583	2389	3289	2364	6089	2636	6341	2602	6139	2368	4465	1090	1403	-3.2259081923344	-2.52373326744057	39719.6920707323	80159.7895165503	14832.5442054879	15809.9472175115	1.01302428198092	0.000870443918558641	0.00414497104075543
LeALex-[350].SDB130	47	51	45	49	63	355	779	374	2072	441	1959	283	1977	226	1396	199	312	-4.87578991729759	-5.93369121488874	7629.06550727303	2648.6870492127	2369.71100099611	1362.89312373276	-1.52622895578476	0.000157421445533505	0.00165883205179472
Lex-[810].SDB151	265	229	165	278	338	284	439	304	1332	331	1319	313	1262	302	786	124	188	-5.1879342680546	-4.86009513417638	5583.52898415675	7749.74659030696	1074.35535922983	1258.84344716868	0.472971892655444	0.00508567187336469	0.0127141796834117
P1.tetra-[970].SDB89	461	384	324	486	543	560	899	528	2967	606	3018	495	3789	496	1783	211	252	-4.54777718725041	-4.28937679385009	10590.7194255698	13713.4689530472	1212.51885979815	1219.86548737223	0.372792966122393	0.00106430362338385	0.00462740705819065
Pk-[860].SDB152	241	235	199	229	271	261	445	309	1137	313	1026	284	960	253	673	143	198	-5.25999080159212	-4.92264373744734	5195.35250745687	7279.8593468535	1110.29992287247	1438.41407299443	0.486688936500125	0.0152130358182634	0.0304260716365269
