## Supplementary material for "Measuring carbohydrate recognition profile of lectins on live cells using liquid glycan array (LiGA)": Zipped folder containing all the software, MALDI TOF spectra and analyzed files: CFG-Axis-Order.csv

SDB	Alphanum	Axis.name	Order
	Blank		0
SDB103	BLANK103	blank-[<8]	0
SDB120	BLANK120	blank-[<8]	0
SDB157	BLANK157	blank-[<8]	0
SDB3	BLANK3	blank-[<8]	0
SDB60	BLANK60	blank-[<8]	0
SDB68	BLANK68	blank-[<8]	0
SDB69	BLANK69	blank-[<8]	0
blocking	blocking	none-[<8]	0
SDB174	calibration	none-[<8]	0
SDB28	PZ-10048	aMan-[1030]	3
SDB52	X02M1	aMan-[460]	3
M01MC	a-Man1	aMan-[890]	3
SDB54	X02L1	αMan-[160]	3
SDB57	X02L2	αMan-[160]	3
SDB49	X02N2	αMan-[1810]	3
SDB48	X02N1	αMan-[1860]	3
SDB53	X02M2	αMan-[540]	3
SDB107	X04L2	Gal-[<8]	12
SDB132	X04L1	Gal-[<8]	12
SDB129	X04M1	Gal-[110]	12
SDB130	X04M2	Gal-[110]	12
SDB10	Ty-176	Gal-[1130]	12
SDB127	X04N1	Gal-[380]	12
SDB128	X04N2	Gal-[510]	12
SDB99	X01L1	bMan-[<8]	14
SDB11	Manb-high2	bMan-[1160]	14
SDB12	Manb-high3	bMan-[1430]	14
SDB8	Manb-mid2	bMan-[320]	14
SDB89	X01M1	bMan-[80]	14
SDB125	X01M2	βMan-[<8]	14
SDB126	X01L2	βMan-[<8]	14
SDB88	X01N2	βMan-[190]	14
SDB87	X01N1	βMan-[350]	14
SDB59	Tr116	H-type1-[700]	67
SDB22	Te212	Ley-Lex-[760]	68
SDB40	Te267	Ley-Di-Lex	69
SDB50	Te118	Ley	70
SDB76	Te134	H2-[300]	71
SDB76	Te135	H3-[810]	72
SDB152	Tr117	H-type2-[240]	73
SDB153	Tr120	2'FL-[160]	75
SDB82	Di-N3	Di-N3-[160]	79
SDB106	Te259	A tetra type 1-[380]	80
SDB24	Te222	A tetra type 2-[1050]	86
SDB29	Te224	A tetra L-[890]	88
SDB81	Tri-BN3	Tri-BN3-[840]	90
SDB105	Te258	B tetra type 1-[350]	94
SDB5	Te289	P1 tetra-[350]	95
SDB44	Te272	Globoside P-[<8]	95.5
SDB34	D21	LacDiNAc-[840]	99
SDB39	Te262	2’F-B type 2-[970]	100
SDB30	Te225	B tetra L-[]	105
SDB26	Te223	B tetra type 2-[1000]	106
SDB80	Tri-AN3	Tri-AN3-[860]	108
SDB112	Tr260	Gala3-type1-[410]	112
SDB23	Te221	Gala3Lex-[650]	114
SDB57	Tr59	Galili-tri-[680]	117
SDB58	Tr62	P1 tri-[1220]	121
SDB56	Tr57	LeA-[1380]	129
SDB121	Te75	GM1-[160]	142
SDB118	Te327	P1 penta-[190]	144.5
SDB13	Te302	P1 penta-[860]	144.5
NG04	X06NG	LNnT-NAc-[730]	145
SDB70	X06L1	LNT-Nac-[<8]	146.5
SDB71	X06L2	LNT-Nac-[<8]	146.5
SDB67	X06N2	LNT-Nac-[1030]	146.5
SDB58	X06N1	LNT-Nac-[1490]	146.5
SDB68	X06M1	LNT-NAc-[160]	146.5
SDB69	X06M2	LNT-NAc-[220]	146.5
SDB42	Te271	LNT-NAc-[920]	146.5
SDB67	D8	Lec-[1000]	150
SDB41	Tr58	Lex-[300]	151
SDB48	Te101	Di-Lex-[490]	154.5
SDB49	Te102	Tri-Lex-[490]	155.5
SDB149	Te98	Di-LN-[270]	161
SDB47	Te100	Tri-LN-[730]	163
SDB88	Te72	LNnT-[350]	165
SDB9	PZ-5080	Lac-[1080]	173
SDB20	X05N1	Lac-[1190]	173
SDB24	X05L1	Lac-[140]	173
SDB25	Lac_mid1	Lac-[140]	173
SDB27	Lac_mid2	Lac-[220]	173
SDB23	X05M2	Lac-[320]	173
SDB22	X05M1	Lac-[490]	173
SDB66	D9	Lac-[650]	173
SDB25	X05L2	Lac-[80]	173
SDB21	X05N2	Lac-[840]	173
SDB55	Tr55	GNLN-[1130]	184
SDB150	Te99	3'GN-Di-LN-[160]	186
SDB54	Tr54	LNT-2-[970]	187
SDB87	Tr47	3'KDNLN-[190]	209
SDB13	X03N2	(Man)3-[1160]	210
SDB17	X03L1	(Man)3-[140]	210
SDB15	X03M1	(Man)3-[300]	210
SDB16	X03M2	(Man)3-[300]	210
MC01	X03MC	Tri-Man-[1110]	210
SDB18	X03L2	Tri-Man-[140]	210
SDB12	X03N1	(Man)3-[1400]	210
SDB127	PZ-8015	(Man)3-[460]	210
SDB124	Te97	GT3-[380]	224
SDB122	Te78	GD2-[160]	225
SDB16	Te306	GQ2-[430]	228
SDB51	Te119	GT2-[430]	229
SDB15	Te305	TetraSLac-[490]	230.5
SDB21	Te201	CT|Sda-[570]	234
SDB14	Te303	GD1a-[<8]	237
SDB115	Te321	3'S-Di-Lec-[270]	244.5
SDB6	Te291	SSEA-4-[570]	249
SDB2	Te288	3'SLecLN-[1270]	250
SDB53	Te193	3'S-Tri-LeX-[220]	256
SDB65	Te64	3’SLex	258
SDB52	Te140	3'S-Di-Lex-[760]	260.5
SDB129	3'SLN	3'SLN-[350]	262
SDB71	Tr33	3'SLN-[650]	262
SDB70	Tr32	GM3-[590]	266
SDB79	Te176	6'S-Di-LN-[380]	268
SDB35	Tr269	6'SLDN-[590]	269
SDB177	Tr36MC3	6'SLN-[<8]	271
SDB128	6'SLN	6'SLN-[270]	271
S02NG	NTr36	6'SLN-[460]	271
S02NG	#Tr36	6'SLN-[460]	271
SDB160	Tr36	6'SLN-[460]	271
SDB45	Te79	GD3-[1080]	279
SDB161	Tr39	3'SL (Gc)-[240]	281
SDB107	Tr43	6'SLN (Gc)-[<8]	283
SDB178	Tr43NG2	6'SLN (Gc)-[<8]	283
SDB179	Tr43NG2	6'SLN (Gc)-[<8]	283
SDB74	Tr41	3'SLec (Gc)-[160]	284
SDB73	Tr40	3'SLN (Gc)-[190]	286
SDB113	Te319	Lex-LeA-[190]	289
SDB117	Te325	3′S-Di-LeA-[200]	328
SDB17	Tr322	9OAc3'SLN-[860]	337
SDB111	Tr48	3'-KDNLec-[220]	355.5
SDB1	Te286	Lec-LeX-[510]	396.5
SDB130	Galf	Galf-[<8]	700.2
SDB86	X07L2	Galf-[110]	700.2
SDB80	X07N1	Galf-[1300]	700.2
SDB82	X07M1	Galf-[140]	700.2
SDB83	X07M2	Galf-[160]	700.2
SDB84	X07L1	Galf-[80]	700.2
SDB81	X07N2	Galf-[840]	700.2
SDB131	Galf2	(Galf)2-[490]	700.4
SDB34	X08L1	(Galf)3-[<8]	700.6
SDB35	X08L2	(Galf)3-[160]	700.6
SDB26	X08N1	(Galf)3-[270]	700.6
SDB132	Galf3	(Galf)3-[380]	700.6
SDB27	X08N2	(Galf)3-[780]	700.6
SDB28	X08M1	(Galf)3-[80]	700.6
SDB29	X08M2	(Galf)3-[80]	700.6
SDB10	X09L1	(Galf)4-[<8]	700.8
SDB11	X09L2	(Galf)4-[<8]	700.8
SDB6	X09N2	(Galf)4-[<8]	700.8
SDB126	Galf4-mid1	(Galf)4-[220]	700.8
SDB125	Galf4-low1	(Galf)4-[30]	700.8
SDB8	X09M1	(Galf)4-[50]	700.8
SDB9	X09M2	(Galf)4-[50]	700.8
SDB2	X09N1	(Galf)4-[650]	700.8
