## Supplementary material for "Measuring carbohydrate recognition profile of lectins on live cells using liquid glycan array (LiGA)": Zipped folder containing all the software, MALDI TOF spectra and analyzed files: monomers.xls

### Sheet: text.csv
Man	circle	green		180.15	Mannose
Glc	circle	blue		180.15	Glucose
Glu	circle	blue		180.15	Glucose
Gal	circle	yellow		180.15	Galactose
Rha	triangle	grey		164.16	Rhamnose
Galf	circle	yellow	f	180.15	Galactofuranose
GlcNAc	square	blue		221.21	N-acetylglucosamine
GlcN(Gc)	square	turquoise		237.208	N-Glycolyl-D-glucosamine
ManNAc	square	green		221.21	N-acetylmannosamine
GalNAc	square	yellow		221.21	N-Acetylgalactosamine
Fuc	triangle	red		164.156	Fucose
Sp	circle	grey	Sp	87.08	azidoethyl
Thr	circle	grey	T	119.12	Threonine
Neu5Ac	diamond	magenta		309.27	Sialic acid
KDN	diamond	grey		268.22	2-keto-deoxynoic acid
Neu5Gc	diamond	turquoise		325.269	N-Glycolylneuraminic acid
Neu5,9Ac2	diamond	magenta	9Ac	350.33	N-acetyl-9-O-acetylneuraminic acid
Neu5,9Ac	diamond	magenta	9Ac	350.33	N-acetyl-9-O-acetylneuraminic acid
Neu5Ac(9Ac)	diamond	magenta	9Ac	350.33	N-acetyl-9-O-acetylneuraminic acid
unkonwn	circle	white	?	0	unknown
Sp0	circle	white	sp0	87.08	-CH2CH2NH2
Sp1	circle	white	sp1	87.08	azidoethyl
Sp8	circle	white	sp8	0	-CH2CH2CH2NH2
Sp9	circle	white	sp8	0	-CH2CH2CH2CH2CH2NH2
Sp10	circle	white	sp10	0	-NHCOCH2NH
Sp11	circle	white	sp11	0	-OCH2C6H4-p-NHCOCH2NH
Sp12	circle	white	sp12	300	Asparagine
Sp13	circle	white	sp13	0	Glycine
Sp14	circle	white	sp14	119.12	Threonine
Sp15	circle	white	sp15	0	Serine
Sp16	circle	white	sp16	0	-PNP(OC6H4NH2)
Sp17	circle	white	sp17	0	-OCH2C6H4NH2
Sp18	circle	white	sp18	0	-O(CH2)3NHCO(CH2)5NH2
Sp19	circle	white	sp19	0	EN or NK
Sp20	circle	white	sp20	0	GENR
Sp21	circle	white	sp21	0	-N(CH3)-O-(CH2)2-NH2
Sp22	circle	white	sp22	0	NST
Sp23	circle	white	sp23	0	(OCH2CH2)6NH2
Sp24	circle	white	sp24	0	KVANKT
Sp25	circle	white	sp25	0	VANK
MDPLys	circle	white	M	0	Mur-L-Ala-D-iGlnb-(CH2)4NH2
4P	circle	white	P4	0	4-phosphate
P4	circle	white	P4	219.12	OH-PEG4-N3
3S	circle	white	3S	0	3-sulfate
6S	circle	white	6S	0	6-sulfate
6P	circle	white	6P	0	6-phosphate
S8	circle	white	S8	171.14	CH2CH2CH2CH2CH2CH2CH2CH2N3
S6	circle	white	S6	143.11	CH2CH2CH2CH2CH2CH2N3
S0	circle	white	S0	43.02	N3 anomeric azide
Ss1	circle	white	Ss1	89	S-CH2-N3
