## Supplementary material for "Measuring carbohydrate recognition profile of lectins on live cells using liquid glycan array (LiGA)": Zipped folder containing all the software, MALDI TOF spectra and analyzed files: monosaccharides.xlsx

### Sheet: Sheet1
Thr	119.12	threonine
Sp	87.08	azidoethyl
sp	87.08	azidoethyl
Gal	180.15	galactose
Glc	180.15	glucose
Fuc	164.15	fucose
GlcNAc	221.21	N-acetylglucosamine
GalNAc	221.21	N-acetylgalactosamine
Neu5Ac	309.27	sialic acid
NeuAc	309.27	sialic acid
KDN	268.22	2-keto-deoxynoic acid
Lac	342.3	lactose
LN	383.35	N-acetyllactosamine
NeuAc(9Ac)	350.32	9-O-acetylsialyc acid
