## Supplementary material for "Measuring carbohydrate recognition profile of lectins on live cells using liquid glycan array (LiGA)": Zipped folder containing all the software, MALDI TOF spectra and analyzed files: MALDI_submission.xlsx

### Sheet: MALDI.txt
SDB	File	%	Name	QR code	CommonName-[copy]	CommonName	IUPAC (CFG)	GlyTouCan	IUPAC	Link	SDB	sequence
SDB46	401.txt	41	Te99	Na	3'GN-Di-LN-[1110]	3'GN-Di-LN	GlcNAcb1-3(Galb1-4GlcNAcb1-3)2b-Sp	G73480MV	GlcNAc(b1-3)Gal(b1-4)GlcNAc(b1-3)Gal(b1-4)GlcNAc(b1-	Sp	SDB46	CTGCTATTTGCCATCCCGCTGAGCGTTGAAAAAAACGACCAGAAAACGTATCACGCGGGGGGGGGG
SDB180	MS-XIV-77i.txt	20	LNT-NAc	Na	LNT-Nac-[410]	LNT-NAc	Galb1-3GlcNAcb1-3Galb1-4GlcNAcb-Sp	G09681LD	Gal(b1-3)GlcNAc(b1-3)Gal(b1-4)GlcNAc(b1-	Sp	SDB180	CTACTGTTCGCAATCCCGCTAAGTGTTGAGAAAAATGATCAAAAAACTTATCACGCCGGTGGTGGT
SDB177	MS-XIV-77ii.txt	15	(Man)3	Na	(Man)3-[540]	(Man)3	Mana1-6[Mana1-3]Mana-S6	G80926OA	Man(a1-6)[Man(a1-3)]Man(a1-	S6	SDB177	CTTCTATTTGCTATTCCTCTAAGTGTCGAGAAGAACGACCAGAAGACGTATCATGCGGGGGGTGGT
SDB138	RR-II-111.txt	51	Galf4	Na	(Galf)4-[1380]	(Galf)4	Galfb1-5Galfb1-5Galfb1-5Galfb-S8	G92890KE	Galf(b1-5)Galf(b1-5)Galf(b1-5)Galf(b1-	S8	SDB138	CTACTATTCGCTATACCCCTAAGCGTGGAGAAAAATGACCAGAAGACGTATCACGCGGGGGGGGGG
SDB138	RR-II-111_2.txt	55	Galf4	Na	(Galf)4-[1490]	(Galf)4	Galfb1-5Galfb1-5Galfb1-5Galfb-S8	G92890KE	Galf(b1-5)Galf(b1-5)Galf(b1-5)Galf(b1-	S8	SDB138	CTACTATTCGCTATACCCCTAAGCGTGGAGAAAAATGACCAGAAGACGTATCACGCGGGGGGGGGG
SDB138	RR-II-112.txt	58	Galf4	Na	(Galf)4-[1570]	(Galf)4	Galfb1-5Galfb1-5Galfb1-5Galfb-S8	G92890KE	Galf(b1-5)Galf(b1-5)Galf(b1-5)Galf(b1-	S8	SDB138	CTACTATTCGCTATACCCCTAAGCGTGGAGAAAAATGACCAGAAGACGTATCACGCGGGGGGGGGG
SDB135	MS-XIV-62.txt	16	Te102	310004000	Tri-Lex-[430]	Tri-Lex	(Galb1-4[Fuca1-3]GlcNAcb1-3)3b-Sp	G57884AX	Gal(b1-4)[Fuc(a1-3)]GlcNAc(b1-3)Gal(b1-4)[Fuc(a1-3)]GlcNAc(b1-3)Gal(b1-4)[Fuc(a1-3)]GlcNAc(b1-	Sp	SDB135	CTTCTGTTTGCTATACCTCTAAGTGTGGAGAAGAATGACCAAAAGACATATCACGCAGGTGGGGGA
SDB134	RR-II-79.txt	34	Te222	310004001	A tetra type 2-[920]	A tetra type 2	GalNAca1-3[Fuca1-2]Galb1-4GlcNAcb-Sp	G86393KI	Gal(a1-3)Gal(b1-4)[Fuc(a1-3)]GlcNAc(b1-	Sp	SDB134	CTGCTTTTTGCTATACCCCTGAGTGTAGAGAAGAATGACCAAAAAACTTACCACGCTGGTGGGGGC
SDB198	MS-XIV-40i.txt	50	Te175	310005009	3'S-Di-LN-[1350]	3'S-Di-LN	Neu5Aca2-3(Galb1-4GlcNAcb1-3)2b-Sp	G31119YY	Neu5Ac(a2-3)Gal(b1-4)GlcNAc(b1-3)Gal(b1-4)GlcNAc(b1-	Sp	SDB198	CTGCTCTTTGCTATACCCCTAAGTGTGGAGAAAAATGACCAAAAAACTTATCACGCAGGAGGTGGT
SDB197	MS-XIV-40ii.txt	11	Te176	310005010	6'S-Di-LN-[300]	6'S-Di-LN	Neu5Aca2-6(Galb1-4GlcNAcb1-3)2b-Sp	G60430KO	Neu5Ac(a2-6)Gal(b1-4)GlcNAc(b1-3)Gal(b1-4)GlcNAc(b1-	Sp	SDB197	CTGCTGTTTGCGATACCGCTTAGTGTTGAAAAAAATGACCAGAAAACCTACCACGCCGGTGGGGGT
SDB196	MS-XIV-40iii.txt	6	Te192	310005011	3'STri-LN-[160]	3'STri-LN	Neu5Aca2-3(Galb1-4GlcNAcb1-3)3b-Sp	na	#N/A	Sp	SDB196	CTGCTTTTTGCTATTCCTCTGAGTGTTGAGAAGAATGACCAGAAGACGTACCACGCGGGCGGGGGT
SDB199	MS-XIV-40iv.txt	11	Te324	310005012	6SLN-Lec-[300]	6SLN-Lec	Neu5Aca2-6Galb1-4GlcNAcb1-3Galb1-3GlcNAcb-Sp	G08396BF	Neu5Ac(a2-6)Gal(b1-4)GlcNAc(b1-3)Gal(b1-3)GlcNAc(b1-	Sp	SDB199	CTGCTCTTTGCTATACCCCTAAGCGTAGAAAAAAACGATCAGAAAACATATCATGCTGGAGGTGGT
SDB30	386.txt	34	Te225	310005087	B tetra L-[920]	B tetra L	Gala1-3[Fuca1-2]Galb1-4Glcb-Sp	na	Gal(b1-4)Glc(b1-	Sp	SDB30	CTGCTTTTTGCGATTCCCCTTAGTGTGGAGAAGAATGATCAGAAGACTTATCATGCGGGTGGAGGT
SDB33	387.txt	38	Te272	310005088	Globoside-P-[1030]	Globoside-P	GalNAcb1-3Gala1-4Galb1-4Glcb-Sp	G24499XE	GalNAc(b1-3)Gal(a1-4)Gal(b1-4)Glc(b1-	Sp	SDB33	CTGCTTTTTGCCATACCGCTGAGTGTGGAGAAGAATGATCAGAAGACTTATCATGCGGGTGGAGGT
SDB60	388.txt	28	Te262	310005089	2'F-B type 2-[760]	2'F-B type 2	Gala1-3[Fuca1-2]Galb1-4[Fuca1-3]GlcNAcb-Sp	G04624DG	Gal(a1-3)[Fuc(a1-2)]Gal(b1-4)[Fuc(a1-3)]GlcNAc(b1-	Sp	SDB60	CTACTGTTCGCCATCCCTCTGAGTGTAGAAAAGAACGACCAAAAGACTTACCATGCTGGTGGGGGG
SDB72	389.txt	8	Te262	310005090	2'F-B type 2-[220]	2'F-B type 2	Gala1-3[Fuca1-2]Galb1-4[Fuca1-3]GlcNAcb-Sp	G04624DG	Gal(a1-3)[Fuc(a1-2)]Gal(b1-4)[Fuc(a1-3)]GlcNAc(b1-	Sp	SDB72	TTATTATTCGCAATTCCTCTAAGCGTCGAGAAGAACGATCAAAAAACTTATCACGCGGGAGGTGGA
SDB31	400.txt	4	Te303	310005091	GD1a-[110]	GD1a	Neu5Aca2-3[Neu5Aca2-3Galb1-3GalNAcb1-4]Galb1-4Glcb-Sp	G21404QI	Neu5Ac(a2-3)[Neu5Ac(a2-3)Gal(b1-3)GalNAc(b1-4)]Gal(b1-4)Glc(b1-	Sp	SDB31	CTGCTTTTCGCGATACCACTGAGTGTGGAGAAGAATGATCAGAAGACTTATCATGCGGGTGGAGGT
SDB61	401.txt	25	Te118	310005092	Ley-[680]	Ley	Fuca1-2Galb1-4[Fuca1-3]GlcNAcb-Sp	G35534DU	Fuc(a1-2)Gal(b1-4)[Fuc(a1-3)]GlcNAc(b1-	Sp	SDB61	CTGCTCTTTGCTATTCCCCGGAGTGTTGAGAAGAATGATCAGAAGACGTATCATGNGGGGGGGGGG
SDB64	402.txt	20	Tr117	310005093	H-type 2-[540]	H-type 2	Fuca1-2Galb1-4GlcNAcb-Sp	G17510DO	Fuc(a1-2)Gal(b1-4)GlcNAc(b1-	Sp	SDB64	CTGCTCTTTGCTATACCCCTAAGCGTCGAGAAGAACGACCAGAAGACCTACCACGCTGGAGGGGGA
SDB78	404.txt	3	Te305	310005096	TetraSLac-[80]	TetraSLac	Neu5Aca2-8Neu5Aca2-8Neu5Aca2-8Neu5Aca2-3Galb1-4Glcb-Sp	na	Neu5Ac(a2-8)Neu5Ac(a2-8)Neu5Ac(a2-8)Neu5Ac(a2-3)Gal(b1-4)Glc(b1-	Sp	SDB78	CTGCTGTTCGCGATTCCCCTAAGTGTCGAGAAAAATGATCAAAAAACTTATCATGCGGGAGGCGGG
SDB85	409.txt	17	AzOH	310005086	AzOH-[460]	AzOH	AzOH	Not Registered	NA	Sp	SDB85	TTATTATTCGCAATTCCTTTAAGTGTGGAGAAGAACGACCAGAAAACGTATCACGCAGGTGGGGGT
SDB96	MS-XIV-75i.txt	21	Te304	310005160	3'SLeA-Lex-[570]	3'SLeA-Lex	Neu5Aca2-3Galb1-3[Fuca1-4]GlcNAcb1-3Galb1-4[Fuca1-3]GlcNAcb-Sp	na	Neu5Ac(a2-3)Gal(b1-3)[Fuc(a1-4)]GlcNAc(b1-3)Gal(b1-4)[Fuc(a1-3)]GlcNAcb-Sp	Sp	SDB96	CTGCTGTTCGCAATCCCGCTAAGTGTTGAAAAAAATGATCAGAAAACATATCACGCTGGGGGTGGA
SDB97	MS-XIV-75ii.txt	6	Te325	310005161	3'S-Di-LeA-[160]	3'S-Di-LeA	Neu5Aca2-3(Galb1-3[Fuca1-4]GlcNAcb1-3)2b-Sp	G12518FG	Neu5Ac(a2-3)Gal(b1-3)[Fuc(a1-4)]GlcNAc(b1-3)Gal(b1-3)[Fuc(a1-4)]GlcNAc(b1-	Sp	SDB97	CTGCTGTTTGCAATCCCCCTAAGTGTCGAAAAGAACGATCAGAAAACATACCATGCGGGTGGGGGT
SDB98	MS-XIV-75iii.txt	22	Te74	310005162	GM2-[590]	GM2	Neu5Aca2-3[GalNAcb1-4]Galb1-4Glcb-Sp	G79389NT	Neu5Ac(a2-3)[GalNAc(b1-4)]Gal(b1-4)Glc(b1-	Sp	SDB98	CTGCTGTTTGCGATTCCTCTGAGTGTCGAAAAGAATGATCAAAAAACATACCATGCGGGGGGTGGG
SDB99	MS-XIV-75iv.txt	17	Te75	310005163	GM1-[460]	GM1	Neu5Aca2-3[Galb1-3GalNAcb1-4]Galb1-4Glcb-Sp	G40306MD	Neu5Ac(a2-3)[Gal(b1-3)GalNAc(b1-4)]Gal(b1-4)Glc(b1-	Sp	SDB99	CTTCTCTTCGCGATACCGCTAAGTGTTGAGAAAAATGATCAAAAAACGTATCATGCGGGTGGTGGG
SDB100	MS-XIV-75v.txt	17	Te78	310005164	GD2-[460]	GD2	Neu5Aca2-8Neu5Aca2-3[GalNAcb1-4]Galb1-4Glcb-Sp	G79648LW	Neu5Ac(a2-8)Neu5Ac(a2-3)[GalNAc(b1-4)]Gal(b1-4)Glc(b1-	Sp	SDB100	CTACTGTTCGCAATCCCGCTCAGCGTCGAGAAGAATGACCAGAAGACGTACCATGCCGGGGGCGGG
SDB142	RR-III-82i.txt	23	Te258	310005153	B tetra type 1-[620]	B tetra type 1	Gala1-3[Fuca1-2]Galb1-3GlcNAcb-Sp	G31734OS	Gal(a1-3)[Fuc(a1-2)]Gal(b1-3)GlcNAc(b1-	Sp	SDB142	CTGCTTTTTGCTATACCCCTGAGCGTTGAGAAGAATGACCAGAAGACTTATCACGCAGGTGGAGGG
SDB143	RR-III-82ii.txt	13	Tr60	310005154	B2 tri-[350]	B2 tri	Gala1-3Galb1-4GlcNAcb-Sp	na	Gal(a1-3)Gal(b1-4)GlcNAc(b1-	Sp	SDB143	CTGCTGTTCGCGATTCCCCTAAGTGTCGAAAAAAATGATCAAAAAACCTATCACGCAGGAGGCGGT
SDB144	RR-III-83i.txt	36	Te223	310005155	B tetra type 2-[970]	B tetra type 2	Gala1-3[Fuca1-2]Galb1-4GlcNAcb-Sp	G45802NQ	Gal(a1-3)[Fuc(a1-2)]Gal(b1-4)GlcNAc(b1-	Sp	SDB144	CTTCTTTTTGCCATACCCCTGAGCGTAGAGAAGAATGATCAAAAGACTTATCATGCTGGGGGAGGA
SDB145	RR-III-83ii.txt	7	Te135	310005156	H3-[190]	H3	Fuca1-2(Galb1-4GlcNAcb1-3)3b-Sp	G85213RR	Fuc(a1-2)Gal(b1-4)GlcNAc(b1-3)Gal(b1-4)GlcNAc(b1-3)Gal(b1-4)GlcNAc(b1-	Sp	SDB145	CTGCTTTTTGCCATTCCACTTAGTGTTGAGAAGAACGACCAGAAAACGTACCACGCGGGGGGTGGG
SDB146	RR-III-84.txt	26	Tr116	310005157	H type 1-[700]	H type 1	Fuca1-2Galb1-3GlcNAcb-Sp	na	Fuc(a1-2)Gal(b1-3)GlcNAc(b1-	Sp	SDB146	CTGCTGTTTGCTATACCCCTTAGTGTCGAGAAAAATGACCAAAAGACGTACCATGCGGGAGGAGGG
SDB15	RR-III-107i.txt	22	Te224	310005158	A tetra L-[590]	A tetra L	GalNAca1-3[Fuca1-2]Galb1-4Glcb-Sp	G19524AS	GalNAc(a1-3)[Fuc(a1-2)]Gal(b1-4)Glc(b1-	Sp	SDB15	CTGCTGTTCGCCATACCCCTTAGTGTGGAGAAGAATGATCAGAAGACTTATCATGCGGGTGGAGGT
SDB34	RR-III-107ii.txt	26	Te259	310005159	A tetra type 1-[700]	A tetra type 1	GalNAca1-3[Fuca1-2]Galb1-3GlcNAcb-Sp	G66163TI	GalNAc(a1-3)[Fuc(a1-2)]Gal(b1-3)GlcNAc(b1-	Sp	SDB34	CTTCTTTTTGCGATTCCGCTGAGTGTGGAGAAGAATGATCAGAAGACTTATCATGCGGGTGGAGGT
SDB35	RR-III-108.txt	16	Te134	310005156	H2-[430]	H2	Fuca1-2(Galb1-4GlcNAcb1-3)2b-Sp	G99268MP	Fuc(a1-2)Gal(b1-4)GlcNAc(b1-3)Gal(b1-4)GlcNAc(b1-	Sp	SDB35	CTGCTCTTCGCTATTCCACTTAGTGTGGAGAAGAATGATCAGAAGACTTATCATGCGGGTGGAGGT
SDB44	MS-XIV-114_44.txt	5	Te306	310005124	GQ2-[140]	GQ2	Neu5Aca2-8Neu5Aca2-8Neu5Aca2-8Neu5Aca2-3[GalNAcb1-4]Galb1-4Glcb-Sp	G69728IZ	Neu5Ac(a2-8)Neu5Ac(a2-8)Neu5Ac(a2-8)Neu5Ac(a2-3)[GalNAc(b1-4)]Gal(b1-4)Glc(b1-	Sp	SDB44	CTGCTATTTGCGATTCCCCTAAGTGTAGAGAAAAACGATCAAAAGACGTATCATGCCGGGGGCGGT
SDB52	MS-XIV-114_52.txt	25	D8	310005125	Lec-[680]	Lec	Galb1-3GlcNAcb-Sp	G16384KS	Gal(b1-3)GlcNAc(b1-	Sp	SDB52	CTACTGTTTGCTATCCCGCTGAGTGTAGAGAAGAATGACCAAAAGACATATCATGCGGGAGGAGGT
SDB53	MS-XIV-114_53.txt	23	Te327	310005126	P1 penta-[620]	P1 penta	Gala1-4Galb1-4GlcNAcb1-3Galb1-4Glcb-Sp	G28005AF	Gal(a1-4)Gal(b1-4)GlcNAc(b1-3)Gal(b1-4)Glc(b1-	Sp	SDB53	CTGCTGTTTGCGATCCCGCTCAGTGTGGAGAAAAATGACCAAAAGACCTATCATGCTGGAGGGGGT
SDB55	MS-XIV-114_55.txt	23	Tr62	310005127	P1 tri-[620]	P1 tri	Gala1-4Galb1-4GlcNAcb-Sp	G00076PK	Gal(a1-4)Gal(b1-4)GlcNAc(b1-	Sp	SDB55	CTGCTCTTTGCAATTCCGCTGAGTGTCGAAAAAAATGACCAAAAGACTTATCACGCTGGTGGTGGA
SDB56	MS-XIV-114_56.txt	23	Te221	310005128	Gala3Lex-[620]	Gala3Lex	Gala1-3Galb1-4[Fuca1-3]GlcNAcb-Sp	G86393KI	Gal(a1-3)Gal(b1-4)[Fuc(a1-3)]GlcNAc(b1-	Sp	SDB56	CTACTGTTTGCTATACCTCTTAGCGTTGAAAAAAATGACCAGAAAACTTACCATGCGGGTGGAGGT
SDB58	MS-XIV-114_58.txt	2	D21	310005129	LacDiNAc-[50]	LacDiNAc	GalNAcb1-4GlcNAcb-Sp	G33129LQ	GalNAc(b1-4)GlcNAc(b1-	Sp	SDB58	CTACTCTTCGCTATACCCCTCAGCGTGGAGAAAAACGACCAAAAGACCTACCATGCAGGTGGTGGC
SDB59	MS-XIV-114_59.txt	27	Te272	310005130	Globoside-P-[730]	Globoside-P	GalNAcb1-3Gala1-4Galb1-4Glcb-Sp	G24499XE	GalNAc(b1-3)Gal(a1-4)Gal(b1-4)Glc(b1-	Sp	SDB59	TTATTATTCGCAATTCCTTTAAGTGTCGAAAAGAATGACCAAAAAACTTATCATGCAGGTGGGGGA
SDB65	MS-XIV-114_65.txt	13	Te201	310005131	CT|Sda-[350]	CT|Sda	Neu5Aca2-3[GalNAcb1-4]Galb1-4GlcNAcb-Sp	G41052GC	Neu5Ac(a2-3)[GalNAc(b1-4)]Gal(b1-4)GlcNAc(b1-	Sp	SDB65	CTGCTTTTTGCCATCCCTCTTAGTGTTGAAAAGAACGATCAAAAAACTTATCACGCAGGGGGGGGG
SDB68	MS-XIV-114_68.txt	12	Te79	310005132	GD3-[320]	GD3	Neu5Aca2-8Neu5Aca2-3Galb1-4Glcb-Sp	G07249ZL	Neu5Ac(a2-8)Neu5Ac(a2-3)Gal(b1-4)Glc(b1-	Sp	SDB68	CTACTATTCGCGATCCCCCTCAGCGTGGAGAAGAACGACCAGAAGACGTATCACGCAGGGGGGGGG
SDB69	MS-XIV-114_69.txt	21	Te286	310005133	Lec-LeX-[570]	Lec-LeX	Galb1-3GlcNAcb1-3Galb1-4[Fuca1-3]GlcNAcb-Sp	G69522TI	Gal(b1-3)GlcNac(b1-3)Gal(b1-4)[Fuc(a1-3)]GlcNac(b1-	Sp	SDB69	CTTCTGTTTGCGATTCCACTGAGCGTGGAGAAGAACGACCAGAAAACATACCATGCTGGTGGTGGA
SDB71	MS-XIV-114_71.txt	6	Te119	310005134	GT2-[160]	GT2	Neu5Aca2-8Neu5Aca2-8Neu5Aca2-3[GalNAcb1-4]Galb1-4Glcb-Sp	G35228ZS	Neu5Ac(a2-8)Neu5Ac(a2-8)Neu5Ac(a2-3)[GalNAc(b1-4)]Gal(b1-4)Glc(b1-	Sp	SDB71	CTGCTTTTTGCTATTCCTCTGAGTGTTGAAAAAAACGATCAGAAGACTTATCACGCGGGGGGCGGG
SDB73	MS-XIV-114_73.txt	16	Tr34	310005135	3'SLec-[430]	3'SLec	Neu5Aca2-3Galb1-3GlcNAcb-Sp	na	Neu5Ac(a2-3)Gal(b1-3)GlcNAcb-Sp	Sp	SDB73	TTATTATTCGCAATTCCTTTAAGCGTTGAAAAAAACGATCAAAAGACATATCACGCTGGCGGAGGA
SDB77	MS-XIV-114_77.txt	18	Tr39	310005137	3'SL (Gc)-[490]	3'SL (Gc)	Neu5Gca2-3Galb1-4Glcb-Sp	G61420QM	Neu5Gc(a2-3)Gal(b1-4)Glc(b1-	Sp	SDB77	CTGCTATTTGCCATCCCGCTGAGCGTCGAGAAAAACGATCAAAAGACATACCATGCCGGCGGAGGA
SDB79	MS-XIV-114_79.txt	36	D10	310005138	LacNAc, LN-[970]	LacNAc, LN	Galb1-4GlcNAcb-Sp	na	Gal(b1-4)GlcNAc(b1-	Sp	SDB79	CTACTGTTCGCAATACCTCTCAGCGTGGAGAAAAACGACCAGAAAACGTATCATGCTGGTGGTGGA
SDB80	MS-XIV-114_80.txt	15	Te320	310005139	3'SLN-Lec-[410]	3'SLN-Lec	Neu5Aca2-3Galb1-4GlcNAcb1-3Galb1-3GlcNAcb-Sp	na	Neu5Ac(a2-3)Gal(b1-4)GlcNAc(b1-3)Gal(b1-3)GlcNAc(b1-	Sp	SDB80	CTTCTGTTCGCGATCCCCCTAAGTGTAGAGAAGAATGATCAGAAAACGTATCATGCGGGAGGGGGT
SDB83	MS-XIV-114_83.txt	10	Te321	310005140	3'S-Di-Lec-[270]	3'S-Di-Lec	Neu5Aca2-3Galb1-3GlcNAcb1-3Galb1-3GlcNAcb-Sp	G11998FO	Neu5Ac(a2-3)Gal(b1-3)GlcNAc(b1-3)Gal(b1-3)GlcNAc(b1-	Sp	SDB83	CTGCTCTTCGCGATCCCTCTGAGTGTCGAAAAGAATGATCAAAAAACGTATCATGCGGGCGGTGGT
SDB84	MS-XIV-114_84.txt	15	Te319	310005141	Lex-LeA-[410]	Lex-LeA	Galb1-4[Fuca1-3]GlcNAcb1-3Galb1-3[Fuca1-4]GlcNAcb-Sp	G59754DB	Gal(b1-4)[Fuc(a1-3)]GlcNAc(b1-3)Gal(b1-3)[Fuc(a1-4)]GlcNAc(b1-	Sp	SDB84	CTACTCTTCGCGATCCCACTGAGCGTCGAGAAGAACGATCAGAAGACTTATCACGCTGGCGGCGGC
SDB88	MS-XIV-114_88.txt	32	Te288	310005142	3'SLecLN-[860]	3'SLecLN	Neu5Aca2-3Galb1-3GlcNAcb1-3Galb1-4GlcNAcb-Sp	G78959US	Neu5Ac(a2-3)Gal(b1-3)GlcNAc(b1-3)Gal(b1-4)GlcNAc(b1-	Sp	SDB88	CTGCTGTTCGCGATTCCTCTAAGTGTAGAGAAGAATGACCAGAAGACCTACCACGCGGGCGGGGGG
SDB89	MS-XIV-114_89.txt	36	Te289	310005143	P1 tetra-[970]	P1 tetra	GalNAcb1-3Gala1-4Galb1-4GlcNAcb-Sp	G29548YX	GalNAc(b1-3)Gal(a1-4)Gal(b1-4)GlcNAc(b1-	Sp	SDB89	CTACTGTTCGCAATACCTCTCAGCGTGGAGAAAAATGATCAAAAAACATATCATGCAGGGGGTGGC
SDB130	MS-XIV-114_130.txt	13	Te287	310005144	LeALex-[350]	LeALex	Galb1-3[Fuca1-4]GlcNAcb1-3Galb1-4[Fuca1-3]GlcNAcb-Sp	na	Gal(b1-3)[Fuc(a1-4)]GlcNAc(b1-3)Gal(b1-4)[Fuc(a1-3)]GlcNAc(b1-	Sp	SDB130	CTTCTCTTTGCGATACCGCTAAGTGTGGAAAAGAATGATCAAAAAACGTACCATGCCGGTGGGGGT
SDB131	MS-XIV-114_131.txt	23	Tr269	310005145	6'SLDN-[620]	6'SLDN	Neu5Aca2-6GalNAcb1-4GlcNAcb-Sp	G54118CT	Neu5Ac(a2-6)GalNAc(b1-4)GlcNAc(b1-	Sp	SDB131	CTGCTGTTTGCGATTCCCCTGAGTGTCGAAAAGAATGACCAAAAGACGTACCATGCGGGGGGGGGG
SDB132	MS-XIV-114_132.txt	20	Tr32	310005146	GM3-[540]	GM3	Neu5Aca2-3Galb1-4Glcb-Sp	G91237TK	Neu5Ac(a2-3)Gal(b1-4)Glc(b1-	Sp	SDB132	CTACTGTTCGCAATACCTCTCAGCGTAGAAAAAAATGATCAAAAAACATATCACGCAGGTGGCGGA
SDB141	MS-XIV-114_141.txt	21	Tr40	310005147	3'SLN (Gc)-[570]	3'SLN (Gc)	Neu5Gca2-3Galb1-4GlcNAcb-Sp	G08169IN	Neu5Gc(a2-3)Gal(b1-4)GlcNAc(b1-	Sp	SDB141	CTTCTTTTTGCCATACCCCTGAGCGTAGAAAAAAACGACCAGAAAACATATCATGCTGGCGGCGGT
SDB218	MS-XIV-114_218.txt	6	Te193	310005152	3'S-Tri-LeX-[160]	3'S-Tri-LeX	Neu5Aca2-3(Galb1-4[Fuca1-3]GlcNAcb1-3)3b-Sp	G70868ZC	Neu5Ac(a2-3)Gal(b1-4)[Fuc(a1-3)]GlcNAc(b1-3)Gal(b1-4)[Fuc(a1-3)]GlcNAc(b1-3)Gal(b1-4)[Fuc(a1-3)]GlcNAc(b1-	Sp	SDB218	TTATTATTCGCAATTCCTTTAAGTGTGGAAAAAAATGATCAAAAGACATACCACGCGGGGGGCGGG
SDB217	MS-XIV-114_219.txt	31	PZ-10048	310005149	aMan-[840]	aMan	Mana-S6	G19165TD	Man(a1-	S6	SDB217	TTATTATTCGCAATTCCTTTAAGTGTGGAAAAGAACGATCAAAAAACTTATCACGCGGGTGGGGGC
SDB220	MS-XIV-114_220.txt	17	Tr268	310005150	3'SLDN-[460]	3'SLDN	Neu5Aca2-3GalNAcb1-4GlcNAcb-Sp	na	Neu5Ac(a2-3)GalNAc(b1-4)GlcNAc(b1-	Sp	SDB220	CTGCTTTTTGCTATTCCTCTGAGTGTGGAAAAGAACGATCAGAAGACGTATCATGCCGGAGGAGGT
SDB186	MS-XIV-114_186.txt	24	Te98	310005148	Di-LN-[650]	Di-LN	(Galb1-4GlcNAcb1-3)2b-Sp	G64789TL	Gal(b1-4)GlcNAc(b1-3)Gal(b1-4)GlcNAc(b1-	Sp	SDB186	CTACTGTTCGCAATCCCGCTAAGTGTTGAGAAAAACGATCAAAAGACTTATCATGCAGGCGGAGGA
SDB201	MS-XIV-114_201.txt	19	Te97	310005151	GT3-[510]	GT3	Neu5Aca2-8Neu5Aca2-8Neu5Aca2-3Galb1-4Glcb-Sp	G93899SO	Neu5Ac(a2-8)Neu5Ac(a2-8)Neu5Ac(a2-3)Gal(b1-4)Glc(b1-	Sp	SDB201	CTACTCTTTGCTATTCCACTAAGTGTGGAGAAAAATGATCAAAAGACGTACCATGCGGGTGGCGGT
SDB20	MS-XIV-114_20.txt	13	PZ-8015	310005184	(Man)3-[350]	(Man)3	Mana1-6[Mana1-3]Mana-S6	G80926OA	Man(a1-6)[Man(a1-3)]Man(a1-	S6	SDB20	CTGCTCTTTGCCATCCCGCTTAGTGTGGAGAAGAATGATCAGAAGACTTATCATGCGGGTGGAGGT
SDB28	MS-XIV-114_28.txt	34	D21	310005179	LacDiNAc-[920]	LacDiNAc	GalNAcb1-4GlcNAcb-Sp	G33129LQ	GalNAc(b1-4)GlcNAc(b1-	Sp	SDB28	CTACTCTTCGCCATTCCACTGAGTGTGGAGAAGAATGATCAGAAGACTTATCATGCGGGTGGAGGT
SDB217	MS-XIV-114_219.txt	31	PZ-10048	310005149	aMan-[840]	aMan	Mana-S6	G19165TD	Man(a1-	S6	SDB217	TTATTATTCGCAATTCCTTTAAGTGTGGAAAAGAACGATCAAAAAACTTATCACGCGGGTGGGGGC
SDB20	MS-XIV-114_20.txt	13	(Man)3	310005184	(Man)3-[350]	(Man)3	Mana1-6[Mana1-3]Mana-S6	G80926OA	Man(a1-6)[Man(a1-3)]Man(a1-	S6	SDB20	CTGCTCTTTGCCATCCCGCTTAGTGTGGAGAAGAATGATCAGAAGACTTATCATGCGGGTGGAGGT
SDB121	MS-XIV-164_121.txt	48	PZ-8015	310005335	(Man)3-[1300]	(Man)3	Mana1-6[Mana1-3]Mana-S6	G80926OA	Man(a1-6)[Man(a1-3)]Man(a1-	S6	SDB121	CTGCTGTTTGCGATACCGCTTAGTGTGGAGAAAAACGATCAGAAGACCTATCATGCTGGGGGTGGA
SDB122	MS-XIV-164_122.txt	64	PZ-8015	310005336	(Man)3-[1730]	(Man)3	Mana1-6[Mana1-3]Mana-S6	G80926OA	Man(a1-6)[Man(a1-3)]Man(a1-	S6	SDB122	CTGCTTTTTGCTATACCCCTGAGCGTGGAGAAGAACGATCAAAAGACCTATCACGCGGGGGGAGGC
SDB154	MS-XIV-157_154.txt	39	M5	310005324	GN-[1050]	GN	GlcNAcb-Sp	#N/A	GlcNAc(b	Sp	SDB154	CTACTGTTCGCTATTCCGCTAAGTGTAGAAAAAAACGATCAAAAGACGTATCACGCCGGTGGGGGA
SDB123	MS-XIV-164_123.txt	40	PZ-5080	310005337	Lac-peg4-[1080]	Lac-peg4	Galb1-4Glcb-P4	#N/A	#N/A	#N/A	SDB123	NTGCTATTTGCCATCCCACTAAGCGTGGAAAAGAATGATCAGAAGACATATCATGCCGGCGGAGGT
SDB79	MS-XIV-114_79.txt	36	D10	310005138	LacNAc, LN-[970]	LacNAc, LN	Galb1-4GlcNAcb-Sp	na	#N/A	#N/A	SDB79	CTACTGTTCGCAATACCTCTCAGCGTGGAGAAAAACGACCAGAAAACGTATCATGCTGGTGGTGGA
SDB52	MS-XIV-114_52.txt	25	D8	310005125	Lec-[680]	Lec	Galb1-3GlcNAcb-Sp	G16384KS	Gal(b1-3)GlcNAc(b1-	Sp	SDB52	CTACTGTTTGCTATCCCGCTGAGTGTAGAGAAGAATGACCAAAAGACATATCATGCGGGAGGAGGT
SDB113	MS-XIV-164_113.txt	37	Tr59	310005341	Galili-tri-[1000]	Galili-tri	Gala1-3Galb1-4Glcb-Sp	#N/A	#N/A	#N/A	SDB113	CTACTGTTTGCCATTCCCCTGAGTGTCGAAAAAAATGATCAGAAAACTTATCACGCAGGAGGGGGG
SDB152	MS-XIV-157_152.txt	32	Tr61	310005322	Pk-[860]	Pk	Gala1-4Galb1-4Glcb-Sp	#N/A	Gal(a1-4)Gal(b1-4)Glc(b	Sp	SDB152	CTGCTTTTTGCTATACCTCTCAGCGTAGAAAAGAATGACCAGAAGACGTACCATGCCGGTGGGGGG
SDB168	MS-XIV-157_168.txt	13	Tr260	310005318	Gala3-type1-[350]	Gala3-type1	Gala1-3Galb1-3GlcNAcb-Sp	#N/A	#N/A	#N/A	SDB168	TTATTATTCGCAATTCCTTTAAGCGTGGAAAAAAATGATCAAAAGACATATCACGCTGGTGGTGGG
SDB143	RR-III-82ii.txt	13	Tr60	310005154	B2 tri-[350]	B2 tri	Gala1-3Galb1-4GlcNAcb-Sp	na	#N/A	#N/A	SDB143	CTGCTGTTCGCGATTCCCCTAAGTGTCGAAAAAAATGATCAAAAAACCTATCACGCAGGAGGCGGT
SDB55	MS-XIV-114_55.txt	23	Tr62	310005127	P1.tri-[620]	P1 tri	Gala1-4Galb1-4GlcNAcb-Sp	G00076PK	Gal(a1-4)Gal(b1-4)GlcNAc(b1-	Sp	SDB55	CTGCTCTTTGCAATTCCGCTGAGTGTCGAAAAAAATGACCAAAAGACTTATCACGCTGGTGGTGGA
SDB58	MS-XIV-114_58.txt	2	D21	310005129	LacDiNAc-[50]	LacDiNAc	GalNAcb1-4GlcNAcb-Sp	G33129LQ	GalNAc(b1-4)GlcNAc(b1-	Sp	SDB58	CTACTCTTCGCTATACCCCTCAGCGTGGAGAAAAACGACCAAAAGACCTACCATGCAGGTGGTGGC
SDB115	MS-XIV-164_115.txt	16	Tr54	310005326	LNT-2-[430]	LNT-2	GlcNAcb1-3Galb1-4Glcb-Sp	#N/A	#N/A	#N/A	SDB115	CTACTGTTCGCTATCCCGCTGAGTGTCGAAAAAAATGACCAGAAAACGTATCATGCGGGGGGGGGT
SDB153	MS-XIV-157_153.txt	30	Tr55	310005323	GNLN-[810]	GNLN	GlcNAcb1-3Galb1-4GlcNAcb-Sp	#N/A	#N/A	#N/A	SDB153	CTACTATTCGCTATTCCTCTGAGTGTCGAGAAAAACGATCAAAAGACCTATCATGCGGGTGGGGGT
SDB169	MS-XIV-157_169.txt	32	Tr307	310005319	3'GN.type1-[860]	3'GN type1	GlcNAcb1-3Galb1-3GlcNAcb-Sp	#N/A	GlcNAc(b1-3)Gal(b1-3)GlcNAc(b-	Sp	SDB169	CTGCTGTTCGCGATTCCCCTAAGCGTCGAAAAGAATGACCAAAAGACGTATCACGCTGGCGGGGGG
SDB8	MS-XIV-164_8.txt	9	Te72	310005329	LNnT-[240]	LNnT	Galb1-4GlcNAcb1-3Galb1-4Glcb-Sp	#N/A	#N/A	#N/A	SDB8	CTGCTTTTTGCAATACCCCTCAGTGTGGAGAAGAATGATCAGAAGACTTATCATGCGGGTGGAGGT
SDB33	387.txt	38	Te272	310005088	Globoside-P-[1030]	Globoside-P	GalNAcb1-3Gala1-4Galb1-4Glcb-Sp	G24499XE	GalNAc(b1-3)Gal(a1-4)Gal(b1-4)Glc(b1-	Sp	SDB33	CTGCTTTTTGCCATACCGCTGAGTGTGGAGAAGAATGATCAGAAGACTTATCATGCGGGTGGAGGT
SDB59	MS-XIV-114_59.txt	27	Te272	310005130	Globoside-P-[730]	Globoside-P	GalNAcb1-3Gala1-4Galb1-4Glcb-Sp	G24499XE	GalNAc(b1-3)Gal(a1-4)Gal(b1-4)Glc(b1-	Sp	SDB59	TTATTATTCGCAATTCCTTTAAGTGTCGAAAAGAATGACCAAAAAACTTATCATGCAGGTGGGGGA
SDB89	MS-XIV-114_89.txt	36	Te289	310005143	P1.tetra-[970]	P1 tetra	GalNAcb1-3Gala1-4Galb1-4GlcNAcb-Sp	G29548YX	GalNAc(b1-3)Gal(a1-4)Gal(b1-4)GlcNAc(b1-	Sp	SDB89	CTACTGTTCGCAATACCTCTCAGCGTGGAGAAAAATGATCAAAAAACATATCATGCAGGGGGTGGC
SDB53	MS-XIV-114_53.txt	23	Te327	310005126	P1.penta-[620]	P1 penta	Gala1-4Galb1-4GlcNAcb1-3Galb1-4Glcb-Sp	G28005AF	Gal(a1-4)Gal(b1-4)GlcNAc(b1-3)Gal(b1-4)Glc(b1-	Sp	SDB53	CTGCTGTTTGCGATCCCGCTCAGTGTGGAGAAAAATGACCAAAAGACCTATCATGCTGGAGGGGGT
SDB23	MS-XIV-164_23.txt	23	Te302	310005330	P1.penta-[620]	P1 penta	Galb1-3GalNAcb1-3Gala1-4Galb1-4GlcNAcb-Sp	#N/A	#N/A	#N/A	SDB23	CTGCTCTTTGCAATACCTCTTAGTGTGGAGAAGAATGATCAGAAGACTTATCATGCGGGTGGAGGT
SDB186	MS-XIV-114_186.txt	24	Te98	310005148	Di-LN-[650]	Di-LN	(Galb1-4GlcNAcb1-3)2b-Sp	G64789TL	Gal(b1-4)GlcNAc(b1-3)Gal(b1-4)GlcNAc(b1-	Sp	SDB186	CTACTGTTCGCAATCCCGCTAAGTGTTGAGAAAAACGATCAAAAGACTTATCATGCAGGCGGAGGA
SDB112	MS-XIV-164_112.txt	14	Te100	310005333	Tri-LN-[380]	Tri-LN	(Galb1-4GlcNAcb1-3)3b-Sp	#N/A	#N/A	#N/A	SDB112	CTACTGTTCGCGATCCCACTGAGTGTAGAAAAAAATGACCAGAAGACGTATCACGCAGGCGGAGGC
SDB125	MS-XIV-164_125.txt	36	Di-N3	310005338	Di-N3-[970]	Di-N3	Fuca1-2Galb-Sp	#N/A	#N/A	#N/A	SDB125	CTGCTATTCGCTATCCCGCTGAGTGTAGAAAAAAACGACCAGAAAACCTATCATGCCGGTGGCGGG
SDB167	MS-XIV-157_167.txt	35	Tr120	310005317	2'FL-[950]	2'FL	Fuca1-2Galb1-4Glcb-Sp	#N/A	#N/A	#N/A	SDB167	CTGCTTTTTGCTATTCCTCTGAGTGTCGAAAAAAACGATCAGAAGACGTATCACGCAGGTGGTGGT
SDB146	RR-III-84.txt	26	Tr116	310005157	H.type.1-[700]	H type 1	Fuca1-2Galb1-3GlcNAcb-Sp	na	#N/A	#N/A	SDB146	CTGCTGTTTGCTATACCCCTTAGTGTCGAGAAAAATGACCAAAAGACGTACCATGCGGGAGGAGGG
SDB64	402.txt	20	Tr117	310005093	H-type 2-[540]	H-type 2	Fuca1-2Galb1-4GlcNAcb-Sp	G17510DO	Fuc(a1-2)Gal(b1-4)GlcNAc(b1-	Sp	SDB64	CTGCTCTTTGCTATACCCCTAAGCGTCGAGAAGAACGACCAGAAGACCTACCACGCTGGAGGGGGA
SDB126	MS-XIV-164_126.txt	40	Tri-AN3	310005339	Tri-AN3-[1080]	Tri-AN3	GalNAca1-3[Fuca1-2]Galb-Sp	#N/A	#N/A	#N/A	SDB126	CTGCTCTTTGCAATTCCGCTGAGTGTAGAAAAAAATGATCAGAAAACATACCATGCTGGTGGCGGA
SDB114	MS-XIV-164_114.txt	35	Tr57	310005342	LeA-[950]	LeA	Galb1-3[Fuca1-4]GlcNAcb-Sp	#N/A	#N/A	#N/A	SDB114	CTACTGTTTGCGATCCCACTCAGCGTGGAGAAGAACGACCAGAAGACCTACCACGCGGGGGGAGGG
SDB151	MS-XIV-157_151.txt	30	Tr58	310005321	Lex-[810]	Lex	Galb1-4[Fuca1-3]GlcNAcb-Sp	#N/A	Gal(b1-4)[Fuc(a1-3)]GlcNAc(b-	Sp	SDB151	CTGCTGTTTGCGATCCCGCTTAGCGTAGAAAAGAATGACCAGAAGACATACCACGCGGGAGGGGGG
SDB142	RR-III-82i.txt	23	Te258	310005153	B tetra type 1-[620]	B tetra type 1	Gala1-3[Fuca1-2]Galb1-3GlcNAcb-Sp	G31734OS	Gal(a1-3)[Fuc(a1-2)]Gal(b1-3)GlcNAc(b1-	Sp	SDB142	CTGCTTTTTGCTATACCCCTGAGCGTTGAGAAGAATGACCAGAAGACTTATCACGCAGGTGGAGGG
SDB144	RR-III-83i.txt	36	Te223	310005155	B.tetra.type.2-[970]	B tetra type 2	Gala1-3[Fuca1-2]Galb1-4GlcNAcb-Sp	G45802NQ	Gal(a1-3)[Fuc(a1-2)]Gal(b1-4)GlcNAc(b1-	Sp	SDB144	CTTCTTTTTGCCATACCCCTGAGCGTAGAGAAGAATGATCAAAAGACTTATCATGCTGGGGGAGGA
SDB30	386.txt	34	Te225	310005087	B.tetra.L-[920]	B tetra L	Gala1-3[Fuca1-2]Galb1-4Glcb-Sp	na	#N/A	#N/A	SDB30	CTGCTTTTTGCGATTCCCCTTAGTGTGGAGAAGAATGATCAGAAGACTTATCATGCGGGTGGAGGT
SDB34	RR-III-107ii.txt	26	Te259	310005159	A.tetra type.1-[700]	A tetra type 1	GalNAca1-3[Fuca1-2]Galb1-3GlcNAcb-Sp	G66163TI	GalNAc(a1-3)[Fuc(a1-2)]Gal(b1-3)GlcNAc(b1-	Sp	SDB34	CTTCTTTTTGCGATTCCGCTGAGTGTGGAGAAGAATGATCAGAAGACTTATCATGCGGGTGGAGGT
SDB15	RR-III-107i.txt	22	Te224	310005158	A.tetra.L-[590]	A tetra L	GalNAca1-3[Fuca1-2]Galb1-4Glcb-Sp	G19524AS	GalNAc(a1-3)[Fuc(a1-2)]Gal(b1-4)Glc(b1-	Sp	SDB15	CTGCTGTTCGCCATACCCCTTAGTGTGGAGAAGAATGATCAGAAGACTTATCATGCGGGTGGAGGT
SDB134	RR-II-79.txt	34	Te222	310004001	A.tetra type.2-[920]	A tetra type 2	GalNAca1-3[Fuca1-2]Galb1-4GlcNAcb-Sp	G86393KI	Gal(a1-3)Gal(b1-4)[Fuc(a1-3)]GlcNAc(b1-	Sp	SDB134	CTGCTTTTTGCTATACCCCTGAGTGTAGAGAAGAATGACCAAAAAACTTACCACGCTGGTGGGGGC
SDB56	MS-XIV-114_56.txt	23	Te221	310005128	Gala3Lex-[620]	Gala3Lex	Gala1-3Galb1-4[Fuca1-3]GlcNAcb-Sp	G86393KI	Gal(a1-3)Gal(b1-4)[Fuc(a1-3)]GlcNAc(b1-	Sp	SDB56	CTACTGTTTGCTATACCTCTTAGCGTTGAAAAAAATGACCAGAAAACTTACCATGCGGGTGGAGGT
SDB72	389.txt	8	Te262	310005090	2'F-B type 2-[220]	2'F-B type 2	Gala1-3[Fuca1-2]Galb1-4[Fuca1-3]GlcNAcb-Sp	G04624DG	Gal(a1-3)[Fuc(a1-2)]Gal(b1-4)[Fuc(a1-3)]GlcNAc(b1-	Sp	SDB72	TTATTATTCGCAATTCCTCTAAGCGTCGAGAAGAACGATCAAAAAACTTATCACGCGGGAGGTGGA
SDB60	388.txt	28	Te262	310005089	2'F-B type 2-[760]	2'F-B type 2	Gala1-3[Fuca1-2]Galb1-4[Fuca1-3]GlcNAcb-Sp	G04624DG	Gal(a1-3)[Fuc(a1-2)]Gal(b1-4)[Fuc(a1-3)]GlcNAc(b1-	Sp	SDB60	CTACTGTTCGCCATCCCTCTGAGTGTAGAAAAGAACGACCAAAAGACTTACCATGCTGGTGGGGGG
SDB35	RR-III-108.txt	16	Te134	310005284	H2-[430]	H2	Fuca1-2(Galb1-4GlcNAcb1-3)2b-Sp	G99268MP	Fuc(a1-2)Gal(b1-4)GlcNAc(b1-3)Gal(b1-4)GlcNAc(b1-	Sp	SDB35	CTGCTCTTCGCTATTCCACTTAGTGTGGAGAAGAATGATCAGAAGACTTATCATGCGGGTGGAGGT
SDB145	RR-III-83ii.txt	7	Te135	310005156	H3-[190]	H3	Fuca1-2(Galb1-4GlcNAcb1-3)3b-Sp	G85213RR	Fuc(a1-2)Gal(b1-4)GlcNAc(b1-3)Gal(b1-4)GlcNAc(b1-3)Gal(b1-4)GlcNAc(b1-	Sp	SDB145	CTGCTTTTTGCCATTCCACTTAGTGTTGAGAAGAACGACCAGAAAACGTACCACGCGGGGGGTGGG
SDB111	MS-XIV-164_111.txt	15	Te101	310005332	Di-Lex-[410]	Di-Lex	(Galb1-4[Fuca1-3]GlcNAcb1-3)2b-Sp	#N/A	#N/A	#N/A	SDB111	CTGCTGTTTGCTATCCCGCTAAGTGTAGAAAAAAATGACCAGAAAACGTACCATGCGGGCGGTGGG
SDB26	MS-XIV-164_26.txt	13	Te212	310005331	Ley-Lex-[350]	Ley-Lex	Fuca1-2Galb1-4[Fuca1-3]GlcNAcb1-3Galb1-4[Fuca1-3]GlcNAcb-Sp	#N/A	#N/A	#N/A	SDB26	CTGCTATTCGCTATCCCACTCAGTGTGGAGAAGAATGATCAGAAGACTTATCATGCGGGTGGAGGT
SDB130	MS-XIV-114_130.txt	13	Te287	310005144	LeALex-[350]	LeALex	Galb1-3[Fuca1-4]GlcNAcb1-3Galb1-4[Fuca1-3]GlcNAcb-Sp	na	#N/A	#N/A	SDB130	CTTCTCTTTGCGATACCGCTAAGTGTGGAAAAGAATGATCAAAAAACGTACCATGCCGGTGGGGGT
SDB84	MS-XIV-114_84.txt	15	Te319	310005141	Lex-LeA-[410]	Lex-LeA	Galb1-4[Fuca1-3]GlcNAcb1-3Galb1-3[Fuca1-4]GlcNAcb-Sp	G59754DB	Gal(b1-4)[Fuc(a1-3)]GlcNAc(b1-3)Gal(b1-3)[Fuc(a1-4)]GlcNAc(b1-	Sp	SDB84	CTACTCTTCGCGATCCCACTGAGCGTCGAGAAGAACGATCAGAAGACTTATCACGCTGGCGGCGGC
SDB69	MS-XIV-114_69.txt	21	Te286	310005133	Lec-LeX-[570]	Lec-LeX	Galb1-3GlcNAcb1-3Galb1-4[Fuca1-3]GlcNAcb-Sp	G69522TI	Gal(b1-3)GlcNac(b1-3)Gal(b1-4)[Fuc(a1-3)]GlcNac(b1-	Sp	SDB69	CTTCTGTTTGCGATTCCACTGAGCGTGGAGAAGAACGACCAGAAAACATACCATGCTGGTGGTGGA
SDB135	MS-XIV-62.txt	16	Te102	310004000	Tri-Lex-[430]	Tri-Lex	(Galb1-4[Fuca1-3]GlcNAcb1-3)3b-Sp	G57884AX	Gal(b1-4)[Fuc(a1-3)]GlcNAc(b1-3)Gal(b1-4)[Fuc(a1-3)]GlcNAc(b1-3)Gal(b1-4)[Fuc(a1-3)]GlcNAc(b1-	Sp	SDB135	CTTCTGTTTGCTATACCTCTAAGTGTGGAGAAGAATGACCAAAAGACATATCACGCAGGTGGGGGA
SDB160	MS-XIV-157_160.txt	19	Te267	310005325	Ley-Di-Lex-[510]	Ley-Di-Lex	Fuca1-2Galb1-4[Fuca1-3]GlcNAcb1-3(Galb1-4[Fuca1-3]GlcNAcb1-3)2b-Sp	#N/A	#N/A	#N/A	SDB160	TTATTATTCGCAATTCCTTTAAGTGTCGAAAAAAATGACCAGAAAACTTACCATGCTGGAGGGGGC
SDB39	MS-XV-63_39.txt	7	Te75	310005279	GM1-[190]	GM1	Neu5Aca2-3[Galb1-3GalNAcb1-4]Galb1-4Glcb-Sp	G40306MD	Neu5Ac(a2-3)[Gal(b1-3)GalNAc(b1-4)]Gal(b1-4)Glc(b1-	Sp	SDB39	CTGCTGTTTGCGATCCCTCTAAGTGTCGAAAAGAACGACCAAAAAACTTACCTTGCAGGGGGGGGT
SDB99	MS-XIV-75iv.txt	17	Te75	310005163	GM1-[460]	GM1	Neu5Aca2-3[Galb1-3GalNAcb1-4]Galb1-4Glcb-Sp	G40306MD	Neu5Ac(a2-3)[Gal(b1-3)GalNAc(b1-4)]Gal(b1-4)Glc(b1-	Sp	SDB99	CTTCTCTTCGCGATACCGCTAAGTGTTGAGAAAAATGATCAAAAAACGTATCATGCGGGTGGTGGG
SDB10	MS-XV-63_10.txt	17	Te75	310005280	GM1-[460]	GM1	Neu5Aca2-3[Galb1-3GalNAcb1-4]Galb1-4Glcb-Sp	G40306MD	Neu5Ac(a2-3)[Gal(b1-3)GalNAc(b1-4)]Gal(b1-4)Glc(b1-	Sp	SDB10	CTACTGTTTGCTATACCGCTGAGTGTGGAGAAGAATGATCAGAAGACTTATCATGCGGGTGGAGGT
SDB91	MS-XV-63_91.txt	44	Te75	310005278	GM1-[1190]	GM1	Neu5Aca2-3[Galb1-3GalNAcb1-4]Galb1-4Glcb-Sp	G40306MD	Neu5Ac(a2-3)[Gal(b1-3)GalNAc(b1-4)]Gal(b1-4)Glc(b1-	Sp	SDB91	CTGCTGTTTGCGATTCCCCTGAGCGTCGAGAAGAATGACCAAAAAACGTACCATGCGGGGGGTGGG
SDB97	MS-XV-63_97.txt	7	Te74	310005276	GM2-[190]	GM2	Neu5Aca2-3[GalNAcb1-4]Galb1-4Glcb-Sp	G79389NT	Neu5Ac(a2-3)[GalNAc(b1-4)]Gal(b1-4)Glc(b1-	Sp	SDB97	CTGCTGTTTGCAATCCCCCTAAGTGTCGAAAAGAACGATCAGAAAACATACCATGCGGGTGGGGGT
SDB92	MS-XV-63_92.txt	17	Te74	310005277	GM2-[460]	GM2	Neu5Aca2-3[GalNAcb1-4]Galb1-4Glcb-Sp	G79389NT	Neu5Ac(a2-3)[GalNAc(b1-4)]Gal(b1-4)Glc(b1-	Sp	SDB92	TTATTATTCGCAATTCCTTTAAGTGTGGAGAAGAATGACCAGAAAACGTACCACGCGGGGGGTGGG
SDB98	MS-XIV-75iii.txt	22	Te74	310005162	GM2-[590]	GM2	Neu5Aca2-3[GalNAcb1-4]Galb1-4Glcb-Sp	G79389NT	Neu5Ac(a2-3)[GalNAc(b1-4)]Gal(b1-4)Glc(b1-	Sp	SDB98	CTGCTGTTTGCGATTCCTCTGAGTGTCGAAAAGAATGATCAAAAAACATACCATGCGGGGGGTGGG
SDB162	MS-XV-63_162.txt	44	Te74	310005275	GM2-[1190]	GM2	Neu5Aca2-3[GalNAcb1-4]Galb1-4Glcb-Sp	G79389NT	Neu5Ac(a2-3)[GalNAc(b1-4)]Gal(b1-4)Glc(b1-	Sp	SDB162	TTATTATTCGCAATTCCTTTAAGTGTTGAGAAAAACGACCAGAAGACTTATCATGCTGGGGGGGGA
SDB65	MS-XIV-114_65.txt	13	Te201	310005131	CT|Sda-[350]	CT|Sda	Neu5Aca2-3[GalNAcb1-4]Galb1-4GlcNAcb-Sp	G41052GC	Neu5Ac(a2-3)[GalNAc(b1-4)]Gal(b1-4)GlcNAc(b1-	Sp	SDB65	CTGCTTTTTGCCATCCCTCTTAGTGTTGAAAAGAACGATCAAAAAACTTATCACGCAGGGGGGGGG
SDB31	400.txt	4	Te303	310005091	GD1a-[110]	GD1a	Neu5Aca2-3[Neu5Aca2-3Galb1-3GalNAcb1-4]Galb1-4Glcb-Sp	G21404QI	Neu5Ac(a2-3)[Neu5Ac(a2-3)Gal(b1-3)GalNAc(b1-4)]Gal(b1-4)Glc(b1-	Sp	SDB31	CTGCTTTTCGCGATACCACTGAGTGTGGAGAAGAATGATCAGAAGACTTATCATGCGGGTGGAGGT
SDB62	MS-XIV-75ii.txt	6	Te325	310005161	3'S-Di-LeA-[160]	3'S-Di-LeA	Neu5Aca2-3(Galb1-3[Fuca1-4]GlcNAcb1-3)2b-Sp	G12518FG	Neu5Ac(a2-3)Gal(b1-3)[Fuc(a1-4)]GlcNAc(b1-3)Gal(b1-3)[Fuc(a1-4)]GlcNAc(b1-	Sp	SDB62	TTATTATTCGCAATTCCTTTAAGCGTAGAAAAGAACGATCAAAAAACGTATCACGCAGGTGGTGGA
SDB96	MS-XIV-75i.txt	21	Te304	310005160	3'SLeA-Lex-[570]	3'SLeA-Lex	Neu5Aca2-3Galb1-3[Fuca1-4]GlcNAcb1-3Galb1-4[Fuca1-3]GlcNAcb-Sp	na	#N/A	#N/A	SDB96	CTGCTGTTCGCAATCCCGCTAAGTGTTGAAAAAAATGATCAGAAAACATATCACGCTGGGGGTGGA
SDB13	MS-XIV-157_13.txt	15	Te140	310005315	3'S-Di-Lex-[410]	3'S-Di-Lex	Neu5Aca2-3(Galb1-4[Fuca1-3]GlcNAcb1-3)2b-Sp	#N/A	#N/A	#N/A	SDB13	CTACTTTTCGCAATTCCTCTGAGTGTGGAGAAGAATGATCAGAAGACTTATCATGCGGGTGGAGGT
SDB218	MS-XIV-114_218.txt	6	Te193	310005152	3'S-Tri-LeX-[160]	3'S-Tri-LeX	Neu5Aca2-3(Galb1-4[Fuca1-3]GlcNAcb1-3)3b-Sp	G70868ZC	Neu5Ac(a2-3)Gal(b1-4)[Fuc(a1-3)]GlcNAc(b1-3)Gal(b1-4)[Fuc(a1-3)]GlcNAc(b1-3)Gal(b1-4)[Fuc(a1-3)]GlcNAc(b1-	Sp	SDB218	CTGCTTTTTGCTATTCCTCTGAGTGTGGAAAAGAACGATCAGAAGACGTATCATGCCGGAGGAGGT
SDB73	MS-XIV-114_73.txt	16	Tr34	310005135	3'SLec-[430]	3'SLec	Neu5Aca2-3Galb1-3GlcNAcb-Sp	na	#N/A	#N/A	SDB73	TTATTATTCGCAATTCCTTTAAGCGTTGAAAAAAACGATCAAAAGACATATCACGCTGGCGGAGGA
SDB181	MS-XV-63_181.txt	7	Tr32	310005273	GM3-[190]	GM3	Neu5Aca2-3Galb1-4Glcb-Sp	G91237TK	Neu5Ac(a2-3)Gal(b1-4)Glc(b1-	Sp	SDB181	TTATTATTCGCAATTCCTTTAAGTGTGGAGAAAAACGACCAAAAGACCTACCATGCTGGGGGGGGT
SDB171	MS-XV-63_171.txt	17	Tr32	310005274	GM3-[460]	GM3	Neu5Aca2-3Galb1-4Glcb-Sp	G91237TK	Neu5Ac(a2-3)Gal(b1-4)Glc(b1-	Sp	SDB171	CTTCTCTTTGCAATCCCGCTGAGCGTCGAGAAGAATGACCAGAAGACATACCACGCTGGTGGCGGC
SDB132	MS-XIV-114_132.txt	20	Tr32	310005146	GM3-[540]	GM3	Neu5Aca2-3Galb1-4Glcb-Sp	G91237TK	Neu5Ac(a2-3)Gal(b1-4)Glc(b1-	Sp	SDB132	CTACTGTTCGCAATACCTCTCAGCGTAGAAAAAAATGATCAAAAAACATATCACGCAGGTGGCGGA
SDB192	MS-XV-63_192.txt	44	Tr32	310005272	GM3-[1190]	GM3	Neu5Aca2-3Galb1-4Glcb-Sp	G91237TK	Neu5Ac(a2-3)Gal(b1-4)Glc(b1-	Sp	SDB192	CTACTATTTGCGATACCGCTAAGTGTGGAAAAAAACGATCAAAAAACATACCACGCTGGCGGCGGG
SDB220	MS-XIV-114_220.txt	17	Tr268	310005150	3'SLDN-[460]	3'SLDN	Neu5Aca2-3GalNAcb1-4GlcNAcb-Sp	na	#N/A	#N/A	SDB220	TTATTATTCGCAATTCCTTTAAGTGTGGAAAAAAATGATCAAAAGACATACCACGCGGGGGGCGGG
SDB83	MS-XIV-114_83.txt	10	Te321	310005140	3'S-Di-Lec-[270]	3'S-Di-Lec	Neu5Aca2-3Galb1-3GlcNAcb1-3Galb1-3GlcNAcb-Sp	G11998FO	Neu5Ac(a2-3)Gal(b1-3)GlcNAc(b1-3)Gal(b1-3)GlcNAc(b1-	Sp	SDB83	CTGCTCTTCGCGATCCCTCTGAGTGTCGAAAAGAATGATCAAAAAACGTATCATGCGGGCGGTGGT
SDB88	MS-XIV-114_88.txt	32	Te288	310005142	3'SLecLN-[860]	3'SLecLN	Neu5Aca2-3Galb1-3GlcNAcb1-3Galb1-4GlcNAcb-Sp	G78959US	Neu5Ac(a2-3)Gal(b1-3)GlcNAc(b1-3)Gal(b1-4)GlcNAc(b1-	Sp	SDB88	CTGCTGTTCGCGATTCCTCTAAGTGTAGAGAAGAATGACCAGAAGACCTACCACGCGGGCGGGGGG
SDB80	MS-XIV-114_80.txt	15	Te320	310005139	3'SLN-Lec-[410]	3'SLN-Lec	Neu5Aca2-3Galb1-4GlcNAcb1-3Galb1-3GlcNAcb-Sp	na	#N/A	#N/A	SDB80	CTTCTGTTCGCGATCCCCCTAAGTGTAGAGAAGAATGATCAGAAAACGTATCATGCGGGAGGGGGT
SDB198	MS-XIV-40i.txt	50	Te175	310005009	3'S-Di-LN-[1350]	3'S-Di-LN	Neu5Aca2-3(Galb1-4GlcNAcb1-3)2b-Sp	G31119YY	Neu5Ac(a2-3)Gal(b1-4)GlcNAc(b1-3)Gal(b1-4)GlcNAc(b1-	Sp	SDB198	CTGCTCTTTGCTATACCCCTAAGTGTGGAGAAAAATGACCAAAAAACTTATCACGCAGGAGGTGGT
SDB196	MS-XIV-40iii.txt	6	Te192	310005011	3'STri-LN-[160]	3'STri-LN	Neu5Aca2-3(Galb1-4GlcNAcb1-3)3b-Sp	na	#N/A	#N/A	SDB196	CTGCTTTTTGCTATTCCTCTGAGTGTTGAGAAGAATGACCAGAAGACGTACCACGCGGGCGGGGGT
SDB118	MS-XIV-164_118.txt	13	Tr41	310005328	3'SLec (Gc)-[350]	3'SLec (Gc)	Neu5Gca2-3Galb1-3GlcNAcb-Sp	#N/A	#N/A	#N/A	SDB118	CTACTCTTCGCGATACCCCTCAGTGTCGAAAAGAATGATCAGAAGACTTATCATGCAGGTGGTGGT
SDB77	MS-XIV-114_77.txt	18	Tr39	310005137	3'SL (Gc)-[490]	3'SL (Gc)	Neu5Gca2-3Galb1-4Glcb-Sp	G61420QM	Neu5Gc(a2-3)Gal(b1-4)Glc(b1-	Sp	SDB77	CTGCTATTTGCCATCCCGCTGAGCGTCGAGAAAAACGATCAAAAGACATACCATGCCGGCGGAGGA
SDB141	MS-XIV-114_141.txt	21	Tr40	310005147	3'SLN (Gc)-[570]	3'SLN (Gc)	Neu5Gca2-3Galb1-4GlcNAcb-Sp	G08169IN	Neu5Gc(a2-3)Gal(b1-4)GlcNAc(b1-	Sp	SDB141	CTTCTTTTTGCCATACCCCTGAGCGTAGAAAAAAACGACCAGAAAACATATCATGCTGGCGGCGGT
SDB150	MS-XIV-157_150.txt	28	Tr48	310005320	3'-KDNLec-[760]	3'-KDNLec	KDNa2-3Galb1-3GlcNAcb-Sp	#N/A	#N/A	#N/A	SDB150	CTGCTCTTTGCTATCCCTCTAAGTGTTGAAAAAAACGACCAGAAGACTTATCACGCAGGTGGTGGG
SDB117	MS-XIV-164_117.txt	19	Tr47	310005327	3'KDNLN-[510]	3'KDNLN	KDNa2-3Galb1-4GlcNAcb-Sp	#N/A	#N/A	#N/A	SDB117	TTATTATTCGCAATTCCTTTAAGCGTTGAAAAGAATGACCAGAAAACGTACCACGCGGGGGGCGGA
SDB161	MS-XIV-157_161.txt	16	Tr43	310005316	6'SLN (Gc)-[430]	6'SLN (Gc)	Neu5Gca2-6Galb1-4GlcNAcb-Sp	#N/A	#N/A	#N/A	SDB161	CTGCTATTCGCTATCCCCCTGAGTGTTGAGAAGAATGACCAAAAGACATATCACGCCGGGGGAGGG
SDB75	MS-XIV-114_75.txt	23	Tr35	310005136	6'SL-[620]	6'SL	Neu5Aca2-6Galb1-4Glcb-Sp	#N/A	Neu5Ac(a2-6)Gal(b1-4)Glc(b-	Sp	SDB75	CTGCTCTTCGCGATCCCTCTAAGTGTGGAAAAAAATGATCAGAAAACGTACCATGCTGGAGGGGGT
SDB131	MS-XIV-114_131.txt	23	Tr269	310005145	6'SLDN-[620]	6'SLDN	Neu5Aca2-6GalNAcb1-4GlcNAcb-Sp	G54118CT	Neu5Ac(a2-6)GalNAc(b1-4)GlcNAc(b1-	Sp	SDB131	CTGCTGTTTGCGATTCCCCTGAGTGTCGAAAAGAATGACCAAAAGACGTACCATGCGGGGGGGGGG
SDB199	MS-XIV-40iv.txt	11	Te324	310005012	6SLN-Lec-[300]	6SLN-Lec	Neu5Aca2-6Galb1-4GlcNAcb1-3Galb1-3GlcNAcb-Sp	G08396BF	Neu5Ac(a2-6)Gal(b1-4)GlcNAc(b1-3)Gal(b1-3)GlcNAc(b1-	Sp	SDB199	CTGCTCTTTGCTATACCCCTAAGCGTAGAAAAAAACGATCAGAAAACATATCATGCTGGAGGTGGT
SDB197	MS-XIV-40ii.txt	11	Te176	310005010	6'S-Di-LN-[300]	6'S-Di-LN	Neu5Aca2-6(Galb1-4GlcNAcb1-3)2b-Sp	G60430KO	Neu5Ac(a2-6)Gal(b1-4)GlcNAc(b1-3)Gal(b1-4)GlcNAc(b1-	Sp	SDB197	CTGCTGTTTGCGATACCGCTTAGTGTTGAAAAAAATGACCAGAAAACCTACCACGCCGGTGGGGGT
SDB100	MS-XIV-75v.txt	17	Te78	310005164	GD2-[460]	GD2	Neu5Aca2-8Neu5Aca2-3[GalNAcb1-4]Galb1-4Glcb-Sp	G79648LW	Neu5Ac(a2-8)Neu5Ac(a2-3)[GalNAc(b1-4)]Gal(b1-4)Glc(b1-	Sp	SDB100	CTACTGTTCGCAATCCCGCTCAGCGTCGAGAAGAATGACCAGAAGACGTACCATGCCGGGGGCGGG
SDB71	MS-XIV-114_71.txt	6	Te119	310005134	GT2-[160]	GT2	Neu5Aca2-8Neu5Aca2-8Neu5Aca2-3[GalNAcb1-4]Galb1-4Glcb-Sp	G35228ZS	Neu5Ac(a2-8)Neu5Ac(a2-8)Neu5Ac(a2-3)[GalNAc(b1-4)]Gal(b1-4)Glc(b1-	Sp	SDB71	CTGCTTTTTGCTATTCCTCTGAGTGTTGAAAAAAACGATCAGAAGACTTATCACGCGGGGGGCGGG
SDB44	MS-XIV-114_44.txt	5	Te306	310005124	GQ2-[140]	GQ2	Neu5Aca2-8Neu5Aca2-8Neu5Aca2-8Neu5Aca2-3[GalNAcb1-4]Galb1-4Glcb-Sp	G69728IZ	Neu5Ac(a2-8)Neu5Ac(a2-8)Neu5Ac(a2-8)Neu5Ac(a2-3)[GalNAc(b1-4)]Gal(b1-4)Glc(b1-	Sp	SDB44	CTGCTATTTGCGATTCCCCTAAGTGTAGAGAAAAACGATCAAAAGACGTATCATGCCGGGGGCGGT
SDB68	MS-XIV-114_68.txt	12	Te79	310005132	GD3-[320]	GD3	Neu5Aca2-8Neu5Aca2-3Galb1-4Glcb-Sp	G07249ZL	Neu5Ac(a2-8)Neu5Ac(a2-3)Gal(b1-4)Glc(b1-	Sp	SDB68	CTACTATTCGCGATCCCCCTCAGCGTGGAGAAGAACGACCAGAAGACGTATCACGCAGGGGGGGGG
SDB201	MS-XIV-114_201.txt	19	Te97	310005151	GT3-[510]	GT3	Neu5Aca2-8Neu5Aca2-8Neu5Aca2-3Galb1-4Glcb-Sp	G93899SO	Neu5Ac(a2-8)Neu5Ac(a2-8)Neu5Ac(a2-3)Gal(b1-4)Glc(b1-	Sp	SDB201	CTACTCTTTGCTATTCCACTAAGTGTGGAGAAAAATGATCAAAAGACGTACCATGCGGGTGGCGGT
SDB78	404.txt	3	Te305	310005096	TetraSLac-[80]	TetraSLac	Neu5Aca2-8Neu5Aca2-8Neu5Aca2-8Neu5Aca2-3Galb1-4Glcb-Sp	na	#N/A	#N/A	SDB78	CTGCTGTTCGCGATTCCCCTAAGTGTCGAGAAAAATGATCAAAAAACTTATCATGCGGGAGGCGGG
SDB85	409.txt	17	AzOH	310005095	AzOH-[460]	AzOH	AzOH	Not Registered	NA	Sp	SDB85	TTATTATTCGCAATTCCTTTAAGTGTGGAGAAGAACGACCAGAAAACGTATCACGCAGGTGGGGGT
SDB66	MS-XIV-173.txt	35	AzOH	310005343	AzOH-[950]	AzOH	AzOH	Not Registered	NA	Sp	SDB66	TTATTATTCGCAATTCCTTTAAGTGTCGAGAAGAACGATCAGAAGACCTACCACGCAGGGGGGGGT
SDB74	MS-XIV-173.txt	35	AzOH	310005343	AzOH-[950]	AzOH	AzOH	Not Registered	NA	Sp	SDB74	CTACTCTTTGCGATCCCTCTGAGTGTCGAAAAAAATGACCAAAAGACCTATCACGCGGGCGGGGGA
SDB40	MS-XIV-173.txt	35	AzOH	310005343	AzOH-[950]	AzOH	AzOH	Not Registered	NA	Sp	SDB40	CTTCTGTTCGCTATTCCGCTTAGCGTGGAAAAGAACGATCAAAAGACCTATCACGCCGGGGGAGGG
SDB41	MS-XIV-173.txt	35	AzOH	310005343	AzOH-[950]	AzOH	AzOH	Not Registered	NA	Sp	SDB41	CTTCTCTTTGCGATTCCCCTGAGTGTAGAAAAAAATGATCAGAAGACATATCATGCGGGAGGTGGG
SDB46	MS-XIV-173.txt	35	AzOH	310005343	AzOH-[950]	AzOH	AzOH	Not Registered	NA	Sp	SDB46	CTGCTATTTGCCATCCCGCTGAGCGTTGAAAAAAACGACCAGAAAACGTATCACGCGGGGGGGGGG
SDB51	MS-XIV-173.txt	35	AzOH	310005343	AzOH-[950]	AzOH	AzOH	Not Registered	NA	Sp	SDB51	CTGCTCTTTGCTATACCCCTAAGCGTCGAGAAAAATGATCAAAAAACCTATCACGCCGGGGGGGGA
